# Comprehensive analysis of PNA-based antisense antibiotics targeting various essential genes in uropathogenic *Escherichia coli*

**DOI:** 10.1101/2022.02.21.481268

**Authors:** Linda Popella, Jakob Jung, Phuong Thao Do, Lars Barquist, Jörg Vogel

**Affiliations:** Institute of Molecular Infection Biology (IMIB), University of Würzburg, D-97080 Würzburg, Germany; Helmholtz Institute for RNA-based Infection Research (HIRI), Helmholtz Centre for Infection Research (HZI), D-97080 Würzburg, Germany; Faculty of Medicine, University of Würzburg, D-97080 Würzburg, Germany

## Abstract

Antisense peptide nucleic acids (PNAs) that target mRNAs of essential bacterial genes exhibit specific bactericidal effects in several microbial species, but our mechanistic understanding of PNA activity and their target gene spectrum is limited. Here, we present a systematic analysis of PNAs targeting eleven essential genes with varying expression levels in uropathogenic *Escherichia coli* (UPEC). We demonstrate that UPEC is susceptible to killing by peptide-conjugated PNAs, especially when targeting the widely-used essential gene *acpP*. Our evaluation yields three additional promising target mRNAs for effective growth inhibition, *i.e.*, *dnaB, ftsZ,* and *rpsH*. The analysis also shows that transcript abundance does not predict target vulnerability and that PNA-mediated growth inhibition is not universally associated with target mRNA depletion. Global transcriptomic analyses further reveal PNA sequence-dependent but also -independent responses, including the induction of envelope stress response pathways. Importantly, we show that the growth inhibitory capacity of 9mer PNAs is generally as effective as their 10mer counterparts. Overall, our systematic comparison of a range of PNAs targeting mRNAs of different essential genes in UPEC suggests important features for PNA design, reveals a general bacterial response to PNA conjugates and establishes the feasibility of using PNA antibacterials to combat UPEC.
