## Supplementary Data Set S1 for "Comprehensive analysis of PNA-based antisense antibiotics targeting various essential genes in uropathogenic *Escherichia coli*": acpP_scr_vs_ctrl.csv

	NGenes	Direction	PValue	FDR	PValue.Mixed	FDR.Mixed	TERM
path:ecp01503	37	Up	1.91276192036168e-15	4.30371432081379e-13	1.21593556946147e-23	3.25556942791296e-23	Cationic antimicrobial peptide (CAMP) resistance
CpxR	25	Up	9.39243424147782e-12	1.05664885216626e-09	7.91593179650324e-23	2.05319480971803e-22	CpxR
PhoPQ	11	Up	8.09783981570646e-11	6.07337986177985e-09	1.86724773410357e-08	3.71213321989452e-08	PhoPQ
BolA	1	Up	5.42588841084961e-10	3.05206223110291e-08	5.42588841084961e-10	1.13295280025288e-09	BolA
MarA	25	Up	1.22717112164363e-09	5.52227004739633e-08	5.28211897669667e-14	1.21782187518284e-13	MarA
Rob	19	Up	1.06766455575448e-08	4.00374208407931e-07	1.70571335031854e-10	3.58415716649212e-10	Rob
SoxS	21	Up	2.51156923328002e-08	8.07290110697149e-07	2.05376326408563e-11	4.51555896474457e-11	SoxS
path:ecp02020	159	Up	4.64853718524895e-07	1.30740108335127e-05	3.41100003473527e-39	1.04856667734454e-38	Two-component system
RutR	2	Down	1.85978622463128e-06	4.64946556157821e-05	0.471722786964893	0.641852316689936	RutR
SlyA	14	Up	2.54293526621912e-06	5.72160434899303e-05	5.94546116533742e-14	1.36130559096002e-13	SlyA
path:ecp00633	7	Up	3.96077601876963e-06	8.10158731111969e-05	1.53419256867678e-05	2.86152771236344e-05	Nitrotoluene degradation
path:ecp00240	50	Down	9.72314669409888e-06	0.000182309000514354	6.6491289039563e-20	1.6851227451248e-19	Pyrimidine metabolism
path:ecp00520	54	Up	2.84683237442558e-05	0.00049272098788135	7.37277466416911e-25	2.03980099042012e-24	Amino sugar and nucleotide sugar metabolism
GadX	11	Up	3.28897581959877e-05	0.000528585399578374	6.32751754602457e-07	1.22850048261998e-06	GadX
MntR	1	Down	3.55243138604886e-05	0.000532864707907329	3.55243138604886e-05	6.55226233426789e-05	MntR
path:ecp00250	31	Down	3.88967259030069e-05	0.000546985208011035	1.42945980997418e-24	3.85837932448316e-24	Alanine, aspartate and glutamate metabolism
path:ecp00230	77	Down	6.89372619499633e-05	0.000863405099737149	3.70190282588453e-14	8.59462753981584e-14	Purine metabolism
path:ecp00680	33	Down	6.90724079789719e-05	0.000863405099737149	3.57797347066467e-12	7.97239726349443e-12	Methane metabolism
TyrR	2	Up	8.36892110549928e-05	0.000991056446703862	0.35763788762585	0.496802421304529	TyrR
BasR	3	Up	0.000150249940471361	0.00169031183030281	0.700306753898706	0.89081165630027	BasR
path:ecp00330	22	Down	0.00017788953164431	0.00185440355310804	1.42410842481573e-19	3.58184846241531e-19	Arginine and proline metabolism
path:ecp00670	13	Down	0.00018131945852612	0.00185440355310804	1.02896449977786e-08	2.07040129652273e-08	One carbon pool by folate
path:ecp00130	21	Down	0.000247816230538692	0.00242428921179155	1.27606665789306e-10	2.73325245432579e-10	Ubiquinone and other terpenoid-quinone biosynthesis
NagC	1	Up	0.000277629994993653	0.00249866995494288	0.000277629994993653	0.000498233288312934	NagC
NanR	1	Up	0.000277629994993653	0.00249866995494288	0.000277629994993653	0.000498233288312934	NanR
path:ecp00740	12	Down	0.000305970867440262	0.00264372287747995	8.54478292907456e-06	1.621067389973e-05	Riboflavin metabolism
OmpR	5	Up	0.000317246745297594	0.00264372287747995	0.643344517236432	0.834337420790998	OmpR
NhaR	3	Up	0.00044650351868995	0.00358797470375852	0.639950753691559	0.833190785198422	NhaR
path:ecp03018	17	Down	0.000487700333232138	0.00378388189576659	2.08835346074644e-08	4.12698422004654e-08	RNA degradation
ArcA	16	Down	0.000580067878113479	0.00435050908585109	0.00122863945284129	0.00214688578075425	ArcA
path:ecp02060	43	Up	0.000936418527408928	0.00679658608603254	0.000314434470207181	0.00055824729469938	Phosphotransferase system (PTS)
path:ecp00592	3	Down	0.00101735799061779	0.00683348700463096	0.964020159362663	1	alpha-Linolenic acid metabolism
path:ecp01240	143	Down	0.00102272544680428	0.00683348700463096	3.03854841591683e-26	8.54913622105413e-26	Biosynthesis of cofactors
DcuR	2	Down	0.00103261581403312	0.00683348700463096	1	1	DcuR
path:ecp00030	35	Down	0.00137033426363339	0.00866787565120859	1.47646336332202e-09	3.02583849767229e-09	Pentose phosphate pathway
path:ecp00565	1	Down	0.00142155937768837	0.00866787565120859	0.00142155937768837	0.00245811309058613	Ether lipid metabolism
IscR	4	Up	0.00144145704361906	0.00866787565120859	0.305543458149625	0.433506103015707	IscR
CspA	1	Down	0.00146390788775967	0.00866787565120859	0.00146390788775967	0.00251822496754514	CspA
CdaR	2	Up	0.00153190305471066	0.00883790223871537	0.563061690455002	0.747745924924243	CdaR
path:ecp00970	25	Down	0.00169414177472668	0.00952954748283756	1.01482653031135e-06	1.94752837030848e-06	Aminoacyl-tRNA biosynthesis
path:ecp00332	2	Down	0.0017741767663387	0.00954433372104038	0.659883807483817	0.852456903053025	Carbapenem biosynthesis
ArgP	5	Down	0.00178700861201836	0.00954433372104038	0.21310201830265	0.310306447703858	ArgP
GadE	13	Down	0.00182402822224327	0.00954433372104038	0.0131945754225662	0.0213687758063023	GadE
path:ecp01501	21	Up	0.00233083485394222	0.01191904186675	1.17463893271923e-15	2.80561241484018e-15	beta-Lactam resistance
path:ecp00540	39	Up	0.00245329414460543	0.0122664707230272	7.58655219783566e-25	2.08159944601772e-24	Lipopolysaccharide biosynthesis
AsnC	1	Down	0.00296300865902443	0.0142338724432949	0.00296300865902443	0.00507071584946448	AsnC
DpiA	3	Down	0.00297329779926606	0.0142338724432949	1	1	DpiA
SdiA	3	Up	0.00324846274978995	0.0152271691396404	0.557691695362099	0.746587269597649	SdiA
EvgA	4	Up	0.00634811920898344	0.029149526980026	0.89071441466539	1	EvgA
path:ecp00010	54	Down	0.00669050210418611	0.0301072594688375	5.40499044755104e-33	1.61662777350175e-32	Glycolysis / Gluconeogenesis
path:ecp00290	16	Up	0.00699358007456201	0.0306234173436377	0.000116398741414564	0.000212331770052942	Valine, leucine and isoleucine biosynthesis
FadR	6	Down	0.00719989693735752	0.0306234173436377	0.00128699924164977	0.00223708768705614	FadR
path:ecp00660	12	Up	0.00721351608539021	0.0306234173436377	0.0162216823031918	0.0258923005993254	C5-Branched dibasic acid metabolism
path:ecp00440	7	Down	0.00800830673889729	0.0333679447454054	0.938809335293717	1	Phosphonate and phosphinate metabolism
path:ecp02026	49	Up	0.00871562058514115	0.0356548114846683	1.14807614888427e-24	3.12427279860309e-24	Biofilm formation - Escherichia coli
path:ecp03020	4	Down	0.0105257563296021	0.0422909852528654	0.560770875819915	0.74769450109322	RNA polymerase
path:ecp00903	2	Up	0.0109446743015077	0.0424577882386074	1	1	Limonene and pinene degradation
path:ecp00930	2	Up	0.0109446743015077	0.0424577882386074	1	1	Caprolactam degradation
OxyR	11	Down	0.0111887091762076	0.0426688061804527	0.0736536936017891	0.112169845301807	OxyR
AdiY	1	Down	0.0120720334542862	0.0445279922494162	0.0120720334542862	0.0197434241715419	AdiY
HdfR	1	Down	0.0120720334542862	0.0445279922494162	0.0120720334542862	0.0197434241715419	HdfR
IlvY	1	Up	0.0124206833600928	0.0448048117568087	0.0124206833600928	0.0202140533115236	IlvY
path:ecp00401	4	Down	0.0125453472919064	0.0448048117568087	1	1	Novobiocin biosynthesis
DnaA	4	Down	0.0139466807130954	0.0490312993819761	0.345701070615352	0.482238468253348	DnaA
path:ecp01110	355	Down	0.0152510576726632	0.0527921227130649	5.44597219957101e-25	1.51938047920805e-24	Biosynthesis of secondary metabolites
BaeR	5	Up	0.0164940247326769	0.0562296297704894	0.40866362914191	0.560645970558322	BaeR
path:ecp00650	32	Up	0.016763909266365	0.0562967102228677	1.37046207795683e-10	2.91662442231838e-10	Butanoate metabolism
path:ecp00790	26	Down	0.0177485360603232	0.0587267737290107	3.51717561051545e-21	8.98232540531637e-21	Folate biosynthesis
path:ecp00400	22	Down	0.0201470102283052	0.0656967724836038	0.00608961102294111	0.0102626947188652	Phenylalanine, tyrosine and tryptophan biosynthesis
path:ecp03030	17	Down	0.0206692977236447	0.0660063282340969	0.00868023455619892	0.0144815973500404	DNA replication
path:ecp03440	27	Down	0.0208286635760928	0.0660063282340969	1.42160498980532e-06	2.71248768169751e-06	Homologous recombination
path:ecp00562	3	Down	0.02284345173232	0.0713857866635001	1	1	Inositol phosphate metabolism
path:ecp03410	13	Down	0.0242409963743444	0.0747153997839382	0.116742091865308	0.173804369951938	Base excision repair
path:ecp02030	20	Up	0.027267571488481	0.0829081565528139	0.0157218310306316	0.0252156903486458	Bacterial chemotaxis
path:ecp00053	19	Up	0.0277218121614254	0.0831654364842762	1.54252377514832e-08	3.08504755029663e-08	Ascorbate and aldarate metabolism
CusR	4	Down	0.0303521656785013	0.0882858625763122	1	1	CusR
HprR	4	Down	0.0303521656785013	0.0882858625763122	1	1	HprR
UvrY	2	Up	0.0306057656931216	0.0882858625763122	1	1	UvrY
path:ecp00643	2	Down	0.0322063884943993	0.091727055838479	1	1	Styrene degradation
path:ecp01502	7	Down	0.0336451121200645	0.0946268778376813	0.765962939062558	0.959621493467054	Vancomycin resistance
path:ecp00460	7	Down	0.0344462859995656	0.0956841277765711	0.290320523819523	0.413675596172024	Cyanoamino acid metabolism
NarP	12	Down	0.0355169022960242	0.0974549148366519	0.803240182170168	0.99878554487077	NarP
path:ecp00590	2	Down	0.041879531883184	0.113259160814434	1	1	Arachidonic acid metabolism
path:ecp02010	181	Up	0.0422834200373887	0.113259160814434	2.58034346880163e-17	6.29907376207456e-17	ABC transporters
path:ecp04122	18	Down	0.0435432334538259	0.114236189791277	0.0155682532106829	0.0250905828444016	Sulfur relay system
path:ecp00310	19	Up	0.0436636103202213	0.114236189791277	1.40426547038631e-05	2.64895531913781e-05	Lysine degradation
path:ecp00920	30	Down	0.0459320666251637	0.117361932230822	0.000688727302505332	0.00120982785413635	Sulfur metabolism
CaiF	4	Up	0.0460156957044725	0.117361932230822	0.96841560700652	1	CaiF
path:ecp00630	41	Down	0.0464231643046364	0.117361932230822	3.52001391553971e-11	7.68845144709988e-11	Glyoxylate and dicarboxylate metabolism
path:ecp00061	14	Down	0.047586119897502	0.118965299743755	1.30792515715794e-09	2.69708790171699e-09	Fatty acid biosynthesis
path:ecp00362	7	Up	0.0503501049851239	0.124492017820361	0.254918275407675	0.369575840329032	Benzoate degradation
path:ecp00260	39	Down	0.0532153859019773	0.130146324216792	5.39751852692937e-12	1.1946507672937e-11	Glycine, serine and threonine metabolism
HU	1	Up	0.0538945855050353	0.130390126221859	0.0538945855050353	0.0832232669194033	HU
path:ecp00785	3	Down	0.0547670828037197	0.131091421604648	1	1	Lipoic acid metabolism
CreB	1	Down	0.0565930488264451	0.132868989524657	0.0565930488264451	0.0869856120850916	CreB
Fis	26	Down	0.0566907688638538	0.132868989524657	2.8628408089042e-23	7.54335832187456e-23	Fis
path:ecp01053	13	Up	0.0588043665376972	0.136401881144143	0.0283677627240556	0.0446355318691301	Biosynthesis of siderophore group nonribosomal peptides
path:ecp01100	898	Down	0.0618532823404232	0.142010087006074	2.47275142064912e-31	7.26507497040273e-31	Metabolic pathways
path:ecp03010	55	Down	0.0647871584841947	0.147243542009533	0.0333289946832333	0.0521944633718559	Ribosome
path:ecp00430	6	Down	0.0671184038265594	0.151016408609759	0.508250472310733	0.683154481000662	Taurine and hypotaurine metabolism
SoxR	1	Up	0.0681886461828287	0.151905399912242	0.0681886461828287	0.104325486325802	SoxR
ZraR	2	Up	0.0729159692506218	0.160844049817548	1	1	ZraR
path:ecp01040	3	Down	0.0772911064503063	0.168212202036953	1	1	Biosynthesis of unsaturated fatty acids
path:ecp03430	22	Down	0.0777514178304137	0.168212202036953	0.000294995146268449	0.000526550476135081	Mismatch repair
path:ecp00750	10	Down	0.0787523921887154	0.168755126118676	0.0363523319873677	0.0566618507972117	Vitamin B6 metabolism
MetR	3	Down	0.0895745251225569	0.190134605212975	0.887083462982764	1	MetR
ZntR	1	Down	0.0924131945636678	0.194326810998367	0.0924131945636678	0.138828871471211	ZntR
CsgD	4	Up	0.0937590505079314	0.195331355224857	1	1	CsgD
path:ecp01210	26	Up	0.100386002389798	0.20721881227252	2.17936919046819e-09	4.41189372704537e-09	2-Oxocarboxylic acid metabolism
FucR	5	Up	0.105391164790728	0.215572837071944	1	1	FucR
path:ecp00280	11	Up	0.10849872849481	0.219929855057048	0.000128540949629385	0.000233199974191015	Valine, leucine and isoleucine degradation
CueR	1	Up	0.115640755652623	0.232219843604464	0.115640755652623	0.172940229174193	CueR
path:ecp01230	124	Down	0.116625965899131	0.232219843604464	2.22115209924722e-18	5.46238886629687e-18	Biosynthesis of amino acids
YqhC	2	Up	0.126715398349052	0.249343397307161	1	1	YqhC
path:ecp00261	9	Down	0.127442180845882	0.249343397307161	0.323130131209918	0.452654867348915	Monobactam biosynthesis
HypT	2	Down	0.13804661902201	0.267762838620278	1	1	HypT
path:ecp03420	8	Down	0.141632882856682	0.272370928570542	0.622195172074956	0.813262980822384	Nucleotide excision repair
path:ecp00340	8	Down	0.152018566585604	0.28986591086238	0.736372214240941	0.929564924441036	Histidine metabolism
path:ecp01212	21	Down	0.159274852684033	0.30114993154544	3.40932355553483e-17	8.26201036815739e-17	Fatty acid metabolism
path:ecp00190	42	Up	0.171752371624176	0.321466092965081	0.0443672201462525	0.0688313882642796	Oxidative phosphorylation
RcsB	8	Up	0.172877321105666	0.321466092965081	0.0809564303975182	0.122728469826375	RcsB
path:ecp00730	14	Down	0.177898427720704	0.327190297905982	0.699391606984074	0.89081165630027	Thiamine metabolism
RtcR	1	Down	0.178864029521937	0.327190297905982	0.178864029521937	0.263923812450147	RtcR
TorR	5	Down	0.182976599258815	0.332013990590592	1	1	TorR
path:ecp00350	9	Down	0.186502860810436	0.334787134925996	0.0175884583451503	0.027939560624832	Tyrosine metabolism
FNR	73	Down	0.190027929282198	0.334787134925996	3.29051530100725e-13	7.38142621577301e-13	FNR
path:ecp01200	119	Down	0.19027047299869	0.334787134925996	1.01856740899014e-27	2.8902938443139e-27	Carbon metabolism
path:ecp00270	39	Down	0.190456681202345	0.334787134925996	1.70468353617275e-15	4.04253524292396e-15	Cysteine and methionine metabolism
path:ecp03070	56	Up	0.193446827321393	0.337407256955918	1.07104017348136e-09	2.22240835997382e-09	Bacterial secretion system
path:ecp02024	57	Up	0.226547088474194	0.39210073005149	4.02910094164616e-23	1.05327678159569e-22	Quorum sensing
Ada	1	Up	0.263020136098241	0.451752142153467	0.263020136098241	0.378020282184485	Ada
path:ecp01220	5	Down	0.272986310712436	0.465317575078016	0.0919583637888968	0.138773530808699	Degradation of aromatic compounds
path:ecp00541	19	Down	0.279398030792806	0.472665841566776	1.51547244983795e-10	3.20469333341529e-10	O-Antigen nucleotide sugar biosynthesis
NarL	17	Down	0.28576443102273	0.477708301288612	0.58221506370891	0.767045242664119	NarL
RstA	4	Up	0.286624980773167	0.477708301288612	1	1	RstA
path:ecp00511	3	Down	0.291166852636192	0.479187587416084	1	1	Other glycan degradation
Dan	3	Down	0.291771997671127	0.479187587416084	1	1	Dan
CRP-Sxy	1	Up	0.307475711212465	0.501319094368149	0.307475711212465	0.434391217542716	CRP-Sxy
PdhR	1	Up	0.320126291778364	0.518190040648432	0.320126291778364	0.45034715623058	PdhR
Fur	13	Down	0.337444930590813	0.542322209878093	0.026899622238461	0.0425270218246145	Fur
path:ecp00860	22	Up	0.342492652789752	0.543500472588671	1.39497559059875e-14	3.28462337644528e-14	Porphyrin metabolism
path:ecp00550	23	Up	0.34300918714485	0.543500472588671	2.51383692802579e-23	6.67675088083649e-23	Peptidoglycan biosynthesis
path:ecp00380	12	Up	0.349261019995325	0.549536569922714	0.00620923867798533	0.0104114507125815	Tryptophan metabolism
path:ecp00910	23	Down	0.358293925702312	0.559834258909862	1.74454391603397e-05	3.23569039175016e-05	Nitrogen metabolism
LldR	3	Up	0.369717758873429	0.571621064715245	1	1	LldR
LrhA	2	Up	0.375909542073717	0.571621064715245	1	1	LrhA
GcvA	1	Up	0.376404710948692	0.571621064715245	0.376404710948692	0.520693183479024	GcvA
LeuO	3	Up	0.377556556162511	0.571621064715245	1	1	LeuO
YdeO	10	Up	0.378980300484022	0.571621064715245	0.997362456846165	1	YdeO
GlrR	1	Up	0.381080709810164	0.571621064715245	0.381080709810164	0.524974255838068	GlrR
path:ecp00564	27	Up	0.387548390880325	0.574636372785677	2.89410038963465e-32	8.5789404407027e-32	Glycerophospholipid metabolism
Lrp	19	Down	0.388198794059657	0.574636372785677	0.269410321407953	0.385535459945864	Lrp
path:ecp01120	257	Down	0.395598424927044	0.581762389598594	7.79753270325443e-38	2.37502830961511e-37	Microbial metabolism in diverse environments
NorR	2	Up	0.400055933944848	0.584497306088252	1	1	NorR
XylR	4	Down	0.419855757904259	0.6065917135086	1	1	XylR
FhlA	6	Down	0.420570254699296	0.6065917135086	0.99848101747514	1	FhlA
GutM	6	Down	0.430779401649064	0.617359015102162	0.99958229781394	1	GutM
path:ecp00052	41	Down	0.443134305720573	0.631045688526132	9.74572155210761e-08	1.91454411556197e-07	Galactose metabolism
PhoB	14	Down	0.449234338422269	0.635708969465475	0.00466789720557236	0.00790684628698992	PhoB
path:ecp00121	1	Down	0.460111201561874	0.647031377196386	0.460111201561874	0.628629295961079	Secondary bile acid biosynthesis
path:ecp02040	45	Up	0.471298620158028	0.655801792117011	0.25651069203304	0.370267607630301	Flagellar assembly
NtrC	12	Down	0.472177290324248	0.655801792117011	0.959208436833451	1	NtrC
path:ecp00360	10	Down	0.496488634719989	0.685337072466242	0.611402587177386	0.802314857481787	Phenylalanine metabolism
SgrR	1	Up	0.502921018125524	0.689606033852208	0.502921018125524	0.681509298031323	SgrR
YeiL	1	Down	0.505711091491619	0.689606033852208	0.505711091491619	0.682504399899259	YeiL
path:ecp00071	13	Down	0.513034264679545	0.69537776839095	7.76559051191905e-11	1.67414029217995e-10	Fatty acid degradation
YdcI	2	Up	0.534773718258779	0.716496943032231	1	1	YdcI
path:ecp00900	13	Down	0.534984384130733	0.716496943032231	1.50393562967434e-05	2.82094140707277e-05	Terpenoid backbone biosynthesis
path:ecp00020	34	Up	0.539616548650294	0.718424399090627	1.27582833705838e-21	3.28352719304948e-21	Citrate cycle (TCA cycle)
QseB	6	Down	0.551164850776198	0.724199026562074	1	1	QseB
path:ecp00480	24	Down	0.554303559708822	0.724199026562074	8.68168471523041e-14	1.97419131880582e-13	Glutathione metabolism
AtoC	3	Up	0.559108675470915	0.724199026562074	1	1	AtoC
Cra	9	Up	0.559674220707938	0.724199026562074	0.791361627148955	0.987714512080651	Cra
RhaR	2	Down	0.56326590954828	0.724199026562074	1	1	RhaR
RhaS	2	Down	0.56326590954828	0.724199026562074	1	1	RhaS
path:ecp00640	34	Down	0.567935556052797	0.725279150460557	9.95612647924485e-17	2.39524202254296e-16	Propanoate metabolism
path:ecp00561	13	Down	0.570552931695638	0.725279150460557	0.00963891633981559	0.015920996143377	Glycerolipid metabolism
AppY	5	Up	0.592075578201315	0.748086973144769	1	1	AppY
path:ecp00410	11	Up	0.595258533214135	0.748086973144769	0.818944747276344	1	beta-Alanine metabolism
CRP	155	Down	0.598469578515815	0.748086973144769	3.94446093176023e-28	1.12893192184862e-27	CRP
MalT	4	Up	0.608784089517813	0.756775801886784	1	1	MalT
ModE	7	Down	0.621385286647127	0.76819609612969	1	1	ModE
CysB	7	Down	0.627752085444648	0.771491330561352	1	1	CysB
path:ecp00627	5	Down	0.630908465881284	0.771491330561352	0.943710694021369	1	Aminobenzoate degradation
path:ecp00300	14	Down	0.656229397651277	0.798116834981283	2.93846140497007e-14	6.87020553838072e-14	Lysine biosynthesis
path:ecp00051	54	Up	0.663584142478049	0.80272275299764	0.000352497074477004	0.000622494833650879	Fructose and mannose metabolism
path:ecp00521	6	Down	0.668593771335575	0.804457746259382	0.150504091927707	0.223068564821422	Streptomycin biosynthesis
path:ecp00500	41	Up	0.675004281870263	0.807850869259624	2.31734101921968e-28	6.69006276852985e-28	Starch and sucrose metabolism
RbsR	1	Up	0.684080628143466	0.812951766682391	0.684080628143466	0.879982796093098	RbsR
GadW	1	Down	0.686492602976242	0.812951766682391	0.686492602976242	0.879982796093098	GadW
path:ecp00040	37	Up	0.713774235189534	0.840833523129033	1.7648206578138e-13	3.98585345846381e-13	Pentose and glucuronate interconversions
path:ecp00542	1	Up	0.724199170455267	0.848670902877267	0.724199170455267	0.917687498439499	O-Antigen repeat unit biosynthesis
MelR	1	Down	0.74615598675815	0.867434430144631	0.74615598675815	0.938347680317067	MelR
path:ecp00760	24	Up	0.74792124199137	0.867434430144631	1.75820862930119e-09	3.58113659465028e-09	Nicotinate and nicotinamide metabolism
DsdC	2	Down	0.760310777821342	0.877281666716933	1	1	DsdC
path:ecp00281	5	Up	0.764634354846945	0.877769029798789	1	1	Geraniol degradation
Cbl	3	Up	0.770327638402572	0.879815830662836	1	1	Cbl
path:ecp00523	3	Down	0.792572569854484	0.88818691671493	1	1	Polyketide sugar unit biosynthesis
path:ecp00525	3	Down	0.792572569854484	0.88818691671493	1	1	Acarbose and validamycin biosynthesis
path:ecp00625	4	Down	0.799107835502589	0.88818691671493	0.202347723600296	0.295944688261225	Chloroalkane and chloroalkene degradation
path:ecp00626	4	Down	0.799107835502589	0.88818691671493	0.202347723600296	0.295944688261225	Naphthalene degradation
path:ecp00600	2	Up	0.801254312055677	0.88818691671493	1	1	Sphingolipid metabolism
FlhDC	37	Up	0.802804280044919	0.88818691671493	0.573592428052557	0.75869596061135	FlhDC
GadE-RcsB	4	Up	0.80528947115487	0.88818691671493	1	1	GadE-RcsB
Nac	10	Down	0.813703608799018	0.893089326730629	0.986360635577047	1	Nac
PspF	6	Up	0.825218075423054	0.901330422185374	0.998956199126081	1	PspF
path:ecp00780	15	Up	0.86177135971209	0.926346559444217	1.9452561859222e-07	3.79897090427159e-07	Biotin metabolism
RcsAB	4	Up	0.867054895577096	0.926346559444217	1	1	RcsAB
path:ecp00770	24	Up	0.867732008506773	0.926346559444217	3.65254287810824e-11	7.92577931720219e-11	Pantothenate and CoA biosynthesis
RcsB-BglJ	6	Up	0.87385692615467	0.926346559444217	0.999846664549529	1	RcsB-BglJ
path:ecp01250	49	Down	0.874554876077386	0.926346559444217	7.53733290369901e-29	2.1950829158141e-28	Biosynthesis of nucleotide sugars
IHF	70	Up	0.882611023343289	0.926346559444217	4.71490878373674e-19	1.17695467383503e-18	IHF
H-NS	23	Down	0.883256864970924	0.926346559444217	0.00388390618106093	0.00661259924160117	H-NS
path:ecp00361	2	Down	0.889292697066448	0.926346559444217	1	1	Chlorocyclohexane and chlorobenzene degradation
path:ecp00364	2	Down	0.889292697066448	0.926346559444217	1	1	Fluorobenzoate degradation
path:ecp00623	2	Down	0.889292697066448	0.926346559444217	1	1	Toluene degradation
path:ecp00450	17	Up	0.933559626211497	0.967976570956622	0.000115487519310436	0.000211833460834612	Selenocompound metabolism
PrpR	4	Up	0.943547912501217	0.973845322535659	1	1	PrpR
path:ecp00620	61	Down	0.95629151880818	0.982491286446761	2.46483044911739e-36	7.43930644642702e-36	Pyruvate metabolism
path:ecp00220	20	Up	0.966846520091368	0.988820304638899	1.22800917688138e-18	3.04253019943745e-18	Arginine biosynthesis
McbR	1	Up	0.981782821740052	0.992929102556027	0.981782821740052	1	McbR
RcdA	1	Up	0.981782821740052	0.992929102556027	0.981782821740052	1	RcdA
path:ecp00470	14	Down	0.984103066088863	0.992929102556027	8.8898527420535e-07	1.71594831997777e-06	D-Amino acid metabolism
AraC	2	Up	0.994706954338274	0.997296518456867	1	1	AraC
path:ecp03060	18	Down	0.997296518456867	0.997296518456867	0.00876685446482667	0.0145529784116123	Protein export
AccB	0	Up	NA	NA	0	0	AccB
AcrR	0	Up	NA	NA	0	0	AcrR
AgaR	0	Up	NA	NA	0	0	AgaR
AidB	0	Up	NA	NA	0	0	AidB
AlaS	0	Up	NA	NA	0	0	AlaS
AllR	0	Up	NA	NA	0	0	AllR
AllS	0	Up	NA	NA	0	0	AllS
AlsR	0	Up	NA	NA	0	0	AlsR
ArgR	0	Up	NA	NA	0	0	ArgR
ArsR	0	Up	NA	NA	0	0	ArsR
AscG	0	Up	NA	NA	0	0	AscG
BetI	0	Up	NA	NA	0	0	BetI
BirA	0	Up	NA	NA	0	0	BirA
BluR	0	Up	NA	NA	0	0	BluR
BtsR	0	Up	NA	NA	0	0	BtsR
CadC	0	Up	NA	NA	0	0	CadC
CecR	0	Up	NA	NA	0	0	CecR
ChbR	0	Up	NA	NA	0	0	ChbR
ComR	0	Up	NA	NA	0	0	ComR
CsqR	0	Up	NA	NA	0	0	CsqR
CynR	0	Up	NA	NA	0	0	CynR
CytR	0	Up	NA	NA	0	0	CytR
DeoR	0	Up	NA	NA	0	0	DeoR
DgoR	0	Up	NA	NA	0	0	DgoR
DhaR	0	Up	NA	NA	0	0	DhaR
DicA	0	Up	NA	NA	0	0	DicA
DinJ-YafQ	0	Up	NA	NA	0	0	DinJ-YafQ
EbgR	0	Up	NA	NA	0	0	EbgR
EnvR	0	Up	NA	NA	0	0	EnvR
EnvY	0	Up	NA	NA	0	0	EnvY
ExuR	0	Up	NA	NA	0	0	ExuR
FabR	0	Up	NA	NA	0	0	FabR
FeaR	0	Up	NA	NA	0	0	FeaR
FliZ	0	Up	NA	NA	0	0	FliZ
GalR	0	Up	NA	NA	0	0	GalR
GalS	0	Up	NA	NA	0	0	GalS
GatR	0	Up	NA	NA	0	0	GatR
GlaR	0	Up	NA	NA	0	0	GlaR
GlcC	0	Up	NA	NA	0	0	GlcC
GlpR	0	Up	NA	NA	0	0	GlpR
GntR	0	Up	NA	NA	0	0	GntR
HcaR	0	Up	NA	NA	0	0	HcaR
HicB	0	Up	NA	NA	0	0	HicB
HigA	0	Up	NA	NA	0	0	HigA
HigBA	0	Up	NA	NA	0	0	HigBA
HipAB	0	Up	NA	NA	0	0	HipAB
HipB	0	Up	NA	NA	0	0	HipB
HyfR	0	Up	NA	NA	0	0	HyfR
IclR	0	Up	NA	NA	0	0	IclR
IdnR	0	Up	NA	NA	0	0	IdnR
KdgR	0	Up	NA	NA	0	0	KdgR
KdpE	0	Up	NA	NA	0	0	KdpE
LacI	0	Up	NA	NA	0	0	LacI
LexA	0	Up	NA	NA	0	0	LexA
LsrR	0	Up	NA	NA	0	0	LsrR
LysR	0	Up	NA	NA	0	0	LysR
MalI	0	Up	NA	NA	0	0	MalI
MarR	0	Up	NA	NA	0	0	MarR
MatA	0	Up	NA	NA	0	0	MatA
MazE	0	Up	NA	NA	0	0	MazE
MazE-MazF	0	Up	NA	NA	0	0	MazE-MazF
MetJ	0	Up	NA	NA	0	0	MetJ
MhpR	0	Up	NA	NA	0	0	MhpR
Mlc	0	Up	NA	NA	0	0	Mlc
MlrA	0	Up	NA	NA	0	0	MlrA
MngR	0	Up	NA	NA	0	0	MngR
MprA	0	Up	NA	NA	0	0	MprA
MqsA	0	Up	NA	NA	0	0	MqsA
MraZ	0	Up	NA	NA	0	0	MraZ
MurR	0	Up	NA	NA	0	0	MurR
NadR	0	Up	NA	NA	0	0	NadR
NemR	0	Up	NA	NA	0	0	NemR
NfeR	0	Up	NA	NA	0	0	NfeR
NikR	0	Up	NA	NA	0	0	NikR
NimR	0	Up	NA	NA	0	0	NimR
NrdR	0	Up	NA	NA	0	0	NrdR
NsrR	0	Up	NA	NA	0	0	NsrR
PaaX	0	Up	NA	NA	0	0	PaaX
PdeL	0	Up	NA	NA	0	0	PdeL
PepA	0	Up	NA	NA	0	0	PepA
PgrR	0	Up	NA	NA	0	0	PgrR
PurR	0	Up	NA	NA	0	0	PurR
PutA	0	Up	NA	NA	0	0	PutA
PuuR	0	Up	NA	NA	0	0	PuuR
PyrR	0	Up	NA	NA	0	0	PyrR
RclR	0	Up	NA	NA	0	0	RclR
RcnR	0	Up	NA	NA	0	0	RcnR
RelB	0	Up	NA	NA	0	0	RelB
RelB-RelE	0	Up	NA	NA	0	0	RelB-RelE
SrlR	0	Up	NA	NA	0	0	SrlR
StpA	0	Up	NA	NA	0	0	StpA
SutR	0	Up	NA	NA	0	0	SutR
TdcA	0	Up	NA	NA	0	0	TdcA
TdcR	0	Up	NA	NA	0	0	TdcR
TreR	0	Up	NA	NA	0	0	TreR
TrpR	0	Up	NA	NA	0	0	TrpR
UhpA	0	Up	NA	NA	0	0	UhpA
UidR	0	Up	NA	NA	0	0	UidR
UlaR	0	Up	NA	NA	0	0	UlaR
UxuR	0	Up	NA	NA	0	0	UxuR
XapR	0	Up	NA	NA	0	0	XapR
YefM	0	Up	NA	NA	0	0	YefM
YefM-YoeB	0	Up	NA	NA	0	0	YefM-YoeB
YhaJ	0	Up	NA	NA	0	0	YhaJ
YiaJ	0	Up	NA	NA	0	0	YiaJ
YjjQ	0	Up	NA	NA	0	0	YjjQ
Zur	0	Up	NA	NA	0	0	Zur
