## Supplementary Data Set S1 for "Comprehensive analysis of PNA-based antisense antibiotics targeting various essential genes in uropathogenic *Escherichia coli*": acpP_vs_ctrl.csv

	NGenes	Direction	PValue	FDR	PValue.Mixed	FDR.Mixed	TERM
path:ecp01503	37	Up	3.29778142711228e-15	7.42000821100263e-13	1.72397604176178e-22	4.47156285831961e-22	Cationic antimicrobial peptide (CAMP) resistance
PhoPQ	11	Up	1.50670885785428e-09	1.69504746508607e-07	3.53304082132821e-08	7.15225337000589e-08	PhoPQ
BolA	1	Up	3.61772960070119e-09	2.7132972005259e-07	3.61772960070119e-09	7.60181156603036e-09	BolA
path:ecp02020	159	Up	2.0737114574706e-08	1.16646269482721e-06	2.85737991904552e-36	8.32149239581678e-36	Two-component system
CpxR	25	Up	1.61357872189725e-07	7.26110424853765e-06	3.52338658450542e-20	8.86185110648332e-20	CpxR
path:ecp00520	54	Up	1.43054742796155e-06	5.3645528548558e-05	8.41205967235414e-24	2.21651096128697e-23	Amino sugar and nucleotide sugar metabolism
Fis	26	Down	2.2001468854017e-06	6.42277430987885e-05	1.81584155026946e-18	4.43278966683426e-18	Fis
path:ecp00680	33	Down	2.28365308795692e-06	6.42277430987885e-05	1.13655204337136e-33	3.22508784956659e-33	Methane metabolism
SlyA	14	Up	3.30284728836969e-06	7.66030806602214e-05	6.04361172613809e-15	1.39338825908184e-14	SlyA
TyrR	2	Up	3.40458136267651e-06	7.66030806602214e-05	0.312454887679917	0.447133718576433	TyrR
OmpR	5	Up	8.40395482716632e-06	0.00017189907601022	0.291080587365611	0.420168500023404	OmpR
GadX	11	Up	1.53541836735574e-05	0.000287890943879201	1.48694089000394e-07	2.88692617240531e-07	GadX
path:ecp01501	21	Up	2.03634954517384e-05	0.00035244511358778	1.49065099535092e-16	3.56040381623384e-16	beta-Lactam resistance
DpiA	3	Down	3.81659567658093e-05	0.000613381448021935	0.647862563868481	0.836927514413758	DpiA
DcuR	2	Down	4.47231146914901e-05	0.000670846720372352	0.781064741686503	0.982248084242118	DcuR
GadE	13	Down	4.83956473473444e-05	0.000679526909308649	0.0045880908727258	0.00797511083636108	GadE
ZraR	2	Up	5.3653044647465e-05	0.000679526909308649	1	1	ZraR
path:ecp00240	50	Down	5.43621527446919e-05	0.000679526909308649	1.20766162347606e-17	2.92659605105149e-17	Pyrimidine metabolism
NhaR	3	Up	7.9345371222877e-05	0.000939616238165649	0.659448544834206	0.848592701104482	NhaR
RutR	2	Down	0.000108752626392871	0.0012234670469198	0.647158579350499	0.836927514413758	RutR
H-NS	23	Down	0.00019586125887905	0.00209851348798982	1.75466358447218e-15	4.10245288763918e-15	H-NS
path:ecp02026	49	Up	0.000295874859427823	0.00282987576671662	2.56014503390432e-28	7.08306792713529e-28	Biofilm formation - Escherichia coli
NagC	1	Up	0.000301853415116439	0.00282987576671662	0.000301853415116439	0.000553675877451148	NagC
NanR	1	Up	0.000301853415116439	0.00282987576671662	0.000301853415116439	0.000553675877451148	NanR
path:ecp00061	14	Down	0.000412430954868231	0.00371187859381408	2.3314321138798e-14	5.22996933654117e-14	Fatty acid biosynthesis
path:ecp00540	39	Up	0.000698829222071621	0.00604756057561979	9.38942674629497e-25	2.53438185347149e-24	Lipopolysaccharide biosynthesis
CdaR	2	Up	0.000757519507521094	0.00631266256267578	0.473548156197023	0.639097511615494	CdaR
path:ecp00780	15	Down	0.000799457142048573	0.00642420917717604	2.02191963890068e-16	4.76083205755337e-16	Biotin metabolism
CueR	1	Up	0.00145478314023774	0.01128711057081	0.00145478314023774	0.00259670969117704	CueR
path:ecp01212	21	Down	0.00195551371293218	0.0146663528469913	6.28125069299757e-24	1.66830018406015e-23	Fatty acid metabolism
BasR	3	Up	0.00208624770417083	0.015142120433498	0.818520125120029	1	BasR
path:ecp00230	77	Down	0.00281455648693203	0.0195325374989232	2.39885527139861e-07	4.63034854711825e-07	Purine metabolism
EvgA	4	Up	0.00286477216650874	0.0195325374989232	0.43320542021503	0.591869133791728	EvgA
SdiA	3	Up	0.00300859123440229	0.0198701505151896	0.350033152742958	0.493359369331668	SdiA
BaeR	5	Up	0.00309091230236282	0.0198701505151896	0.318512368926005	0.453845950572677	BaeR
path:ecp00565	1	Down	0.00379151038331783	0.0236969398957364	0.00379151038331783	0.00662516551190273	Ether lipid metabolism
path:ecp00260	39	Down	0.00503121436826597	0.0305952225097255	4.45314527196612e-34	1.27452088818341e-33	Glycine, serine and threonine metabolism
path:ecp00290	16	Up	0.005451729622346	0.0322799780270487	0.000346925518927135	0.000632853144416532	Valine, leucine and isoleucine biosynthesis
MntR	1	Down	0.00564090323167939	0.032543672490458	0.00564090323167939	0.00965350449957504	MntR
path:ecp03020	4	Down	0.00593542001697636	0.033386737595492	0.444671501350994	0.60504482970709	RNA polymerase
path:ecp00250	31	Down	0.00616862236068726	0.0338521958818204	1.19613691921171e-21	3.07842990060687e-21	Alanine, aspartate and glutamate metabolism
path:ecp02060	43	Up	0.00678769467864376	0.036362650064163	0.00014724614778099	0.000273104586945746	Phosphotransferase system (PTS)
path:ecp00660	12	Up	0.00907641621934044	0.0474928755663163	0.0137988169941998	0.0231374103135068	C5-Branched dibasic acid metabolism
CsgD	4	Up	0.00981782972993198	0.0502048111189703	0.788845349069507	0.985764039037571	CsgD
path:ecp02024	57	Up	0.0104534182282571	0.051120420737124	1.43817786508608e-22	3.7596460725085e-22	Quorum sensing
AraC	2	Down	0.0105674676416297	0.051120420737124	1	1	AraC
UvrY	2	Up	0.0108350251210868	0.051120420737124	0.735546528698429	0.935637729991871	UvrY
path:ecp03410	13	Down	0.0111040319613226	0.051120420737124	0.0176965682351345	0.0292301525077843	Base excision repair
path:ecp00620	61	Up	0.011277209026438	0.051120420737124	4.42482028430927e-35	1.27742637773103e-34	Pyruvate metabolism
path:ecp00650	32	Up	0.0113600934971387	0.051120420737124	7.5202993924779e-09	1.54119715944609e-08	Butanoate metabolism
HypT	2	Down	0.0116034454122523	0.0511916709364071	1	1	HypT
path:ecp00400	22	Down	0.0123052642712872	0.0532439319430695	3.44231146004623e-08	7.01133377138251e-08	Phenylalanine, tyrosine and tryptophan biosynthesis
path:ecp03018	17	Down	0.0141685371602527	0.0601494502086198	1.42651607959577e-10	3.07534635341427e-10	RNA degradation
CspA	1	Down	0.0166964640654993	0.0695686002729136	0.0166964640654993	0.0277161303487288	CspA
path:ecp00020	34	Up	0.0171343274769642	0.0700949760421261	2.66918205837344e-17	6.42151045927522e-17	Citrate cycle (TCA cycle)
CRP	155	Down	0.0174802205088044	0.0702330288300175	3.35182632316267e-13	7.41870892860004e-13	CRP
path:ecp00592	3	Down	0.0207054051292471	0.081266222465327	1	1	alpha-Linolenic acid metabolism
path:ecp03030	17	Down	0.0209486262355065	0.081266222465327	0.00225741724774727	0.00396541019181002	DNA replication
HU	1	Up	0.0249929176534255	0.0953119741020466	0.0249929176534255	0.0406747483379278	HU
AsnC	1	Down	0.0254696401853456	0.0955111506950459	0.0254696401853456	0.0412483928855353	AsnC
path:ecp00430	6	Down	0.0263641809345904	0.0972449296767677	0.864497081000411	1	Taurine and hypotaurine metabolism
path:ecp00053	19	Up	0.0287556974966574	0.104355353818515	6.08990487556556e-15	1.39437821978467e-14	Ascorbate and aldarate metabolism
RbsR	1	Up	0.0331015273612039	0.118219740575728	0.0331015273612039	0.0530903723860855	RbsR
ZntR	1	Down	0.033637398543899	0.118256479255895	0.033637398543899	0.0536904630604541	ZntR
path:ecp00541	19	Up	0.0388526141510611	0.132912219017982	2.57024056084336e-15	5.96727179160837e-15	O-Antigen nucleotide sugar biosynthesis
path:ecp00670	13	Down	0.0394493327339943	0.132912219017982	3.76470501092806e-09	7.86089348193783e-09	One carbon pool by folate
GadW	1	Down	0.0395783052186879	0.132912219017982	0.0395783052186879	0.0628708006344707	GadW
path:ecp01502	7	Down	0.0412355384595893	0.133205516731467	0.735010408134928	0.935637729991871	Vancomycin resistance
OxyR	11	Down	0.0414244412481076	0.133205516731467	0.0313896599414646	0.0505891606823605	OxyR
ArgP	5	Down	0.0414417163164564	0.133205516731467	0.350701238440583	0.493359369331668	ArgP
CusR	4	Down	0.0450016992932398	0.139690672062897	1	1	CusR
HprR	4	Down	0.0450016992932398	0.139690672062897	1	1	HprR
path:ecp00261	9	Down	0.0454352648290213	0.139690672062897	0.14632909033825	0.218834495460807	Monobactam biosynthesis
IscR	4	Down	0.0459427099229083	0.139690672062897	0.620632938170516	0.814427412935223	IscR
Lrp	19	Down	0.0559190230001857	0.165585594400817	0.0666129127696006	0.103828577650269	Lrp
path:ecp03440	27	Down	0.0559311341087205	0.165585594400817	1.45777511162422e-07	2.84694904152494e-07	Homologous recombination
PspF	6	Down	0.0591165229547656	0.172743086556133	0.674169085368255	0.864185854603323	PspF
path:ecp00562	3	Down	0.0607790508572793	0.175324185165229	0.988418332894795	1	Inositol phosphate metabolism
path:ecp01240	143	Down	0.0620985442528478	0.176862942492288	8.86326830465298e-41	2.65099556499531e-40	Biosynthesis of cofactors
RtcR	1	Up	0.063241130154511	0.177865678559562	0.063241130154511	0.0995073706696572	RtcR
YqhC	2	Up	0.0641587545632997	0.178218762675832	1	1	YqhC
path:ecp01110	355	Down	0.0665398767095225	0.182578929995641	3.38792332100481e-37	9.95389860684598e-37	Biosynthesis of secondary metabolites
path:ecp00643	2	Down	0.0689338684105772	0.186868920390119	1	1	Styrene degradation
path:ecp00500	41	Up	0.0737986591635949	0.197674979902486	6.08287310502214e-20	1.51843148185515e-19	Starch and sucrose metabolism
NtrC	12	Down	0.0767628579700891	0.203195800509059	0.112670810842647	0.173179209258142	NtrC
path:ecp01040	3	Down	0.0786099586229606	0.205595915244031	0.858269972237256	1	Biosynthesis of unsaturated fatty acids
path:ecp00920	30	Down	0.0794970872276919	0.205595915244031	0.019441380250288	0.0317957548920967	Sulfur metabolism
path:ecp01210	26	Up	0.0856318755451197	0.218945136336954	5.93262905826548e-07	1.13851609673072e-06	2-Oxocarboxylic acid metabolism
path:ecp03010	55	Down	0.0883062247011726	0.219338804013023	0.0147156002093921	0.0245506495955687	Ribosome
path:ecp00040	37	Up	0.0894141160938377	0.219338804013023	8.07796573797935e-20	2.00140643657399e-19	Pentose and glucuronate interconversions
path:ecp00523	3	Up	0.0896851998631026	0.219338804013023	1	1	Polyketide sugar unit biosynthesis
path:ecp00525	3	Up	0.0896851998631026	0.219338804013023	1	1	Acarbose and validamycin biosynthesis
path:ecp00362	7	Up	0.0909860257501006	0.220127481653469	0.494079058598076	0.664106264998224	Benzoate degradation
path:ecp00030	35	Down	0.0964756901897812	0.230757259384193	2.3017068054079e-06	4.39176241031851e-06	Pentose phosphate pathway
Cbl	3	Down	0.0974308428511039	0.230757259384193	1	1	Cbl
ModE	7	Up	0.103062025102989	0.239820059521949	1	1	ModE
path:ecp01250	49	Up	0.10338909232724	0.239820059521949	6.34220812955138e-27	1.74017611488517e-26	Biosynthesis of nucleotide sugars
path:ecp00440	7	Down	0.106471294387127	0.244449400378607	0.999899277771019	1	Phosphonate and phosphinate metabolism
path:ecp02010	181	Up	0.108949155724583	0.247611717555871	2.34202493539487e-25	6.37337933238605e-25	ABC transporters
path:ecp03060	18	Down	0.110677804953887	0.249025061146247	1.71102697814596e-05	3.22761907241169e-05	Protein export
path:ecp00361	2	Up	0.115728850634378	0.25280574167704	1	1	Chlorocyclohexane and chlorobenzene degradation
path:ecp00364	2	Up	0.115728850634378	0.25280574167704	1	1	Fluorobenzoate degradation
path:ecp00623	2	Up	0.115728850634378	0.25280574167704	1	1	Toluene degradation
path:ecp02030	20	Up	0.118769123190532	0.256952429979517	0.000690432931394908	0.00124578115882125	Bacterial chemotaxis
IlvY	1	Up	0.122719343247788	0.262970021245259	0.122719343247788	0.187754939899841	IlvY
path:ecp00633	7	Up	0.128310192133708	0.272356539906455	0.000124811799285669	0.000232795041364282	Nitrotoluene degradation
GcvA	1	Down	0.131990502227212	0.27755012150582	0.131990502227212	0.200095190591025	GcvA
path:ecp00280	11	Up	0.134510863510079	0.280230965645999	0.126912634453173	0.193279791919511	Valine, leucine and isoleucine degradation
AdiY	1	Down	0.143120589028109	0.287819038733431	0.143120589028109	0.215004685779784	AdiY
HdfR	1	Down	0.143120589028109	0.287819038733431	0.143120589028109	0.215004685779784	HdfR
path:ecp01230	124	Down	0.143230737825658	0.287819038733431	1.66926135150217e-33	4.69656583642982e-33	Biosynthesis of amino acids
ArcA	16	Down	0.143269921502863	0.287819038733431	0.00602145572082789	0.0101996086699738	ArcA
path:ecp00340	8	Down	0.146691675093505	0.290902409066055	0.765169370676527	0.96882414409186	Histidine metabolism
RstA	4	Up	0.147390553926801	0.290902409066055	1	1	RstA
DnaA	4	Down	0.150859249293639	0.294538389656334	0.531269114056292	0.705525383466756	DnaA
path:ecp00860	22	Up	0.152948455178459	0.294538389656334	1.18038028533365e-07	2.3188535782886e-07	Porphyrin metabolism
path:ecp00270	39	Down	0.154395551524857	0.294538389656334	1.15731218488704e-09	2.46299772681087e-09	Cysteine and methionine metabolism
path:ecp00785	3	Down	0.154929436878179	0.294538389656334	1	1	Lipoic acid metabolism
path:ecp00401	4	Down	0.156439163419329	0.294538389656334	1	1	Novobiocin biosynthesis
path:ecp00970	25	Down	0.157853577205984	0.294538389656334	0.000118758903151592	0.000222756812691122	Aminoacyl-tRNA biosynthesis
path:ecp00910	23	Up	0.158396200659628	0.294538389656334	0.0647161474316204	0.101347928996689	Nitrogen metabolism
RhaR	2	Down	0.166625826293961	0.304803340781637	1	1	RhaR
RhaS	2	Down	0.166625826293961	0.304803340781637	1	1	RhaS
path:ecp00130	21	Down	0.170713295452819	0.309762028039389	0.215196629618588	0.314736920851856	Ubiquinone and other terpenoid-quinone biosynthesis
path:ecp00590	2	Down	0.172327364100942	0.310189255381695	1	1	Arachidonic acid metabolism
path:ecp03430	22	Down	0.196633012246607	0.350941501497865	0.00600782241597155	0.0101996086699738	Mismatch repair
path:ecp00740	12	Down	0.198086980845462	0.350941501497865	0.500939100532765	0.67061202168096	Riboflavin metabolism
path:ecp00310	19	Up	0.203042047600689	0.356909849298086	0.0053943123767059	0.00927933528013658	Lysine degradation
path:ecp01220	5	Up	0.207388910843839	0.361724844495068	0.0445562468565685	0.070441304554194	Degradation of aromatic compounds
path:ecp00470	14	Down	0.210881824531515	0.364987773227622	4.93780920243846e-08	9.93547063763375e-08	D-Amino acid metabolism
CaiF	4	Up	0.212508082965835	0.364994798987121	1	1	CaiF
IHF	70	Up	0.223834292490332	0.381535725835793	1.84248501179054e-16	4.369321599389e-16	IHF
MelR	1	Down	0.251670117781595	0.423002089655927	0.251670117781595	0.366467013611796	MelR
LldR	3	Up	0.251921244506196	0.423002089655927	1	1	LldR
SoxR	1	Down	0.257123408317245	0.425881885062587	0.257123408317245	0.37277280157784	SoxR
LeuO	3	Up	0.257421939415608	0.425881885062587	1	1	LeuO
NarP	12	Down	0.265411476537736	0.435894760737157	0.998302055215959	1	NarP
path:ecp00625	4	Up	0.27563500326027	0.446171767867344	0.0989108699638207	0.152736785246458	Chloroalkane and chloroalkene degradation
path:ecp00626	4	Up	0.27563500326027	0.446171767867344	0.0989108699638207	0.152736785246458	Naphthalene degradation
path:ecp00900	13	Down	0.298352367153287	0.471537869653454	0.0019189330528528	0.00338875411461239	Terpenoid backbone biosynthesis
path:ecp01100	898	Down	0.29966093177156	0.471537869653454	5.99065163170185e-39	1.77580030511162e-38	Metabolic pathways
path:ecp00521	6	Up	0.299812525976951	0.471537869653454	0.156519384692462	0.232209273844699	Streptomycin biosynthesis
YdeO	10	Up	0.301209477493835	0.471537869653454	0.908920583092375	1	YdeO
path:ecp00190	42	Down	0.301784236578211	0.471537869653454	3.16234491697214e-09	6.68725167155892e-09	Oxidative phosphorylation
path:ecp00730	14	Down	0.3098900298655	0.480863839446465	0.888993813932003	1	Thiamine metabolism
Dan	3	Down	0.342346401412235	0.527588632313376	1	1	Dan
path:ecp00550	23	Up	0.352252457284357	0.539161924414833	1.22428494491785e-21	3.12663539779019e-21	Peptidoglycan biosynthesis
path:ecp00460	7	Down	0.35762633486283	0.543688684757681	0.455279647383485	0.616950379311498	Cyanoamino acid metabolism
Nac	10	Up	0.363256651779297	0.548541923827797	0.842637930540191	1	Nac
CreB	1	Down	0.395572862850878	0.593359294276317	0.395572862850878	0.547209126943714	CreB
CysB	7	Down	0.402478949354621	0.599720288773442	1	1	CysB
PrpR	4	Down	0.410977086410284	0.608354239752065	1	1	PrpR
FlhDC	37	Up	0.422023506875887	0.611310585254203	0.156671317292809	0.232209273844699	FlhDC
path:ecp00564	27	Down	0.423187835773096	0.611310585254203	7.73009906271503e-33	2.15663267968184e-32	Glycerophospholipid metabolism
McbR	1	Down	0.427024837677801	0.611310585254203	0.427024837677801	0.585835727723264	McbR
RcdA	1	Down	0.427024837677801	0.611310585254203	0.427024837677801	0.585835727723264	RcdA
RcsB-BglJ	6	Down	0.429002027886639	0.611310585254203	1	1	RcsB-BglJ
path:ecp02040	45	Up	0.429275877645174	0.611310585254203	0.162655620780435	0.240007404884909	Flagellar assembly
TorR	5	Down	0.434100591967561	0.614293290520133	1	1	TorR
GutM	6	Down	0.467196161037451	0.653303055248058	1	1	GutM
path:ecp00071	13	Up	0.46926970627385	0.653303055248058	6.84795974318087e-08	1.35328728258098e-07	Fatty acid degradation
path:ecp00760	24	Up	0.470378199778602	0.653303055248058	6.17477991166459e-08	1.22756103633092e-07	Nicotinate and nicotinamide metabolism
CRP-Sxy	1	Up	0.527510571756385	0.728158764694397	0.527510571756385	0.703347429008513	CRP-Sxy
DsdC	2	Up	0.532707108212186	0.730848166754524	1	1	DsdC
MetR	3	Up	0.536874263447435	0.732101268337411	1	1	MetR
QseB	6	Down	0.546392917594209	0.737640595701027	1	1	QseB
LrhA	2	Up	0.549027862208119	0.737640595701027	1	1	LrhA
path:ecp00010	54	Down	0.5507716447901	0.737640595701027	3.23164063694859e-42	9.84316230703607e-42	Glycolysis / Gluconeogenesis
RcsB	8	Down	0.565020583720955	0.747872172199391	0.00128772991384198	0.00231095314267859	RcsB
path:ecp00121	1	Down	0.565058974550651	0.747872172199391	0.565058974550651	0.747408683469387	Secondary bile acid biosynthesis
MalT	4	Down	0.572820834258115	0.753711624023835	1	1	MalT
path:ecp00300	14	Down	0.576563412528108	0.75422539429549	8.08726179314474e-15	1.82651082675106e-14	Lysine biosynthesis
path:ecp00332	2	Down	0.58107530563105	0.755733778999921	1	1	Carbapenem biosynthesis
path:ecp00627	5	Up	0.588324557606779	0.759028569599056	1	1	Aminobenzoate degradation
SgrR	1	Up	0.591193253929177	0.759028569599056	0.591193253929177	0.778873652001932	SgrR
path:ecp00220	20	Up	0.594461212668977	0.759028569599056	6.9925629403843e-15	1.5900896549367e-14	Arginine biosynthesis
FadR	6	Down	0.599900624500809	0.759028569599056	0.0186339744681219	0.0306261362545369	FadR
path:ecp03420	8	Up	0.600475935060587	0.759028569599056	0.311293639768498	0.447133718576433	Nucleotide excision repair
path:ecp00750	10	Down	0.617755069992054	0.776507769543085	0.322214131988234	0.457158512051682	Vitamin B6 metabolism
Ada	1	Up	0.6327520074347	0.790940009293375	0.6327520074347	0.827061679009135	Ada
PdhR	1	Up	0.643659155648057	0.799385859622359	0.643659155648057	0.836927514413758	PdhR
AppY	5	Up	0.646614339783419	0.799385859622359	1	1	AppY
Rob	19	Down	0.661250221119281	0.813012566949936	6.62945389276182e-09	1.36706751080554e-08	Rob
AtoC	3	Up	0.671295820568728	0.816153319352142	1	1	AtoC
path:ecp00410	11	Down	0.672440022322731	0.816153319352142	0.996485728541526	1	beta-Alanine metabolism
FNR	73	Up	0.674686743997771	0.816153319352142	5.96522493710013e-08	1.19304498742003e-07	FNR
FucR	5	Up	0.681221914039858	0.819652035609455	0.999621562269508	1	FucR
Cra	9	Down	0.706052966262333	0.843527275997146	0.86687535451847	1	Cra
path:ecp04122	18	Down	0.708562911837602	0.843527275997146	0.78979889874697	0.985764039037571	Sulfur relay system
path:ecp01053	13	Down	0.717538466939922	0.84971660558675	0.804236637987187	0.996293148551291	Biosynthesis of siderophore group nonribosomal peptides
path:ecp00052	41	Down	0.730142560286954	0.858256562038751	0.00472679078918114	0.00817340907295906	Galactose metabolism
path:ecp00480	24	Up	0.732378932939735	0.858256562038751	5.76490566218433e-24	1.54350699987516e-23	Glutathione metabolism
path:ecp00561	13	Up	0.739283594781416	0.861859113087143	0.388274676941444	0.541626860271258	Glycerolipid metabolism
path:ecp00770	24	Up	0.743846141428188	0.86270815371826	7.70654076797502e-06	1.4620408771244e-05	Pantothenate and CoA biosynthesis
XylR	4	Up	0.7529565667797	0.868796038591961	0.99677637521775	1	XylR
path:ecp00630	41	Down	0.767039585632417	0.876554472610786	6.26383195721785e-09	1.2997451311227e-08	Glyoxylate and dicarboxylate metabolism
path:ecp00542	1	Up	0.767472138241444	0.876554472610786	0.767472138241444	0.96882414409186	O-Antigen repeat unit biosynthesis
path:ecp03070	56	Up	0.774608251904527	0.880236649891508	2.18600652669695e-13	4.87083333465361e-13	Bacterial secretion system
GadE-RcsB	4	Down	0.785014938427135	0.887579704251786	1	1	GadE-RcsB
path:ecp00600	2	Up	0.790341117066967	0.889133756700338	1	1	Sphingolipid metabolism
Fur	13	Up	0.799540874588766	0.891684685643528	0.00760692567998136	0.0128197935317452	Fur
NorR	2	Up	0.800534695555523	0.891684685643528	1	1	NorR
path:ecp00380	12	Up	0.805891066958027	0.893229015101262	0.183426433986668	0.269458301254751	Tryptophan metabolism
path:ecp00051	54	Up	0.811978978814817	0.895565050163401	1.31612211900915e-12	2.85589897719633e-12	Fructose and mannose metabolism
path:ecp00450	17	Up	0.824610203733597	0.905059979707607	0.393316349856758	0.546364134529054	Selenocompound metabolism
YeiL	1	Up	0.834862447118205	0.911864323308719	0.834862447118205	1	YeiL
path:ecp01120	257	Up	0.839983465993305	0.913025506514462	1.52551634736212e-45	4.68955025300206e-45	Microbial metabolism in diverse environments
path:ecp00350	9	Down	0.848250051853484	0.917578181091509	0.00173632418352209	0.00308267181245633	Tyrosine metabolism
path:ecp00903	2	Down	0.857448243495247	0.91869454660205	1	1	Limonene and pinene degradation
path:ecp00930	2	Down	0.857448243495247	0.91869454660205	1	1	Caprolactam degradation
PhoB	14	Up	0.863438147748375	0.91979402968925	0.000563248857488773	0.00102185038626378	PhoB
path:ecp00511	3	Down	0.866650374640538	0.91979402968925	1	1	Other glycan degradation
GlrR	1	Up	0.908818372175863	0.951985089470192	0.908818372175863	1	GlrR
RcsAB	4	Down	0.911895827789717	0.951985089470192	1	1	RcsAB
path:ecp00790	26	Down	0.912945411327778	0.951985089470192	2.36900846519902e-21	6.00389931638224e-21	Folate biosynthesis
YdcI	2	Down	0.913905685891385	0.951985089470192	1	1	YdcI
path:ecp01200	119	Down	0.935459512474799	0.969946499109814	3.44558937903554e-42	1.03994152167254e-41	Carbon metabolism
path:ecp00360	10	Up	0.942942916105121	0.973220899649781	0.381190947853577	0.533989007119779	Phenylalanine metabolism
SoxS	21	Up	0.948915065579597	0.974912738609175	2.71870959890236e-10	5.82330056022957e-10	SoxS
FhlA	6	Down	0.957736246209455	0.975243160429932	1	1	FhlA
path:ecp00640	34	Up	0.961500302154308	0.975243160429932	7.45994469330741e-13	1.64019976038282e-12	Propanoate metabolism
path:ecp00330	22	Up	0.962342512430556	0.975243160429932	8.08516772397516e-19	1.988352358785e-18	Arginine and proline metabolism
NarL	17	Down	0.966574332337221	0.975243160429932	0.803290117207729	0.996293148551291	NarL
MarA	25	Down	0.970930297675696	0.975264807933177	8.39959533519292e-13	1.83464845479214e-12	MarA
path:ecp00281	5	Up	0.996751830648534	0.996751830648534	1	1	Geraniol degradation
AccB	0	Up	NA	NA	0	0	AccB
AcrR	0	Up	NA	NA	0	0	AcrR
AgaR	0	Up	NA	NA	0	0	AgaR
AidB	0	Up	NA	NA	0	0	AidB
AlaS	0	Up	NA	NA	0	0	AlaS
AllR	0	Up	NA	NA	0	0	AllR
AllS	0	Up	NA	NA	0	0	AllS
AlsR	0	Up	NA	NA	0	0	AlsR
ArgR	0	Up	NA	NA	0	0	ArgR
ArsR	0	Up	NA	NA	0	0	ArsR
AscG	0	Up	NA	NA	0	0	AscG
BetI	0	Up	NA	NA	0	0	BetI
BirA	0	Up	NA	NA	0	0	BirA
BluR	0	Up	NA	NA	0	0	BluR
BtsR	0	Up	NA	NA	0	0	BtsR
CadC	0	Up	NA	NA	0	0	CadC
CecR	0	Up	NA	NA	0	0	CecR
ChbR	0	Up	NA	NA	0	0	ChbR
ComR	0	Up	NA	NA	0	0	ComR
CsqR	0	Up	NA	NA	0	0	CsqR
CynR	0	Up	NA	NA	0	0	CynR
CytR	0	Up	NA	NA	0	0	CytR
DeoR	0	Up	NA	NA	0	0	DeoR
DgoR	0	Up	NA	NA	0	0	DgoR
DhaR	0	Up	NA	NA	0	0	DhaR
DicA	0	Up	NA	NA	0	0	DicA
DinJ-YafQ	0	Up	NA	NA	0	0	DinJ-YafQ
EbgR	0	Up	NA	NA	0	0	EbgR
EnvR	0	Up	NA	NA	0	0	EnvR
EnvY	0	Up	NA	NA	0	0	EnvY
ExuR	0	Up	NA	NA	0	0	ExuR
FabR	0	Up	NA	NA	0	0	FabR
FeaR	0	Up	NA	NA	0	0	FeaR
FliZ	0	Up	NA	NA	0	0	FliZ
GalR	0	Up	NA	NA	0	0	GalR
GalS	0	Up	NA	NA	0	0	GalS
GatR	0	Up	NA	NA	0	0	GatR
GlaR	0	Up	NA	NA	0	0	GlaR
GlcC	0	Up	NA	NA	0	0	GlcC
GlpR	0	Up	NA	NA	0	0	GlpR
GntR	0	Up	NA	NA	0	0	GntR
HcaR	0	Up	NA	NA	0	0	HcaR
HicB	0	Up	NA	NA	0	0	HicB
HigA	0	Up	NA	NA	0	0	HigA
HigBA	0	Up	NA	NA	0	0	HigBA
HipAB	0	Up	NA	NA	0	0	HipAB
HipB	0	Up	NA	NA	0	0	HipB
HyfR	0	Up	NA	NA	0	0	HyfR
IclR	0	Up	NA	NA	0	0	IclR
IdnR	0	Up	NA	NA	0	0	IdnR
KdgR	0	Up	NA	NA	0	0	KdgR
KdpE	0	Up	NA	NA	0	0	KdpE
LacI	0	Up	NA	NA	0	0	LacI
LexA	0	Up	NA	NA	0	0	LexA
LsrR	0	Up	NA	NA	0	0	LsrR
LysR	0	Up	NA	NA	0	0	LysR
MalI	0	Up	NA	NA	0	0	MalI
MarR	0	Up	NA	NA	0	0	MarR
MatA	0	Up	NA	NA	0	0	MatA
MazE	0	Up	NA	NA	0	0	MazE
MazE-MazF	0	Up	NA	NA	0	0	MazE-MazF
MetJ	0	Up	NA	NA	0	0	MetJ
MhpR	0	Up	NA	NA	0	0	MhpR
Mlc	0	Up	NA	NA	0	0	Mlc
MlrA	0	Up	NA	NA	0	0	MlrA
MngR	0	Up	NA	NA	0	0	MngR
MprA	0	Up	NA	NA	0	0	MprA
MqsA	0	Up	NA	NA	0	0	MqsA
MraZ	0	Up	NA	NA	0	0	MraZ
MurR	0	Up	NA	NA	0	0	MurR
NadR	0	Up	NA	NA	0	0	NadR
NemR	0	Up	NA	NA	0	0	NemR
NfeR	0	Up	NA	NA	0	0	NfeR
NikR	0	Up	NA	NA	0	0	NikR
NimR	0	Up	NA	NA	0	0	NimR
NrdR	0	Up	NA	NA	0	0	NrdR
NsrR	0	Up	NA	NA	0	0	NsrR
PaaX	0	Up	NA	NA	0	0	PaaX
PdeL	0	Up	NA	NA	0	0	PdeL
PepA	0	Up	NA	NA	0	0	PepA
PgrR	0	Up	NA	NA	0	0	PgrR
PurR	0	Up	NA	NA	0	0	PurR
PutA	0	Up	NA	NA	0	0	PutA
PuuR	0	Up	NA	NA	0	0	PuuR
PyrR	0	Up	NA	NA	0	0	PyrR
RclR	0	Up	NA	NA	0	0	RclR
RcnR	0	Up	NA	NA	0	0	RcnR
RelB	0	Up	NA	NA	0	0	RelB
RelB-RelE	0	Up	NA	NA	0	0	RelB-RelE
SrlR	0	Up	NA	NA	0	0	SrlR
StpA	0	Up	NA	NA	0	0	StpA
SutR	0	Up	NA	NA	0	0	SutR
TdcA	0	Up	NA	NA	0	0	TdcA
TdcR	0	Up	NA	NA	0	0	TdcR
TreR	0	Up	NA	NA	0	0	TreR
TrpR	0	Up	NA	NA	0	0	TrpR
UhpA	0	Up	NA	NA	0	0	UhpA
UidR	0	Up	NA	NA	0	0	UidR
UlaR	0	Up	NA	NA	0	0	UlaR
UxuR	0	Up	NA	NA	0	0	UxuR
XapR	0	Up	NA	NA	0	0	XapR
YefM	0	Up	NA	NA	0	0	YefM
YefM-YoeB	0	Up	NA	NA	0	0	YefM-YoeB
YhaJ	0	Up	NA	NA	0	0	YhaJ
YiaJ	0	Up	NA	NA	0	0	YiaJ
YjjQ	0	Up	NA	NA	0	0	YjjQ
Zur	0	Up	NA	NA	0	0	Zur
