## Supplementary Data Set S1 for "Comprehensive analysis of PNA-based antisense antibiotics targeting various essential genes in uropathogenic *Escherichia coli*": csrA_vs_ctrl.csv

	NGenes	Direction	PValue	FDR	PValue.Mixed	FDR.Mixed	TERM
CpxR	25	Up	2.55002304876443e-15	3.66704341541904e-13	4.82127082425068e-24	1.15989993742843e-23	CpxR
path:ecp01503	37	Up	3.25959414703915e-15	3.66704341541904e-13	3.74844472884652e-25	9.57295115366957e-25	Cationic antimicrobial peptide (CAMP) resistance
path:ecp00790	26	Down	9.95126187178156e-14	7.46344640383617e-12	2.6219479340381e-25	6.74795902403605e-25	Folate biosynthesis
PhoPQ	11	Up	2.75047102070186e-12	1.5471399491448e-10	2.52313042907671e-08	4.12649902686437e-08	PhoPQ
path:ecp00240	50	Down	1.13206174949214e-11	5.09427787271463e-10	9.16229645736793e-21	2.01449167142129e-20	Pyrimidine metabolism
SlyA	14	Up	1.49012631246548e-11	5.58797367174554e-10	4.03957098989448e-13	7.66364324939982e-13	SlyA
path:ecp03018	17	Down	2.78026986323992e-11	8.20117101429292e-10	5.02052499025086e-15	9.86280648972358e-15	RNA degradation
path:ecp00970	25	Down	2.91597191619304e-11	8.20117101429292e-10	4.91063238317388e-15	9.70434494770077e-15	Aminoacyl-tRNA biosynthesis
path:ecp00230	77	Down	3.80643576827086e-11	9.51608942067715e-10	6.66128736834899e-20	1.44545582110579e-19	Purine metabolism
BolA	1	Up	2.56016211450372e-10	5.76036475763338e-09	2.56016211450372e-10	4.52113735114487e-10	BolA
path:ecp01240	143	Down	3.57317888622039e-10	7.08067404280183e-09	4.32124537531445e-24	1.04719230993022e-23	Biosynthesis of cofactors
path:ecp03020	4	Down	3.77635948949431e-10	7.08067404280183e-09	0.0341875534814653	0.0469019328753986	RNA polymerase
path:ecp00680	33	Down	4.66395436950971e-10	8.07222871645911e-09	4.02922069551912e-21	9.16233747200239e-21	Methane metabolism
NagC	1	Up	7.03586071993837e-10	1.05537910799076e-08	7.03586071993837e-10	1.21031386477696e-09	NagC
NanR	1	Up	7.03586071993837e-10	1.05537910799076e-08	7.03586071993837e-10	1.21031386477696e-09	NanR
RutR	2	Down	7.75038256725999e-10	1.08989754852094e-08	0.303327030925884	0.374366447090683	RutR
MarA	25	Up	1.15322098757402e-09	1.52632189531856e-08	5.77974577413337e-19	1.22221375605878e-18	MarA
EvgA	4	Up	1.54365793257534e-09	1.92957241571917e-08	0.0258476380299608	0.0356075345474979	EvgA
path:ecp00650	32	Up	2.12910506566416e-09	2.51536215484011e-08	9.59335299179778e-28	2.67646486829989e-27	Butanoate metabolism
path:ecp03030	17	Down	2.29342521359862e-09	2.51536215484011e-08	3.40727301483186e-10	5.98526265039248e-10	DNA replication
CdaR	2	Up	2.34767134451744e-09	2.51536215484011e-08	0.265314030900254	0.332393427392016	CdaR
path:ecp00670	13	Down	3.89817594020925e-09	3.98677084794128e-08	1.31279877127843e-09	2.22372036767571e-09	One carbon pool by folate
path:ecp04122	18	Down	5.20031083243391e-09	5.08726059694622e-08	2.79595034255564e-14	5.39683438214228e-14	Sulfur relay system
path:ecp03410	13	Down	5.78438422915123e-09	5.42286021482928e-08	4.92398709423562e-10	8.60401955413803e-10	Base excision repair
path:ecp02026	49	Up	6.47730156112504e-09	5.82957140501253e-08	8.11181623368217e-28	2.28230761829024e-27	Biofilm formation - Escherichia coli
ArgP	5	Down	8.31065941982357e-09	7.19191680561655e-08	0.0056595692948719	0.00816946524303248	ArgP
path:ecp02020	159	Up	9.50640987948451e-09	7.92200823290376e-08	4.46329764928044e-34	1.34710438141919e-33	Two-component system
BasR	3	Up	1.08094296276339e-08	8.52471746139266e-08	0.10212877596818	0.132448256333733	BasR
path:ecp03440	27	Down	1.09874136169061e-08	8.52471746139266e-08	2.64986299165686e-17	5.46431374677066e-17	Homologous recombination
DnaA	4	Down	1.45228551183959e-08	1.08921413387969e-07	0.0370378079588473	0.0506030956474786	DnaA
path:ecp00330	22	Down	1.53271130004189e-08	1.1124517500304e-07	7.84175072278501e-22	1.79549051032043e-21	Arginine and proline metabolism
path:ecp00130	21	Down	1.60747551925111e-08	1.13025622447343e-07	2.73271445518342e-14	5.30562104749062e-14	Ubiquinone and other terpenoid-quinone biosynthesis
OxyR	11	Down	2.84582261657575e-08	1.94033360221074e-07	8.00098925842528e-09	1.33483840894331e-08	OxyR
path:ecp00290	16	Up	3.38679952636969e-08	2.24126439245053e-07	1.96238917590062e-08	3.22531290296538e-08	Valine, leucine and isoleucine biosynthesis
path:ecp00250	31	Down	4.71223570514063e-08	3.02929438187612e-07	2.48530374429702e-25	6.4462565867704e-25	Alanine, aspartate and glutamate metabolism
path:ecp03010	55	Down	7.19390835744015e-08	4.49619272340009e-07	5.07598198765925e-10	8.82317287907262e-10	Ribosome
path:ecp03430	22	Down	8.12694939213737e-08	4.942063819543e-07	7.18850770237291e-17	1.47320034394309e-16	Mismatch repair
path:ecp03070	56	Down	8.50153620354625e-08	5.03380433104712e-07	1.06827926101215e-27	2.9555726221336e-27	Bacterial secretion system
path:ecp00660	12	Up	1.31968719606712e-07	7.61357997731033e-07	2.96209098179737e-07	4.7279529132535e-07	C5-Branched dibasic acid metabolism
GadX	11	Up	1.48836709670448e-07	8.37206491896269e-07	1.0306175003513e-07	1.66099519474094e-07	GadX
path:ecp00541	19	Down	1.76250684463149e-07	9.67229365956305e-07	8.53886366179907e-14	1.63867210157069e-13	O-Antigen nucleotide sugar biosynthesis
CRP-Sxy	1	Up	3.7332937085981e-07	1.99997877246327e-06	3.7332937085981e-07	5.93039957538071e-07	CRP-Sxy
path:ecp01210	26	Up	5.04229743976967e-07	2.63841145104227e-06	1.3137900823659e-14	2.56575474909106e-14	2-Oxocarboxylic acid metabolism
path:ecp02024	57	Up	5.50699576640206e-07	2.81607738054651e-06	7.55176597869129e-20	1.61753955156484e-19	Quorum sensing
LldR	3	Up	8.54591977590084e-07	4.27295988795042e-06	0.235488503895122	0.297270658909432	LldR
path:ecp00785	3	Down	9.40635446057399e-07	4.60093424701989e-06	0.175566374091803	0.22247342060488	Lipoic acid metabolism
path:ecp00030	35	Down	1.03130903254459e-06	4.93711770899007e-06	1.14028786773326e-24	2.8679967582382e-24	Pentose phosphate pathway
IlvY	1	Up	1.11149346762669e-06	5.2101256295001e-06	1.11149346762669e-06	1.75721824405743e-06	IlvY
CsgD	4	Up	1.42580145615499e-06	6.43685367091006e-06	0.081756187039786	0.107710532131782	CsgD
path:ecp00562	3	Down	1.4304119268689e-06	6.43685367091006e-06	0.0835313816843387	0.109614303237946	Inositol phosphate metabolism
NhaR	3	Up	1.49364854379924e-06	6.58962592852605e-06	0.394362866251576	0.47449154872293	NhaR
path:ecp00010	54	Down	1.57759522720398e-06	6.8261331946326e-06	3.69188786601784e-26	9.72783151998352e-26	Glycolysis / Gluconeogenesis
path:ecp00053	19	Up	1.95267530023685e-06	8.23203398968183e-06	8.26538193780726e-11	1.49951191440001e-10	Ascorbate and aldarate metabolism
path:ecp00430	6	Down	1.97568815752364e-06	8.23203398968183e-06	0.00192299208810929	0.00283748165889904	Taurine and hypotaurine metabolism
RbsR	1	Down	2.39300219690053e-06	9.78955444186579e-06	2.39300219690053e-06	3.74753174231592e-06	RbsR
SoxS	21	Up	3.14569856466533e-06	1.2638967447316e-05	5.37785600547478e-16	1.09536699007216e-15	SoxS
MntR	1	Down	3.3007849916606e-06	1.30294144407655e-05	3.3007849916606e-06	5.14488552690761e-06	MntR
path:ecp00340	8	Down	3.85194443810067e-06	1.48609030067223e-05	0.011440054479676	0.0161621195202231	Histidine metabolism
Fis	26	Down	3.89685901065162e-06	1.48609030067223e-05	1.17903430118585e-26	3.18243404872929e-26	Fis
path:ecp01250	49	Down	3.97935948068408e-06	1.49225980525653e-05	5.18442651279904e-24	1.22944971589234e-23	Biosynthesis of nucleotide sugars
DcuR	2	Down	4.21215422087559e-06	1.55366344212624e-05	0.600092202107408	0.694183313936095	DcuR
AsnC	1	Down	4.29615850928623e-06	1.55908978159581e-05	4.29615850928623e-06	6.66506834150947e-06	AsnC
path:ecp00565	1	Down	6.03090555887408e-06	2.15389484245503e-05	6.03090555887408e-06	9.31284021184277e-06	Ether lipid metabolism
Rob	19	Up	1.03662124950956e-05	3.64437158030704e-05	1.5129016103363e-13	2.88668583121638e-13	Rob
RcsB-BglJ	6	Up	1.12672124861066e-05	3.90018893749843e-05	0.0507025993393144	0.0684278982953349	RcsB-BglJ
YdeO	10	Up	1.93877426824029e-05	6.60945773263735e-05	0.000152653119338412	0.000227268321167502	YdeO
path:ecp00730	14	Down	2.16228862982286e-05	7.26141704044992e-05	1.74034559230548e-08	2.87460067982796e-08	Thiamine metabolism
path:ecp00521	6	Down	2.59569182842005e-05	8.58868619697811e-05	0.00202727081254284	0.00297811464497443	Streptomycin biosynthesis
LrhA	2	Up	3.22133728783831e-05	0.000105043607212119	0.59721399400486	0.693269391642006	LrhA
path:ecp00740	12	Down	3.36136152520824e-05	0.000107648322125662	4.96982478550943e-08	8.08814621955456e-08	Riboflavin metabolism
path:ecp00561	13	Up	3.39690260929866e-05	0.000107648322125662	1.05581164634596e-05	1.61534316399474e-05	Glycerolipid metabolism
CspA	1	Down	4.0864349751201e-05	0.000127701092972503	4.0864349751201e-05	6.11124509792735e-05	CspA
MalT	4	Up	4.22163354921474e-05	0.000130118842270317	0.394456829661231	0.47449154872293	MalT
path:ecp03420	8	Down	4.40489098643867e-05	0.000133932496209284	0.000435984817716721	0.000646191783401569	Nucleotide excision repair
path:ecp00500	41	Up	4.49570044104236e-05	0.000134871013231271	1.26278926519823e-17	2.65345592434058e-17	Starch and sucrose metabolism
path:ecp00362	7	Up	4.92812605142457e-05	0.000145898468627701	0.0108595617138588	0.0154075832863296	Benzoate degradation
path:ecp00401	4	Down	8.20193610947694e-05	0.000239666964237963	0.264678824192849	0.332393427392016	Novobiocin biosynthesis
BaeR	5	Up	0.000104227599214224	0.000300656536194877	0.0714945456093699	0.0953260608124932	BaeR
H-NS	23	Down	0.000132862540274062	0.000378405969134988	9.87981827734353e-16	1.98793919277458e-15	H-NS
path:ecp00633	7	Up	0.000174863742730537	0.000491804276429635	7.65652211686345e-06	1.17683580685123e-05	Nitrotoluene degradation
path:ecp00460	7	Down	0.000183310872596276	0.000509196868322989	2.2391640492045e-05	3.39453180062052e-05	Cyanoamino acid metabolism
path:ecp00280	11	Up	0.000202348343857171	0.000555224114242236	6.90732706959523e-11	1.26001790500309e-10	Valine, leucine and isoleucine degradation
FucR	5	Up	0.000225732190923687	0.000611924613949754	0.140729454155727	0.181093716200393	FucR
ModE	7	Down	0.000257396524466572	0.000689454976249745	0.10947920895413	0.14142839444658	ModE
IHF	70	Up	0.000273224011364294	0.000723240030081956	1.16900377094731e-24	2.91811467634967e-24	IHF
path:ecp01100	898	Down	0.000301994603699989	0.000790102160842995	5.86396518723504e-25	1.48613468867331e-24	Metabolic pathways
path:ecp00400	22	Down	0.000324431275948867	0.000839046403316036	9.72857230939245e-21	2.12492500441993e-20	Phenylalanine, tyrosine and tryptophan biosynthesis
path:ecp00020	34	Up	0.000367814509147206	0.000940434824524107	3.05676101994076e-28	8.67388597111396e-28	Citrate cycle (TCA cycle)
PhoB	14	Up	0.000431630993547018	0.00109120194997842	5.71018718077489e-11	1.0473934497333e-10	PhoB
path:ecp00310	19	Up	0.000519414057535666	0.00129853514383916	1.84841947540203e-17	3.83547041145921e-17	Lysine degradation
path:ecp01040	3	Down	0.00057800295888076	0.00142912819503485	0.277329291055718	0.343557181457084	Biosynthesis of unsaturated fatty acids
Dan	3	Up	0.000595087587832585	0.00145537725285143	1	1	Dan
path:ecp00592	3	Down	0.000656933592647264	0.00158935546608209	0.467233266660471	0.557990807666461	alpha-Linolenic acid metabolism
SdiA	3	Up	0.000865591221450963	0.00207189388113262	0.484710137154088	0.576787690090169	SdiA
YqhC	2	Up	0.000894678066904435	0.00211897436898419	1	1	YqhC
Cra	9	Up	0.000908024104693211	0.00212818149537471	0.0722483055875543	0.0959457498202721	Cra
path:ecp00903	2	Up	0.00118354369640213	0.00271731971112734	1	1	Limonene and pinene degradation
path:ecp00930	2	Up	0.00118354369640213	0.00271731971112734	1	1	Caprolactam degradation
RcsB	8	Up	0.00125326718428821	0.00284833450974593	0.0168158308000692	0.0235563536946117	RcsB
path:ecp00361	2	Up	0.0013008820835124	0.00286959283127736	1	1	Chlorocyclohexane and chlorobenzene degradation
path:ecp00364	2	Up	0.0013008820835124	0.00286959283127736	1	1	Fluorobenzoate degradation
path:ecp00623	2	Up	0.0013008820835124	0.00286959283127736	1	1	Toluene degradation
path:ecp03060	18	Down	0.00140311116414215	0.00306504865953381	1.68770600399185e-10	3.02874807202862e-10	Protein export
path:ecp01502	7	Down	0.00179984881057826	0.00389390367673181	0.00243187232197039	0.00355674718455581	Vancomycin resistance
HypT	2	Down	0.00202083983303332	0.00433037107078569	0.953300186199369	1	HypT
path:ecp01110	355	Down	0.00205070424978787	0.00435290996417237	1.60674295946781e-25	4.20030442947489e-25	Biosynthesis of secondary metabolites
ZraR	2	Up	0.00213481866413183	0.00448910466756692	1	1	ZraR
path:ecp00040	37	Up	0.0026819746153342	0.00558744711527958	4.06518294457346e-30	1.21589255639494e-29	Pentose and glucuronate interconversions
Ada	1	Up	0.00272810252922634	0.00563140430344886	0.00272810252922634	0.0039725001741366	Ada
LeuO	3	Up	0.00307285287450849	0.00628538087967645	0.748286442097129	0.853715116069576	LeuO
path:ecp00770	24	Up	0.00367054455508121	0.00744029301705652	1.73666923676784e-17	3.62625274595549e-17	Pantothenate and CoA biosynthesis
DpiA	3	Down	0.00463862986301035	0.00931641059184092	0.465932023689587	0.557990807666461	DpiA
OmpR	5	Up	0.004678908430569	0.00931641059184092	0.936226065567348	1	OmpR
path:ecp00590	2	Down	0.00532221376649764	0.0105043692759822	0.527167260825578	0.625069752121757	Arachidonic acid metabolism
path:ecp00332	2	Down	0.00556262533167443	0.0108833973880587	0.717875026169165	0.821843133407458	Carbapenem biosynthesis
GutM	6	Down	0.0080186389372456	0.0154525501739562	0.0175834133507334	0.0245281228253927	GutM
Fur	13	Up	0.00803532609045723	0.0154525501739562	7.23435171181901e-10	1.23804369501232e-09	Fur
path:ecp00630	41	Up	0.00811310540305966	0.0154699043702409	1.00218471605088e-23	2.35975408318362e-23	Glyoxylate and dicarboxylate metabolism
AppY	5	Up	0.00836268455459581	0.0158117985275971	0.861263946586197	0.972583776417065	AppY
SgrR	1	Up	0.00987741812882275	0.0185201589915426	0.00987741812882275	0.0141349259429705	SgrR
path:ecp00281	5	Up	0.0106196641277713	0.0197473093285004	0.879470095901293	0.983111352994038	Geraniol degradation
DsdC	2	Down	0.0116999171929688	0.0214629870880218	1	1	DsdC
Nac	10	Down	0.0117330996081186	0.0214629870880218	0.275822732249798	0.342970588415479	Nac
path:ecp02030	20	Up	0.0119929215897298	0.0215822008087231	1.48177187346428e-09	2.48458718176838e-09	Bacterial chemotaxis
UvrY	2	Up	0.0120574691257988	0.0215822008087231	0.775707617993273	0.881968935526598	UvrY
GcvA	1	Down	0.0120860324528849	0.0215822008087231	0.0120860324528849	0.0170023846371093	GcvA
path:ecp00600	2	Up	0.0159643607206755	0.0282833162374173	1	1	Sphingolipid metabolism
PspF	6	Down	0.0207602696724189	0.0364926615335488	0.00603473117787689	0.00867329329461094	PspF
path:ecp00860	22	Down	0.0211940702543099	0.0367099858642773	1.52058972218436e-19	3.23612684464877e-19	Porphyrin metabolism
AraC	2	Up	0.0212102140549158	0.0367099858642773	1	1	AraC
path:ecp00071	13	Up	0.0305375054207912	0.0524499138906719	3.21601460609945e-11	5.96489859902244e-11	Fatty acid degradation
path:ecp00350	9	Down	0.03477180750011	0.059270126420642	2.23681578913179e-06	3.51953953550594e-06	Tyrosine metabolism
ZntR	1	Down	0.0382718583357412	0.0647456250040735	0.0382718583357412	0.0520748236371561	ZntR
path:ecp00920	30	Down	0.0477890470444383	0.0802428028731241	2.41017017612029e-12	4.54645737768145e-12	Sulfur metabolism
NorR	2	Up	0.0546625437946429	0.0911042396577383	1	1	NorR
HU	1	Up	0.0570435444350146	0.0943735110138108	0.0570435444350146	0.0766739139774285	HU
QseB	6	Down	0.0607965315583527	0.0998483182527691	0.361879170775312	0.44008748973408	QseB
RtcR	1	Down	0.0639682836063647	0.104296114575595	0.0639682836063647	0.0856349603117463	RtcR
CreB	1	Up	0.0732494670507006	0.118569281197177	0.0732494670507006	0.0968877412782175	CreB
RstA	4	Up	0.0776805803559546	0.124843789857784	1	1	RstA
path:ecp00900	13	Down	0.0785216948981228	0.12530057696509	1.93143024782559e-10	3.44749915203277e-10	Terpenoid backbone biosynthesis
path:ecp00523	3	Down	0.0820619363607477	0.128266243013098	0.988464773518981	1	Polyketide sugar unit biosynthesis
path:ecp00525	3	Down	0.0820619363607477	0.128266243013098	0.988464773518981	1	Acarbose and validamycin biosynthesis
path:ecp00620	61	Up	0.0820903955283825	0.128266243013098	5.83608159188458e-27	1.58817958074236e-26	Pyruvate metabolism
MelR	1	Up	0.0932056481875168	0.144629454084078	0.0932056481875168	0.121827855111242	MelR
path:ecp00121	1	Up	0.1017375993699	0.156787396289229	0.1017375993699	0.132448256333733	Secondary bile acid biosynthesis
path:ecp01501	21	Up	0.106280797549713	0.162674690127111	6.88325088342414e-20	1.48392161902391e-19	beta-Lactam resistance
RhaR	2	Up	0.132018969560707	0.199357504370196	1	1	RhaR
RhaS	2	Up	0.132018969560707	0.199357504370196	1	1	RhaS
MetR	3	Down	0.135728744558512	0.203593116837768	0.378995201469549	0.45922046309449	MetR
path:ecp00564	27	Up	0.143522832771521	0.213858525652929	3.79465113088686e-34	1.15580199582976e-33	Glycerophospholipid metabolism
path:ecp00410	11	Up	0.147423073516773	0.218224944350487	0.163684720693357	0.209819796410018	beta-Alanine metabolism
CueR	1	Up	0.169162444098652	0.248768300145077	0.169162444098652	0.215179813949244	CueR
GadE	13	Down	0.180858094638182	0.264240722685655	1.94397659088335e-10	3.45133811857364e-10	GadE
path:ecp02040	45	Down	0.184128149855661	0.267282798177573	1.00268096715934e-11	1.88073492145142e-11	Flagellar assembly
path:ecp02010	181	Up	0.188625274540115	0.272055684432858	2.62777328217031e-24	6.46237577541143e-24	ABC transporters
FlhDC	37	Down	0.202240665938485	0.289031384046197	2.33033474057405e-07	3.73754170951974e-07	FlhDC
path:ecp00190	42	Down	0.202964260796885	0.289031384046197	5.68705708991676e-11	1.0473934497333e-10	Oxidative phosphorylation
path:ecp00061	14	Down	0.207048982521956	0.292993843191447	1.02739172521467e-10	1.85377202593082e-10	Fatty acid biosynthesis
FNR	73	Down	0.211554865131112	0.297499029090627	1.00459355783688e-29	2.97790233215932e-29	FNR
path:ecp01200	119	Down	0.222117186908809	0.310412217729703	2.8476249311248e-27	7.81331799283829e-27	Carbon metabolism
path:ecp00440	7	Down	0.229315246062909	0.318493397309596	1	1	Phosphonate and phosphinate metabolism
XylR	4	Up	0.236672097158774	0.32669461264248	1	1	XylR
path:ecp01220	5	Down	0.247743242051327	0.339891643058223	0.00540612884879574	0.00783770645327592	Degradation of aromatic compounds
PrpR	4	Up	0.25858392205845	0.352614439170614	1	1	PrpR
NarL	17	Up	0.264010671008585	0.357845789017661	0.0099684684142441	0.0142039979121418	NarL
path:ecp00380	12	Up	0.272601353200603	0.367277272276261	9.39299531656567e-09	1.5592372225499e-08	Tryptophan metabolism
AtoC	3	Up	0.281672377570598	0.377239791389194	1	1	AtoC
Cbl	3	Down	0.317161011252147	0.422255784211438	1	1	Cbl
AdiY	1	Up	0.332415573333357	0.437388912280733	0.332415573333357	0.407239742976659	AdiY
HdfR	1	Up	0.332415573333357	0.437388912280733	0.332415573333357	0.407239742976659	HdfR
path:ecp01230	124	Down	0.346170480084981	0.452839290808841	1.15171991461604e-23	2.6927536031868e-23	Biosynthesis of amino acids
path:ecp00780	15	Down	0.36534158663814	0.475155242737465	3.92981951672611e-15	7.81257532666509e-15	Biotin metabolism
path:ecp00750	10	Down	0.381142585967566	0.492856792199439	3.22210237049522e-05	4.86244539547461e-05	Vitamin B6 metabolism
path:ecp00910	23	Up	0.396760355043056	0.510120456483929	5.45983008081652e-21	1.20844239122072e-20	Nitrogen metabolism
RcsAB	4	Up	0.400293138423175	0.511738387188719	1	1	RcsAB
TorR	5	Up	0.431110315272584	0.545827384533892	1	1	TorR
path:ecp00300	14	Up	0.431810108653479	0.545827384533892	2.76006230445793e-11	5.14798137685411e-11	Lysine biosynthesis
path:ecp00760	24	Up	0.447632989589021	0.562667165684524	4.94899119257441e-24	1.18206120570842e-23	Nicotinate and nicotinamide metabolism
path:ecp02060	43	Up	0.490635860297549	0.613294825371937	2.91590348627641e-28	8.34551687451525e-28	Phosphotransferase system (PTS)
path:ecp00643	2	Down	0.504199736415746	0.626767628141121	1	1	Styrene degradation
CRP	155	Up	0.529193323022783	0.651737106412637	5.64509952227558e-36	1.73534540869953e-35	CRP
CaiF	4	Up	0.530079513215612	0.651737106412637	0.568116525111245	0.671226641768446	CaiF
ArcA	16	Down	0.534122658427736	0.653139120360003	1.88962269466429e-15	3.77924538932858e-15	ArcA
path:ecp00052	41	Down	0.53940934950336	0.656038398044627	2.33879279795737e-23	5.429924537915e-23	Galactose metabolism
path:ecp00470	14	Up	0.547889274040893	0.662769283113983	1.16817441849169e-09	1.98889183045764e-09	D-Amino acid metabolism
path:ecp01120	257	Up	0.553106821064398	0.665502859569462	2.53886480723225e-28	7.36817722067497e-28	Microbial metabolism in diverse environments
YeiL	1	Up	0.571121441558	0.683523001864627	0.571121441558	0.672384108500907	YeiL
McbR	1	Up	0.585887305968916	0.692689839572884	0.585887305968916	0.684910512611549	McbR
RcdA	1	Up	0.585887305968916	0.692689839572884	0.585887305968916	0.684910512611549	RcdA
PdhR	1	Down	0.588016708259648	0.692689839572884	0.588016708259648	0.684987884709485	PdhR
path:ecp00520	54	Down	0.593632442022596	0.69566301799523	2.1307311470035e-24	5.2791249313818e-24	Amino sugar and nucleotide sugar metabolism
YdcI	2	Down	0.603597393019465	0.703675717250672	1	1	YdcI
CysB	7	Down	0.624857091332252	0.724705389431736	0.937633282989461	1	CysB
path:ecp00640	34	Up	0.637747409944655	0.735862396089986	1.515242551803e-26	4.05693973547256e-26	Propanoate metabolism
SoxR	1	Up	0.6533498166648	0.750018922191735	0.6533498166648	0.753167149766367	SoxR
path:ecp00220	20	Down	0.667324291568381	0.762172414227847	3.92341332054803e-22	9.04564737793019e-22	Arginine biosynthesis
path:ecp00625	4	Down	0.682423260655632	0.771584088680991	0.0201202191920557	0.0278329698823437	Chloroalkane and chloroalkene degradation
path:ecp00626	4	Down	0.682423260655632	0.771584088680991	0.0201202191920557	0.0278329698823437	Naphthalene degradation
GadW	1	Down	0.698795672071802	0.786145131080777	0.698795672071802	0.802768730546153	GadW
path:ecp00360	10	Down	0.705241150111023	0.789449048631742	7.57465074300889e-08	1.22672392520924e-07	Phenylalanine metabolism
Lrp	19	Down	0.720845693426461	0.802922183272048	1.44313112196776e-09	2.43207884514363e-09	Lrp
FhlA	6	Up	0.731603614264126	0.810890705465165	0.99606191069714	1	FhlA
CusR	4	Down	0.748761888686791	0.821811829046479	1	1	CusR
HprR	4	Down	0.748761888686791	0.821811829046479	1	1	HprR
FadR	6	Up	0.75653288093661	0.826026440204918	3.28747167023331e-05	4.93864522406089e-05	FadR
path:ecp00260	39	Down	0.759944324988524	0.826026440204918	5.1312272637776e-21	1.14333386011689e-20	Glycine, serine and threonine metabolism
path:ecp00450	17	Down	0.770276820456651	0.833232137513204	6.67879632528866e-16	1.35204901219258e-15	Selenocompound metabolism
path:ecp01053	13	Down	0.79072918822453	0.851263480146025	0.267203914163351	0.333502629707641	Biosynthesis of siderophore group nonribosomal peptides
path:ecp00627	5	Down	0.798542711877836	0.855581477011967	1	1	Aminobenzoate degradation
path:ecp00261	9	Down	0.807191558857803	0.858744231279016	2.19198589396322e-05	3.33825374676968e-05	Monobactam biosynthesis
path:ecp00270	39	Up	0.809475238189748	0.858744231279016	3.54346832530358e-24	8.65023150000579e-24	Cysteine and methionine metabolism
GadE-RcsB	4	Up	0.812944538944135	0.858744231279016	1	1	GadE-RcsB
path:ecp01212	21	Up	0.817302927430178	0.859313825569113	4.17702358761164e-21	9.43382198018411e-21	Fatty acid metabolism
TyrR	2	Down	0.859505794578179	0.89948280827949	0.337448068726715	0.411885142710549	TyrR
path:ecp00542	1	Up	0.869493637126787	0.899730383409413	0.869493637126787	0.978548771274892	O-Antigen repeat unit biosynthesis
path:ecp00540	39	Up	0.86993257295534	0.899730383409413	2.55223006137838e-28	7.36817722067497e-28	Lipopolysaccharide biosynthesis
GlrR	1	Up	0.876256097517103	0.899730383409413	0.876256097517103	0.982827785052967	GlrR
NtrC	12	Up	0.878988177243651	0.899730383409413	0.0472671828435939	0.0640518559349925	NtrC
IscR	4	Up	0.879736374889204	0.899730383409413	0.800322680951985	0.90685027329713	IscR
path:ecp00051	54	Up	0.885672764789741	0.901703041075528	1.15121781755914e-28	3.38233907459855e-28	Fructose and mannose metabolism
NarP	12	Up	0.927992453115747	0.940532891671365	0.166669404606918	0.212824008959604	NarP
path:ecp00550	23	Up	0.937057372719438	0.945461474716921	4.34162922080273e-21	9.73933041423315e-21	Peptidoglycan biosynthesis
path:ecp00480	24	Down	0.956639051390305	0.960909761441155	2.78427714619949e-26	7.39504010030584e-26	Glutathione metabolism
path:ecp00511	3	Up	0.97955782800538	0.97955782800538	1	1	Other glycan degradation
AccB	0	Up	NA	NA	0	0	AccB
AcrR	0	Up	NA	NA	0	0	AcrR
AgaR	0	Up	NA	NA	0	0	AgaR
AidB	0	Up	NA	NA	0	0	AidB
AlaS	0	Up	NA	NA	0	0	AlaS
AllR	0	Up	NA	NA	0	0	AllR
AllS	0	Up	NA	NA	0	0	AllS
AlsR	0	Up	NA	NA	0	0	AlsR
ArgR	0	Up	NA	NA	0	0	ArgR
ArsR	0	Up	NA	NA	0	0	ArsR
AscG	0	Up	NA	NA	0	0	AscG
BetI	0	Up	NA	NA	0	0	BetI
BirA	0	Up	NA	NA	0	0	BirA
BluR	0	Up	NA	NA	0	0	BluR
BtsR	0	Up	NA	NA	0	0	BtsR
CadC	0	Up	NA	NA	0	0	CadC
CecR	0	Up	NA	NA	0	0	CecR
ChbR	0	Up	NA	NA	0	0	ChbR
ComR	0	Up	NA	NA	0	0	ComR
CsqR	0	Up	NA	NA	0	0	CsqR
CynR	0	Up	NA	NA	0	0	CynR
CytR	0	Up	NA	NA	0	0	CytR
DeoR	0	Up	NA	NA	0	0	DeoR
DgoR	0	Up	NA	NA	0	0	DgoR
DhaR	0	Up	NA	NA	0	0	DhaR
DicA	0	Up	NA	NA	0	0	DicA
DinJ-YafQ	0	Up	NA	NA	0	0	DinJ-YafQ
EbgR	0	Up	NA	NA	0	0	EbgR
EnvR	0	Up	NA	NA	0	0	EnvR
EnvY	0	Up	NA	NA	0	0	EnvY
ExuR	0	Up	NA	NA	0	0	ExuR
FabR	0	Up	NA	NA	0	0	FabR
FeaR	0	Up	NA	NA	0	0	FeaR
FliZ	0	Up	NA	NA	0	0	FliZ
GalR	0	Up	NA	NA	0	0	GalR
GalS	0	Up	NA	NA	0	0	GalS
GatR	0	Up	NA	NA	0	0	GatR
GlaR	0	Up	NA	NA	0	0	GlaR
GlcC	0	Up	NA	NA	0	0	GlcC
GlpR	0	Up	NA	NA	0	0	GlpR
GntR	0	Up	NA	NA	0	0	GntR
HcaR	0	Up	NA	NA	0	0	HcaR
HicB	0	Up	NA	NA	0	0	HicB
HigA	0	Up	NA	NA	0	0	HigA
HigBA	0	Up	NA	NA	0	0	HigBA
HipAB	0	Up	NA	NA	0	0	HipAB
HipB	0	Up	NA	NA	0	0	HipB
HyfR	0	Up	NA	NA	0	0	HyfR
IclR	0	Up	NA	NA	0	0	IclR
IdnR	0	Up	NA	NA	0	0	IdnR
KdgR	0	Up	NA	NA	0	0	KdgR
KdpE	0	Up	NA	NA	0	0	KdpE
LacI	0	Up	NA	NA	0	0	LacI
LexA	0	Up	NA	NA	0	0	LexA
LsrR	0	Up	NA	NA	0	0	LsrR
LysR	0	Up	NA	NA	0	0	LysR
MalI	0	Up	NA	NA	0	0	MalI
MarR	0	Up	NA	NA	0	0	MarR
MatA	0	Up	NA	NA	0	0	MatA
MazE	0	Up	NA	NA	0	0	MazE
MazE-MazF	0	Up	NA	NA	0	0	MazE-MazF
MetJ	0	Up	NA	NA	0	0	MetJ
MhpR	0	Up	NA	NA	0	0	MhpR
Mlc	0	Up	NA	NA	0	0	Mlc
MlrA	0	Up	NA	NA	0	0	MlrA
MngR	0	Up	NA	NA	0	0	MngR
MprA	0	Up	NA	NA	0	0	MprA
MqsA	0	Up	NA	NA	0	0	MqsA
MraZ	0	Up	NA	NA	0	0	MraZ
MurR	0	Up	NA	NA	0	0	MurR
NadR	0	Up	NA	NA	0	0	NadR
NemR	0	Up	NA	NA	0	0	NemR
NfeR	0	Up	NA	NA	0	0	NfeR
NikR	0	Up	NA	NA	0	0	NikR
NimR	0	Up	NA	NA	0	0	NimR
NrdR	0	Up	NA	NA	0	0	NrdR
NsrR	0	Up	NA	NA	0	0	NsrR
PaaX	0	Up	NA	NA	0	0	PaaX
PdeL	0	Up	NA	NA	0	0	PdeL
PepA	0	Up	NA	NA	0	0	PepA
PgrR	0	Up	NA	NA	0	0	PgrR
PurR	0	Up	NA	NA	0	0	PurR
PutA	0	Up	NA	NA	0	0	PutA
PuuR	0	Up	NA	NA	0	0	PuuR
PyrR	0	Up	NA	NA	0	0	PyrR
RclR	0	Up	NA	NA	0	0	RclR
RcnR	0	Up	NA	NA	0	0	RcnR
RelB	0	Up	NA	NA	0	0	RelB
RelB-RelE	0	Up	NA	NA	0	0	RelB-RelE
SrlR	0	Up	NA	NA	0	0	SrlR
StpA	0	Up	NA	NA	0	0	StpA
SutR	0	Up	NA	NA	0	0	SutR
TdcA	0	Up	NA	NA	0	0	TdcA
TdcR	0	Up	NA	NA	0	0	TdcR
TreR	0	Up	NA	NA	0	0	TreR
TrpR	0	Up	NA	NA	0	0	TrpR
UhpA	0	Up	NA	NA	0	0	UhpA
UidR	0	Up	NA	NA	0	0	UidR
UlaR	0	Up	NA	NA	0	0	UlaR
UxuR	0	Up	NA	NA	0	0	UxuR
XapR	0	Up	NA	NA	0	0	XapR
YefM	0	Up	NA	NA	0	0	YefM
YefM-YoeB	0	Up	NA	NA	0	0	YefM-YoeB
YhaJ	0	Up	NA	NA	0	0	YhaJ
YiaJ	0	Up	NA	NA	0	0	YiaJ
YjjQ	0	Up	NA	NA	0	0	YjjQ
Zur	0	Up	NA	NA	0	0	Zur
