## Supplementary Data Set S1 for "Comprehensive analysis of PNA-based antisense antibiotics targeting various essential genes in uropathogenic *Escherichia coli*": dnaB_vs_ctrl.csv

	NGenes	Direction	PValue	FDR	PValue.Mixed	FDR.Mixed	TERM
MarA	25	Up	8.78562290058702e-15	8.38375391702215e-13	2.12277699895639e-20	4.43246518021082e-20	MarA
CpxR	25	Up	1.08701353345865e-14	8.38375391702215e-13	3.41610524763571e-25	8.21845610300764e-25	CpxR
path:ecp00970	25	Down	1.11783385560295e-14	8.38375391702215e-13	2.9965075975066e-17	5.85200307277759e-17	Aminoacyl-tRNA biosynthesis
path:ecp01503	37	Up	1.74999626224061e-14	9.84372897510345e-13	3.46642646281092e-28	9.59044654711022e-28	Cationic antimicrobial peptide (CAMP) resistance
path:ecp00240	50	Down	2.22146224134142e-14	9.99658008603641e-13	1.1073960384172e-22	2.41878608391126e-22	Pyrimidine metabolism
path:ecp00790	26	Down	2.72780520212866e-14	1.02292695079825e-12	1.8185975741642e-22	3.94623787334977e-22	Folate biosynthesis
Rob	19	Up	5.1210652903964e-14	1.64605670048456e-12	1.68449686990893e-14	3.17757364096457e-14	Rob
ArgP	5	Down	7.15637609151604e-14	2.01273077573888e-12	0.0021980372349556	0.00309215407629348	ArgP
path:ecp00230	77	Down	8.95513620752059e-14	2.23878405188015e-12	5.94526046962469e-22	1.28170550384117e-21	Purine metabolism
path:ecp01240	143	Down	2.46166839491623e-13	5.53875388856153e-12	5.35917523438988e-24	1.22706632952927e-23	Biosynthesis of cofactors
DnaA	4	Down	1.03890062534361e-12	2.12502400638466e-11	0.0141539452205584	0.0187215530407385	DnaA
path:ecp02020	159	Up	2.13395196855038e-12	4.00115994103197e-11	1.66372667902479e-37	5.11441905033545e-37	Two-component system
SoxS	21	Up	3.44168251874764e-12	5.62052144727352e-11	6.31443023887975e-17	1.22595955515092e-16	SoxS
NagC	1	Up	3.74701429818235e-12	5.62052144727352e-11	3.74701429818235e-12	6.7243716053867e-12	NagC
NanR	1	Up	3.74701429818235e-12	5.62052144727352e-11	3.74701429818235e-12	6.7243716053867e-12	NanR
path:ecp00670	13	Down	5.71711081680588e-12	8.03968708613327e-11	1.19303459848118e-10	2.03121788049104e-10	One carbon pool by folate
path:ecp03030	17	Down	7.20776288726804e-12	9.53968617432534e-11	3.14132030184172e-12	5.69900732355984e-12	DNA replication
path:ecp00680	33	Down	9.43951428423607e-12	1.17993928552951e-10	3.40653105390124e-23	7.53978873263474e-23	Methane metabolism
path:ecp01502	7	Down	1.05837936357841e-11	1.25334398318496e-10	6.85174154171956e-05	0.000101552597850486	Vancomycin resistance
PhoPQ	11	Up	1.5579001342415e-11	1.75263765102169e-10	9.32818366609984e-09	1.52559457002224e-08	PhoPQ
SlyA	14	Up	1.63984287834353e-11	1.75697451251093e-10	9.95354923457889e-14	1.83587685882233e-13	SlyA
path:ecp03440	27	Down	1.7874462660355e-11	1.82807004480903e-10	6.21760421110042e-21	1.32323371672137e-20	Homologous recombination
path:ecp00250	31	Down	1.93548675846687e-11	1.89341095936977e-10	1.42755903219124e-27	3.79159678949993e-27	Alanine, aspartate and glutamate metabolism
path:ecp01250	49	Down	8.05224862604006e-11	7.28669749271688e-10	2.21042694917644e-25	5.39604225828367e-25	Biosynthesis of nucleotide sugars
EvgA	4	Up	8.1778537368906e-11	7.28669749271688e-10	0.0198723607660763	0.025873034409166	EvgA
path:ecp00400	22	Down	8.42018376936173e-11	7.28669749271688e-10	3.75939272176784e-24	8.72810058480365e-24	Phenylalanine, tyrosine and tryptophan biosynthesis
path:ecp02030	20	Up	1.47582809826742e-10	1.22985674855618e-09	5.11255428993445e-13	9.37772389092949e-13	Bacterial chemotaxis
path:ecp00330	22	Down	1.54383859209515e-10	1.24058458293361e-09	6.37228593432205e-21	1.34751524216237e-20	Arginine and proline metabolism
path:ecp00470	14	Down	1.73733055898861e-10	1.34792888197392e-09	3.15432828169296e-11	5.54093645249768e-11	D-Amino acid metabolism
path:ecp00660	12	Up	3.51019051583342e-10	2.63264288687506e-09	1.54538286700314e-07	2.44317672307162e-07	C5-Branched dibasic acid metabolism
path:ecp00053	19	Up	3.91602661820877e-10	2.84227738418378e-09	2.72291708509839e-16	5.25586321077131e-16	Ascorbate and aldarate metabolism
path:ecp02026	49	Up	5.53205339982004e-10	3.88972504674847e-09	4.49629601696986e-28	1.22358219478196e-27	Biofilm formation - Escherichia coli
path:ecp00130	21	Down	6.1054223568193e-10	4.16278797055861e-09	3.49100272303824e-14	6.51130844971178e-14	Ubiquinone and other terpenoid-quinone biosynthesis
path:ecp00401	4	Down	1.06019010814484e-09	7.01596395095852e-09	0.0162866757682843	0.0213722385575905	Novobiocin biosynthesis
path:ecp00290	16	Up	1.24513334891448e-09	8.00442867159312e-09	4.98323919887814e-10	8.35573441428052e-10	Valine, leucine and isoleucine biosynthesis
path:ecp00030	35	Down	1.33971879063241e-09	8.37324244145258e-09	3.70594765893093e-25	8.85161599111561e-25	Pentose phosphate pathway
BasR	3	Up	1.4744421196304e-09	8.96620207883351e-09	0.0604597737475278	0.0748979286723105	BasR
GadX	11	Up	2.40894593756371e-09	1.4263495682943e-08	1.35274588861787e-08	2.20152762265261e-08	GadX
DsdC	2	Down	3.5905409703209e-09	2.07146594441591e-08	0.312434768894215	0.363959099203085	DsdC
path:ecp00460	7	Down	3.69639498397798e-09	2.07922217848761e-08	5.99296023015625e-06	9.08521824845606e-06	Cyanoamino acid metabolism
path:ecp00650	32	Up	4.50434586115742e-09	2.47189711892785e-08	2.37854844186304e-28	6.63595027477757e-28	Butanoate metabolism
MalT	4	Up	5.60541522634394e-09	3.00290101411283e-08	0.0283740900625255	0.0362315303875326	MalT
path:ecp00280	11	Up	6.4670403316475e-09	3.38391645260625e-08	9.74573840542124e-10	1.62592218623108e-09	Valine, leucine and isoleucine degradation
path:ecp01040	3	Down	6.9329655786189e-09	3.54526648906649e-08	0.111121261121995	0.135136478727114	Biosynthesis of unsaturated fatty acids
path:ecp00020	34	Up	9.55314472489205e-09	4.77657236244603e-08	1.00402226160313e-26	2.5445449683377e-26	Citrate cycle (TCA cycle)
CdaR	2	Up	1.26836007453482e-08	6.2039351471812e-08	0.282145473198116	0.330997516260687	CdaR
path:ecp00750	10	Down	1.63419929418961e-08	7.82329449346089e-08	1.621960349396e-07	2.55208927013968e-07	Vitamin B6 metabolism
path:ecp03018	17	Down	1.79929699050203e-08	8.43420464297825e-08	6.43299154275933e-14	1.19315820793078e-13	RNA degradation
LldR	3	Up	2.02288638580666e-08	9.28876401645916e-08	0.153081996193674	0.18481171904109	LldR
path:ecp04122	18	Down	2.15544623157876e-08	9.69950804210441e-08	8.57777186986057e-15	1.63667831080098e-14	Sulfur relay system
path:ecp00740	12	Down	2.26143141747511e-08	9.97690331239018e-08	4.40645480722323e-08	6.99972725357949e-08	Riboflavin metabolism
AsnC	1	Down	2.74930254911907e-08	1.18960206452268e-07	2.74930254911907e-08	4.40950940245185e-08	AsnC
RutR	2	Down	3.27795520667294e-08	1.38946339466303e-07	0.380792475587096	0.435941730672123	RutR
path:ecp00541	19	Down	3.33471214719127e-08	1.38946339466303e-07	2.29511895767567e-18	4.64621642651417e-18	O-Antigen nucleotide sugar biosynthesis
path:ecp00562	3	Down	3.62696539588404e-08	1.48375857104347e-07	0.0585029574298647	0.0730187288222371	Inositol phosphate metabolism
OxyR	11	Down	3.93551350189231e-08	1.58123310343887e-07	3.16089654223321e-08	5.04527717317993e-08	OxyR
path:ecp03410	13	Down	5.02069205825318e-08	1.98185212825783e-07	7.33528415556536e-11	1.26182090137186e-10	Base excision repair
path:ecp03010	55	Down	5.41501870221915e-08	2.10065380689536e-07	2.92021520980618e-11	5.15697579604069e-11	Ribosome
path:ecp00633	7	Up	5.74623222000652e-08	2.19135974491774e-07	2.50979173961054e-06	3.87558538395675e-06	Nitrotoluene degradation
path:ecp02024	57	Up	7.99119061320024e-08	2.99669647995009e-07	7.47933294035177e-21	1.57160666847898e-20	Quorum sensing
path:ecp00785	3	Down	8.48690433153918e-08	3.13041553212511e-07	0.107047759033324	0.130661235290674	Lipoic acid metabolism
path:ecp00590	2	Down	9.96636735794462e-08	3.57213195009862e-07	0.42277349084332	0.482339515326399	Arachidonic acid metabolism
path:ecp00362	7	Up	1.00019694602761e-07	3.57213195009862e-07	0.000631965133828115	0.000912227932308409	Benzoate degradation
path:ecp01100	898	Down	1.07190075220802e-07	3.76840108198132e-07	4.34435062909333e-25	1.03023172061356e-24	Metabolic pathways
IHF	70	Up	1.09080860792251e-07	3.77587595050098e-07	5.25947284762972e-24	1.21260068431463e-23	IHF
path:ecp01210	26	Up	1.28988620514263e-07	4.39733933571352e-07	1.12811163341841e-17	2.24271294787373e-17	2-Oxocarboxylic acid metabolism
path:ecp03020	4	Down	1.33569604869315e-07	4.4855464321785e-07	0.0327977837736896	0.0417197862561875	RNA polymerase
path:ecp00340	8	Down	1.69404205155816e-07	5.60528620000862e-07	0.00323317763362556	0.00447256239318203	Histidine metabolism
path:ecp00521	6	Down	1.83583588464094e-07	5.9864213629596e-07	0.000231320588870132	0.000336835243442473	Streptomycin biosynthesis
CsgD	4	Up	2.29901865003504e-07	7.38970280368407e-07	0.0927159531291304	0.113585595715392	CsgD
path:ecp03060	18	Down	2.62549693350637e-07	8.32023676111175e-07	5.63505331100784e-13	1.02793280178824e-12	Protein export
path:ecp03070	56	Down	2.84525869274543e-07	8.89143341482948e-07	4.23579424928883e-30	1.23358218488061e-29	Bacterial secretion system
path:ecp03430	22	Down	3.12172341785853e-07	9.62175026052287e-07	8.72375544350609e-20	1.78783136249631e-19	Mismatch repair
path:ecp00565	1	Down	3.83978968237801e-07	1.16750361964196e-06	3.83978968237801e-07	6.01325554032783e-07	Ether lipid metabolism
path:ecp01110	355	Down	4.74907171152727e-07	1.42472151345818e-06	2.59114628005597e-25	6.27927419692395e-25	Biosynthesis of secondary metabolites
FucR	5	Up	5.16903460017498e-07	1.53030629610444e-06	0.0199867480550857	0.0259203138839392	FucR
path:ecp00040	37	Up	6.62198158782134e-07	1.93499461981792e-06	1.06812414945942e-30	3.16622515732614e-30	Pentose and glucuronate interconversions
RcsB-BglJ	6	Up	7.00607017213278e-07	2.02098178042292e-06	0.0599290165322743	0.0745184774858242	RcsB-BglJ
FadR	6	Down	8.89146823934464e-07	2.53238019475006e-06	4.07402539584984e-05	6.14807468828248e-05	FadR
path:ecp00310	19	Up	1.06028136561429e-06	2.9820413407902e-06	3.62239186565274e-15	6.95164219304456e-15	Lysine degradation
path:ecp00550	23	Down	1.11781998074267e-06	3.10505550206298e-06	1.53083733124194e-17	3.02522615459717e-17	Peptidoglycan biosynthesis
Fis	26	Down	1.31187270342914e-06	3.56153044560861e-06	8.59809351144089e-29	2.43980089384476e-28	Fis
path:ecp00903	2	Up	1.32963803302721e-06	3.56153044560861e-06	1	1	Limonene and pinene degradation
path:ecp00930	2	Up	1.32963803302721e-06	3.56153044560861e-06	1	1	Caprolactam degradation
path:ecp00061	14	Down	1.46143543909588e-06	3.86850557407734e-06	4.5411979549306e-09	7.46375109424237e-09	Fatty acid biosynthesis
RstA	4	Up	3.60459402503815e-06	9.4306239027161e-06	0.212644635041858	0.253039494028304	RstA
CspA	1	Down	4.12305846402445e-06	1.0663082234546e-05	4.12305846402445e-06	6.33729356507462e-06	CspA
BolA	1	Up	4.35699976158364e-06	1.11400562085945e-05	4.35699976158364e-06	6.66600885182382e-06	BolA
XylR	4	Up	4.74440659776261e-06	1.19942863426583e-05	0.326543507524166	0.379064491251829	XylR
BaeR	5	Up	5.11387590176804e-06	1.27846897544201e-05	0.0215349646942905	0.0278194874649978	BaeR
path:ecp01501	21	Up	5.53635427297764e-06	1.36887880375821e-05	3.94697885591757e-20	8.1391116780412e-20	beta-Lactam resistance
NhaR	3	Up	5.98091585061986e-06	1.46272398520594e-05	0.344282968208264	0.39688175501786	NhaR
path:ecp00010	54	Down	8.40554429712051e-06	2.03359942672271e-05	1.03314955234105e-24	2.43266419416473e-24	Glycolysis / Gluconeogenesis
H-NS	23	Down	1.04991814832889e-05	2.51310195078724e-05	7.85936769956168e-24	1.77504086820032e-23	H-NS
path:ecp00332	2	Down	1.0992277582068e-05	2.603434164174e-05	0.47890624298704	0.544509837916772	Carbapenem biosynthesis
path:ecp00281	5	Up	1.70497437963486e-05	3.97635348601445e-05	0.216294187918074	0.25646310853143	Geraniol degradation
ModE	7	Down	1.71425016952623e-05	3.97635348601445e-05	0.0122955304913118	0.0165267859235446	ModE
LrhA	2	Up	2.02174205121289e-05	4.64175470941735e-05	0.536248559527647	0.603506853434504	LrhA
path:ecp03420	8	Down	2.54233799948879e-05	5.77804090792908e-05	5.85641672689007e-05	8.71897019429374e-05	Nucleotide excision repair
RcsAB	4	Up	2.97889277143172e-05	6.70250873572137e-05	0.242952562510048	0.287047155705821	RcsAB
YdeO	10	Up	3.54357438194828e-05	7.89410134592438e-05	0.00240540097388998	0.00335543329130871	YdeO
RhaR	2	Up	5.6487394414331e-05	0.000123394793623539	1	1	RhaR
RhaS	2	Up	5.6487394414331e-05	0.000123394793623539	1	1	RhaS
path:ecp00780	15	Down	6.26266801257995e-05	0.000135490413733701	3.36066586461667e-14	6.30362184775556e-14	Biotin metabolism
PdhR	1	Down	7.19766407713624e-05	0.000154235658795777	7.19766407713624e-05	0.00010620553216041	PdhR
path:ecp00071	13	Up	7.9596213533582e-05	0.00016895422684015	1.45985720698708e-10	2.47281935061077e-10	Fatty acid degradation
IlvY	1	Up	8.81769914081814e-05	0.000185418907166737	8.81769914081814e-05	0.000128963705495666	IlvY
path:ecp00380	12	Up	9.44630130933165e-05	0.000196797943944409	5.50285775314976e-11	9.5153581981548e-11	Tryptophan metabolism
DcuR	2	Down	9.56428420791198e-05	0.000197427885025706	0.821118647777658	0.902025490998446	DcuR
OmpR	5	Up	0.000112272773059896	0.000229648853986151	0.0843119217750484	0.103672437145615	OmpR
path:ecp00900	13	Down	0.000142941691403182	0.000289746671763207	1.17150054666566e-10	2.00483598707732e-10	Terpenoid backbone biosynthesis
path:ecp00450	17	Down	0.000182347593716859	0.000366323290949048	5.0923826402546e-18	1.01847652805092e-17	Selenocompound metabolism
path:ecp00860	22	Down	0.000189652849082639	0.000377627354368086	1.71129050050403e-19	3.48557328937016e-19	Porphyrin metabolism
path:ecp00361	2	Up	0.000198342044406943	0.000384715172341053	1	1	Chlorocyclohexane and chlorobenzene degradation
path:ecp00364	2	Up	0.000198342044406943	0.000384715172341053	1	1	Fluorobenzoate degradation
path:ecp00623	2	Up	0.000198342044406943	0.000384715172341053	1	1	Toluene degradation
path:ecp00630	41	Up	0.00020288120725752	0.000390156167802923	8.95177901554622e-27	2.30386870787701e-26	Glyoxylate and dicarboxylate metabolism
path:ecp01230	124	Down	0.000233251784661012	0.000443798271781488	1.27480981297575e-25	3.15848401423843e-25	Biosynthesis of amino acids
path:ecp00520	54	Down	0.00023471997485332	0.000443798271781488	8.27177024793058e-26	2.06483287391951e-25	Amino sugar and nucleotide sugar metabolism
YqhC	2	Up	0.000290125938212025	0.000543986134147547	1	1	YqhC
TorR	5	Up	0.000387519873043442	0.000720594805246069	0.571934118491508	0.641493673443178	TorR
FhlA	6	Up	0.000437902053018767	0.000807606245321497	0.0149330338678187	0.0196736795401421	FhlA
path:ecp00500	41	Up	0.000492636814301883	0.000901164904210761	2.98776802095617e-23	6.65730861045268e-23	Starch and sucrose metabolism
path:ecp00270	39	Down	0.000594280755014201	0.00107833201514674	6.27545064103815e-27	1.64051150616115e-26	Cysteine and methionine metabolism
path:ecp00350	9	Down	0.000661322247598987	0.00119038004567818	5.93760299087641e-07	9.25485536606089e-07	Tyrosine metabolism
RbsR	1	Down	0.000691831709071757	0.00123515823422413	0.000691831709071757	0.000994320897886681	RbsR
path:ecp00300	14	Down	0.000697178203317622	0.00123515823422413	4.47037752621829e-11	7.81139651949722e-11	Lysine biosynthesis
NarL	17	Up	0.000924270171913496	0.00162469366156669	4.61788552569281e-11	8.02690049492153e-11	NarL
DpiA	3	Down	0.00101879505021334	0.00177696811083722	0.925485463409522	1	DpiA
PspF	6	Down	0.00149313404447952	0.00258427046159917	0.0557834061892554	0.0698871353012559	PspF
path:ecp00730	14	Down	0.00165124662581551	0.0028361106168587	1.02426558821326e-11	1.82825900691829e-11	Thiamine metabolism
Dan	3	Up	0.00177445538970482	0.00302463986881504	1	1	Dan
AppY	5	Up	0.00187362844637743	0.00316967218372121	0.812677011710715	0.896374644146038	AppY
ZraR	2	Up	0.00191154374071821	0.00320968165419103	1	1	ZraR
MntR	1	Down	0.00198174240187661	0.00328427210956934	0.00198174240187661	0.00279973820180015	MntR
path:ecp00640	34	Up	0.00198516003067302	0.00328427210956934	1.01680181142346e-29	2.91015690855679e-29	Propanoate metabolism
path:ecp00220	20	Down	0.00216887797815776	0.00356202587653647	7.67767686979238e-24	1.74588268545964e-23	Arginine biosynthesis
path:ecp00511	3	Up	0.00226335326096904	0.00369024988201473	1	1	Other glycan degradation
GadE-RcsB	4	Up	0.00283167168085008	0.00458364121000913	0.767484691002246	0.849349724709152	GadE-RcsB
LeuO	3	Up	0.00307094450832847	0.00493544653124219	1	1	LeuO
path:ecp02060	43	Up	0.00322118678388963	0.00514019167641963	4.29658246088958e-21	9.20300243235703e-21	Phosphotransferase system (PTS)
CaiF	4	Up	0.00368664746341239	0.00584151886808301	0.505210018245567	0.572456402926717	CaiF
Ada	1	Up	0.00372237089058421	0.00585687727539473	0.00372237089058421	0.00512791342603302	Ada
RcsB	8	Down	0.00397164917424371	0.0062057018347558	4.96505788533474e-05	7.4252217023925e-05	RcsB
NtrC	12	Up	0.00429648156089754	0.00666695414622033	0.00557683944807393	0.00765087064777085	NtrC
Cbl	3	Up	0.00470574132611038	0.00725199861900571	0.672350177632174	0.751583363548423	Cbl
CysB	7	Up	0.00476604916318831	0.0072949732089617	0.000449009346874856	0.000650965515993241	CysB
path:ecp01212	21	Down	0.00481309400279395	0.00731720372046378	2.4799999560863e-17	4.87195257645355e-17	Fatty acid metabolism
NorR	2	Up	0.00496145161863797	0.00749212492747345	1	1	NorR
path:ecp00260	39	Down	0.00519637982368538	0.00779456973552808	8.99368314151528e-24	2.01750189390748e-23	Glycine, serine and threonine metabolism
HU	1	Up	0.00644003367898025	0.00959607667397719	0.00644003367898025	0.00879872914165203	HU
path:ecp00540	39	Down	0.00687354147890341	0.010174650215482	3.65186133460508e-28	1.00199831660239e-27	Lipopolysaccharide biosynthesis
FlhDC	37	Up	0.00710515323811323	0.0104487547619312	1.70237588078236e-24	3.98020276351931e-24	FlhDC
HypT	2	Down	0.00723497332770581	0.0105705779138559	0.898360213103581	0.981103916942068	HypT
PrpR	4	Up	0.00756678215040143	0.0109840386054214	1	1	PrpR
CRP-Sxy	1	Up	0.00881085884421828	0.0127079694868533	0.00881085884421828	0.0119885456404937	CRP-Sxy
GcvA	1	Down	0.0117066868156778	0.0167770989396657	0.0117066868156778	0.0158637551951226	GcvA
CreB	1	Up	0.0119021644470481	0.0169492848138343	0.0119021644470481	0.0160630837252844	CreB
path:ecp02010	181	Up	0.0136358104614991	0.0192959582002346	2.13024579914013e-25	5.2388267060335e-25	ABC transporters
GadW	1	Up	0.0137620911151039	0.0193529406306149	0.0137620911151039	0.018276057000858	GadW
path:ecp00561	13	Up	0.0156910216495435	0.0219284464046415	1.41905680653618e-06	2.20152738210286e-06	Glycerolipid metabolism
Lrp	19	Down	0.0175024038287303	0.0241689975149023	2.43273637437209e-18	4.89496046237293e-18	Lrp
path:ecp00760	24	Down	0.0175705827955571	0.0241689975149023	9.60506415962397e-27	2.45298561615012e-26	Nicotinate and nicotinamide metabolism
path:ecp00430	6	Down	0.0176165137441954	0.0241689975149023	0.000869201115078367	0.00124385676812939	Taurine and hypotaurine metabolism
CueR	1	Down	0.0186338785228733	0.0254098343493726	0.0186338785228733	0.0243560931873776	CueR
path:ecp00600	2	Up	0.0192564379466009	0.0261005936023205	1	1	Sphingolipid metabolism
AraC	2	Up	0.0240260461968054	0.032370421522642	1	1	AraC
McbR	1	Up	0.0246006660048468	0.0327523659827843	0.0246006660048468	0.0315344444540894	McbR
RcdA	1	Up	0.0246006660048468	0.0327523659827843	0.0246006660048468	0.0315344444540894	RcdA
Fur	13	Up	0.0257581944565538	0.0340917279572035	2.51625224522703e-10	4.24058754017957e-10	Fur
path:ecp00910	23	Up	0.0292292707142222	0.0384595667292397	5.08455580203234e-23	1.11792882534751e-22	Nitrogen metabolism
path:ecp00770	24	Up	0.0327738051423984	0.0428727102153467	3.09043960141846e-20	6.41266217294331e-20	Pantothenate and CoA biosynthesis
FNR	73	Up	0.0336471721315241	0.0437607730034274	3.67126633605029e-37	1.11822057208137e-36	FNR
path:ecp00261	9	Down	0.0343593549347482	0.0444302003466572	4.93259845987713e-06	7.5120306820147e-06	Monobactam biosynthesis
path:ecp00410	11	Up	0.0346501555794816	0.044550200030762	1.47135113595706e-08	2.38287110798899e-08	beta-Alanine metabolism
CRP	155	Up	0.0358324817445266	0.0458085704120368	1.35498507023173e-35	4.08959130288121e-35	CRP
NarP	12	Up	0.0368530457226459	0.0468470920203126	4.47253535048839e-05	6.7189218839916e-05	NarP
path:ecp00592	3	Down	0.0370711132884144	0.046859553314007	0.246675610407546	0.290412420763493	alpha-Linolenic acid metabolism
MetR	3	Down	0.0419493402482686	0.0527296176305052	0.283954679443939	0.331947019631647	MetR
GadE	13	Down	0.0488677031335636	0.0605894879327324	9.80968045136288e-10	1.62840695492624e-09	GadE
AdiY	1	Up	0.0490101635722546	0.0605894879327324	0.0490101635722546	0.0618683433687777	AdiY
HdfR	1	Up	0.0490101635722546	0.0605894879327324	0.0490101635722546	0.0618683433687777	HdfR
MelR	1	Up	0.0510267538850512	0.0627378121537515	0.0510267538850512	0.064170008673625	MelR
GutM	6	Down	0.0587332547657457	0.0718205560994173	0.00150433817206326	0.00213436014155984	GutM
SoxR	1	Up	0.0671332556442894	0.0816485541619736	0.0671332556442894	0.0828559140293832	SoxR
path:ecp01200	119	Down	0.0683536336624464	0.0826858471723141	7.29136240514157e-27	1.8911971238336e-26	Carbon metabolism
Cra	9	Up	0.0758924025585535	0.0913143881052115	0.000889427230884582	0.00126733837190421	Cra
path:ecp02040	45	Up	0.08648136020126	0.103368274823352	1.52995807459316e-26	3.84807636943128e-26	Flagellar assembly
PhoB	14	Up	0.0868293508516156	0.103368274823352	2.71496709355196e-11	4.82015548160028e-11	PhoB
path:ecp00523	3	Down	0.105103457233899	0.123812973181295	1	1	Polyketide sugar unit biosynthesis
path:ecp00525	3	Down	0.105103457233899	0.123812973181295	1	1	Acarbose and validamycin biosynthesis
CusR	4	Up	0.107638533912893	0.125485337463218	1	1	CusR
HprR	4	Up	0.107638533912893	0.125485337463218	1	1	HprR
path:ecp01053	13	Up	0.12546944624334	0.145518687653358	7.61890137782934e-05	0.000111923683957493	Biosynthesis of siderophore group nonribosomal peptides
IscR	4	Up	0.138669744226299	0.160003551030345	0.734120560304815	0.81514389973645	IscR
RtcR	1	Up	0.145235447231826	0.166724365444698	0.145235447231826	0.175978717083818	RtcR
path:ecp00360	10	Down	0.148583080837566	0.169701488266256	1.90898261544557e-08	3.07661275887344e-08	Phenylalanine metabolism
ZntR	1	Down	0.164719288951505	0.187181010172165	0.164719288951505	0.197425284952707	ZntR
AtoC	3	Up	0.171356492287481	0.193744777711976	1	1	AtoC
path:ecp00480	24	Down	0.199088081643345	0.223974091848763	4.98114150789667e-30	1.43803389619278e-29	Glutathione metabolism
QseB	6	Up	0.225777553532222	0.252736067386816	0.182155587918849	0.217538328018194	QseB
path:ecp00052	41	Up	0.253615888248891	0.281851338726872	1.16133113067887e-28	3.2674740286897e-28	Galactose metabolism
path:ecp00627	5	Up	0.254292541162467	0.281851338726872	0.944231838606657	1	Aminobenzoate degradation
SdiA	3	Up	0.281648828231987	0.31064208996175	0.160647372388031	0.193242491423284	SdiA
TyrR	2	Up	0.300420513456546	0.32972983184255	0.519873059408585	0.587067536475001	TyrR
path:ecp00542	1	Down	0.339104651296499	0.370381293891808	0.339104651296499	0.392274370140898	O-Antigen repeat unit biosynthesis
path:ecp00440	7	Up	0.343633925199852	0.37211162721477	1	1	Phosphonate and phosphinate metabolism
UvrY	2	Up	0.343996526491876	0.37211162721477	1	1	UvrY
SgrR	1	Up	0.364086589099065	0.39195924663775	0.364086589099065	0.418258642148407	SgrR
path:ecp00620	61	Up	0.430505314096885	0.461180533055057	1.35605625407862e-27	3.66024940125286e-27	Pyruvate metabolism
path:ecp00190	42	Down	0.432484855442743	0.461180533055057	3.76286711548883e-09	6.21528299672782e-09	Oxidative phosphorylation
Nac	10	Down	0.533185748334061	0.565881100826244	0.00235840994667359	0.0033037641447073	Nac
path:ecp01220	5	Down	0.536396404890292	0.566615920658759	0.00317753789133845	0.0044139856900601	Degradation of aromatic compounds
YdcI	2	Up	0.54845691819498	0.57664862894332	1	1	YdcI
path:ecp00564	27	Down	0.609247937537879	0.637585050911734	1.74463737214475e-34	5.21819466263116e-34	Glycerophospholipid metabolism
path:ecp01120	257	Up	0.630304816236961	0.656567516913501	1.40136884769039e-27	3.75205207607427e-27	Microbial metabolism in diverse environments
ArcA	16	Down	0.657203928992772	0.681432645269003	9.70330692484025e-15	1.84085594231255e-14	ArcA
GlrR	1	Up	0.681641806821925	0.703529387774922	0.681641806821925	0.759413019680802	GlrR
path:ecp00625	4	Down	0.795396086718958	0.813473270508026	0.0133060117270622	0.0177413489694163	Chloroalkane and chloroalkene degradation
path:ecp00626	4	Down	0.795396086718958	0.813473270508026	0.0133060117270622	0.0177413489694163	Naphthalene degradation
path:ecp00121	1	Up	0.823234107748582	0.83813427259471	0.823234107748582	0.902025490998446	Secondary bile acid biosynthesis
path:ecp00920	30	Down	0.844034292660621	0.85544016148036	1.48065054340623e-27	3.90139666992752e-27	Sulfur metabolism
path:ecp00051	54	Down	0.907890796307756	0.916033314660292	2.96476782073912e-30	8.71064527863174e-30	Fructose and mannose metabolism
YeiL	1	Down	0.923495827817609	0.927618577048937	0.923495827817609	1	YeiL
path:ecp00643	2	Down	0.95471028005409	0.95471028005409	1	1	Styrene degradation
AccB	0	Up	NA	NA	0	0	AccB
AcrR	0	Up	NA	NA	0	0	AcrR
AgaR	0	Up	NA	NA	0	0	AgaR
AidB	0	Up	NA	NA	0	0	AidB
AlaS	0	Up	NA	NA	0	0	AlaS
AllR	0	Up	NA	NA	0	0	AllR
AllS	0	Up	NA	NA	0	0	AllS
AlsR	0	Up	NA	NA	0	0	AlsR
ArgR	0	Up	NA	NA	0	0	ArgR
ArsR	0	Up	NA	NA	0	0	ArsR
AscG	0	Up	NA	NA	0	0	AscG
BetI	0	Up	NA	NA	0	0	BetI
BirA	0	Up	NA	NA	0	0	BirA
BluR	0	Up	NA	NA	0	0	BluR
BtsR	0	Up	NA	NA	0	0	BtsR
CadC	0	Up	NA	NA	0	0	CadC
CecR	0	Up	NA	NA	0	0	CecR
ChbR	0	Up	NA	NA	0	0	ChbR
ComR	0	Up	NA	NA	0	0	ComR
CsqR	0	Up	NA	NA	0	0	CsqR
CynR	0	Up	NA	NA	0	0	CynR
CytR	0	Up	NA	NA	0	0	CytR
DeoR	0	Up	NA	NA	0	0	DeoR
DgoR	0	Up	NA	NA	0	0	DgoR
DhaR	0	Up	NA	NA	0	0	DhaR
DicA	0	Up	NA	NA	0	0	DicA
DinJ-YafQ	0	Up	NA	NA	0	0	DinJ-YafQ
EbgR	0	Up	NA	NA	0	0	EbgR
EnvR	0	Up	NA	NA	0	0	EnvR
EnvY	0	Up	NA	NA	0	0	EnvY
ExuR	0	Up	NA	NA	0	0	ExuR
FabR	0	Up	NA	NA	0	0	FabR
FeaR	0	Up	NA	NA	0	0	FeaR
FliZ	0	Up	NA	NA	0	0	FliZ
GalR	0	Up	NA	NA	0	0	GalR
GalS	0	Up	NA	NA	0	0	GalS
GatR	0	Up	NA	NA	0	0	GatR
GlaR	0	Up	NA	NA	0	0	GlaR
GlcC	0	Up	NA	NA	0	0	GlcC
GlpR	0	Up	NA	NA	0	0	GlpR
GntR	0	Up	NA	NA	0	0	GntR
HcaR	0	Up	NA	NA	0	0	HcaR
HicB	0	Up	NA	NA	0	0	HicB
HigA	0	Up	NA	NA	0	0	HigA
HigBA	0	Up	NA	NA	0	0	HigBA
HipAB	0	Up	NA	NA	0	0	HipAB
HipB	0	Up	NA	NA	0	0	HipB
HyfR	0	Up	NA	NA	0	0	HyfR
IclR	0	Up	NA	NA	0	0	IclR
IdnR	0	Up	NA	NA	0	0	IdnR
KdgR	0	Up	NA	NA	0	0	KdgR
KdpE	0	Up	NA	NA	0	0	KdpE
LacI	0	Up	NA	NA	0	0	LacI
LexA	0	Up	NA	NA	0	0	LexA
LsrR	0	Up	NA	NA	0	0	LsrR
LysR	0	Up	NA	NA	0	0	LysR
MalI	0	Up	NA	NA	0	0	MalI
MarR	0	Up	NA	NA	0	0	MarR
MatA	0	Up	NA	NA	0	0	MatA
MazE	0	Up	NA	NA	0	0	MazE
MazE-MazF	0	Up	NA	NA	0	0	MazE-MazF
MetJ	0	Up	NA	NA	0	0	MetJ
MhpR	0	Up	NA	NA	0	0	MhpR
Mlc	0	Up	NA	NA	0	0	Mlc
MlrA	0	Up	NA	NA	0	0	MlrA
MngR	0	Up	NA	NA	0	0	MngR
MprA	0	Up	NA	NA	0	0	MprA
MqsA	0	Up	NA	NA	0	0	MqsA
MraZ	0	Up	NA	NA	0	0	MraZ
MurR	0	Up	NA	NA	0	0	MurR
NadR	0	Up	NA	NA	0	0	NadR
NemR	0	Up	NA	NA	0	0	NemR
NfeR	0	Up	NA	NA	0	0	NfeR
NikR	0	Up	NA	NA	0	0	NikR
NimR	0	Up	NA	NA	0	0	NimR
NrdR	0	Up	NA	NA	0	0	NrdR
NsrR	0	Up	NA	NA	0	0	NsrR
PaaX	0	Up	NA	NA	0	0	PaaX
PdeL	0	Up	NA	NA	0	0	PdeL
PepA	0	Up	NA	NA	0	0	PepA
PgrR	0	Up	NA	NA	0	0	PgrR
PurR	0	Up	NA	NA	0	0	PurR
PutA	0	Up	NA	NA	0	0	PutA
PuuR	0	Up	NA	NA	0	0	PuuR
PyrR	0	Up	NA	NA	0	0	PyrR
RclR	0	Up	NA	NA	0	0	RclR
RcnR	0	Up	NA	NA	0	0	RcnR
RelB	0	Up	NA	NA	0	0	RelB
RelB-RelE	0	Up	NA	NA	0	0	RelB-RelE
SrlR	0	Up	NA	NA	0	0	SrlR
StpA	0	Up	NA	NA	0	0	StpA
SutR	0	Up	NA	NA	0	0	SutR
TdcA	0	Up	NA	NA	0	0	TdcA
TdcR	0	Up	NA	NA	0	0	TdcR
TreR	0	Up	NA	NA	0	0	TreR
TrpR	0	Up	NA	NA	0	0	TrpR
UhpA	0	Up	NA	NA	0	0	UhpA
UidR	0	Up	NA	NA	0	0	UidR
UlaR	0	Up	NA	NA	0	0	UlaR
UxuR	0	Up	NA	NA	0	0	UxuR
XapR	0	Up	NA	NA	0	0	XapR
YefM	0	Up	NA	NA	0	0	YefM
YefM-YoeB	0	Up	NA	NA	0	0	YefM-YoeB
YhaJ	0	Up	NA	NA	0	0	YhaJ
YiaJ	0	Up	NA	NA	0	0	YiaJ
YjjQ	0	Up	NA	NA	0	0	YjjQ
Zur	0	Up	NA	NA	0	0	Zur
