## Supplementary Data Set S1 for "Comprehensive analysis of PNA-based antisense antibiotics targeting various essential genes in uropathogenic *Escherichia coli*": ftsZ_vs_ctrl.csv

	NGenes	Direction	PValue	FDR	PValue.Mixed	FDR.Mixed	TERM
path:ecp01503	37	Up	8.46174854537298e-17	1.90389342270892e-14	2.44100141472168e-24	6.00305533101924e-24	Cationic antimicrobial peptide (CAMP) resistance
CpxR	25	Up	1.81212054470126e-14	2.03863561278892e-12	2.16996442331247e-25	5.49945182091405e-25	CpxR
MarA	25	Up	1.54426087961195e-13	1.15819565970896e-11	3.03631239758839e-17	6.58859945097612e-17	MarA
Rob	19	Up	2.79959830757333e-12	1.57477404801e-10	1.11347966582333e-12	2.24045605486876e-12	Rob
SoxS	21	Up	4.15461310767447e-12	1.66612094675926e-10	9.21072197947407e-14	1.92324509256943e-13	SoxS
MntR	1	Down	4.44298919135802e-12	1.66612094675926e-10	4.44298919135802e-12	8.83276893132252e-12	MntR
BolA	1	Up	1.26917407475907e-10	3.95453000091906e-09	1.26917407475907e-10	2.36722355516861e-10	BolA
PhoPQ	11	Up	1.40605511143789e-10	3.95453000091906e-09	6.71256786146461e-08	1.18541092021609e-07	PhoPQ
path:ecp02020	159	Up	8.99141478309584e-10	2.24785369577396e-08	4.88248497804742e-34	1.44730804706406e-33	Two-component system
path:ecp00633	7	Up	8.69128448630225e-09	1.95553900941801e-07	3.21430170619544e-06	5.4725546997789e-06	Nitrotoluene degradation
path:ecp03018	17	Down	1.09961964565886e-08	2.24922200248404e-07	1.13096846460281e-14	2.3764653813173e-14	RNA degradation
path:ecp03070	56	Down	2.26408970969769e-08	4.24516820568318e-07	1.74884771408549e-25	4.46628800827986e-25	Bacterial secretion system
path:ecp01501	21	Up	3.46516567683387e-08	5.99740213298169e-07	8.23889362840409e-19	1.84818424637173e-18	beta-Lactam resistance
OmpR	5	Up	6.06014937934798e-08	9.73952578823783e-07	0.0512003861601448	0.0735867021868749	OmpR
path:ecp02026	49	Up	9.25266250108134e-08	1.3878993751622e-06	9.58737263442594e-29	2.65250642885784e-28	Biofilm formation - Escherichia coli
RutR	2	Down	1.49607868385601e-07	2.10386064917252e-06	0.411122922117319	0.53737326827933	RutR
path:ecp03440	27	Down	2.94405339247951e-07	3.89654125475229e-06	2.76164602681627e-24	6.74166530075735e-24	Homologous recombination
path:ecp03030	17	Down	5.11489246795841e-07	6.39361558494802e-06	1.7268995642968e-11	3.37253326674433e-11	DNA replication
path:ecp00240	50	Down	6.11834756652848e-07	7.24541159194162e-06	8.96271547393445e-25	2.23730942657612e-24	Pyrimidine metabolism
CsgD	4	Up	7.25213026305568e-07	8.15864654593765e-06	0.143130743052856	0.195553113965218	CsgD
path:ecp00650	32	Up	9.34548341549754e-07	1.00130179451759e-05	4.34031598224395e-28	1.18113516893852e-27	Butanoate metabolism
path:ecp00290	16	Up	1.24271447769475e-06	1.27095798855145e-05	1.73310997344846e-07	2.99683599575464e-07	Valine, leucine and isoleucine biosynthesis
path:ecp00480	24	Up	3.67266477252272e-06	3.59282423398962e-05	6.62764158004429e-26	1.70571860819745e-25	Glutathione metabolism
SlyA	14	Up	4.32641986929554e-06	4.05601862746457e-05	1.19301956998128e-13	2.47551560771116e-13	SlyA
path:ecp00660	12	Up	4.7191375482852e-06	4.24722379345668e-05	1.4272971953148e-05	2.35752571564435e-05	C5-Branched dibasic acid metabolism
EvgA	4	Up	7.10616561935033e-06	6.14956640136086e-05	0.0529956188631156	0.0758385580282517	EvgA
path:ecp00230	77	Down	9.46917210331468e-06	7.89097675276224e-05	1.85325306567405e-20	4.30265746715933e-20	Purine metabolism
ArgP	5	Down	1.11073738086971e-05	8.92556823913159e-05	0.0269326316465967	0.0393904568575776	ArgP
path:ecp03430	22	Down	1.16222428067413e-05	9.01725735005791e-05	3.26375117958186e-19	7.42168076452862e-19	Mismatch repair
DcuR	2	Down	1.29453753495282e-05	9.70903151214616e-05	0.666796926331051	0.826032013216078	DcuR
SoxR	1	Up	1.78954752400466e-05	0.000129886513839048	1.78954752400466e-05	2.94123652460171e-05	SoxR
path:ecp01210	26	Up	2.00341497681608e-05	0.000140865115557381	6.76044745279996e-13	1.38547441625283e-12	2-Oxocarboxylic acid metabolism
CdaR	2	Up	2.10575010713434e-05	0.000143573870940978	0.36812005969885	0.483066639604814	CdaR
CueR	1	Up	2.17198845284352e-05	0.000143734529967586	2.17198845284352e-05	3.55221756819728e-05	CueR
IlvY	1	Up	2.82676737388458e-05	0.000181720759749723	2.82676737388458e-05	4.60042533396902e-05	IlvY
OxyR	11	Down	3.5882821347341e-05	0.000224267633420881	1.19799325076411e-05	1.99866210680244e-05	OxyR
path:ecp03020	4	Down	4.5715205617788e-05	0.000277997872000062	0.19565452296206	0.264054071639854	RNA polymerase
RbsR	1	Up	5.05175023971844e-05	0.000299116790509644	5.05175023971844e-05	8.10232405597353e-05	RbsR
DnaA	4	Down	5.39807486119849e-05	0.000307537152668232	0.0940004272711175	0.131126646445424	DnaA
NhaR	3	Up	5.46732715854635e-05	0.000307537152668232	0.560655341590252	0.707747427406706	NhaR
DpiA	3	Down	5.90439806092184e-05	0.000324021844806686	0.675418355689355	0.833601836761583	DpiA
BasR	3	Up	6.17037615213695e-05	0.000330555865293051	0.415415093032504	0.540854160340358	BasR
path:ecp00790	26	Down	6.55364161517755e-05	0.000342923107770918	8.37586513143865e-24	2.02977169608586e-23	Folate biosynthesis
BaeR	5	Up	7.93516793995675e-05	0.000405775633293243	0.0699824421372405	0.0988688118704845	BaeR
path:ecp00970	25	Down	8.2871305758973e-05	0.000414356528794865	1.5674914038056e-11	3.07933222522757e-11	Aminoacyl-tRNA biosynthesis
NagC	1	Up	9.10856168896885e-05	0.000436048165961275	9.10856168896885e-05	0.000144002022892269	NagC
NanR	1	Up	9.10856168896885e-05	0.000436048165961275	9.10856168896885e-05	0.000144002022892269	NanR
path:ecp00520	54	Up	0.000113440041259245	0.000531750193402713	2.51621951835567e-23	6.05351362387017e-23	Amino sugar and nucleotide sugar metabolism
IscR	4	Up	0.000128530884641051	0.000590192837637477	0.20623532618061	0.277206997133451	IscR
path:ecp02024	57	Up	0.000184111112571546	0.000828500006571958	1.78595192555885e-22	4.26572690133482e-22	Quorum sensing
path:ecp03010	55	Down	0.000209753333370663	0.000925382353105866	4.03028327165971e-06	6.81344611435404e-06	Ribosome
ArcA	16	Down	0.000243519205544756	0.00105368887014558	3.88771305981456e-12	7.77542611962912e-12	ArcA
path:ecp00670	13	Down	0.000257119874134936	0.0010915466354785	1.73797908841682e-09	3.18789534449936e-09	One carbon pool by folate
GadX	11	Up	0.000330130124250119	0.0013755421843755	6.24252841592911e-07	1.06830898664354e-06	GadX
GadE	13	Down	0.000399696895788968	0.00163512366459123	7.37726627375061e-08	1.2959007422673e-07	GadE
path:ecp00680	33	Down	0.00052109774054094	0.00209369627895913	4.19639771966163e-18	9.35036270421249e-18	Methane metabolism
path:ecp00592	3	Down	0.000719680860220604	0.0028408455008708	0.916161388955789	1	alpha-Linolenic acid metabolism
path:ecp02010	181	Up	0.000805949971750891	0.00312653006282673	1.2335332359985e-37	3.68948679595948e-37	ABC transporters
path:ecp00565	1	Down	0.000825750945886821	0.00314905021736499	0.000825750945886821	0.00128107156090853	Ether lipid metabolism
path:ecp01240	143	Down	0.000850749749027772	0.00319031155885414	7.2349967572384e-31	2.07070596845099e-30	Biosynthesis of cofactors
path:ecp01040	3	Down	0.000875364315327799	0.0032288028024386	0.473009719126412	0.60632906081069	Biosynthesis of unsaturated fatty acids
path:ecp00020	34	Up	0.000989444362779766	0.00357208578495938	1.48694432764094e-26	3.94932413421435e-26	Citrate cycle (TCA cycle)
path:ecp00250	31	Down	0.00100018401978863	0.00357208578495938	3.58287940390207e-26	9.29309345387101e-26	Alanine, aspartate and glutamate metabolism
path:ecp00053	19	Up	0.00110244415514731	0.00382874659612798	7.88251451369448e-13	1.60551829358685e-12	Ascorbate and aldarate metabolism
TyrR	2	Up	0.00110608234999253	0.00382874659612798	0.423895811927643	0.547600815408473	TyrR
AsnC	1	Down	0.0013499317007768	0.00460203988901182	0.0013499317007768	0.00207489502156434	AsnC
path:ecp01502	7	Down	0.00152607392288044	0.00512487511415073	0.0136764118152598	0.0201803054340722	Vancomycin resistance
path:ecp00620	61	Up	0.00192252890439356	0.00636130887483163	4.4001455103438e-33	1.28144588546854e-32	Pyruvate metabolism
path:ecp00130	21	Down	0.00216016478234443	0.00704401559460141	7.24952841298646e-11	1.38324335236293e-10	Ubiquinone and other terpenoid-quinone biosynthesis
path:ecp00500	41	Up	0.0023731747333859	0.00762806164302609	1.56594275784419e-17	3.42034865529126e-17	Starch and sucrose metabolism
SdiA	3	Up	0.00280705175699183	0.00889558655384735	0.469269173611342	0.603865758290565	SdiA
ZraR	2	Up	0.00355070698997944	0.0109994615914555	1	1	ZraR
path:ecp00785	3	Down	0.00356871420522779	0.0109994615914555	1	1	Lipoic acid metabolism
PdhR	1	Up	0.00380964736855591	0.0115833872692578	0.00380964736855591	0.00572309016452743	PdhR
path:ecp02030	20	Up	0.00427140314873141	0.0128142094461942	1.20498330663789e-05	2.0002722890189e-05	Bacterial chemotaxis
Dan	3	Down	0.00493959833329844	0.0146238108551599	0.963818746585971	1	Dan
LldR	3	Up	0.00596771318525671	0.017438122943932	0.905843560230125	1	LldR
CspA	1	Down	0.00660609297050024	0.0190560374149045	0.00660609297050024	0.00987938228020757	CspA
path:ecp00561	13	Up	0.00694490102355589	0.0197797813962035	1.43067783013195e-08	2.55368300862263e-08	Glycerolipid metabolism
PspF	6	Down	0.00853364689851735	0.02400088190208	0.417445327073396	0.541374408548311	PspF
path:ecp02060	43	Up	0.00872269573452796	0.0242297103736888	8.21134446236862e-11	1.54827401474494e-10	Phosphotransferase system (PTS)
path:ecp00564	27	Up	0.00943734173279842	0.0258951449985323	1.17850315740787e-29	3.3157885445713e-29	Glycerophospholipid metabolism
HU	1	Up	0.0101358998320229	0.0274768368940379	0.0101358998320229	0.0150902185839982	HU
path:ecp00540	39	Up	0.0105549151686773	0.0282720942018142	3.30499065848053e-26	8.63981809933494e-26	Lipopolysaccharide biosynthesis
path:ecp00770	24	Up	0.0166290292336208	0.0440180185595844	2.73964211948897e-16	5.8681366688409e-16	Pantothenate and CoA biosynthesis
CusR	4	Down	0.0171835743036557	0.0444402783715232	1	1	CusR
HprR	4	Down	0.0171835743036557	0.0444402783715232	1	1	HprR
path:ecp04122	18	Down	0.0177631645710156	0.0454171821418012	2.60797283922586e-09	4.73140427662833e-09	Sulfur relay system
HypT	2	Down	0.0197065316968322	0.0498198835032274	1	1	HypT
path:ecp01200	119	Up	0.020804395418014	0.0520109885450351	8.59461892007082e-34	2.52514467386151e-33	Carbon metabolism
H-NS	23	Down	0.0214032686809705	0.0529201698155864	8.25435242800765e-11	1.54827401474494e-10	H-NS
path:ecp00460	7	Down	0.0226663026402355	0.0554338923266629	0.0508161101817074	0.0733519503492472	Cyanoamino acid metabolism
path:ecp00562	3	Down	0.0230070799442465	0.0556622901876931	0.350907978350901	0.462307336557537	Inositol phosphate metabolism
path:ecp00361	2	Up	0.0245479412001307	0.0575342371878063	1	1	Chlorocyclohexane and chlorobenzene degradation
path:ecp00364	2	Up	0.0245479412001307	0.0575342371878063	1	1	Fluorobenzoate degradation
path:ecp00623	2	Up	0.0245479412001307	0.0575342371878063	1	1	Toluene degradation
Ada	1	Up	0.0250688202167491	0.0581493252450367	0.0250688202167491	0.036826762442304	Ada
YdeO	10	Up	0.0286315674772093	0.0657357416568581	0.18853776403055	0.255487908808745	YdeO
path:ecp00280	11	Up	0.0363356575208817	0.0825810398201857	9.21332876728607e-08	1.60990797407314e-07	Valine, leucine and isoleucine degradation
YqhC	2	Up	0.0398731392181292	0.0897145632407907	1	1	YqhC
path:ecp00541	19	Down	0.0405185873787375	0.0902641798041181	1.07209880307945e-15	2.28164617065627e-15	O-Antigen nucleotide sugar biosynthesis
FucR	5	Up	0.0413847265590334	0.0904256569672046	0.925973873746787	1	FucR
UvrY	2	Up	0.0413948563005426	0.0904256569672046	1	1	UvrY
path:ecp00625	4	Up	0.046325698464884	0.0992693538533229	0.101456057618703	0.140347546372539	Chloroalkane and chloroalkene degradation
path:ecp00626	4	Up	0.046325698464884	0.0992693538533229	0.101456057618703	0.140347546372539	Naphthalene degradation
path:ecp00860	22	Up	0.048661512772976	0.10329094692377	8.14104998542616e-21	1.90340041912781e-20	Porphyrin metabolism
path:ecp00190	42	Up	0.0553499721456439	0.116390128343644	0.000266933054078692	0.000420008407365525	Oxidative phosphorylation
MalT	4	Up	0.0571471751950461	0.119056614989679	0.817260199359695	0.99431940891944	MalT
path:ecp00590	2	Down	0.0593378147173671	0.122486314783556	1	1	Arachidonic acid metabolism
GadW	1	Down	0.0629303400083105	0.128721150016999	0.0629303400083105	0.0896689823294381	GadW
path:ecp01053	13	Up	0.0688174632829294	0.139494858005938	0.00288323460864085	0.00435106313667619	Biosynthesis of siderophore group nonribosomal peptides
DsdC	2	Down	0.0774861921064884	0.15470925496702	1	1	DsdC
FadR	6	Down	0.0776984258278813	0.15470925496702	5.2092277760658e-05	8.31472895025887e-05	FadR
path:ecp01250	49	Down	0.0795135990847524	0.155681485418262	3.97681374184793e-28	1.09115881181282e-27	Biosynthesis of nucleotide sugars
path:ecp01120	257	Up	0.0795705369915562	0.155681485418262	4.54868253923969e-40	1.37287509366143e-39	Microbial metabolism in diverse environments
GutM	6	Down	0.0809095450497809	0.156936617553454	0.916856480031336	1	GutM
ModE	7	Up	0.0845700304635849	0.162634673968433	1	1	ModE
path:ecp00061	14	Down	0.0856578314004327	0.163330610721164	4.85790847788919e-11	9.32269141421509e-11	Fatty acid biosynthesis
path:ecp03060	18	Down	0.0880554241117713	0.165875968343815	5.19823865199571e-07	8.94204783659365e-07	Protein export
RcsB	8	Down	0.0886613478129327	0.165875968343815	4.91110355376041e-05	7.95359209682174e-05	RcsB
path:ecp00740	12	Down	0.0892044096426737	0.165875968343815	4.48573327625479e-06	7.5215325642252e-06	Riboflavin metabolism
path:ecp00440	7	Down	0.0907878009844069	0.167436518208947	0.998806547581002	1	Phosphonate and phosphinate metabolism
path:ecp00760	24	Up	0.0945428911802177	0.172944313134545	8.00994615421081e-19	1.80904906339999e-18	Nicotinate and nicotinamide metabolism
path:ecp00630	41	Up	0.0977354308640021	0.177342515680649	4.00717526245283e-15	8.47377189257541e-15	Glyoxylate and dicarboxylate metabolism
path:ecp00350	9	Up	0.100531938984191	0.180957490171544	0.00278550231401074	0.00422277063128568	Tyrosine metabolism
path:ecp00430	6	Down	0.108251898568512	0.193306961729485	0.0301787020916705	0.0439444258527833	Taurine and hypotaurine metabolism
NorR	2	Up	0.112500735187444	0.199312326119487	1	1	NorR
path:ecp00270	39	Up	0.116388449889154	0.204589072070778	1.65801396212942e-21	3.90397613777991e-21	Cysteine and methionine metabolism
ZntR	1	Down	0.117340363119385	0.204663424045439	0.117340363119385	0.161647305210107	ZntR
GcvA	1	Down	0.124062622763624	0.214723770167811	0.124062622763624	0.170201614700509	GcvA
path:ecp00310	19	Up	0.126208699714218	0.216770667448084	1.76530810916672e-09	3.22023237496347e-09	Lysine degradation
NarL	17	Down	0.133353620152095	0.227307307077435	0.877444715750681	1	NarL
AppY	5	Up	0.139378674981948	0.234393092319928	1	1	AppY
path:ecp00071	13	Up	0.139594108314979	0.234393092319928	2.11555293803036e-11	4.08350915945395e-11	Fatty acid degradation
path:ecp01230	124	Up	0.145432777659222	0.242387962765369	8.21443446390664e-18	1.8060875774947e-17	Biosynthesis of amino acids
path:ecp00521	6	Down	0.150073077610022	0.248282665163639	0.0026586341767974	0.00404892911328779	Streptomycin biosynthesis
path:ecp00600	2	Up	0.151464947693575	0.248756300956601	1	1	Sphingolipid metabolism
path:ecp01220	5	Up	0.16094863465177	0.262416252149625	0.0428593641297882	0.0621367200484266	Degradation of aromatic compounds
path:ecp00260	39	Up	0.181933603283783	0.29449683984785	8.38474961432991e-13	1.69740053168142e-12	Glycine, serine and threonine metabolism
path:ecp00340	8	Down	0.191703727100792	0.308095275697702	0.75743749024426	0.927930799856437	Histidine metabolism
path:ecp01212	21	Down	0.201991454156184	0.322326788547102	2.84979426565101e-20	6.57035900136205e-20	Fatty acid metabolism
NarP	12	Down	0.204709235025777	0.324363224512675	0.974441349963033	1	NarP
path:ecp00051	54	Up	0.210502227123077	0.331209797920925	1.2934783167388e-13	2.66729690159803e-13	Fructose and mannose metabolism
path:ecp00362	7	Up	0.214529106092056	0.334355731432391	0.0939073361877853	0.131126646445424	Benzoate degradation
CRP-Sxy	1	Up	0.215473693589763	0.334355731432391	0.215473693589763	0.288456718837908	CRP-Sxy
path:ecp00360	10	Up	0.221752049254464	0.341741171796263	0.0129645701109249	0.0192153449858352	Phenylalanine metabolism
QseB	6	Down	0.235645010629088	0.360681138717992	0.492144995734827	0.62843130224601	QseB
CreB	1	Down	0.238856619565675	0.363126617582953	0.238856619565675	0.317201590783217	CreB
path:ecp00380	12	Up	0.253024533433216	0.382084026996467	5.02642999033254e-05	8.100848333934e-05	Tryptophan metabolism
path:ecp03410	13	Down	0.262882733382012	0.394324100073017	4.0429183268908e-06	6.81344611435404e-06	Base excision repair
Fis	26	Down	0.268346583908153	0.399854181320095	4.99537180071074e-27	1.33747051438384e-26	Fis
path:ecp00052	41	Down	0.270891493698501	0.400990697908965	8.39413358075343e-17	1.80964438234425e-16	Galactose metabolism
path:ecp00920	30	Down	0.27518275329336	0.404680519549059	0.0682394845778386	0.0968184140164206	Sulfur metabolism
RhaR	2	Down	0.282419631255816	0.409963980855217	1	1	RhaR
RhaS	2	Down	0.282419631255816	0.409963980855217	1	1	RhaS
path:ecp00730	14	Down	0.288515208624038	0.416127704746209	0.00221466777887615	0.00338833964325752	Thiamine metabolism
path:ecp00640	34	Up	0.304729739590359	0.436714594954336	1.33108210323962e-29	3.71360721239961e-29	Propanoate metabolism
path:ecp00220	20	Up	0.318195379421057	0.453126331454037	6.46311461590548e-18	1.43050270165375e-17	Arginine biosynthesis
path:ecp00330	22	Down	0.332080357076122	0.469925033598285	1.15720442405925e-19	2.64959909508738e-19	Arginine and proline metabolism
path:ecp00910	23	Up	0.334226486799088	0.470005997061217	7.84517041135314e-09	1.40789004138878e-08	Nitrogen metabolism
FlhDC	37	Up	0.341213398864568	0.476851023257937	0.177832889397576	0.241969341311456	FlhDC
RtcR	1	Down	0.348208028976974	0.483622262468019	0.348208028976974	0.460577950678707	RtcR
path:ecp00900	13	Down	0.361284382136322	0.496988090184985	1.961796821153e-11	3.80886868200465e-11	Terpenoid backbone biosynthesis
path:ecp00401	4	Down	0.362249096845945	0.496988090184985	1	1	Novobiocin biosynthesis
Cra	9	Up	0.379296546141156	0.513518832632838	0.861620709124315	1	Cra
LeuO	3	Up	0.381190899884889	0.513518832632838	1	1	LeuO
path:ecp00903	2	Up	0.383427395032519	0.513518832632838	1	1	Limonene and pinene degradation
path:ecp00930	2	Up	0.383427395032519	0.513518832632838	1	1	Caprolactam degradation
path:ecp00643	2	Down	0.387457372297942	0.515845614006136	1	1	Styrene degradation
path:ecp00550	23	Up	0.419030902161171	0.554599723448609	4.75151359594666e-22	1.12678750989592e-21	Peptidoglycan biosynthesis
path:ecp00010	54	Up	0.520953804201729	0.685465531844381	8.46802590135081e-41	2.57925192591603e-40	Glycolysis / Gluconeogenesis
GadE-RcsB	4	Down	0.530548745073715	0.693242253870695	1	1	GadE-RcsB
path:ecp02040	45	Up	0.533026266309468	0.693242253870695	0.00116973285799047	0.00180628515745505	Flagellar assembly
path:ecp00511	3	Down	0.542812923859171	0.701913263610997	1	1	Other glycan degradation
LrhA	2	Up	0.547847917118876	0.702131069240112	1	1	LrhA
Nac	10	Down	0.550143816884018	0.702131069240112	0.991469142823681	1	Nac
path:ecp00030	35	Down	0.556321901500968	0.702131069240112	2.98952396726039e-26	7.87715838992419e-26	Pentose phosphate pathway
path:ecp00410	11	Up	0.556341758847414	0.702131069240112	0.979600117405026	1	beta-Alanine metabolism
YeiL	1	Up	0.558584272862133	0.702131069240112	0.558584272862133	0.707747427406706	YeiL
AraC	2	Up	0.570770500896069	0.712782978979071	1	1	AraC
path:ecp00750	10	Down	0.577982583902382	0.712782978979071	0.000640346996407155	0.00100280756041121	Vitamin B6 metabolism
MelR	1	Up	0.578077486138254	0.712782978979071	0.578077486138254	0.726976232567805	MelR
path:ecp00300	14	Up	0.579730156236311	0.712782978979071	2.91707047009925e-09	5.26340976126605e-09	Lysine biosynthesis
AtoC	3	Down	0.597116571794455	0.730169720944306	1	1	AtoC
MetR	3	Up	0.609995229625588	0.740035566432001	0.687734703199475	0.845658968378614	MetR
path:ecp00523	3	Up	0.615051781879041	0.740035566432001	1	1	Polyketide sugar unit biosynthesis
path:ecp00525	3	Up	0.615051781879041	0.740035566432001	1	1	Acarbose and validamycin biosynthesis
McbR	1	Up	0.622680171274319	0.741285918183713	0.622680171274319	0.777179762643135	McbR
RcdA	1	Up	0.622680171274319	0.741285918183713	0.622680171274319	0.777179762643135	RcdA
CRP	155	Down	0.626259506213373	0.741623099463205	4.21615893250517e-52	1.296078486659e-51	CRP
path:ecp00332	2	Down	0.641743944478078	0.755981086427055	1	1	Carbapenem biosynthesis
path:ecp00121	1	Down	0.664924084034693	0.779207910978156	0.664924084034693	0.826032013216078	Secondary bile acid biosynthesis
RstA	4	Down	0.672646560693267	0.784173451585415	1	1	RstA
Cbl	3	Down	0.724892707439813	0.840726078216278	1	1	Cbl
path:ecp03420	8	Down	0.734559993811934	0.847330337656106	0.224801882247871	0.299735842997161	Nucleotide excision repair
YdcI	2	Up	0.738118871913763	0.847330337656106	1	1	YdcI
PhoB	14	Down	0.77958734684717	0.890391639800068	1.22881258456248e-09	2.26647654485969e-09	PhoB
path:ecp00470	14	Down	0.807540238815953	0.899543557885567	3.04736811125605e-08	5.41030060394123e-08	D-Amino acid metabolism
IHF	70	Down	0.810352829520012	0.899543557885567	5.75033126954451e-25	1.4462954405218e-24	IHF
RcsAB	4	Up	0.812345541370978	0.899543557885567	1	1	RcsAB
PrpR	4	Down	0.817671779418586	0.899543557885567	1	1	PrpR
FNR	73	Down	0.818749659654529	0.899543557885567	2.81547138769459e-30	7.98920086080857e-30	FNR
path:ecp01100	898	Up	0.820269848210752	0.899543557885567	6.43728135052713e-31	1.8584151377174e-30	Metabolic pathways
AdiY	1	Up	0.820613006156406	0.899543557885567	0.820613006156406	0.99431940891944	AdiY
HdfR	1	Up	0.820613006156406	0.899543557885567	0.820613006156406	0.99431940891944	HdfR
CaiF	4	Up	0.823582101886341	0.899543557885567	1	1	CaiF
path:ecp00400	22	Down	0.83903815390826	0.908474011866166	1.21001131123629e-07	2.10326573471439e-07	Phenylalanine, tyrosine and tryptophan biosynthesis
path:ecp00281	5	Up	0.847251774899927	0.908474011866166	1	1	Geraniol degradation
path:ecp00261	9	Down	0.848266588217069	0.908474011866166	0.0711996081491292	0.100162160616572	Monobactam biosynthesis
path:ecp00542	1	Down	0.853619334969084	0.908474011866166	0.853619334969084	1	O-Antigen repeat unit biosynthesis
path:ecp01110	355	Up	0.854089334287327	0.908474011866166	2.03622245311355e-27	5.49614515799755e-27	Biosynthesis of secondary metabolites
path:ecp00780	15	Down	0.855984402291677	0.908474011866166	4.59999274216272e-12	9.09046184760729e-12	Biotin metabolism
Lrp	19	Up	0.878249835393806	0.9198811686285	0.000808517802041248	0.00126022493088119	Lrp
XylR	4	Up	0.880069039659934	0.9198811686285	1	1	XylR
path:ecp00627	5	Up	0.884281653519663	0.9198811686285	1	1	Aminobenzoate degradation
path:ecp00040	37	Up	0.886631486793741	0.9198811686285	1.33450853565633e-24	3.30639428237241e-24	Pentose and glucuronate interconversions
SgrR	1	Up	0.890671077608496	0.9198811686285	0.890671077608496	1	SgrR
CysB	7	Up	0.89126264338228	0.9198811686285	1	1	CysB
Fur	13	Down	0.912599105775471	0.937601821002197	7.76256491725905e-11	1.47266945858857e-10	Fur
path:ecp00450	17	Up	0.927828667403057	0.948915682571308	2.68978451435769e-10	4.98887407132264e-10	Selenocompound metabolism
FhlA	6	Up	0.956326859038856	0.973635942460374	1	1	FhlA
GlrR	1	Up	0.978037661745407	0.986568251639883	0.978037661745407	1	GlrR
RcsB-BglJ	6	Down	0.978526264773105	0.986568251639883	0.847894747945471	1	RcsB-BglJ
NtrC	12	Down	0.982183503854817	0.986568251639883	0.504184233685639	0.641337799171005	NtrC
TorR	5	Up	0.989420519125623	0.989420519125623	1	1	TorR
AccB	0	Up	NA	NA	0	0	AccB
AcrR	0	Up	NA	NA	0	0	AcrR
AgaR	0	Up	NA	NA	0	0	AgaR
AidB	0	Up	NA	NA	0	0	AidB
AlaS	0	Up	NA	NA	0	0	AlaS
AllR	0	Up	NA	NA	0	0	AllR
AllS	0	Up	NA	NA	0	0	AllS
AlsR	0	Up	NA	NA	0	0	AlsR
ArgR	0	Up	NA	NA	0	0	ArgR
ArsR	0	Up	NA	NA	0	0	ArsR
AscG	0	Up	NA	NA	0	0	AscG
BetI	0	Up	NA	NA	0	0	BetI
BirA	0	Up	NA	NA	0	0	BirA
BluR	0	Up	NA	NA	0	0	BluR
BtsR	0	Up	NA	NA	0	0	BtsR
CadC	0	Up	NA	NA	0	0	CadC
CecR	0	Up	NA	NA	0	0	CecR
ChbR	0	Up	NA	NA	0	0	ChbR
ComR	0	Up	NA	NA	0	0	ComR
CsqR	0	Up	NA	NA	0	0	CsqR
CynR	0	Up	NA	NA	0	0	CynR
CytR	0	Up	NA	NA	0	0	CytR
DeoR	0	Up	NA	NA	0	0	DeoR
DgoR	0	Up	NA	NA	0	0	DgoR
DhaR	0	Up	NA	NA	0	0	DhaR
DicA	0	Up	NA	NA	0	0	DicA
DinJ-YafQ	0	Up	NA	NA	0	0	DinJ-YafQ
EbgR	0	Up	NA	NA	0	0	EbgR
EnvR	0	Up	NA	NA	0	0	EnvR
EnvY	0	Up	NA	NA	0	0	EnvY
ExuR	0	Up	NA	NA	0	0	ExuR
FabR	0	Up	NA	NA	0	0	FabR
FeaR	0	Up	NA	NA	0	0	FeaR
FliZ	0	Up	NA	NA	0	0	FliZ
GalR	0	Up	NA	NA	0	0	GalR
GalS	0	Up	NA	NA	0	0	GalS
GatR	0	Up	NA	NA	0	0	GatR
GlaR	0	Up	NA	NA	0	0	GlaR
GlcC	0	Up	NA	NA	0	0	GlcC
GlpR	0	Up	NA	NA	0	0	GlpR
GntR	0	Up	NA	NA	0	0	GntR
HcaR	0	Up	NA	NA	0	0	HcaR
HicB	0	Up	NA	NA	0	0	HicB
HigA	0	Up	NA	NA	0	0	HigA
HigBA	0	Up	NA	NA	0	0	HigBA
HipAB	0	Up	NA	NA	0	0	HipAB
HipB	0	Up	NA	NA	0	0	HipB
HyfR	0	Up	NA	NA	0	0	HyfR
IclR	0	Up	NA	NA	0	0	IclR
IdnR	0	Up	NA	NA	0	0	IdnR
KdgR	0	Up	NA	NA	0	0	KdgR
KdpE	0	Up	NA	NA	0	0	KdpE
LacI	0	Up	NA	NA	0	0	LacI
LexA	0	Up	NA	NA	0	0	LexA
LsrR	0	Up	NA	NA	0	0	LsrR
LysR	0	Up	NA	NA	0	0	LysR
MalI	0	Up	NA	NA	0	0	MalI
MarR	0	Up	NA	NA	0	0	MarR
MatA	0	Up	NA	NA	0	0	MatA
MazE	0	Up	NA	NA	0	0	MazE
MazE-MazF	0	Up	NA	NA	0	0	MazE-MazF
MetJ	0	Up	NA	NA	0	0	MetJ
MhpR	0	Up	NA	NA	0	0	MhpR
Mlc	0	Up	NA	NA	0	0	Mlc
MlrA	0	Up	NA	NA	0	0	MlrA
MngR	0	Up	NA	NA	0	0	MngR
MprA	0	Up	NA	NA	0	0	MprA
MqsA	0	Up	NA	NA	0	0	MqsA
MraZ	0	Up	NA	NA	0	0	MraZ
MurR	0	Up	NA	NA	0	0	MurR
NadR	0	Up	NA	NA	0	0	NadR
NemR	0	Up	NA	NA	0	0	NemR
NfeR	0	Up	NA	NA	0	0	NfeR
NikR	0	Up	NA	NA	0	0	NikR
NimR	0	Up	NA	NA	0	0	NimR
NrdR	0	Up	NA	NA	0	0	NrdR
NsrR	0	Up	NA	NA	0	0	NsrR
PaaX	0	Up	NA	NA	0	0	PaaX
PdeL	0	Up	NA	NA	0	0	PdeL
PepA	0	Up	NA	NA	0	0	PepA
PgrR	0	Up	NA	NA	0	0	PgrR
PurR	0	Up	NA	NA	0	0	PurR
PutA	0	Up	NA	NA	0	0	PutA
PuuR	0	Up	NA	NA	0	0	PuuR
PyrR	0	Up	NA	NA	0	0	PyrR
RclR	0	Up	NA	NA	0	0	RclR
RcnR	0	Up	NA	NA	0	0	RcnR
RelB	0	Up	NA	NA	0	0	RelB
RelB-RelE	0	Up	NA	NA	0	0	RelB-RelE
SrlR	0	Up	NA	NA	0	0	SrlR
StpA	0	Up	NA	NA	0	0	StpA
SutR	0	Up	NA	NA	0	0	SutR
TdcA	0	Up	NA	NA	0	0	TdcA
TdcR	0	Up	NA	NA	0	0	TdcR
TreR	0	Up	NA	NA	0	0	TreR
TrpR	0	Up	NA	NA	0	0	TrpR
UhpA	0	Up	NA	NA	0	0	UhpA
UidR	0	Up	NA	NA	0	0	UidR
UlaR	0	Up	NA	NA	0	0	UlaR
UxuR	0	Up	NA	NA	0	0	UxuR
XapR	0	Up	NA	NA	0	0	XapR
YefM	0	Up	NA	NA	0	0	YefM
YefM-YoeB	0	Up	NA	NA	0	0	YefM-YoeB
YhaJ	0	Up	NA	NA	0	0	YhaJ
YiaJ	0	Up	NA	NA	0	0	YiaJ
YjjQ	0	Up	NA	NA	0	0	YjjQ
Zur	0	Up	NA	NA	0	0	Zur
