## Supplementary Data Set S1 for "Comprehensive analysis of PNA-based antisense antibiotics targeting various essential genes in uropathogenic *Escherichia coli*": ispH_vs_ctrl.csv

	NGenes	Direction	PValue	FDR	PValue.Mixed	FDR.Mixed	TERM
CpxR	25	Up	7.42564098731469e-19	1.6707692221458e-16	7.95555155381829e-25	1.98589707959975e-24	CpxR
MarA	25	Up	3.70857223007696e-16	4.17214375883658e-14	4.90000189501031e-18	1.12972265912738e-17	MarA
Rob	19	Up	5.7382083238779e-16	4.30365624290843e-14	1.00394132092162e-13	2.10954758573403e-13	Rob
path:ecp01503	37	Up	1.57191819144926e-15	8.10859329349457e-14	5.67578249588012e-25	1.42754529441833e-24	Cationic antimicrobial peptide (CAMP) resistance
SoxS	21	Up	1.80190962077657e-15	8.10859329349457e-14	5.65760143490218e-15	1.22766253358662e-14	SoxS
SoxR	1	Up	2.16223159806617e-10	7.11941202384927e-09	2.16223159806617e-10	4.19801690384777e-10	SoxR
CdaR	2	Up	2.21492818519755e-10	7.11941202384927e-09	0.172532875856039	0.242715740611037	CdaR
path:ecp00633	7	Up	4.11060727251524e-10	1.15610829539491e-08	6.728026790999e-06	1.14548968954444e-05	Nitrotoluene degradation
IscR	4	Up	6.92621180734625e-10	1.73155295183656e-08	0.0363511399100896	0.05363812644511	IscR
MntR	1	Down	2.38480673254729e-09	5.3658151482314e-08	2.38480673254729e-09	4.49861270003238e-09	MntR
path:ecp03070	56	Down	6.27489133005516e-09	1.28350049932946e-07	8.78828882392363e-25	2.17739693249451e-24	Bacterial secretion system
path:ecp01501	21	Down	1.3090346679782e-07	2.45444000245913e-06	1.0967542178459e-21	2.60087428803455e-21	beta-Lactam resistance
BolA	1	Up	1.66352839429158e-07	2.87918375935082e-06	1.66352839429158e-07	2.96930874680003e-07	BolA
path:ecp01053	13	Up	4.15466429239292e-07	6.67713904134577e-06	2.80420808416862e-06	4.82381908779265e-06	Biosynthesis of siderophore group nonribosomal peptides
PdhR	1	Up	5.20787248137999e-07	7.81180872206998e-06	5.20787248137999e-07	9.1968811905221e-07	PdhR
path:ecp02020	159	Up	8.22542261252422e-07	1.15670005488622e-05	1.77639476864693e-38	5.2191421521308e-38	Two-component system
RbsR	1	Up	1.69834064498389e-06	2.24780379483161e-05	1.69834064498389e-06	2.967626811235e-06	RbsR
path:ecp03018	17	Down	2.48567589654978e-06	3.10709487068722e-05	7.27034255775982e-11	1.42825664448299e-10	RNA degradation
path:ecp00620	61	Up	2.77968647842435e-06	3.29173398760778e-05	1.93703169225745e-40	5.74191537347743e-40	Pyruvate metabolism
SlyA	14	Up	3.02070262089816e-06	3.39829044851043e-05	1.11566841443319e-08	2.06928443347386e-08	SlyA
path:ecp00640	34	Up	6.28349678051061e-06	6.73231797911851e-05	7.06187514566766e-28	1.86074805425529e-27	Propanoate metabolism
Fis	26	Up	7.81799768151444e-06	7.99567944700341e-05	2.45208160853093e-22	5.89921082632078e-22	Fis
EvgA	4	Up	1.51290723999523e-05	0.000148001795216925	0.0934527762077391	0.133160178974117	EvgA
PhoPQ	11	Up	2.37079322199037e-05	0.000222261864561597	3.04161093536217e-08	5.51811382808875e-08	PhoPQ
path:ecp00061	14	Up	2.92745415518087e-05	0.000263470873966278	1.89421772978208e-08	3.47447671982128e-08	Fatty acid biosynthesis
GadX	11	Up	4.32000945416207e-05	0.000373846971994795	2.03294541007257e-05	3.42608058956393e-05	GadX
CRP	155	Up	5.2241904538955e-05	0.000435349204491292	6.69606592983731e-37	1.9331251206139e-36	CRP
path:ecp00020	34	Up	6.6797020895753e-05	0.000536761775055158	1.07540998716429e-32	3.02572979439445e-32	Citrate cycle (TCA cycle)
RutR	2	Down	0.00010244156815673	0.000794805270181524	0.659883033862474	0.822036057050508	RutR
BaeR	5	Up	0.000111683247498042	0.000837624356235316	0.0638516613246112	0.0925709675099167	BaeR
path:ecp00790	26	Down	0.000129132964826955	0.00093725538987306	8.94375146538114e-16	1.97955032433769e-15	Folate biosynthesis
GadE	13	Up	0.000140913279481933	0.000990796496357344	3.89737424563106e-12	7.9872114169723e-12	GadE
path:ecp00540	39	Up	0.00018823677278982	0.00128343254174877	8.54523998713014e-26	2.18232282748247e-25	Lipopolysaccharide biosynthesis
FadR	6	Up	0.000194288862294069	0.00128573511812252	0.00231920660014413	0.00366655519641833	FadR
path:ecp00500	41	Up	0.000218329089760882	0.00140354414846281	4.23338497829002e-29	1.15203591212482e-28	Starch and sucrose metabolism
CsgD	4	Up	0.000233051055861275	0.00145656909913297	0.551098285319416	0.701013910827763	CsgD
path:ecp00480	24	Up	0.000260073454775067	0.00158152776552405	1.63362974309049e-22	3.95886915843828e-22	Glutathione metabolism
YdeO	10	Up	0.000290153586738569	0.00168678037053304	0.00275610583386485	0.00433662150162622	YdeO
OmpR	5	Up	0.000292375264225727	0.00168678037053304	0.261893371643312	0.353449590998291	OmpR
path:ecp01212	21	Up	0.000324643302942533	0.00182611857905175	1.45727400670653e-14	3.12138690468754e-14	Fatty acid metabolism
path:ecp00053	19	Up	0.000333337394405338	0.00182929057905369	1.8952383184427e-12	3.90819330262718e-12	Ascorbate and aldarate metabolism
path:ecp00010	54	Up	0.000423124350275139	0.00226673759075967	4.77565093206959e-37	1.39080360477816e-36	Glycolysis / Gluconeogenesis
path:ecp00920	30	Down	0.000615996475203442	0.00322323737025057	7.72527952137625e-14	1.6440979494211e-13	Sulfur metabolism
path:ecp00740	12	Down	0.000831540297212215	0.00417706375913206	0.000107838081445604	0.000179910769044927	Riboflavin metabolism
ArcA	16	Down	0.000835412751826413	0.00417706375913206	2.47644475475052e-09	4.64508281682018e-09	ArcA
path:ecp00561	13	Up	0.000998031813465344	0.0048030849266757	1.52212872619677e-07	2.73160398430988e-07	Glycerolipid metabolism
path:ecp00680	33	Down	0.00100331107357226	0.0048030849266757	5.3287444977735e-13	1.105714483288e-12	Methane metabolism
path:ecp00520	54	Up	0.00108841069119509	0.00510192511497697	1.48836710197137e-26	3.86045217073824e-26	Amino sugar and nucleotide sugar metabolism
HU	1	Up	0.00142583688066685	0.00654721016632739	0.00142583688066685	0.00230916021649461	HU
path:ecp00592	3	Down	0.00160168450761939	0.00720758028428726	1	1	alpha-Linolenic acid metabolism
path:ecp00565	1	Down	0.00278420995538362	0.0122832792149277	0.00278420995538362	0.00436017785465737	Ether lipid metabolism
path:ecp02026	49	Up	0.00290861064927265	0.0125853345401221	6.22937811945333e-36	1.76765259457992e-35	Biofilm formation - Escherichia coli
FNR	73	Up	0.00309605482023988	0.0131436289538485	1.18310581286251e-25	2.9984055715294e-25	FNR
DcuR	2	Down	0.00328437709052759	0.0136849045438649	1	1	DcuR
path:ecp00340	8	Down	0.00338661308192534	0.0137932883482553	0.175928483342392	0.24644833953449	Histidine metabolism
path:ecp00730	14	Down	0.00348213918457411	0.0137932883482553	0.00608420200574621	0.00935164382364695	Thiamine metabolism
path:ecp01502	7	Down	0.00349429971489134	0.0137932883482553	0.0584910857746506	0.0855464338201938	Vancomycin resistance
path:ecp00625	4	Up	0.00370208535928966	0.0141181221328843	0.24013051670363	0.325401353247368	Chloroalkane and chloroalkene degradation
path:ecp00626	4	Up	0.00370208535928966	0.0141181221328843	0.24013051670363	0.325401353247368	Naphthalene degradation
path:ecp01200	119	Up	0.00415801502620929	0.0155491090772156	1.07491506175202e-47	3.27405321561165e-47	Carbon metabolism
AsnC	1	Down	0.00421553623871178	0.0155491090772156	0.00421553623871178	0.00650957223838285	AsnC
FlhDC	37	Down	0.00475007460211648	0.0170106469989346	2.30803574462638e-06	3.99097847508312e-06	FlhDC
path:ecp00780	15	Up	0.00476298115970169	0.0170106469989346	1.24752097493447e-08	2.3009831315458e-08	Biotin metabolism
QseB	6	Down	0.00535514312235553	0.0188266750395312	0.517220252758843	0.660450476599753	QseB
IHF	70	Down	0.00833512140909313	0.0288523433391685	6.38029386357023e-24	1.56907967607801e-23	IHF
UvrY	2	Up	0.00866597931672738	0.0295431113070252	0.786693055249704	0.963771565840966	UvrY
GlrR	1	Up	0.00929523034936405	0.0312153258001032	0.00929523034936405	0.0141560388806829	GlrR
path:ecp00670	13	Down	0.0104405854397793	0.0341805967274875	4.47564160180362e-06	7.65934542164331e-06	One carbon pool by folate
DpiA	3	Down	0.0105100029257971	0.0341805967274875	1	1	DpiA
PspF	6	Down	0.0106508622264187	0.0341805967274875	0.573275380957438	0.723678427672508	PspF
AdiY	1	Up	0.010937790952796	0.0341805967274875	0.010937790952796	0.0165061208924012	AdiY
HdfR	1	Up	0.010937790952796	0.0341805967274875	0.010937790952796	0.0165061208924012	HdfR
path:ecp00071	13	Up	0.0114383888051819	0.0352553079611772	1.06034200437661e-08	1.97771654748895e-08	Fatty acid degradation
path:ecp01220	5	Up	0.0120970839567549	0.0367816741928358	0.138324562658165	0.195420233202174	Degradation of aromatic compounds
path:ecp00643	2	Down	0.0134558670077798	0.0402276091488302	1	1	Styrene degradation
path:ecp00770	24	Down	0.0135879924236049	0.0402276091488302	0.00014617168127971	0.000242644990924318	Pantothenate and CoA biosynthesis
ZntR	1	Down	0.0141707642397769	0.0408855268995895	0.0141707642397769	0.0212882069122441	ZntR
AppY	5	Up	0.014173649325191	0.0408855268995895	0.717087796733015	0.885030291878666	AppY
path:ecp00040	37	Up	0.0144075478133018	0.0410341551644672	1.41410456101932e-17	3.23781182247182e-17	Pentose and glucuronate interconversions
H-NS	23	Up	0.0149730573408459	0.042111723771129	6.14939549520846e-15	1.32571383403195e-14	H-NS
path:ecp00630	41	Up	0.0172793496817583	0.0479981935604396	3.66701020448565e-23	8.95181902859731e-23	Glyoxylate and dicarboxylate metabolism
RtcR	1	Down	0.0177611675981046	0.0487349110923603	0.0177611675981046	0.026561746137706	RtcR
path:ecp03030	17	Down	0.018005143801295	0.0488091247625466	0.0030964498069812	0.00482639124844018	DNA replication
path:ecp00650	32	Up	0.0205302136534581	0.0549916437146198	9.85580107036214e-14	2.08415665946512e-13	Butanoate metabolism
CysB	7	Down	0.0220818609696395	0.058451984919634	0.409725887031955	0.535547222419721	CysB
path:ecp00310	19	Up	0.0223870989340438	0.0585708983739518	6.17387784772229e-12	1.24225905784473e-11	Lysine degradation
path:ecp01240	143	Down	0.0244420531133124	0.0631158989084434	1.53263441048385e-36	4.38650538172964e-36	Biosynthesis of cofactors
path:ecp00400	22	Down	0.0246853293508579	0.0631158989084434	9.40247546230039e-08	1.69653361602377e-07	Phenylalanine, tyrosine and tryptophan biosynthesis
path:ecp03420	8	Down	0.0257542577583148	0.0651090786024812	0.497542464620403	0.638080067399413	Nucleotide excision repair
PrpR	4	Up	0.0294835265925605	0.0737088164814013	1	1	PrpR
path:ecp00230	77	Down	0.0355566346008621	0.0873514319203164	2.06419139522236e-28	5.52670599365988e-28	Purine metabolism
path:ecp00190	42	Down	0.0357170299407516	0.0873514319203164	0.000216609075213851	0.000356010955301973	Oxidative phosphorylation
path:ecp00130	21	Down	0.0398707934716475	0.0955156825202012	3.43093960055635e-15	7.49389439068887e-15	Ubiquinone and other terpenoid-quinone biosynthesis
path:ecp00401	4	Down	0.0400939142478727	0.0955156825202012	0.649499058704758	0.813712028264075	Novobiocin biosynthesis
GcvA	1	Up	0.0403288437307516	0.0955156825202012	0.0403288437307516	0.0592441421177413	GcvA
path:ecp02040	45	Down	0.0408602177767393	0.0957661354142327	2.51278239760569e-07	4.46119655617695e-07	Flagellar assembly
path:ecp00910	23	Up	0.0564423711312287	0.13092302581986	3.79586140738495e-16	8.45789253189129e-16	Nitrogen metabolism
RcsB	8	Up	0.05808526425709	0.133359025080053	0.0630600997723318	0.091824355808834	RcsB
path:ecp01120	257	Up	0.0592751812989864	0.13471632113406	1.05210223675335e-55	3.23424020927881e-55	Microbial metabolism in diverse environments
TyrR	2	Up	0.0599018139545073	0.134779081397641	0.453556390857289	0.588205944393047	TyrR
Cra	9	Up	0.0617421546854659	0.137544404002276	0.215481411516049	0.295619126542678	Cra
LeuO	3	Up	0.0631258763455013	0.139248256644488	1	1	LeuO
MetR	3	Down	0.0641744334481392	0.140186869182828	1	1	MetR
DnaA	4	Down	0.0656751516232446	0.14208566456952	0.568256737601559	0.720081056808082	DnaA
path:ecp00660	12	Up	0.0712661720865106	0.151366183257074	0.0016526877114081	0.00266355495236645	C5-Branched dibasic acid metabolism
path:ecp00903	2	Down	0.0719830293711416	0.151366183257074	1	1	Limonene and pinene degradation
path:ecp00930	2	Down	0.0719830293711416	0.151366183257074	1	1	Caprolactam degradation
NagC	1	Down	0.0760268824255479	0.156936225190351	0.0760268824255479	0.108797090367594	NagC
NanR	1	Down	0.0760268824255479	0.156936225190351	0.0760268824255479	0.108797090367594	NanR
TorR	5	Down	0.0823521551373919	0.168447590053756	0.899660010818294	1	TorR
HypT	2	Down	0.0879572041901244	0.178291630115117	1	1	HypT
path:ecp03060	18	Down	0.0895229322933641	0.179845176482205	0.00181686147562753	0.00291400004786638	Protein export
path:ecp00280	11	Up	0.0946525384045723	0.188467443725918	1.04036527295515e-06	1.82751995037625e-06	Valine, leucine and isoleucine degradation
NtrC	12	Up	0.0962894993563268	0.190045064519066	0.099252583598235	0.140819904934248	NtrC
path:ecp02030	20	Up	0.099230601800054	0.194146829608801	0.000868696866474623	0.00142072590970234	Bacterial chemotaxis
MalT	4	Up	0.100166655559727	0.194288771559815	1	1	MalT
YdcI	2	Up	0.111192881120953	0.213832463694141	1	1	YdcI
OxyR	11	Down	0.112789651606954	0.215065013657328	0.0206077495099593	0.0306805956829887	OxyR
Nac	10	Down	0.122111241626201	0.230882599713405	0.890870526514196	1	Nac
path:ecp00250	31	Down	0.128010578563666	0.240019834806874	5.4688097899834e-28	1.45251588021959e-27	Alanine, aspartate and glutamate metabolism
path:ecp00281	5	Down	0.135204563432064	0.25130135736365	1	1	Geraniol degradation
path:ecp03430	22	Down	0.136261180437179	0.25130135736365	2.37057274359076e-15	5.21212020445122e-15	Mismatch repair
path:ecp00470	14	Down	0.139337662608101	0.254885968185551	0.00010101653188446	0.000169381255483034	D-Amino acid metabolism
XylR	4	Down	0.14336088745148	0.260130642553088	1	1	XylR
path:ecp00430	6	Down	0.146191743709483	0.26314513867707	0.993771360989193	1	Taurine and hypotaurine metabolism
NarP	12	Down	0.151222817973241	0.270040746380788	0.661095262748451	0.822036057050508	NarP
path:ecp00330	22	Up	0.15706926756625	0.278272324428396	9.91242744577094e-17	2.22359858918645e-16	Arginine and proline metabolism
path:ecp00970	25	Down	0.161095081360854	0.283174947704626	1.80605668781454e-06	3.1393236667771e-06	Aminoacyl-tRNA biosynthesis
path:ecp01230	124	Down	0.163293862329441	0.284814876156001	2.80407839380442e-22	6.69751098376307e-22	Biosynthesis of amino acids
path:ecp00220	20	Up	0.169901728308817	0.294060683611413	4.75413163935704e-12	9.62421770894231e-12	Arginine biosynthesis
CusR	4	Down	0.180507816015885	0.307683777299805	1	1	CusR
HprR	4	Down	0.180507816015885	0.307683777299805	1	1	HprR
CreB	1	Down	0.188882655822293	0.319538327518917	0.188882655822293	0.263483368626056	CreB
AraC	2	Down	0.192923916712148	0.323939412389801	1	1	AraC
SdiA	3	Up	0.19445722882326	0.3240953813721	0.618214231239992	0.777451230195747	SdiA
path:ecp00261	9	Down	0.199303316396183	0.327620164180862	0.000148952718440247	0.000246031355831652	Monobactam biosynthesis
path:ecp00511	3	Down	0.19948427774568	0.327620164180862	1	1	Other glycan degradation
path:ecp00760	24	Down	0.201538802708103	0.328595873980603	2.22650785571316e-09	4.22400347483869e-09	Nicotinate and nicotinamide metabolism
path:ecp02010	181	Up	0.203433209659855	0.328826777184056	9.96268624183933e-29	2.68911531080541e-28	ABC transporters
path:ecp00542	1	Down	0.204603328025635	0.328826777184056	0.204603328025635	0.283034603768795	O-Antigen repeat unit biosynthesis
ZraR	2	Up	0.213302450530414	0.334866663255798	1	1	ZraR
MelR	1	Down	0.214632633758337	0.334866663255798	0.214632633758337	0.295619126542678	MelR
path:ecp00361	2	Down	0.215802960764847	0.334866663255798	1	1	Chlorocyclohexane and chlorobenzene degradation
path:ecp00364	2	Down	0.215802960764847	0.334866663255798	1	1	Fluorobenzoate degradation
path:ecp00623	2	Down	0.215802960764847	0.334866663255798	1	1	Toluene degradation
path:ecp04122	18	Down	0.219574016731554	0.338384614826026	0.00418738002105934	0.00649630919155	Sulfur relay system
path:ecp00052	41	Down	0.229017113934279	0.350536398878999	1.58357500563566e-09	3.02153391879907e-09	Galactose metabolism
path:ecp02060	43	Up	0.239387030497335	0.363932985553381	3.33703908502484e-17	7.53671412400168e-17	Phosphotransferase system (PTS)
GadW	1	Down	0.268067972634912	0.40480062981782	0.268067972634912	0.360318084675266	GadW
path:ecp00240	50	Down	0.280722211407153	0.42108331711073	2.14044491082411e-32	5.92189758661337e-32	Pyrimidine metabolism
LrhA	2	Up	0.286701384791511	0.427204050186026	1	1	LrhA
path:ecp00030	35	Up	0.289656178066253	0.428767368848071	1.81172287253627e-26	4.66272863319413e-26	Pentose phosphate pathway
path:ecp00362	7	Down	0.302060836168475	0.444207112012463	0.919010251105071	1	Benzoate degradation
path:ecp03020	4	Down	0.304795100409741	0.445317516832413	0.816192145897314	0.996234531021721	RNA polymerase
McbR	1	Down	0.309617871141259	0.44656423722297	0.309617871141259	0.409534395294414	McbR
RcdA	1	Down	0.309617871141259	0.44656423722297	0.309617871141259	0.409534395294414	RcdA
SgrR	1	Up	0.317870859815454	0.455547410563549	0.317870859815454	0.418782243883852	SgrR
path:ecp00860	22	Up	0.334801378679294	0.476774115207855	2.12526351950173e-17	4.83279101694913e-17	Porphyrin metabolism
YeiL	1	Down	0.347828969685333	0.49221080615849	0.347828969685333	0.456439596583125	YeiL
path:ecp02024	57	Down	0.364516227616006	0.509127609045227	3.55241614095882e-21	8.30564900562204e-21	Quorum sensing
path:ecp00360	10	Down	0.366398029259878	0.509127609045227	0.224782803278498	0.307110661269388	Phenylalanine metabolism
path:ecp03410	13	Up	0.366571878512563	0.509127609045227	1.0845131630372e-09	2.09336261702529e-09	Base excision repair
RcsAB	4	Up	0.369846319244143	0.510524060306332	1	1	RcsAB
path:ecp00590	2	Down	0.387285467223146	0.531336769056146	1	1	Arachidonic acid metabolism
GadE-RcsB	4	Up	0.40904469810136	0.55521649077421	1	1	GadE-RcsB
Cbl	3	Down	0.409626388748973	0.55521649077421	1	1	Cbl
path:ecp00900	13	Down	0.460393153142437	0.619032444571277	3.67379925464207e-11	7.26012709845933e-11	Terpenoid backbone biosynthesis
path:ecp00521	6	Up	0.466112197849663	0.619032444571277	0.304928282282524	0.406571043043365	Streptomycin biosynthesis
path:ecp00627	5	Down	0.467186784698199	0.619032444571277	1	1	Aminobenzoate degradation
path:ecp00121	1	Up	0.467713402564965	0.619032444571277	0.467713402564965	0.604205640667581	Secondary bile acid biosynthesis
LldR	3	Up	0.492300225423005	0.640496793200026	1	1	LldR
RcsB-BglJ	6	Up	0.493498657143559	0.640496793200026	0.982433826430979	1	RcsB-BglJ
path:ecp01210	26	Up	0.495721128483954	0.640496793200026	0.00100147344816608	0.0016298489450546	2-Oxocarboxylic acid metabolism
CueR	1	Up	0.497779329688096	0.640496793200026	0.497779329688096	0.638080067399413	CueR
path:ecp01040	3	Up	0.498164172488909	0.640496793200026	1	1	Biosynthesis of unsaturated fatty acids
path:ecp03010	55	Down	0.501553110974925	0.64119005664408	0.0657290938112127	0.0948785180231419	Ribosome
path:ecp00410	11	Down	0.515014744779333	0.654679760312712	0.712213258685617	0.882294036879197	beta-Alanine metabolism
RhaR	2	Up	0.522421816028968	0.656466885234793	1	1	RhaR
RhaS	2	Up	0.522421816028968	0.656466885234793	1	1	RhaS
path:ecp03440	27	Up	0.525173508187834	0.656466885234793	1.40129922421891e-29	3.84488712760892e-29	Homologous recombination
FhlA	6	Up	0.549444020186641	0.68301052233146	1	1	FhlA
path:ecp00260	39	Down	0.556972785994684	0.68856525741101	4.60636476903174e-12	9.38228897741435e-12	Glycine, serine and threonine metabolism
path:ecp00270	39	Down	0.579751475388091	0.712809191050931	1.24690255381509e-21	2.93596913380574e-21	Cysteine and methionine metabolism
YqhC	2	Up	0.594860040617255	0.727410375754795	1	1	YqhC
Lrp	19	Down	0.602249949950232	0.732466155344877	0.0077075931628708	0.0117922623505673	Lrp
path:ecp00541	19	Down	0.61884340268892	0.7486008903495	6.24948829374581e-12	1.24989765874916e-11	O-Antigen nucleotide sugar biosynthesis
path:ecp00785	3	Down	0.62266097766122	0.749191015902537	0.737273673734471	0.906573554369794	Lipoic acid metabolism
path:ecp00051	54	Up	0.631998710037581	0.755551957826233	1.30444198818798e-13	2.7237405036378e-13	Fructose and mannose metabolism
NarL	17	Down	0.634663644574036	0.755551957826233	0.0228794668499519	0.033910638366893	NarL
path:ecp00350	9	Up	0.669622130608171	0.792973575720202	0.00189222765054881	0.00302028644222214	Tyrosine metabolism
path:ecp01250	49	Down	0.674960698810207	0.79511077084972	1.28307548669408e-32	3.579672786407e-32	Biosynthesis of nucleotide sugars
RstA	4	Down	0.701612096705542	0.816773450985208	1	1	RstA
path:ecp00300	14	Down	0.708989843049665	0.816773450985208	1.73865742686925e-10	3.39549568070936e-10	Lysine biosynthesis
path:ecp00450	17	Down	0.70943314411544	0.816773450985208	1.10122102285549e-11	2.18925376998815e-11	Selenocompound metabolism
DsdC	2	Down	0.713903107539858	0.816773450985208	1	1	DsdC
path:ecp00332	2	Down	0.714558744282237	0.816773450985208	1	1	Carbapenem biosynthesis
path:ecp00564	27	Up	0.715130532640382	0.816773450985208	7.43017348979929e-28	1.94237606190029e-27	Glycerophospholipid metabolism
FucR	5	Up	0.722475190165504	0.820994534278981	1	1	FucR
CaiF	4	Down	0.745734710350393	0.843167386074565	1	1	CaiF
path:ecp00380	12	Up	0.753343054774008	0.847510936620759	2.12400967811467e-08	3.87456710513226e-08	Tryptophan metabolism
path:ecp01100	898	Down	0.777410743414998	0.86619905855963	2.34238409840338e-46	7.06974109699929e-46	Metabolic pathways
path:ecp00440	7	Up	0.777654265906868	0.86619905855963	1	1	Phosphonate and phosphinate metabolism
path:ecp00523	3	Down	0.811495365008324	0.89503165258271	1	1	Polyketide sugar unit biosynthesis
path:ecp00525	3	Down	0.811495365008324	0.89503165258271	1	1	Acarbose and validamycin biosynthesis
Fur	13	Down	0.817796978303399	0.897582049357389	1.21680674117963e-09	2.33514357266843e-09	Fur
NorR	2	Up	0.824809320278683	0.900025082083755	1	1	NorR
Ada	1	Down	0.828791778888073	0.900025082083755	0.828791778888073	1	Ada
BasR	3	Up	0.832023186992983	0.900025082083755	1	1	BasR
CRP-Sxy	1	Up	0.84007743113231	0.904389578970191	0.84007743113231	1	CRP-Sxy
PhoB	14	Down	0.851862758486015	0.9092874228094	1.41955401483565e-05	2.40455067819099e-05	PhoB
Dan	3	Down	0.852709538723481	0.9092874228094	0.987187585399852	1	Dan
IlvY	1	Down	0.858996362061956	0.909532575425411	0.858996362061956	1	IlvY
path:ecp00550	23	Up	0.861024171402722	0.909532575425411	4.14702976446959e-18	9.6280691035238e-18	Peptidoglycan biosynthesis
NhaR	3	Up	0.875122982484277	0.920105939527861	1	1	NhaR
path:ecp00290	16	Down	0.879722073526645	0.92063937927207	0.433376496878672	0.56423920377929	Valine, leucine and isoleucine biosynthesis
CspA	1	Down	0.884471079473238	0.921324041117956	0.884471079473238	1	CspA
path:ecp00600	2	Down	0.88993738290795	0.922746134351561	1	1	Sphingolipid metabolism
AtoC	3	Down	0.903771284141026	0.929281163842136	1	1	AtoC
GutM	6	Up	0.904500332806345	0.929281163842136	0.971528796163572	1	GutM
ModE	7	Up	0.913893670955515	0.934663981659049	1	1	ModE
path:ecp00460	7	Up	0.956523561094859	0.972323687576436	0.00198650112962469	0.00315559031117414	Cyanoamino acid metabolism
path:ecp00562	3	Down	0.959359371742083	0.972323687576436	1	1	Inositol phosphate metabolism
path:ecp01110	355	Up	0.975803325443202	0.984554924774531	1.03478926742801e-44	3.09504537645134e-44	Biosynthesis of secondary metabolites
path:ecp00750	10	Down	0.986644501933857	0.991049164888918	0.190275947887695	0.26431637949253	Vitamin B6 metabolism
ArgP	5	Up	0.999663045188123	0.999663045188123	0.290976168663719	0.389532612888527	ArgP
AccB	0	Up	NA	NA	0	0	AccB
AcrR	0	Up	NA	NA	0	0	AcrR
AgaR	0	Up	NA	NA	0	0	AgaR
AidB	0	Up	NA	NA	0	0	AidB
AlaS	0	Up	NA	NA	0	0	AlaS
AllR	0	Up	NA	NA	0	0	AllR
AllS	0	Up	NA	NA	0	0	AllS
AlsR	0	Up	NA	NA	0	0	AlsR
ArgR	0	Up	NA	NA	0	0	ArgR
ArsR	0	Up	NA	NA	0	0	ArsR
AscG	0	Up	NA	NA	0	0	AscG
BetI	0	Up	NA	NA	0	0	BetI
BirA	0	Up	NA	NA	0	0	BirA
BluR	0	Up	NA	NA	0	0	BluR
BtsR	0	Up	NA	NA	0	0	BtsR
CadC	0	Up	NA	NA	0	0	CadC
CecR	0	Up	NA	NA	0	0	CecR
ChbR	0	Up	NA	NA	0	0	ChbR
ComR	0	Up	NA	NA	0	0	ComR
CsqR	0	Up	NA	NA	0	0	CsqR
CynR	0	Up	NA	NA	0	0	CynR
CytR	0	Up	NA	NA	0	0	CytR
DeoR	0	Up	NA	NA	0	0	DeoR
DgoR	0	Up	NA	NA	0	0	DgoR
DhaR	0	Up	NA	NA	0	0	DhaR
DicA	0	Up	NA	NA	0	0	DicA
DinJ-YafQ	0	Up	NA	NA	0	0	DinJ-YafQ
EbgR	0	Up	NA	NA	0	0	EbgR
EnvR	0	Up	NA	NA	0	0	EnvR
EnvY	0	Up	NA	NA	0	0	EnvY
ExuR	0	Up	NA	NA	0	0	ExuR
FabR	0	Up	NA	NA	0	0	FabR
FeaR	0	Up	NA	NA	0	0	FeaR
FliZ	0	Up	NA	NA	0	0	FliZ
GalR	0	Up	NA	NA	0	0	GalR
GalS	0	Up	NA	NA	0	0	GalS
GatR	0	Up	NA	NA	0	0	GatR
GlaR	0	Up	NA	NA	0	0	GlaR
GlcC	0	Up	NA	NA	0	0	GlcC
GlpR	0	Up	NA	NA	0	0	GlpR
GntR	0	Up	NA	NA	0	0	GntR
HcaR	0	Up	NA	NA	0	0	HcaR
HicB	0	Up	NA	NA	0	0	HicB
HigA	0	Up	NA	NA	0	0	HigA
HigBA	0	Up	NA	NA	0	0	HigBA
HipAB	0	Up	NA	NA	0	0	HipAB
HipB	0	Up	NA	NA	0	0	HipB
HyfR	0	Up	NA	NA	0	0	HyfR
IclR	0	Up	NA	NA	0	0	IclR
IdnR	0	Up	NA	NA	0	0	IdnR
KdgR	0	Up	NA	NA	0	0	KdgR
KdpE	0	Up	NA	NA	0	0	KdpE
LacI	0	Up	NA	NA	0	0	LacI
LexA	0	Up	NA	NA	0	0	LexA
LsrR	0	Up	NA	NA	0	0	LsrR
LysR	0	Up	NA	NA	0	0	LysR
MalI	0	Up	NA	NA	0	0	MalI
MarR	0	Up	NA	NA	0	0	MarR
MatA	0	Up	NA	NA	0	0	MatA
MazE	0	Up	NA	NA	0	0	MazE
MazE-MazF	0	Up	NA	NA	0	0	MazE-MazF
MetJ	0	Up	NA	NA	0	0	MetJ
MhpR	0	Up	NA	NA	0	0	MhpR
Mlc	0	Up	NA	NA	0	0	Mlc
MlrA	0	Up	NA	NA	0	0	MlrA
MngR	0	Up	NA	NA	0	0	MngR
MprA	0	Up	NA	NA	0	0	MprA
MqsA	0	Up	NA	NA	0	0	MqsA
MraZ	0	Up	NA	NA	0	0	MraZ
MurR	0	Up	NA	NA	0	0	MurR
NadR	0	Up	NA	NA	0	0	NadR
NemR	0	Up	NA	NA	0	0	NemR
NfeR	0	Up	NA	NA	0	0	NfeR
NikR	0	Up	NA	NA	0	0	NikR
NimR	0	Up	NA	NA	0	0	NimR
NrdR	0	Up	NA	NA	0	0	NrdR
NsrR	0	Up	NA	NA	0	0	NsrR
PaaX	0	Up	NA	NA	0	0	PaaX
PdeL	0	Up	NA	NA	0	0	PdeL
PepA	0	Up	NA	NA	0	0	PepA
PgrR	0	Up	NA	NA	0	0	PgrR
PurR	0	Up	NA	NA	0	0	PurR
PutA	0	Up	NA	NA	0	0	PutA
PuuR	0	Up	NA	NA	0	0	PuuR
PyrR	0	Up	NA	NA	0	0	PyrR
RclR	0	Up	NA	NA	0	0	RclR
RcnR	0	Up	NA	NA	0	0	RcnR
RelB	0	Up	NA	NA	0	0	RelB
RelB-RelE	0	Up	NA	NA	0	0	RelB-RelE
SrlR	0	Up	NA	NA	0	0	SrlR
StpA	0	Up	NA	NA	0	0	StpA
SutR	0	Up	NA	NA	0	0	SutR
TdcA	0	Up	NA	NA	0	0	TdcA
TdcR	0	Up	NA	NA	0	0	TdcR
TreR	0	Up	NA	NA	0	0	TreR
TrpR	0	Up	NA	NA	0	0	TrpR
UhpA	0	Up	NA	NA	0	0	UhpA
UidR	0	Up	NA	NA	0	0	UidR
UlaR	0	Up	NA	NA	0	0	UlaR
UxuR	0	Up	NA	NA	0	0	UxuR
XapR	0	Up	NA	NA	0	0	XapR
YefM	0	Up	NA	NA	0	0	YefM
YefM-YoeB	0	Up	NA	NA	0	0	YefM-YoeB
YhaJ	0	Up	NA	NA	0	0	YhaJ
YiaJ	0	Up	NA	NA	0	0	YiaJ
YjjQ	0	Up	NA	NA	0	0	YjjQ
Zur	0	Up	NA	NA	0	0	Zur
