## Supplementary Data Set S1 for "Comprehensive analysis of PNA-based antisense antibiotics targeting various essential genes in uropathogenic *Escherichia coli*": nusG_vs_ctrl.csv

	NGenes	Direction	PValue	FDR	PValue.Mixed	FDR.Mixed	TERM
path:ecp01503	37	Up	9.42866889642734e-17	2.12145050169615e-14	7.60122043364134e-25	1.85559204703597e-24	Cationic antimicrobial peptide (CAMP) resistance
CpxR	25	Up	1.80798428998319e-15	2.03398232623109e-13	1.59684879098755e-24	3.84169419281063e-24	CpxR
MarA	25	Up	1.67737354936091e-11	1.25803016202068e-09	1.13489573248113e-17	2.46264956329239e-17	MarA
path:ecp00680	33	Down	9.33065381023305e-11	5.24849276825609e-09	4.4869064779453e-26	1.1458868851368e-25	Methane metabolism
PhoPQ	11	Up	3.57920137140516e-10	1.50794333303004e-08	3.8975405516201e-08	6.84647334993584e-08	PhoPQ
SoxS	21	Up	4.02118222141345e-10	1.50794333303004e-08	3.95659604197968e-14	8.05883365605677e-14	SoxS
Rob	19	Up	1.21799070869342e-09	3.914970135086e-08	3.10148104692837e-13	6.20296209385673e-13	Rob
path:ecp03018	17	Down	2.20344285395851e-09	6.1971830267583e-08	7.01041766160261e-17	1.48245774754909e-16	RNA degradation
SoxR	1	Down	3.10604978496231e-09	7.76512446240578e-08	3.10604978496231e-09	5.66598092641477e-09	SoxR
path:ecp00240	50	Down	7.62639463792711e-09	1.70317818913676e-07	4.13394450793942e-32	1.17305092020161e-31	Pyrimidine metabolism
BolA	1	Up	8.32664892466862e-09	1.70317818913676e-07	8.32664892466862e-09	1.48626206612365e-08	BolA
path:ecp02020	159	Up	2.16312519550304e-08	4.05585974156821e-07	1.75542399770549e-36	5.2504573625065e-36	Two-component system
SlyA	14	Up	2.55502211095309e-08	4.42215365357266e-07	1.4398548681225e-13	2.91482814766263e-13	SlyA
path:ecp03030	17	Down	1.22862416217151e-07	1.97457454634707e-06	5.54849876567186e-09	1.00114216858862e-08	DNA replication
EvgA	4	Up	2.32544959198237e-07	3.48817438797355e-06	0.0498058275021583	0.0706646783363956	EvgA
path:ecp00230	77	Down	3.1781238225741e-07	4.46923662549482e-06	5.69335272257785e-21	1.28584564890874e-20	Purine metabolism
CdaR	2	Up	8.6915777456667e-07	1.15035587810295e-05	0.30731088971031	0.392412366860857	CdaR
path:ecp03070	56	Down	1.2910337421396e-06	1.49578536317546e-05	2.69484033307199e-26	6.98974211390549e-26	Bacterial secretion system
path:ecp00670	13	Down	1.3118949054633e-06	1.49578536317546e-05	3.17673267913567e-11	5.99247300836955e-11	One carbon pool by folate
path:ecp00633	7	Up	1.32958698948929e-06	1.49578536317546e-05	6.17814495511853e-06	1.01041582517209e-05	Nitrotoluene degradation
RutR	2	Down	1.50457710683363e-06	1.61204690017889e-05	0.466920813063912	0.580590673922168	RutR
BasR	3	Up	1.63577030583569e-06	1.67294690369559e-05	0.277901294760267	0.357609418063599	BasR
CsgD	4	Up	2.31252381225815e-06	2.26225155546993e-05	0.0952922942983774	0.131274031979507	CsgD
NagC	1	Up	3.42928782280086e-06	3.08635904052077e-05	3.42928782280086e-06	5.69261778584943e-06	NagC
NanR	1	Up	3.42928782280086e-06	3.08635904052077e-05	3.42928782280086e-06	5.69261778584943e-06	NanR
path:ecp00250	31	Down	3.9253288316435e-06	3.32247816351566e-05	1.53022162670375e-25	3.81980135387703e-25	Alanine, aspartate and glutamate metabolism
path:ecp00790	26	Down	3.99988551817934e-06	3.32247816351566e-05	5.44364854213462e-24	1.29092236856335e-23	Folate biosynthesis
path:ecp01240	143	Down	4.13463949237504e-06	3.32247816351566e-05	1.30972631979086e-27	3.50668659814973e-27	Biosynthesis of cofactors
MntR	1	Down	4.94426487159447e-06	3.83606757278881e-05	4.94426487159447e-06	8.12621751172952e-06	MntR
OmpR	5	Up	5.15018027001365e-06	3.86263520251023e-05	0.260415620528384	0.337726507872748	OmpR
path:ecp00460	7	Down	7.79004579469085e-06	5.65406549614658e-05	3.64782084242044e-06	6.02525631683376e-06	Cyanoamino acid metabolism
path:ecp03430	22	Down	9.17704670664858e-06	6.45261096561228e-05	3.05660283369536e-13	6.15025539870825e-13	Mismatch repair
path:ecp03020	4	Down	1.00607098981775e-05	6.85957493057556e-05	0.109429409203272	0.148288015736679	RNA polymerase
path:ecp02026	49	Up	1.50310272803369e-05	9.94700334728179e-05	9.32880785849818e-30	2.55963984216644e-29	Biofilm formation - Escherichia coli
path:ecp04122	18	Down	1.5597605879066e-05	0.000100270323508281	4.83232145863735e-18	1.05548073964974e-17	Sulfur relay system
path:ecp00130	21	Down	1.72169689225489e-05	0.00010760605576593	8.45412832641644e-13	1.68070096070075e-12	Ubiquinone and other terpenoid-quinone biosynthesis
path:ecp00970	25	Down	2.16993872811171e-05	0.000131955733466252	2.1816800311194e-10	4.02398761295356e-10	Aminoacyl-tRNA biosynthesis
path:ecp00650	32	Up	3.32916974448845e-05	0.000197121892765764	1.35821974239565e-24	3.29145222244785e-24	Butanoate metabolism
path:ecp03440	27	Down	3.90565949463807e-05	0.000225326509306042	5.7385272874986e-17	1.22127632015996e-16	Homologous recombination
AsnC	1	Down	5.08971748721404e-05	0.00028629660865579	5.08971748721404e-05	8.16321838529015e-05	AsnC
GadX	11	Up	0.000106773898145209	0.000585954319089559	8.67081526746824e-07	1.47626188143562e-06	GadX
path:ecp00592	3	Down	0.000118640332072217	0.000635573207529733	0.719703055809053	0.868877871013111	alpha-Linolenic acid metabolism
path:ecp03410	13	Down	0.000131529292615844	0.0006882346706643	1.3479853191367e-07	2.33089128100721e-07	Base excision repair
path:ecp00565	1	Down	0.000137204302652613	0.000701612911291773	0.000137204302652613	0.00021691346895556	Ether lipid metabolism
path:ecp03010	55	Down	0.000164660453868665	0.000823302269343327	1.36867226675245e-06	2.30659488610057e-06	Ribosome
DcuR	2	Down	0.000168361756353137	0.000823508590857737	1	1	DcuR
RbsR	1	Up	0.000210155636896454	0.00100606421918515	0.000210155636896454	0.000330671428671197	RbsR
BaeR	5	Up	0.000226131359606527	0.00105999074815559	0.104426135106352	0.14267274426053	BaeR
path:ecp00260	39	Down	0.000244371889895561	0.00111106206522075	7.01544145549947e-28	1.89359883189092e-27	Glycine, serine and threonine metabolism
path:ecp01502	7	Down	0.000246902681160166	0.00111106206522075	0.0378709297432491	0.0541946063567185	Vancomycin resistance
path:ecp00920	30	Down	0.0002612793459646	0.00115270299690265	6.55222902244292e-27	1.72646034559607e-26	Sulfur metabolism
ArcA	16	Down	0.000267830523948435	0.00115888207477688	8.88261010158157e-12	1.69484284696844e-11	ArcA
DpiA	3	Down	0.000445787642765336	0.00189249470985284	0.967013168126538	1	DpiA
path:ecp00350	9	Down	0.000572181535866431	0.0023840897327768	1.4142357580794e-07	2.43277860975316e-07	Tyrosine metabolism
path:ecp00290	16	Up	0.000784393873709167	0.00320888402881023	2.73311393539481e-05	4.40482440073339e-05	Valine, leucine and isoleucine biosynthesis
path:ecp00053	19	Up	0.000862140501108678	0.00346395737052594	3.2833608239123e-12	6.33764996243537e-12	Ascorbate and aldarate metabolism
path:ecp01220	5	Down	0.000883141814688834	0.00347671918598043	0.00177624009446763	0.00271756549015324	Degradation of aromatic compounds
HU	1	Up	0.000896220945719398	0.00347671918598043	0.000896220945719398	0.0013969265445016	HU
ZraR	2	Up	0.000917454515428175	0.00348457905948967	1	1	ZraR
path:ecp00625	4	Down	0.000944708100572756	0.00348457905948967	0.00813132454654139	0.0119982211086744	Chloroalkane and chloroalkene degradation
path:ecp00626	4	Down	0.000944708100572756	0.00348457905948967	0.00813132454654139	0.0119982211086744	Naphthalene degradation
path:ecp00401	4	Down	0.000983187379393587	0.00356801871554124	1	1	Novobiocin biosynthesis
path:ecp00500	41	Up	0.0010903789744139	0.00389421062290679	7.55515245828426e-17	1.58753836465214e-16	Starch and sucrose metabolism
path:ecp00340	8	Down	0.00115283431497768	0.00404268028848159	0.105683336468716	0.143798638145957	Histidine metabolism
path:ecp01100	898	Down	0.00116788541667246	0.00404268028848159	7.00523529422279e-31	1.95440177956468e-30	Metabolic pathways
path:ecp00400	22	Down	0.00120461766871319	0.00407597773912251	1.41770560062151e-16	2.96024062519711e-16	Phenylalanine, tyrosine and tryptophan biosynthesis
path:ecp00660	12	Up	0.00121373559342759	0.00407597773912251	0.00286683623533317	0.0043263165005937	C5-Branched dibasic acid metabolism
NhaR	3	Up	0.00129260577759309	0.00424947179112401	0.896557212744017	1	NhaR
ArgP	5	Down	0.00131104852002595	0.00424947179112401	0.0589383431859815	0.0825634174588432	ArgP
path:ecp02060	43	Up	0.00132205789057192	0.00424947179112401	8.13358114212712e-06	1.32370046038539e-05	Phosphotransferase system (PTS)
path:ecp00190	42	Down	0.00143122881116597	0.00453558426073723	7.63598716342585e-15	1.57462592438347e-14	Oxidative phosphorylation
path:ecp00900	13	Down	0.00170803534839185	0.00533761046372454	3.09642870069603e-10	5.67963717475737e-10	Terpenoid backbone biosynthesis
DnaA	4	Down	0.00176883735401283	0.00545189595414913	0.230701395571087	0.303939933847622	DnaA
path:ecp00520	54	Up	0.00180190774773218	0.00547877355729378	2.81902075962091e-25	6.98443949398613e-25	Amino sugar and nucleotide sugar metabolism
PdhR	1	Up	0.0019815283509829	0.00594458505294871	0.0019815283509829	0.00301774042443268	PdhR
TyrR	2	Up	0.00204459923223448	0.00599552839705569	0.364928126441811	0.455474202927374	TyrR
SdiA	3	Up	0.00205180305143684	0.00599552839705569	0.352417604617464	0.446520148400769	SdiA
LrhA	2	Up	0.00208115813119397	0.00600334076305954	1	1	LrhA
CRP-Sxy	1	Up	0.00262697573016885	0.00748189290237963	0.00262697573016885	0.0039824472256441	CRP-Sxy
path:ecp01040	3	Down	0.00288344952996676	0.0081097018030315	0.584855025108761	0.719155067911514	Biosynthesis of unsaturated fatty acids
path:ecp00562	3	Down	0.0029984821689212	0.00832911713589222	0.311763978261872	0.396573336333109	Inositol phosphate metabolism
path:ecp00540	39	Up	0.0030954176295209	0.00849352398344148	1.05814956250503e-25	2.66140647539145e-25	Lipopolysaccharide biosynthesis
path:ecp00541	19	Down	0.00317577000588247	0.0085331412213461	2.09015178402596e-12	4.08194348409776e-12	O-Antigen nucleotide sugar biosynthesis
path:ecp01250	49	Down	0.00319879072719807	0.0085331412213461	1.07232990323212e-28	2.91814367109068e-28	Biosynthesis of nucleotide sugars
path:ecp01110	355	Down	0.00324317010619755	0.0085331412213461	2.77427912725524e-30	7.67550558540617e-30	Biosynthesis of secondary metabolites
path:ecp01501	21	Up	0.00326155620015895	0.0085331412213461	4.87011583111782e-20	1.07791897062074e-19	beta-Lactam resistance
HypT	2	Down	0.00356446450592556	0.00921844268773852	0.931410245758069	1	HypT
path:ecp00730	14	Down	0.00388138927535821	0.00992400666994998	0.0069086023365883	0.0103317836745375	Thiamine metabolism
PspF	6	Down	0.00402629692528141	0.0101788405414418	0.191894840220276	0.255859786960368	PspF
path:ecp00330	22	Down	0.00581981705000206	0.0144432448466015	1.5955386419712e-21	3.65323330437543e-21	Arginine and proline metabolism
IscR	4	Up	0.00584149013795883	0.0144432448466015	0.353719274184947	0.446520148400769	IscR
Ada	1	Up	0.00706107290594605	0.0172689283025854	0.00706107290594605	0.0105124493487627	Ada
H-NS	23	Down	0.00829375090436058	0.0200655263815175	1.3936985844576e-06	2.33690873757537e-06	H-NS
UvrY	2	Up	0.00844160113903464	0.0202059601732212	0.910103572025446	1	UvrY
path:ecp00020	34	Up	0.0087676071883713	0.0207653854461426	4.36711555375854e-25	1.07398693618358e-24	Citrate cycle (TCA cycle)
path:ecp00785	3	Down	0.00946450996811478	0.0221651872973621	1	1	Lipoic acid metabolism
path:ecp03060	18	Down	0.00955565852375167	0.0221651872973621	2.47236948980774e-12	4.8001559685156e-12	Protein export
RcsB-BglJ	6	Up	0.0135303186680776	0.0310645071460965	0.475591050557181	0.589165032779791	RcsB-BglJ
path:ecp00740	12	Down	0.0139696149100967	0.0317491247956742	6.54429338978237e-05	0.000104456990644603	Riboflavin metabolism
path:ecp00430	6	Down	0.0142405220180279	0.0320411745405628	0.0952625273334206	0.131274031979507	Taurine and hypotaurine metabolism
path:ecp01210	26	Up	0.0153475628213789	0.034190115196141	1.28143575807384e-10	2.37674118257271e-10	2-Oxocarboxylic acid metabolism
path:ecp00521	6	Down	0.0155667416671073	0.0343384007362662	0.00653710099726001	0.00982044131715078	Streptomycin biosynthesis
path:ecp00542	1	Down	0.0159347054894923	0.0348088226712211	0.0159347054894923	0.0233053842401386	O-Antigen repeat unit biosynthesis
IlvY	1	Up	0.0192866955293703	0.0417260239818108	0.0192866955293703	0.0280841355953989	IlvY
path:ecp00643	2	Down	0.0226668171170889	0.0485717509651905	1	1	Styrene degradation
path:ecp00590	2	Down	0.0256270537096099	0.0543970479685116	0.702287667251848	0.850947100465743	Arachidonic acid metabolism
YdeO	10	Up	0.0262141504294224	0.0551232135198135	0.173113168861219	0.231748274443245	YdeO
QseB	6	Down	0.0275202336483595	0.057333820100749	0.490730744345639	0.60566024952696	QseB
GadE	13	Down	0.0304533792598044	0.0626919153174394	1.58398360368244e-08	2.81220618407792e-08	GadE
OxyR	11	Down	0.0306493808218592	0.0626919153174394	9.56958027470003e-11	1.78488800629236e-10	OxyR
path:ecp00523	3	Down	0.0353013913012061	0.070917973596173	0.993283116529	1	Polyketide sugar unit biosynthesis
path:ecp00525	3	Down	0.0353013913012061	0.070917973596173	0.993283116529	1	Acarbose and validamycin biosynthesis
ZntR	1	Down	0.0371410456453329	0.0739534094707956	0.0371410456453329	0.0533802041309546	ZntR
YqhC	2	Up	0.0401650858884215	0.0792731958324108	1	1	YqhC
path:ecp00270	39	Down	0.0435152788961746	0.0851385891446895	5.82066753316859e-23	1.36088846550139e-22	Cysteine and methionine metabolism
path:ecp00561	13	Up	0.0442624670197206	0.0858539230985959	5.24414225552762e-09	9.51396299909929e-09	Glycerolipid metabolism
RcsB	8	Up	0.0465253643429423	0.0894718545056582	0.0115544447591858	0.0169737861064145	RcsB
path:ecp00470	14	Down	0.0500072075953153	0.0949609678585241	4.57630175300459e-08	7.99648516840803e-08	D-Amino acid metabolism
path:ecp00310	19	Up	0.0502238007785083	0.0949609678585241	1.33372545806848e-07	2.31830812606667e-07	Lysine degradation
path:ecp00280	11	Up	0.053406443949842	0.100137082405954	1.1737022597791e-05	1.90082512315445e-05	Valine, leucine and isoleucine degradation
DsdC	2	Down	0.0552507364164218	0.102738972675164	1	1	DsdC
GcvA	1	Down	0.0559957317955613	0.103270816836076	0.0559957317955613	0.0787736565937557	GcvA
path:ecp00010	54	Down	0.0623455661773893	0.114046767397663	6.58334765672005e-36	1.95149234109916e-35	Glycolysis / Gluconeogenesis
Lrp	19	Down	0.0697777468859123	0.126612847172018	9.71318606956855e-07	1.64529478321263e-06	Lrp
LeuO	3	Up	0.0708232430233702	0.127481837442066	1	1	LeuO
path:ecp03420	8	Down	0.0718230479979148	0.128255442853419	0.0504412411830515	0.0712616683947791	Nucleotide excision repair
CspA	1	Down	0.0763299792279474	0.135230278159749	0.0763299792279474	0.106477113881002	CspA
path:ecp00121	1	Up	0.0793949862646309	0.139561499293297	0.0793949862646309	0.110289269622835	Secondary bile acid biosynthesis
path:ecp00903	2	Up	0.0816521779699271	0.141321077255643	1	1	Limonene and pinene degradation
path:ecp00930	2	Up	0.0816521779699271	0.141321077255643	1	1	Caprolactam degradation
MetR	3	Down	0.083776807461909	0.143891463197935	0.839200064684265	1	MetR
MalT	4	Up	0.0851087353209606	0.145071707933456	1	1	MalT
path:ecp01230	124	Down	0.0885583448016495	0.149816748724595	1.53095741811793e-26	4.00218789618231e-26	Biosynthesis of amino acids
GutM	6	Down	0.0988486968445886	0.165977289477854	0.814560480774954	0.979833621801756	GutM
CueR	1	Up	0.104183125286497	0.173638542144161	0.104183125286497	0.14267274426053	CueR
path:ecp00450	17	Down	0.105831682829257	0.173700388589632	2.14029069672643e-17	4.58436458911725e-17	Selenocompound metabolism
path:ecp00361	2	Up	0.107308240062039	0.173700388589632	1	1	Chlorocyclohexane and chlorobenzene degradation
path:ecp00364	2	Up	0.107308240062039	0.173700388589632	1	1	Fluorobenzoate degradation
path:ecp00623	2	Up	0.107308240062039	0.173700388589632	1	1	Toluene degradation
path:ecp00362	7	Up	0.115500578738331	0.185625930115175	0.135389053074942	0.181980427614902	Benzoate degradation
path:ecp02024	57	Up	0.127519038835227	0.203487827928554	2.23026873800018e-27	5.92359376812848e-27	Quorum sensing
path:ecp00030	35	Down	0.129192446030989	0.20470634054206	6.43333648601278e-26	1.63043336897423e-25	Pentose phosphate pathway
path:ecp00040	37	Up	0.133595847596012	0.209667908169299	7.63569141620438e-20	1.67884076170851e-19	Pentose and glucuronate interconversions
LldR	3	Up	0.134187461228351	0.209667908169299	1	1	LldR
path:ecp02010	181	Up	0.135608471649606	0.210426938766631	3.74200400440408e-41	1.13976635730473e-40	ABC transporters
AppY	5	Up	0.149665185359954	0.230648402095819	0.997668777968819	1	AppY
RcsAB	4	Up	0.15216494537415	0.232905528633904	1	1	RcsAB
CusR	4	Down	0.154514824500605	0.233327755118363	1	1	CusR
HprR	4	Down	0.154514824500605	0.233327755118363	1	1	HprR
path:ecp00071	13	Down	0.193996354770231	0.290994532155346	1.09820644238896e-12	2.17026511234009e-12	Fatty acid degradation
NtrC	12	Down	0.197694666661478	0.294578145687633	0.276432823908883	0.357103881469841	NtrC
path:ecp00770	24	Up	0.199154348741972	0.294800845177262	3.89176853167246e-14	7.97572316367442e-14	Pantothenate and CoA biosynthesis
Cra	9	Up	0.204116464931743	0.299002079649691	0.297380925979494	0.381198715927382	Cra
MelR	1	Down	0.204650312293566	0.299002079649691	0.204650312293566	0.271775614725856	MelR
Dan	3	Down	0.207491455601774	0.301197274260639	1	1	Dan
path:ecp00332	2	Down	0.216326926073741	0.312009989529434	1	1	Carbapenem biosynthesis
RtcR	1	Down	0.230669982103872	0.33057799983039	0.230669982103872	0.303939933847622	RtcR
Nac	10	Down	0.23829899212408	0.339349830556443	0.992643670178187	1	Nac
GadW	1	Down	0.241780406297172	0.342142084382791	0.241780406297172	0.317277054903799	GadW
path:ecp01200	119	Down	0.251194177429268	0.353241812009909	4.04054637135985e-35	1.16648816981867e-34	Carbon metabolism
AdiY	1	Down	0.257184299678902	0.357200416220697	0.257184299678902	0.334843872523119	AdiY
HdfR	1	Down	0.257184299678902	0.357200416220697	0.257184299678902	0.334843872523119	HdfR
path:ecp00750	10	Down	0.259465593485359	0.358158027817213	0.00107268639481955	0.00166416767794435	Vitamin B6 metabolism
FucR	5	Up	0.262862470353093	0.360634486764914	1	1	FucR
path:ecp00640	34	Up	0.278377227285029	0.379605309934131	1.36140041543839e-31	3.83038082987751e-31	Propanoate metabolism
path:ecp00480	24	Up	0.293348210162342	0.397610525822451	3.2631292898703e-23	7.68339662579389e-23	Glutathione metabolism
CRP	155	Down	0.306594578651567	0.413076528123368	7.18676562719772e-50	2.20926498910152e-49	CRP
path:ecp00380	12	Up	0.311595565094975	0.417315488966484	0.0337768405486352	0.0487561350528125	Tryptophan metabolism
Cbl	3	Down	0.316632679483758	0.42155238392808	1	1	Cbl
path:ecp00440	7	Down	0.340582334385307	0.450770736686435	0.999908200200012	1	Phosphonate and phosphinate metabolism
path:ecp02030	20	Up	0.349844631240992	0.458278775999872	0.000894830684143496	0.0013969265445016	Bacterial chemotaxis
NarL	17	Down	0.350328664319902	0.458278775999872	0.634350486687844	0.777137865610199	NarL
McbR	1	Up	0.358170864200832	0.460703261748737	0.358170864200832	0.448727271376137	McbR
RcdA	1	Up	0.358170864200832	0.460703261748737	0.358170864200832	0.448727271376137	RcdA
path:ecp00860	22	Down	0.358324759137906	0.460703261748737	1.27980008741632e-17	2.75904953910531e-17	Porphyrin metabolism
path:ecp00052	41	Down	0.404211703580666	0.516747916509374	4.33471263526848e-16	8.99452871818209e-16	Galactose metabolism
path:ecp00261	9	Down	0.416934443929026	0.530001411774186	0.00132630309565594	0.00203857698036005	Monobactam biosynthesis
NarP	12	Down	0.447344842535279	0.565463986350774	0.688678105997021	0.837513301065975	NarP
path:ecp01120	257	Down	0.452143491146577	0.568336790547373	4.27627027884636e-40	1.29065612052454e-39	Microbial metabolism in diverse environments
path:ecp00061	14	Down	0.467729186536125	0.584661483170156	4.40170271129983e-11	8.25630113079968e-11	Fatty acid biosynthesis
path:ecp00511	3	Up	0.473811321829388	0.588991974649792	1	1	Other glycan degradation
FhlA	6	Up	0.480450113686703	0.59396305263466	0.997448952937158	1	FhlA
path:ecp00550	23	Down	0.483409572748033	0.594356032067254	1.65532603852284e-21	3.76416606020262e-21	Peptidoglycan biosynthesis
path:ecp00300	14	Down	0.530451677946565	0.648650149662919	1.35909548051518e-12	2.66993905047952e-12	Lysine biosynthesis
path:ecp00600	2	Up	0.546840469089046	0.66507624618938	1	1	Sphingolipid metabolism
NorR	2	Up	0.549996129571031	0.665317898674634	1	1	NorR
path:ecp01053	13	Up	0.573573333080772	0.690128341942105	0.0262281274796391	0.0380250581800882	Biosynthesis of siderophore group nonribosomal peptides
path:ecp00051	54	Up	0.58052893004723	0.69478196415227	5.92778442198919e-12	1.13758637462451e-11	Fructose and mannose metabolism
path:ecp00627	5	Down	0.584770252317437	0.696155062282663	0.939987818054429	1	Aminobenzoate degradation
RstA	4	Up	0.593581268509078	0.702925186392329	1	1	RstA
path:ecp00410	11	Up	0.605366841725324	0.713128478472241	0.823884932911506	0.987472193958917	beta-Alanine metabolism
TorR	5	Up	0.629695855424306	0.734934081255891	1	1	TorR
path:ecp00780	15	Up	0.632622265653929	0.734934081255891	1.16366585086823e-11	2.20764035707572e-11	Biotin metabolism
path:ecp00630	41	Down	0.636629898215321	0.734934081255891	2.18275847506878e-33	6.24720529071411e-33	Glyoxylate and dicarboxylate metabolism
path:ecp01212	21	Down	0.636942870421772	0.734934081255891	4.0446786129586e-20	9.01230402350507e-20	Fatty acid metabolism
PhoB	14	Up	0.645420674569069	0.740916590704288	3.63268852024659e-08	6.41517334426525e-08	PhoB
path:ecp00360	10	Down	0.650983796658763	0.743509412427521	0.0419394979761196	0.0597592846698356	Phenylalanine metabolism
path:ecp00910	23	Up	0.659709550797998	0.749669944088635	7.306966116956e-09	1.31130418963751e-08	Nitrogen metabolism
CreB	1	Down	0.678300567419752	0.761683015211597	0.678300567419752	0.827925692585874	CreB
path:ecp00564	27	Up	0.681171349387509	0.761683015211597	3.71530546633664e-35	1.08200124107348e-34	Glycerophospholipid metabolism
RhaR	2	Up	0.685753335368766	0.761683015211597	1	1	RhaR
RhaS	2	Up	0.685753335368766	0.761683015211597	1	1	RhaS
FlhDC	37	Up	0.68720734261313	0.761683015211597	0.129872467129239	0.175275036938648	FlhDC
CysB	7	Down	0.697472049538881	0.769270642873766	0.840467717288585	1	CysB
path:ecp02040	45	Down	0.724533872892526	0.795220104394236	0.00120199786141876	0.00185610832553966	Flagellar assembly
FNR	73	Down	0.749854789822183	0.819016153931996	2.48739102527981e-24	5.94110662153162e-24	FNR
path:ecp00620	61	Up	0.755028991309993	0.820683686206514	2.77876189306348e-35	8.16414998669979e-35	Pyruvate metabolism
AraC	2	Up	0.77101767063772	0.834033537949457	1	1	AraC
CaiF	4	Down	0.788130296003309	0.848465629668634	0.999878125205692	1	CaiF
AtoC	3	Up	0.80068629753538	0.857878175930764	1	1	AtoC
path:ecp00220	20	Down	0.80474222709483	0.858137445954203	3.33099407110242e-20	7.4722299432838e-20	Arginine biosynthesis
GadE-RcsB	4	Down	0.823908067674675	0.874430732201896	1	1	GadE-RcsB
IHF	70	Up	0.835686254435381	0.879324574282074	1.40616963490113e-22	3.26467355795227e-22	IHF
Fis	26	Down	0.836335372872729	0.879324574282074	3.55750017858713e-26	9.15573689372811e-26	Fis
path:ecp00760	24	Down	0.845001157631069	0.88430353705577	2.35423643032099e-22	5.42782288101785e-22	Nicotinate and nicotinamide metabolism
FadR	6	Down	0.856425455330913	0.892109849303034	9.97514491463015e-05	0.000158456847447713	FadR
PrpR	4	Down	0.875387825099851	0.907660187315514	1	1	PrpR
ModE	7	Up	0.891851988068793	0.920489437226966	0.999999999838799	1	ModE
YeiL	1	Up	0.89783436131291	0.922432562992715	0.89783436131291	1	YeiL
YdcI	2	Down	0.911778559430709	0.929166846400064	1	1	YdcI
Fur	13	Up	0.914507606488738	0.929166846400064	3.09085769012068e-07	5.28950903670138e-07	Fur
path:ecp00281	5	Up	0.916777955114729	0.929166846400064	1	1	Geraniol degradation
GlrR	1	Down	0.92281834550155	0.931094743219053	0.92281834550155	1	GlrR
XylR	4	Down	0.952516366344612	0.956768671551508	1	1	XylR
SgrR	1	Down	0.974279786091255	0.974279786091255	0.974279786091255	1	SgrR
AccB	0	Up	NA	NA	0	0	AccB
AcrR	0	Up	NA	NA	0	0	AcrR
AgaR	0	Up	NA	NA	0	0	AgaR
AidB	0	Up	NA	NA	0	0	AidB
AlaS	0	Up	NA	NA	0	0	AlaS
AllR	0	Up	NA	NA	0	0	AllR
AllS	0	Up	NA	NA	0	0	AllS
AlsR	0	Up	NA	NA	0	0	AlsR
ArgR	0	Up	NA	NA	0	0	ArgR
ArsR	0	Up	NA	NA	0	0	ArsR
AscG	0	Up	NA	NA	0	0	AscG
BetI	0	Up	NA	NA	0	0	BetI
BirA	0	Up	NA	NA	0	0	BirA
BluR	0	Up	NA	NA	0	0	BluR
BtsR	0	Up	NA	NA	0	0	BtsR
CadC	0	Up	NA	NA	0	0	CadC
CecR	0	Up	NA	NA	0	0	CecR
ChbR	0	Up	NA	NA	0	0	ChbR
ComR	0	Up	NA	NA	0	0	ComR
CsqR	0	Up	NA	NA	0	0	CsqR
CynR	0	Up	NA	NA	0	0	CynR
CytR	0	Up	NA	NA	0	0	CytR
DeoR	0	Up	NA	NA	0	0	DeoR
DgoR	0	Up	NA	NA	0	0	DgoR
DhaR	0	Up	NA	NA	0	0	DhaR
DicA	0	Up	NA	NA	0	0	DicA
DinJ-YafQ	0	Up	NA	NA	0	0	DinJ-YafQ
EbgR	0	Up	NA	NA	0	0	EbgR
EnvR	0	Up	NA	NA	0	0	EnvR
EnvY	0	Up	NA	NA	0	0	EnvY
ExuR	0	Up	NA	NA	0	0	ExuR
FabR	0	Up	NA	NA	0	0	FabR
FeaR	0	Up	NA	NA	0	0	FeaR
FliZ	0	Up	NA	NA	0	0	FliZ
GalR	0	Up	NA	NA	0	0	GalR
GalS	0	Up	NA	NA	0	0	GalS
GatR	0	Up	NA	NA	0	0	GatR
GlaR	0	Up	NA	NA	0	0	GlaR
GlcC	0	Up	NA	NA	0	0	GlcC
GlpR	0	Up	NA	NA	0	0	GlpR
GntR	0	Up	NA	NA	0	0	GntR
HcaR	0	Up	NA	NA	0	0	HcaR
HicB	0	Up	NA	NA	0	0	HicB
HigA	0	Up	NA	NA	0	0	HigA
HigBA	0	Up	NA	NA	0	0	HigBA
HipAB	0	Up	NA	NA	0	0	HipAB
HipB	0	Up	NA	NA	0	0	HipB
HyfR	0	Up	NA	NA	0	0	HyfR
IclR	0	Up	NA	NA	0	0	IclR
IdnR	0	Up	NA	NA	0	0	IdnR
KdgR	0	Up	NA	NA	0	0	KdgR
KdpE	0	Up	NA	NA	0	0	KdpE
LacI	0	Up	NA	NA	0	0	LacI
LexA	0	Up	NA	NA	0	0	LexA
LsrR	0	Up	NA	NA	0	0	LsrR
LysR	0	Up	NA	NA	0	0	LysR
MalI	0	Up	NA	NA	0	0	MalI
MarR	0	Up	NA	NA	0	0	MarR
MatA	0	Up	NA	NA	0	0	MatA
MazE	0	Up	NA	NA	0	0	MazE
MazE-MazF	0	Up	NA	NA	0	0	MazE-MazF
MetJ	0	Up	NA	NA	0	0	MetJ
MhpR	0	Up	NA	NA	0	0	MhpR
Mlc	0	Up	NA	NA	0	0	Mlc
MlrA	0	Up	NA	NA	0	0	MlrA
MngR	0	Up	NA	NA	0	0	MngR
MprA	0	Up	NA	NA	0	0	MprA
MqsA	0	Up	NA	NA	0	0	MqsA
MraZ	0	Up	NA	NA	0	0	MraZ
MurR	0	Up	NA	NA	0	0	MurR
NadR	0	Up	NA	NA	0	0	NadR
NemR	0	Up	NA	NA	0	0	NemR
NfeR	0	Up	NA	NA	0	0	NfeR
NikR	0	Up	NA	NA	0	0	NikR
NimR	0	Up	NA	NA	0	0	NimR
NrdR	0	Up	NA	NA	0	0	NrdR
NsrR	0	Up	NA	NA	0	0	NsrR
PaaX	0	Up	NA	NA	0	0	PaaX
PdeL	0	Up	NA	NA	0	0	PdeL
PepA	0	Up	NA	NA	0	0	PepA
PgrR	0	Up	NA	NA	0	0	PgrR
PurR	0	Up	NA	NA	0	0	PurR
PutA	0	Up	NA	NA	0	0	PutA
PuuR	0	Up	NA	NA	0	0	PuuR
PyrR	0	Up	NA	NA	0	0	PyrR
RclR	0	Up	NA	NA	0	0	RclR
RcnR	0	Up	NA	NA	0	0	RcnR
RelB	0	Up	NA	NA	0	0	RelB
RelB-RelE	0	Up	NA	NA	0	0	RelB-RelE
SrlR	0	Up	NA	NA	0	0	SrlR
StpA	0	Up	NA	NA	0	0	StpA
SutR	0	Up	NA	NA	0	0	SutR
TdcA	0	Up	NA	NA	0	0	TdcA
TdcR	0	Up	NA	NA	0	0	TdcR
TreR	0	Up	NA	NA	0	0	TreR
TrpR	0	Up	NA	NA	0	0	TrpR
UhpA	0	Up	NA	NA	0	0	UhpA
UidR	0	Up	NA	NA	0	0	UidR
UlaR	0	Up	NA	NA	0	0	UlaR
UxuR	0	Up	NA	NA	0	0	UxuR
XapR	0	Up	NA	NA	0	0	XapR
YefM	0	Up	NA	NA	0	0	YefM
YefM-YoeB	0	Up	NA	NA	0	0	YefM-YoeB
YhaJ	0	Up	NA	NA	0	0	YhaJ
YiaJ	0	Up	NA	NA	0	0	YiaJ
YjjQ	0	Up	NA	NA	0	0	YjjQ
Zur	0	Up	NA	NA	0	0	Zur
