## Supplementary Data Set S1 for "Comprehensive analysis of PNA-based antisense antibiotics targeting various essential genes in uropathogenic *Escherichia coli*": pyrH_vs_ctrl.csv

	NGenes	Direction	PValue	FDR	PValue.Mixed	FDR.Mixed	TERM
path:ecp01503	37	Up	1.2909991132621e-16	2.90474800483972e-14	4.70449505540807e-24	1.18325178666324e-23	Cationic antimicrobial peptide (CAMP) resistance
CpxR	25	Up	1.61170200997333e-14	1.81316476122e-12	2.13369074076246e-24	5.49135911576075e-24	CpxR
path:ecp02026	49	Up	1.37760811233788e-12	1.03320608425341e-10	1.95124197182705e-31	5.7840387022016e-31	Biofilm formation - Escherichia coli
path:ecp02020	159	Up	2.14251147697775e-12	1.20516270579998e-10	1.92521675380521e-34	5.86396295654432e-34	Two-component system
path:ecp02030	20	Up	3.38916055981862e-12	1.52512225191838e-10	7.54167388800003e-14	1.45571844814884e-13	Bacterial chemotaxis
BolA	1	Up	1.21084238522897e-11	4.54065894460865e-10	1.21084238522897e-11	2.22099266240894e-11	BolA
PhoPQ	11	Up	1.52077179128551e-11	4.8881950434177e-10	2.19384816787485e-08	3.57038035163946e-08	PhoPQ
MarA	25	Up	6.1292750257847e-11	1.5827113201836e-09	1.38880032955799e-16	2.84618339143984e-16	MarA
DcuR	2	Down	6.56572088597057e-11	1.5827113201836e-09	0.290337662170415	0.369318405519455	DcuR
MntR	1	Down	7.03427253414935e-11	1.5827113201836e-09	7.03427253414935e-11	1.24222259645616e-10	MntR
path:ecp00290	16	Up	7.76898006255233e-11	1.58910955824934e-09	2.52290010703693e-09	4.1880141776813e-09	Valine, leucine and isoleucine biosynthesis
path:ecp03020	4	Down	1.02651323067018e-10	1.92471230750659e-09	0.0307132219425022	0.0419620974687685	RNA polymerase
path:ecp03030	17	Down	1.60153318209351e-10	2.49394105127113e-09	3.9574869845746e-12	7.34014345742327e-12	DNA replication
NagC	1	Up	1.66262736751408e-10	2.49394105127113e-09	1.66262736751408e-10	2.89001196866322e-10	NagC
NanR	1	Up	1.66262736751408e-10	2.49394105127113e-09	1.66262736751408e-10	2.89001196866322e-10	NanR
path:ecp00660	12	Up	1.98704545892526e-10	2.79428267661364e-09	4.42817498150239e-07	7.03423011415691e-07	C5-Branched dibasic acid metabolism
path:ecp03018	17	Down	3.08823189006183e-10	4.08736573684654e-09	2.61568028011079e-15	5.20003504788492e-15	RNA degradation
path:ecp01210	26	Up	3.30268572272379e-10	4.12835715340474e-09	1.67642114729757e-15	3.35284229459514e-15	2-Oxocarboxylic acid metabolism
path:ecp00240	50	Down	4.93715215050115e-10	5.8466275466461e-09	1.06256478539679e-20	2.3998061819846e-20	Pyrimidine metabolism
path:ecp03010	55	Down	2.0362318157756e-09	2.29076079274755e-08	2.01839476323462e-11	3.68190693073567e-11	Ribosome
path:ecp03430	22	Down	2.59272490015653e-09	2.77791953588199e-08	8.02301733037044e-19	1.71847855076322e-18	Mismatch repair
path:ecp00790	26	Down	4.64020052517826e-09	4.74565962802322e-08	6.16341002210317e-26	1.70521010611521e-25	Folate biosynthesis
DpiA	3	Down	5.64796548599146e-09	5.52518362760035e-08	0.0955383402807659	0.125370470249859	DpiA
path:ecp03070	56	Down	7.90919730069572e-09	7.41487246940224e-08	1.00563069565447e-32	3.03517628142985e-32	Bacterial secretion system
path:ecp00230	77	Down	8.99756072441226e-09	8.09780465197103e-08	2.7835821708733e-20	6.07992947848641e-20	Purine metabolism
IlvY	1	Up	1.08597081034208e-08	9.39782432026797e-08	1.08597081034208e-08	1.7760704878501e-08	IlvY
SlyA	14	Up	1.47426582518286e-08	1.19410808308732e-07	1.60213440693865e-13	3.05694610979099e-13	SlyA
path:ecp02024	57	Up	1.55104149759799e-08	1.19410808308732e-07	1.47189179397526e-20	3.23621242119064e-20	Quorum sensing
path:ecp00650	32	Up	1.58807867852579e-08	1.19410808308732e-07	3.70223471894709e-26	1.03289237537011e-25	Butanoate metabolism
path:ecp00970	25	Down	1.59214411078309e-08	1.19410808308732e-07	1.11612465077236e-13	2.14192707547065e-13	Aminoacyl-tRNA biosynthesis
path:ecp03440	27	Down	1.98052560318567e-08	1.43747826037669e-07	1.4643562471244e-20	3.23621242119064e-20	Homologous recombination
SoxS	21	Up	2.34462749640393e-08	1.64856620840902e-07	3.04114682334891e-12	5.6722513783811e-12	SoxS
Rob	19	Up	2.760985151087e-08	1.88248987574114e-07	2.03923683147833e-11	3.69959906038691e-11	Rob
OxyR	11	Down	3.07672242787681e-08	2.03606631256554e-07	1.47395296248548e-07	2.36402117654676e-07	OxyR
BasR	3	Up	4.02029871501862e-08	2.58447774536911e-07	0.085705219920332	0.11336307973526	BasR
DnaA	4	Down	6.42941580804886e-08	4.01838488003054e-07	0.0406212893344795	0.0552715904059311	DnaA
CdaR	2	Up	8.3808327272517e-08	5.09645233413955e-07	0.275739551739168	0.353457649333605	CdaR
H-NS	23	Down	2.83783228864003e-07	1.68029543406318e-06	1.98487267911184e-19	4.30704398343223e-19	H-NS
path:ecp01501	21	Up	5.8176404511358e-07	3.32138440133995e-06	3.73316049633633e-21	8.48910469029905e-21	beta-Lactam resistance
path:ecp00053	19	Up	5.90468338015991e-07	3.32138440133995e-06	3.33446305418886e-15	6.5120101999453e-15	Ascorbate and aldarate metabolism
EvgA	4	Up	7.17311777143799e-07	3.93646706969158e-06	0.0896836576975596	0.118154660141229	EvgA
GadX	11	Up	9.30713021584455e-07	4.98596261563101e-06	4.05389379237324e-08	6.56533043447764e-08	GadX
path:ecp00480	24	Up	1.49305917155879e-06	7.81251892094713e-06	1.08206922256622e-22	2.56604987065703e-22	Glutathione metabolism
ArcA	16	Down	1.54888776128008e-06	7.87775697260692e-06	4.69272556226995e-15	9.11102272908551e-15	ArcA
RbsR	1	Up	1.57555139452138e-06	7.87775697260692e-06	1.57555139452138e-06	2.47906664919952e-06	RbsR
path:ecp00680	33	Down	1.65207136971902e-06	8.08078387362562e-06	5.39010395246426e-19	1.16202241053126e-18	Methane metabolism
LldR	3	Up	1.69049676886116e-06	8.0928036807183e-06	0.228546940656767	0.294099163945918	LldR
path:ecp00020	34	Up	2.29745248436206e-06	1.07693085204471e-05	9.02344625389822e-25	2.37760647324937e-24	Citrate cycle (TCA cycle)
path:ecp03060	18	Down	2.61129653301099e-06	1.19906473454586e-05	3.34158538378112e-10	5.74821941665976e-10	Protein export
path:ecp00670	13	Down	3.34374592009083e-06	1.50468566404088e-05	5.08476101624322e-10	8.65713157637306e-10	One carbon pool by folate
path:ecp00430	6	Down	4.71892371006823e-06	2.08187810738304e-05	0.00273339924766952	0.00389480064474799	Taurine and hypotaurine metabolism
path:ecp00500	41	Up	7.99063548560703e-06	3.40103977465553e-05	2.10068580225106e-16	4.27869746225369e-16	Starch and sucrose metabolism
ArgP	5	Down	8.01133813585524e-06	3.40103977465553e-05	0.00576104026839155	0.00807031801310547	ArgP
path:ecp00770	24	Up	1.20872847956213e-05	5.0363686648422e-05	1.46557121175226e-17	3.06018642957076e-17	Pantothenate and CoA biosynthesis
path:ecp01230	124	Up	1.31355215550487e-05	5.37362245433809e-05	1.766275054503e-18	3.75899562881407e-18	Biosynthesis of amino acids
path:ecp00900	13	Down	1.5620168790501e-05	6.27596067475488e-05	1.27463645959078e-09	2.12652916876451e-09	Terpenoid backbone biosynthesis
path:ecp01240	143	Down	1.62198722146875e-05	6.40258113737665e-05	7.01235215104028e-26	1.9240503422689e-25	Biosynthesis of cofactors
path:ecp00061	14	Down	1.71901661763307e-05	6.66859894771451e-05	5.55273766190716e-10	9.3579132170212e-10	Fatty acid biosynthesis
path:ecp00361	2	Up	3.1008934866202e-05	0.000114377218768778	1	1	Chlorocyclohexane and chlorobenzene degradation
path:ecp00364	2	Up	3.1008934866202e-05	0.000114377218768778	1	1	Fluorobenzoate degradation
path:ecp00623	2	Up	3.1008934866202e-05	0.000114377218768778	1	1	Toluene degradation
CsgD	4	Up	3.22765069396778e-05	0.000117132484861734	0.200206217170633	0.258632156033658	CsgD
PspF	6	Down	4.32690359019574e-05	0.000154532271078419	0.00618359361725477	0.00862585328121253	PspF
AsnC	1	Down	4.81067003718161e-05	0.000169125118494666	4.81067003718161e-05	7.36010346702439e-05	AsnC
CspA	1	Down	5.52956127354076e-05	0.000189258045755623	5.52956127354076e-05	8.41607772419525e-05	CspA
path:ecp00565	1	Down	5.55156934216494e-05	0.000189258045755623	5.55156934216494e-05	8.41607772419525e-05	Ether lipid metabolism
path:ecp02010	181	Up	5.82538905623096e-05	0.000195229967720267	1.2721443708484e-26	3.57925365357345e-26	ABC transporters
path:ecp00270	39	Up	5.90028346887919e-05	0.000195229967720267	1.02177824782375e-21	2.33951985018954e-21	Cysteine and methionine metabolism
GutM	6	Down	7.30157316984774e-05	0.000238094777277644	0.00115419864894496	0.0017106872832577	GutM
YqhC	2	Up	7.91311838398061e-05	0.000254350233770805	0.670676969061755	0.775835378844957	YqhC
path:ecp00130	21	Down	8.07845116651984e-05	0.000256007255277037	1.00987802448883e-12	1.89423448661182e-12	Ubiquinone and other terpenoid-quinone biosynthesis
path:ecp00260	39	Up	8.67843505221618e-05	0.000271201095381755	1.38126498164539e-16	2.84618339143984e-16	Glycine, serine and threonine metabolism
path:ecp00561	13	Up	0.000100226586316584	0.000308917560564814	9.00330577221728e-09	1.47975124573076e-08	Glycerolipid metabolism
path:ecp00280	11	Up	0.000187204337972966	0.000569202378971855	6.47774841218475e-11	1.1500601459066e-10	Valine, leucine and isoleucine degradation
path:ecp00633	7	Up	0.000197237259695757	0.000591711779087272	1.6397354009047e-05	2.54388856588954e-05	Nitrotoluene degradation
path:ecp00300	14	Up	0.000204252676707562	0.000604695424463177	3.81539322938067e-10	6.52943583584733e-10	Lysine biosynthesis
CueR	1	Up	0.000227019943258124	0.000663369964065947	0.000227019943258124	0.000341043534668313	CueR
Fis	26	Down	0.000272076734349101	0.000784836733699329	2.41988179201298e-30	7.04737504340622e-30	Fis
PhoB	14	Up	0.000316948943443353	0.000902702687022208	5.29941067188803e-10	8.97655277074912e-10	PhoB
path:ecp04122	18	Down	0.000449603412003343	0.0012645095962594	1.42125023959639e-15	2.85972775482425e-15	Sulfur relay system
path:ecp01502	7	Down	0.000487601062521869	0.00135444739589408	0.00117648492957784	0.00173596887386596	Vancomycin resistance
path:ecp00785	3	Down	0.000633627942498296	0.00173861325685508	0.405696573979785	0.498856528004773	Lipoic acid metabolism
path:ecp00592	3	Down	0.000679406516526635	0.00182799016021726	0.664516845251844	0.771397177005636	alpha-Linolenic acid metabolism
path:ecp00564	27	Up	0.000682449659814445	0.00182799016021726	4.09035121289976e-31	1.20176690502896e-30	Glycerophospholipid metabolism
path:ecp01212	21	Down	0.000751780646762651	0.0019890993693248	2.07801885678522e-18	4.39428191371142e-18	Fatty acid metabolism
LrhA	2	Up	0.000760277981164145	0.0019890993693248	0.857197993718785	0.978723461211372	LrhA
path:ecp00310	19	Up	0.000837458340767473	0.00214227482286445	3.18825862990805e-17	6.61563665705921e-17	Lysine degradation
YdeO	10	Up	0.000837867486275872	0.00214227482286445	0.000598614603724914	0.000891210979536643	YdeO
path:ecp02040	45	Up	0.000864335163457912	0.00218511698627	1.30098860738906e-23	3.19946827891236e-23	Flagellar assembly
path:ecp01120	257	Up	0.000949516522052992	0.00237379130513248	8.85250365076163e-26	2.40904197709251e-25	Microbial metabolism in diverse environments
NhaR	3	Up	0.00102987512996099	0.00252443738946972	0.599007104547067	0.700247741935303	NhaR
FlhDC	37	Up	0.00103221439924984	0.00252443738946972	1.52783814552452e-23	3.72972253172163e-23	FlhDC
path:ecp00541	19	Down	0.0010464641547679	0.00253176811637396	6.85150197077919e-13	1.29244241721517e-12	O-Antigen nucleotide sugar biosynthesis
path:ecp00620	61	Up	0.00109206842207739	0.00258911581036536	2.22261499238356e-25	5.99925347537677e-25	Pyruvate metabolism
TyrR	2	Up	0.00109318223104315	0.00258911581036536	0.347537295053955	0.435172179798804	TyrR
path:ecp00360	10	Up	0.00118296857973472	0.00277258260875326	4.55839217607484e-06	7.1386141625323e-06	Phenylalanine metabolism
path:ecp00040	37	Up	0.00126395647294283	0.00293185779806326	1.28330648053833e-23	3.17953545924423e-23	Pentose and glucuronate interconversions
IHF	70	Up	0.00130846956988418	0.00300412507220211	1.89300128781237e-24	4.90997209026333e-24	IHF
FucR	5	Up	0.00132181503176893	0.00300412507220211	0.295864291714051	0.374912003240706	FucR
MalT	4	Up	0.00134690091579999	0.00303052706054997	0.358365586698215	0.442295073545752	MalT
path:ecp00250	31	Down	0.00143624912234785	0.00319956487651749	2.8134671677502e-24	7.18516230533127e-24	Alanine, aspartate and glutamate metabolism
GadE-RcsB	4	Down	0.00181182419243564	0.00399667101272567	0.278364478036828	0.355450025800872	GadE-RcsB
PdhR	1	Down	0.00205337555860425	0.00448552913287336	0.00205337555860425	0.00296400298024614	PdhR
path:ecp00520	54	Up	0.00212028153657207	0.00455151607674433	1.53236289105915e-22	3.60811687823857e-22	Amino sugar and nucleotide sugar metabolism
DsdC	2	Down	0.00212404083581402	0.00455151607674433	1	1	DsdC
path:ecp00121	1	Up	0.00227238847851087	0.00478138423087213	0.00227238847851087	0.00326594361413684	Secondary bile acid biosynthesis
RcsB	8	Up	0.00227381383423697	0.00478138423087213	0.00202437481422907	0.0029349014773976	RcsB
path:ecp00640	34	Up	0.00241996275350444	0.00504158906980091	3.50240203110204e-30	1.01112823854424e-29	Propanoate metabolism
path:ecp01200	119	Up	0.00245972524542521	0.00507741449743736	4.54620644627483e-24	1.15216835126965e-23	Carbon metabolism
CRP-Sxy	1	Up	0.00250755208303128	0.00512908380620034	0.00250755208303128	0.00358839349813096	CRP-Sxy
path:ecp00362	7	Up	0.00319390398172512	0.00647412969268606	0.0715275861937563	0.0957546718400286	Benzoate degradation
path:ecp00521	6	Down	0.00331865234813476	0.00666693552080644	0.00154409410484422	0.00224841773161527	Streptomycin biosynthesis
path:ecp00261	9	Up	0.00337913723246148	0.00672837059560914	2.38145352774127e-05	3.66038227412084e-05	Monobactam biosynthesis
QseB	6	Down	0.00349029065881763	0.00687820838309092	0.0560454628720673	0.0759473211164341	QseB
path:ecp00330	22	Down	0.00351552872913536	0.00687820838309092	1.69781685514827e-23	4.11301340824132e-23	Arginine and proline metabolism
RtcR	1	Down	0.00356998504538842	0.00690415941345545	0.00356998504538842	0.00506510698747417	RtcR
RutR	2	Down	0.00359016289499683	0.00690415941345545	1	1	RutR
GcvA	1	Down	0.00386993730868006	0.00737911774960181	0.00386993730868006	0.00546731568715651	GcvA
path:ecp01250	49	Down	0.00410688882224887	0.00776512592442013	1.82555800840111e-24	4.77232487235566e-24	Biosynthesis of nucleotide sugars
ZraR	2	Up	0.00464185663161731	0.00870348118428245	1	1	ZraR
SdiA	3	Up	0.00479630521933599	0.00891874937479833	0.353086843794572	0.437406090073873	SdiA
SoxR	1	Up	0.00493023308071862	0.00909264297673515	0.00493023308071862	0.00693575162202788	SoxR
path:ecp03410	13	Down	0.00515744598886065	0.00943435241864753	1.65030083946891e-07	2.63413403222922e-07	Base excision repair
path:ecp00760	24	Up	0.005856628233328	0.0106269463911193	2.93462028893909e-23	7.00930889156673e-23	Nicotinate and nicotinamide metabolism
OmpR	5	Up	0.00795777675901765	0.0143239981662318	0.916546744979188	1	OmpR
path:ecp00630	41	Up	0.00840667323356678	0.0150119164885121	5.91274188510256e-24	1.47596263598049e-23	Glyoxylate and dicarboxylate metabolism
path:ecp00600	2	Up	0.00943569813594125	0.0167167880361164	1	1	Sphingolipid metabolism
HypT	2	Down	0.0106226202884624	0.0186725747258129	1	1	HypT
Ada	1	Up	0.011886201457129	0.0207317467275505	0.011886201457129	0.0164425786823617	Ada
BaeR	5	Up	0.0121172642729489	0.0209444569408223	0.562212639783624	0.666623558600583	BaeR
path:ecp00220	20	Up	0.0121943282633232	0.0209444569408223	1.14510027654515e-20	2.55149860277175e-20	Arginine biosynthesis
HU	1	Up	0.0123618550166526	0.021071343778385	0.0123618550166526	0.0170296094005338	HU
path:ecp00903	2	Up	0.0127926206887265	0.0214801466788318	1	1	Limonene and pinene degradation
path:ecp00930	2	Up	0.0127926206887265	0.0214801466788318	1	1	Caprolactam degradation
path:ecp00281	5	Up	0.0143167174104748	0.0238611956841247	0.424389534496831	0.519854383203882	Geraniol degradation
path:ecp00380	12	Up	0.0144644460576275	0.0239301497276925	1.30964868845671e-10	2.30054690247422e-10	Tryptophan metabolism
GadE	13	Down	0.0161390299217965	0.0265057060759431	7.98968101046926e-10	1.33968388660394e-09	GadE
Cra	9	Up	0.0163777526354174	0.0267028575577458	0.00127622697624031	0.00187481131022913	Cra
path:ecp00562	3	Down	0.0174776511695445	0.0282911619650901	0.0963111139878268	0.1258869678896	Inositol phosphate metabolism
AraC	2	Up	0.0181343722410839	0.0291445268160277	1	1	AraC
path:ecp00730	14	Down	0.0212014402875528	0.0338320855652438	1.42439267289188e-05	2.22018012863899e-05	Thiamine metabolism
path:ecp00625	4	Down	0.0250545794178159	0.039421541042018	0.0620639254114948	0.0834219564235477	Chloroalkane and chloroalkene degradation
path:ecp00626	4	Down	0.0250545794178159	0.039421541042018	0.0620639254114948	0.0834219564235477	Naphthalene degradation
path:ecp00410	11	Up	0.0271402020985446	0.042406565778976	0.857821030838581	0.978723461211372	beta-Alanine metabolism
AppY	5	Up	0.0311988823305706	0.0484120587888165	0.99671677287799	1	AppY
path:ecp03420	8	Down	0.0360753508232993	0.0555955748989202	0.000121794739051161	0.000183799333477206	Nucleotide excision repair
RcsB-BglJ	6	Up	0.037909088783763	0.0577203154190818	0.324221835355974	0.40928383778777	RcsB-BglJ
path:ecp00470	14	Up	0.0379671408089961	0.0577203154190818	3.003930844476e-10	5.19429708523975e-10	D-Amino acid metabolism
path:ecp02060	43	Up	0.0404116916319209	0.0610243665582698	1.20905673477556e-15	2.44760265820418e-15	Phosphotransferase system (PTS)
Lrp	19	Up	0.0432947557936697	0.0649421336905046	6.30009416703692e-09	1.04061256888371e-08	Lrp
path:ecp00190	42	Down	0.048419568892943	0.0721483642444515	6.33745694176424e-11	1.13120199175577e-10	Oxidative phosphorylation
NarL	17	Down	0.0515073070323228	0.07624436896232	0.0814676404548945	0.108623520606526	NarL
path:ecp00860	22	Up	0.0535114721066896	0.078693341333367	8.21313023840746e-25	2.18140739132102e-24	Porphyrin metabolism
path:ecp01110	355	Up	0.0550475347182133	0.0804265929324545	3.84498221294118e-22	8.86482010205883e-22	Biosynthesis of secondary metabolites
ModE	7	Up	0.0615878346596219	0.0894016954736447	0.946972981191181	1	ModE
path:ecp00590	2	Down	0.0642957123995888	0.09273420057633	0.596529385477048	0.699815392149753	Arachidonic acid metabolism
path:ecp01040	3	Down	0.0654336133984701	0.0937742867175528	0.329820783253234	0.414774621363916	Biosynthesis of unsaturated fatty acids
path:ecp00400	22	Up	0.0669867235260996	0.0953924860340026	2.67842978213013e-15	5.29308742659049e-15	Phenylalanine, tyrosine and tryptophan biosynthesis
LeuO	3	Up	0.0693801230407102	0.0981794193972314	1	1	LeuO
CusR	4	Down	0.0730253579613054	0.102054071685054	1	1	CusR
HprR	4	Down	0.0730253579613054	0.102054071685054	1	1	HprR
path:ecp00627	5	Up	0.0751841861478686	0.104422480760929	0.999935271153388	1	Aminobenzoate degradation
path:ecp00332	2	Up	0.0766279283976995	0.105774747788236	1	1	Carbapenem biosynthesis
UvrY	2	Up	0.0787924554470807	0.108099405338983	1	1	UvrY
MelR	1	Up	0.0821630977727836	0.112040587871978	0.0821630977727836	0.109112593842257	MelR
NarP	12	Down	0.0978199033223333	0.132587218358584	0.448575061845952	0.543528907054219	NarP
FNR	73	Down	0.118573598962164	0.159754848901119	1.08599199491426e-31	3.24819227307688e-31	FNR
path:ecp00910	23	Up	0.120823745914319	0.161203927042528	3.42358684574541e-25	9.16637768376996e-25	Nitrogen metabolism
AdiY	1	Up	0.121798522654355	0.161203927042528	0.121798522654355	0.157957459067366	AdiY
HdfR	1	Up	0.121798522654355	0.161203927042528	0.121798522654355	0.157957459067366	HdfR
path:ecp01220	5	Down	0.136602513537383	0.179740149391293	0.0245124267697121	0.0336286185435719	Degradation of aromatic compounds
CaiF	4	Up	0.14369794541945	0.187976963484745	0.863438207595101	0.981717414114978	CaiF
path:ecp00051	54	Up	0.147216920352061	0.191467092943432	2.09805304223684e-18	4.40856715204196e-18	Fructose and mannose metabolism
FadR	6	Down	0.157066492942653	0.202936110713338	2.05470715520464e-05	3.17285011873461e-05	FadR
MetR	3	Up	0.157839197221485	0.202936110713338	0.349972807247834	0.435172179798804	MetR
CRP	155	Down	0.169178070858228	0.216278783767621	1.88265127424444e-37	5.78740947267735e-37	CRP
RcsAB	4	Up	0.173769123002685	0.220892952969515	1	1	RcsAB
IscR	4	Up	0.197911347896627	0.250168838633376	0.638472612729777	0.743764587460652	IscR
path:ecp00052	41	Up	0.201364729531372	0.253112090193066	2.61851801625769e-22	6.07935651326961e-22	Galactose metabolism
path:ecp00643	2	Down	0.284976954457573	0.356221193071966	1	1	Styrene degradation
NorR	2	Up	0.302629278022432	0.376196616326227	1	1	NorR
Fur	13	Up	0.313942425138857	0.388115635473861	3.45588980537184e-11	6.20192116423487e-11	Fur
path:ecp00450	17	Up	0.321488015516294	0.395272150224952	4.6303947787868e-12	8.54050592531788e-12	Selenocompound metabolism
path:ecp00460	7	Down	0.343923266809847	0.420558342566389	0.000318685063231195	0.000476592076543949	Cyanoamino acid metabolism
GadW	1	Down	0.349758480895868	0.425381936224705	0.349758480895868	0.435172179798804	GadW
path:ecp00010	54	Up	0.351669100485958	0.425406169942691	9.81592367276511e-28	2.8093850511707e-27	Glycolysis / Gluconeogenesis
FhlA	6	Up	0.35481960552183	0.426921985253539	0.944539479902588	1	FhlA
YdcI	2	Up	0.393031270023304	0.470383168910869	1	1	YdcI
RhaR	2	Down	0.397346540741996	0.470541956141838	1	1	RhaR
RhaS	2	Down	0.397346540741996	0.470541956141838	1	1	RhaS
CysB	7	Down	0.41667566883875	0.490848300988056	0.442493872420324	0.538124416276732	CysB
path:ecp00542	1	Down	0.425904795877879	0.49910718266939	0.425904795877879	0.519854383203882	O-Antigen repeat unit biosynthesis
PrpR	4	Up	0.45149886492097	0.520517108604355	1	1	PrpR
path:ecp00750	10	Up	0.452034502066009	0.520517108604355	1.12075221078042e-06	1.77185587609095e-06	Vitamin B6 metabolism
McbR	1	Up	0.453428236828682	0.520517108604355	0.453428236828682	0.54542816893885	McbR
RcdA	1	Up	0.453428236828682	0.520517108604355	0.453428236828682	0.54542816893885	RcdA
SgrR	1	Up	0.457455164620154	0.522474172789516	0.457455164620154	0.548285612468921	SgrR
YeiL	1	Up	0.468025776542557	0.531847473343815	0.468025776542557	0.558937258317011	YeiL
path:ecp00030	35	Up	0.477478790080755	0.539862953608893	2.00814877483816e-22	4.69510840314274e-22	Pentose phosphate pathway
path:ecp00511	3	Down	0.482399847526909	0.542699828467773	1	1	Other glycan degradation
ZntR	1	Down	0.513029866707823	0.574287164225175	0.513029866707823	0.610487153215044	ZntR
path:ecp00401	4	Up	0.519568354785584	0.57872712785523	1	1	Novobiocin biosynthesis
path:ecp01053	13	Down	0.549158486425448	0.608673199240029	0.00929918711664538	0.0129176992582689	Biosynthesis of siderophore group nonribosomal peptides
RstA	4	Up	0.561902349999357	0.619745238969879	1	1	RstA
path:ecp00440	7	Down	0.566999046637053	0.622316026796766	1	1	Phosphonate and phosphinate metabolism
GlrR	1	Down	0.581573516111269	0.635213791869104	0.581573516111269	0.687126004800503	GlrR
path:ecp00071	13	Up	0.596753182700571	0.648644763804968	2.79038227374529e-11	5.03482018958389e-11	Fatty acid degradation
TorR	5	Down	0.61703897676478	0.665248894971647	1	1	TorR
Cbl	3	Down	0.617942306884774	0.665248894971647	1	1	Cbl
path:ecp00340	8	Up	0.681077274738977	0.729725651506047	0.993370423440662	1	Histidine metabolism
CreB	1	Down	0.687404543953239	0.733014324120753	0.687404543953239	0.792424682612762	CreB
path:ecp00780	15	Up	0.738075322250722	0.783334658049116	2.43601773468484e-13	4.62147364523067e-13	Biotin metabolism
path:ecp00740	12	Up	0.746329002723511	0.788375707102301	5.85212581328893e-08	9.43158140782488e-08	Riboflavin metabolism
path:ecp01100	898	Up	0.77497658712811	0.814811832260864	1.70962605523284e-23	4.11301340824132e-23	Metabolic pathways
path:ecp00540	39	Up	0.812618266209906	0.850414464638274	4.00672229440686e-27	1.13695025790007e-26	Lipopolysaccharide biosynthesis
path:ecp00523	3	Down	0.83808159819799	0.868978615643077	1	1	Polyketide sugar unit biosynthesis
path:ecp00525	3	Down	0.83808159819799	0.868978615643077	1	1	Acarbose and validamycin biosynthesis
path:ecp00350	9	Up	0.858464202670557	0.885936515704304	0.00135791779067795	0.00198602954407524	Tyrosine metabolism
AtoC	3	Up	0.862311541952189	0.885936515704304	1	1	AtoC
Dan	3	Up	0.870055888860029	0.889829886334121	1	1	Dan
NtrC	12	Up	0.911754679987355	0.928257027136447	0.58807321483299	0.692341515335293	NtrC
Nac	10	Down	0.933759396720202	0.946377766946151	0.857857009676233	0.978723461211372	Nac
XylR	4	Up	0.954583597502138	0.963144885372112	1	1	XylR
path:ecp00920	30	Down	0.970304013571701	0.974635727918003	2.71098812651983e-15	5.32572815387327e-15	Sulfur metabolism
path:ecp00550	23	Up	0.975440747389425	0.975440747389425	1.11469937107294e-20	2.50054183240687e-20	Peptidoglycan biosynthesis
AccB	0	Up	NA	NA	0	0	AccB
AcrR	0	Up	NA	NA	0	0	AcrR
AgaR	0	Up	NA	NA	0	0	AgaR
AidB	0	Up	NA	NA	0	0	AidB
AlaS	0	Up	NA	NA	0	0	AlaS
AllR	0	Up	NA	NA	0	0	AllR
AllS	0	Up	NA	NA	0	0	AllS
AlsR	0	Up	NA	NA	0	0	AlsR
ArgR	0	Up	NA	NA	0	0	ArgR
ArsR	0	Up	NA	NA	0	0	ArsR
AscG	0	Up	NA	NA	0	0	AscG
BetI	0	Up	NA	NA	0	0	BetI
BirA	0	Up	NA	NA	0	0	BirA
BluR	0	Up	NA	NA	0	0	BluR
BtsR	0	Up	NA	NA	0	0	BtsR
CadC	0	Up	NA	NA	0	0	CadC
CecR	0	Up	NA	NA	0	0	CecR
ChbR	0	Up	NA	NA	0	0	ChbR
ComR	0	Up	NA	NA	0	0	ComR
CsqR	0	Up	NA	NA	0	0	CsqR
CynR	0	Up	NA	NA	0	0	CynR
CytR	0	Up	NA	NA	0	0	CytR
DeoR	0	Up	NA	NA	0	0	DeoR
DgoR	0	Up	NA	NA	0	0	DgoR
DhaR	0	Up	NA	NA	0	0	DhaR
DicA	0	Up	NA	NA	0	0	DicA
DinJ-YafQ	0	Up	NA	NA	0	0	DinJ-YafQ
EbgR	0	Up	NA	NA	0	0	EbgR
EnvR	0	Up	NA	NA	0	0	EnvR
EnvY	0	Up	NA	NA	0	0	EnvY
ExuR	0	Up	NA	NA	0	0	ExuR
FabR	0	Up	NA	NA	0	0	FabR
FeaR	0	Up	NA	NA	0	0	FeaR
FliZ	0	Up	NA	NA	0	0	FliZ
GalR	0	Up	NA	NA	0	0	GalR
GalS	0	Up	NA	NA	0	0	GalS
GatR	0	Up	NA	NA	0	0	GatR
GlaR	0	Up	NA	NA	0	0	GlaR
GlcC	0	Up	NA	NA	0	0	GlcC
GlpR	0	Up	NA	NA	0	0	GlpR
GntR	0	Up	NA	NA	0	0	GntR
HcaR	0	Up	NA	NA	0	0	HcaR
HicB	0	Up	NA	NA	0	0	HicB
HigA	0	Up	NA	NA	0	0	HigA
HigBA	0	Up	NA	NA	0	0	HigBA
HipAB	0	Up	NA	NA	0	0	HipAB
HipB	0	Up	NA	NA	0	0	HipB
HyfR	0	Up	NA	NA	0	0	HyfR
IclR	0	Up	NA	NA	0	0	IclR
IdnR	0	Up	NA	NA	0	0	IdnR
KdgR	0	Up	NA	NA	0	0	KdgR
KdpE	0	Up	NA	NA	0	0	KdpE
LacI	0	Up	NA	NA	0	0	LacI
LexA	0	Up	NA	NA	0	0	LexA
LsrR	0	Up	NA	NA	0	0	LsrR
LysR	0	Up	NA	NA	0	0	LysR
MalI	0	Up	NA	NA	0	0	MalI
MarR	0	Up	NA	NA	0	0	MarR
MatA	0	Up	NA	NA	0	0	MatA
MazE	0	Up	NA	NA	0	0	MazE
MazE-MazF	0	Up	NA	NA	0	0	MazE-MazF
MetJ	0	Up	NA	NA	0	0	MetJ
MhpR	0	Up	NA	NA	0	0	MhpR
Mlc	0	Up	NA	NA	0	0	Mlc
MlrA	0	Up	NA	NA	0	0	MlrA
MngR	0	Up	NA	NA	0	0	MngR
MprA	0	Up	NA	NA	0	0	MprA
MqsA	0	Up	NA	NA	0	0	MqsA
MraZ	0	Up	NA	NA	0	0	MraZ
MurR	0	Up	NA	NA	0	0	MurR
NadR	0	Up	NA	NA	0	0	NadR
NemR	0	Up	NA	NA	0	0	NemR
NfeR	0	Up	NA	NA	0	0	NfeR
NikR	0	Up	NA	NA	0	0	NikR
NimR	0	Up	NA	NA	0	0	NimR
NrdR	0	Up	NA	NA	0	0	NrdR
NsrR	0	Up	NA	NA	0	0	NsrR
PaaX	0	Up	NA	NA	0	0	PaaX
PdeL	0	Up	NA	NA	0	0	PdeL
PepA	0	Up	NA	NA	0	0	PepA
PgrR	0	Up	NA	NA	0	0	PgrR
PurR	0	Up	NA	NA	0	0	PurR
PutA	0	Up	NA	NA	0	0	PutA
PuuR	0	Up	NA	NA	0	0	PuuR
PyrR	0	Up	NA	NA	0	0	PyrR
RclR	0	Up	NA	NA	0	0	RclR
RcnR	0	Up	NA	NA	0	0	RcnR
RelB	0	Up	NA	NA	0	0	RelB
RelB-RelE	0	Up	NA	NA	0	0	RelB-RelE
SrlR	0	Up	NA	NA	0	0	SrlR
StpA	0	Up	NA	NA	0	0	StpA
SutR	0	Up	NA	NA	0	0	SutR
TdcA	0	Up	NA	NA	0	0	TdcA
TdcR	0	Up	NA	NA	0	0	TdcR
TreR	0	Up	NA	NA	0	0	TreR
TrpR	0	Up	NA	NA	0	0	TrpR
UhpA	0	Up	NA	NA	0	0	UhpA
UidR	0	Up	NA	NA	0	0	UidR
UlaR	0	Up	NA	NA	0	0	UlaR
UxuR	0	Up	NA	NA	0	0	UxuR
XapR	0	Up	NA	NA	0	0	XapR
YefM	0	Up	NA	NA	0	0	YefM
YefM-YoeB	0	Up	NA	NA	0	0	YefM-YoeB
YhaJ	0	Up	NA	NA	0	0	YhaJ
YiaJ	0	Up	NA	NA	0	0	YiaJ
YjjQ	0	Up	NA	NA	0	0	YjjQ
Zur	0	Up	NA	NA	0	0	Zur
