## Supplementary Data Set S1 for "Comprehensive analysis of PNA-based antisense antibiotics targeting various essential genes in uropathogenic *Escherichia coli*": rplS_vs_ctrl.csv

	NGenes	Direction	PValue	FDR	PValue.Mixed	FDR.Mixed	TERM
path:ecp01503	37	Up	5.30172747759372e-16	1.19288868245859e-13	1.10750349895168e-25	2.74396389292506e-25	Cationic antimicrobial peptide (CAMP) resistance
CpxR	25	Up	2.39961201403875e-14	2.6995635157936e-12	1.96443938571403e-25	4.7955432063019e-25	CpxR
MarA	25	Up	1.646728495655e-13	1.23504637174125e-11	5.33768791024207e-19	1.16586341197393e-18	MarA
PhoPQ	11	Up	5.00204324144633e-12	2.32484697403597e-10	3.9816521743636e-08	6.67630566610462e-08	PhoPQ
Rob	19	Up	5.16632660896881e-12	2.32484697403597e-10	5.28542094329647e-14	1.02617529425405e-13	Rob
SoxS	21	Up	1.95790103295097e-11	7.34212887356615e-10	2.45979329565266e-15	5.01013112979561e-15	SoxS
path:ecp00970	25	Down	4.12685625344782e-11	1.3264895100368e-09	5.05846504929069e-17	1.0629179723826e-16	Aminoacyl-tRNA biosynthesis
BolA	1	Up	4.0442176295934e-10	1.13743620832315e-08	4.0442176295934e-10	7.3370505629782e-10	BolA
SlyA	14	Up	6.1068143072478e-10	1.52670357681195e-08	4.44806316011007e-14	8.73820691808605e-14	SlyA
path:ecp00230	77	Down	1.08972118450442e-09	2.20404787021836e-08	3.25312075490059e-20	7.20024060417997e-20	Purine metabolism
NagC	1	Up	1.26153524715833e-09	2.20404787021836e-08	1.26153524715833e-09	2.21603016961147e-09	NagC
NanR	1	Up	1.26153524715833e-09	2.20404787021836e-08	1.26153524715833e-09	2.21603016961147e-09	NanR
path:ecp00240	50	Down	1.27344988057061e-09	2.20404787021836e-08	1.0739360265595e-22	2.51089268181516e-22	Pyrimidine metabolism
path:ecp03030	17	Down	2.04393654238099e-09	3.28489801454087e-08	6.81991798059666e-10	1.22389879435572e-09	DNA replication
BasR	3	Up	2.49434457910247e-09	3.52944012011199e-08	0.0988595226680989	0.131812696890799	BasR
path:ecp03070	56	Down	2.50982408541297e-09	3.52944012011199e-08	5.42194971712708e-26	1.3626699759562e-25	Bacterial secretion system
RutR	2	Down	2.87019776334495e-09	3.6649983147417e-08	0.327657099483894	0.415199072628446	RutR
path:ecp02020	159	Up	2.93199865179336e-09	3.6649983147417e-08	9.78411759274651e-36	2.98011655118517e-35	Two-component system
path:ecp00650	32	Up	3.61849286334539e-09	4.28505733817218e-08	5.64651503795538e-30	1.63012434139233e-29	Butanoate metabolism
EvgA	4	Up	9.20974812603567e-09	1.00034454821868e-07	0.0361969465110453	0.0507062710618862	EvgA
path:ecp03018	17	Down	9.33654911670767e-09	1.00034454821868e-07	3.84764934536061e-14	7.60368799202216e-14	RNA degradation
path:ecp00020	34	Up	1.0334556618109e-08	1.05694329048842e-07	2.22567730780583e-24	5.3545280158807e-24	Citrate cycle (TCA cycle)
path:ecp00290	16	Up	1.45994375749306e-08	1.42820584972148e-07	1.41964793333588e-08	2.44208867288866e-08	Valine, leucine and isoleucine biosynthesis
path:ecp03440	27	Down	1.64069622947918e-08	1.53815271513673e-07	9.96611443925327e-16	2.04243826779758e-15	Homologous recombination
path:ecp00660	12	Up	2.32183514804607e-08	2.08965163324146e-07	2.52198907808915e-06	4.04492934263574e-06	C5-Branched dibasic acid metabolism
path:ecp00330	22	Down	2.446777250482e-08	2.11740338984019e-07	1.05746326908055e-22	2.48991351301237e-22	Arginine and proline metabolism
path:ecp03020	4	Down	3.4802472766107e-08	2.90020606384225e-07	0.0586169257195205	0.0800856762916905	RNA polymerase
OxyR	11	Down	5.20449889829419e-08	4.18218661470069e-07	1.24393623136334e-06	2.0244452392776e-06	OxyR
path:ecp00790	26	Down	6.07126372839409e-08	4.71046323754714e-07	6.27201429603315e-24	1.49806384624677e-23	Folate biosynthesis
path:ecp00670	13	Down	6.63806110919045e-08	4.97854583189283e-07	1.14868455734268e-09	2.03937579164582e-09	One carbon pool by folate
path:ecp02026	49	Up	7.1220217454915e-08	5.16920933140512e-07	9.07069661754539e-30	2.5739070743804e-29	Biofilm formation - Escherichia coli
path:ecp00633	7	Up	7.47857644267519e-08	5.25837406125599e-07	3.27749101739458e-06	5.23137989314905e-06	Nitrotoluene degradation
ArgP	5	Down	8.05777492995451e-08	5.49393745224171e-07	0.0116905324689813	0.0168019774013064	ArgP
path:ecp01210	26	Up	9.72676137679002e-08	6.43682738169928e-07	4.53949351382679e-15	9.13401119145754e-15	2-Oxocarboxylic acid metabolism
path:ecp00250	31	Down	1.8615285096087e-07	1.1802700531893e-06	9.79984271546468e-27	2.56184864687738e-26	Alanine, aspartate and glutamate metabolism
MntR	1	Down	1.88843208510288e-07	1.1802700531893e-06	1.88843208510288e-07	3.08847020814855e-07	MntR
path:ecp01501	21	Up	2.31884897658961e-07	1.39932728675173e-06	5.66084930592383e-20	1.24463706593822e-19	beta-Lactam resistance
path:ecp03430	22	Down	2.36330830651403e-07	1.39932728675173e-06	3.17593891518272e-16	6.59007324900414e-16	Mismatch repair
DnaA	4	Down	3.78586776816845e-07	2.18415448163565e-06	0.0552236265480734	0.0757613389006627	DnaA
path:ecp00541	19	Down	9.04048101423856e-07	5.08527057050919e-06	8.02265198447724e-19	1.72955873951068e-18	O-Antigen nucleotide sugar biosynthesis
path:ecp01240	143	Down	9.31625875022617e-07	5.11258102146558e-06	4.17325338885097e-26	1.05764895045689e-25	Biosynthesis of cofactors
path:ecp01250	49	Down	9.97748734452749e-07	5.34508250599687e-06	1.63382429899439e-27	4.40999729484666e-27	Biosynthesis of nucleotide sugars
AsnC	1	Down	1.52507927868114e-06	7.980065993099e-06	1.52507927868114e-06	2.45789475981621e-06	AsnC
GadX	11	Up	1.6604188221813e-06	8.49077806797253e-06	1.45180659006978e-07	2.38613756387706e-07	GadX
CdaR	2	Up	1.72344600175913e-06	8.61723000879567e-06	0.340229393046872	0.426249654685138	CdaR
path:ecp03010	55	Down	2.38417386106108e-06	1.16617199725814e-05	3.82602820851133e-09	6.65047835196735e-09	Ribosome
path:ecp02024	57	Up	3.17976167975359e-06	1.52222633605225e-05	1.76896591237987e-21	3.99521553000079e-21	Quorum sensing
LldR	3	Up	3.74317367371724e-06	1.75461265955496e-05	0.290776928646424	0.372367626406215	LldR
CsgD	4	Up	6.15363713267413e-06	2.82564970377894e-05	0.163571821080398	0.212132205463642	CsgD
path:ecp00785	3	Down	1.57141519685839e-05	7.07136838586274e-05	0.322636269312074	0.410403223799267	Lipoic acid metabolism
IlvY	1	Up	1.64955180126622e-05	7.27743441735096e-05	1.64955180126622e-05	2.60786284771611e-05	IlvY
path:ecp00401	4	Down	1.89976590553894e-05	8.22014093742813e-05	0.572944965869088	0.696768236881088	Novobiocin biosynthesis
path:ecp00130	21	Down	2.27088205606861e-05	9.64053703047993e-05	9.32532003975814e-12	1.77931393862052e-11	Ubiquinone and other terpenoid-quinone biosynthesis
DcuR	2	Down	2.40963038836934e-05	0.000100401266182056	0.712925730973543	0.842815681965096	DcuR
path:ecp00521	6	Down	2.61722662504113e-05	0.000107068361933501	0.00273741892608314	0.00409379767324146	Streptomycin biosynthesis
path:ecp00340	8	Down	2.68909181531419e-05	0.000108043867579588	0.0238668491642891	0.0340076992383862	Histidine metabolism
path:ecp00053	19	Up	5.34519081243372e-05	0.000207477513160253	1.36875248510322e-11	2.58196491508108e-11	Ascorbate and aldarate metabolism
path:ecp04122	18	Down	5.34830922813096e-05	0.000207477513160253	8.42694913959485e-11	1.57176804176713e-10	Sulfur relay system
path:ecp00562	3	Down	5.56681224487727e-05	0.000212293687304642	0.156024705479083	0.20393780401203	Inositol phosphate metabolism
path:ecp01502	7	Down	6.140608647518e-05	0.000230272824281925	0.0107831037548821	0.0156331460551129	Vancomycin resistance
path:ecp03410	13	Down	6.25505806180728e-05	0.000230719354738793	7.10156262155424e-08	1.178859395178e-07	Base excision repair
path:ecp00680	33	Down	7.00480439756704e-05	0.00025420661120203	1.01375150638919e-21	2.30524315151515e-21	Methane metabolism
OmpR	5	Up	7.55669911094723e-05	0.000269882111105258	0.510466612015609	0.627684871071045	OmpR
SoxR	1	Up	9.32276864180395e-05	0.00032775358506342	9.32276864180395e-05	0.000144633606966304	SoxR
path:ecp00565	1	Down	0.000161358358821021	0.000558548165149688	0.000161358358821021	0.000247408615457341	Ether lipid metabolism
LrhA	2	Up	0.000225650907663551	0.000767096454435793	0.729263724807425	0.85856580367399	LrhA
YdeO	10	Up	0.000228424277543103	0.000767096454435793	0.0114507112475679	0.0165288527573589	YdeO
path:ecp00280	11	Up	0.000304496376422079	0.001007524774926	1.46440018741613e-09	2.5588466432745e-09	Valine, leucine and isoleucine degradation
BaeR	5	Up	0.000322248651796212	0.0010508108210746	0.0844817574883761	0.113554427069396	BaeR
path:ecp00561	13	Up	0.000412368824600788	0.00132547122193111	1.97528074744945e-08	3.38037736161452e-08	Glycerolipid metabolism
path:ecp01040	3	Down	0.000433998339133103	0.00137534684936547	0.331493250081967	0.418462962080658	Biosynthesis of unsaturated fatty acids
RcsB-BglJ	6	Up	0.000570633603536224	0.0017832300110507	0.415346895589423	0.516461308373365	RcsB-BglJ
path:ecp00620	61	Up	0.000593453481589808	0.00181523458846706	6.59158742335157e-28	1.80860084673779e-27	Pyruvate metabolism
YqhC	2	Up	0.000597010486873612	0.00181523458846706	1	1	YqhC
path:ecp00740	12	Down	0.000692457117812924	0.00206014035604968	4.4117968362729e-06	7.0082131561847e-06	Riboflavin metabolism
path:ecp00480	24	Up	0.000695869631376782	0.00206014035604968	9.44428983633726e-32	2.79955734434283e-31	Glutathione metabolism
NhaR	3	Up	0.000800297066789784	0.00233853038997015	0.917365114293581	1	NhaR
path:ecp00770	24	Up	0.000867345250444549	0.00250195745320543	7.58116055422926e-17	1.58298446792712e-16	Pantothenate and CoA biosynthesis
path:ecp03060	18	Down	0.00104533387394872	0.00297721672960078	3.28273446572148e-08	5.58906585958734e-08	Protein export
DpiA	3	Down	0.0011077438796638	0.00311552966155444	0.814065083251157	0.948314412769769	DpiA
path:ecp00630	41	Up	0.00114569358884612	0.00318248219123923	1.22662348805057e-26	3.18155467213117e-26	Glyoxylate and dicarboxylate metabolism
path:ecp00500	41	Up	0.00122691199519175	0.00336652681607494	5.1264430322733e-18	1.09805102368693e-17	Starch and sucrose metabolism
path:ecp00903	2	Up	0.00128573110225148	0.00344392259531647	1	1	Limonene and pinene degradation
path:ecp00930	2	Up	0.00128573110225148	0.00344392259531647	1	1	Caprolactam degradation
path:ecp03420	8	Down	0.00131187330194787	0.00347260579927378	0.00434291002444545	0.00643681307194594	Nucleotide excision repair
GadE	13	Down	0.00178058123290071	0.00465849741165883	5.0448124277821e-09	8.72332148970655e-09	GadE
path:ecp00592	3	Down	0.00186258164670153	0.00481702150009017	0.784677162902588	0.917298655224153	alpha-Linolenic acid metabolism
FucR	5	Up	0.00213781120134843	0.00546599454890224	0.140828498859083	0.185072957007704	FucR
path:ecp00052	41	Down	0.00232053715906237	0.00586652652571948	1.40464464405021e-29	3.95205103241246e-29	Galactose metabolism
path:ecp00430	6	Down	0.00257417115413769	0.00643542788534422	0.00962001367357926	0.0140080900860891	Taurine and hypotaurine metabolism
H-NS	23	Down	0.00385059791592614	0.00952070913278441	5.24024480964992e-14	1.02338898635516e-13	H-NS
path:ecp00071	13	Up	0.00402749511166381	0.00984985217526476	4.1593524640577e-12	7.98210993102403e-12	Fatty acid degradation
CRP-Sxy	1	Up	0.0041019177518451	0.00992399456091558	0.0041019177518451	0.00610689100274697	CRP-Sxy
HypT	2	Down	0.00424744520667914	0.0100967704996373	1	1	HypT
path:ecp00362	7	Up	0.00426308087762465	0.0100967704996373	0.0312900279715897	0.0442054863258203	Benzoate degradation
path:ecp02060	43	Up	0.00498861253587223	0.0116920606309505	1.83944322317722e-10	3.3927508338602e-10	Phosphotransferase system (PTS)
CueR	1	Up	0.00520634040980126	0.01207656280624	0.00520634040980126	0.00768224451579564	CueR
CspA	1	Down	0.00531265879532992	0.0121974309076452	0.00531265879532992	0.00780443681437846	CspA
path:ecp00590	2	Down	0.00613902722247128	0.013926539485379	0.754843021033652	0.88554022255538	Arachidonic acid metabolism
path:ecp02040	45	Down	0.00623978433350324	0.013926539485379	1.03127052335524e-11	1.95646750716538e-11	Flagellar assembly
path:ecp01200	119	Up	0.00625146883565903	0.013926539485379	9.10774321104017e-29	2.54098382022297e-28	Carbon metabolism
TyrR	2	Up	0.00682338927508469	0.0150515939891574	0.337891192064525	0.424923771838721	TyrR
path:ecp00310	19	Up	0.00867580127245587	0.0188838448344481	1.85494783928085e-12	3.58048071303047e-12	Lysine degradation
path:ecp00361	2	Up	0.00889638912200666	0.0188838448344481	1	1	Chlorocyclohexane and chlorobenzene degradation
path:ecp00364	2	Up	0.00889638912200666	0.0188838448344481	1	1	Fluorobenzoate degradation
path:ecp00623	2	Up	0.00889638912200666	0.0188838448344481	1	1	Toluene degradation
LeuO	3	Up	0.00900241493733638	0.0189303117841186	1	1	LeuO
path:ecp00400	22	Down	0.00996968567115107	0.0207701784815647	4.54371739151892e-16	9.36965325456075e-16	Phenylalanine, tyrosine and tryptophan biosynthesis
ZraR	2	Up	0.0107892442996033	0.022271375847805	1	1	ZraR
MalT	4	Up	0.0116208370751223	0.0237698940172957	0.991837541426663	1	MalT
Cra	9	Up	0.0117909089950164	0.0239004912061144	0.00112473769580297	0.00170508180368304	Cra
path:ecp00040	37	Up	0.0138825983398432	0.0278891484505778	4.72347188807844e-27	1.26467150551777e-26	Pentose and glucuronate interconversions
path:ecp00900	13	Down	0.0154578021538098	0.0307788095982939	3.05881178074455e-10	5.57981050113841e-10	Terpenoid backbone biosynthesis
IHF	70	Up	0.0165981376073093	0.0327594821196895	2.74328534824074e-25	6.64796157383889e-25	IHF
path:ecp00730	14	Down	0.0172818749128238	0.0338123639598726	0.00259504717312787	0.00389844190714232	Thiamine metabolism
path:ecp00061	14	Down	0.0196836372342401	0.0376248474782686	2.45284436900196e-10	4.4991399475616e-10	Fatty acid biosynthesis
path:ecp00523	3	Down	0.0197321422330475	0.0376248474782686	0.99961588532535	1	Polyketide sugar unit biosynthesis
path:ecp00525	3	Down	0.0197321422330475	0.0376248474782686	0.99961588532535	1	Acarbose and validamycin biosynthesis
ArcA	16	Down	0.0213232417431618	0.0403170537160622	1.89588247107673e-14	3.76905976285913e-14	ArcA
path:ecp00564	27	Up	0.0217185994803242	0.0407223740256079	8.16481905232181e-33	2.44209002285661e-32	Glycerophospholipid metabolism
FadR	6	Down	0.0224913053122233	0.0418226751673573	9.79341762572977e-05	0.000151228588453129	FadR
DsdC	2	Down	0.0263662714368931	0.0486263202729586	1	1	DsdC
path:ecp00470	14	Down	0.0307827101243617	0.0563098355933447	4.43062036314744e-10	7.99438022046169e-10	D-Amino acid metabolism
SdiA	3	Up	0.0313320645752068	0.0567793533559648	0.644291557616407	0.775017380900895	SdiA
FlhDC	37	Down	0.0315440851977582	0.0567793533559648	3.63748567612082e-08	6.16145532893935e-08	FlhDC
path:ecp00640	34	Up	0.0352349552796479	0.0629195629993712	3.35873670216975e-31	9.86814677097662e-31	Propanoate metabolism
Ada	1	Up	0.0360046815083579	0.0634546407390676	0.0360046815083579	0.0506506536473509	Ada
path:ecp01120	257	Up	0.0360986400648918	0.0634546407390676	8.36175686634649e-31	2.43517831546231e-30	Microbial metabolism in diverse environments
path:ecp00460	7	Down	0.0414952401587896	0.0722439119902659	0.000194527711075575	0.000296253211362803	Cyanoamino acid metabolism
AppY	5	Up	0.0417409269277092	0.0722439119902659	0.999522608578908	1	AppY
GlrR	1	Down	0.0469278829000426	0.0802666954546879	0.0469278829000426	0.0654624248857737	GlrR
path:ecp00332	2	Down	0.0470897946667502	0.0802666954546879	0.90375370160206	1	Carbapenem biosynthesis
path:ecp01100	898	Down	0.0483665751528846	0.0818231534541281	5.53465946629383e-27	1.47000555424764e-26	Metabolic pathways
path:ecp00030	35	Down	0.0546373769209928	0.0917418642330104	3.06523144168424e-26	7.88881270262922e-26	Pentose phosphate pathway
IscR	4	Up	0.0601555568080818	0.100064070797634	0.536555120415332	0.657329520213617	IscR
path:ecp00281	5	Up	0.0604831716821252	0.100064070797634	0.978073761586236	1	Geraniol degradation
path:ecp00627	5	Up	0.0634630023988382	0.104227558684223	0.865280156414025	0.997475735866168	Aminobenzoate degradation
path:ecp00440	7	Down	0.06700563259545	0.109248314014321	0.999976969661451	1	Phosphonate and phosphinate metabolism
path:ecp00121	1	Up	0.0706400072248752	0.114345335435949	0.0706400072248752	0.0961167311420433	Secondary bile acid biosynthesis
path:ecp00550	23	Down	0.0767625290076357	0.123368350190843	5.89613820163455e-19	1.27942345290371e-18	Peptidoglycan biosynthesis
Fur	13	Up	0.0805581432280261	0.128550228555361	7.98188368410905e-10	1.42472332426033e-09	Fur
McbR	1	Up	0.0832720411110819	0.131022442307646	0.0832720411110819	0.112383405076745	McbR
RcdA	1	Up	0.0832720411110819	0.131022442307646	0.0832720411110819	0.112383405076745	RcdA
GcvA	1	Down	0.0874479479114151	0.136637418611586	0.0874479479114151	0.117067414139475	GcvA
path:ecp00380	12	Up	0.0937290143258529	0.14544157395391	5.61563011143173e-08	9.36878993464993e-08	Tryptophan metabolism
RstA	4	Up	0.0957998790370353	0.147636799885842	1	1	RstA
path:ecp02030	20	Up	0.0988753835332016	0.1513398727549	1.01681027222895e-07	1.67950751432841e-07	Bacterial chemotaxis
path:ecp00410	11	Up	0.111845937532542	0.170036053681229	0.403128028354469	0.503152275991293	beta-Alanine metabolism
NarP	12	Down	0.113702152708055	0.171697881606123	0.291613201402458	0.372367626406215	NarP
SgrR	1	Up	0.126651425839713	0.18997713875957	0.126651425839713	0.168193093515139	SgrR
XylR	4	Up	0.133827071737908	0.199411199609465	0.994115582295449	1	XylR
path:ecp00910	23	Up	0.135225940838991	0.200007935257054	3.24819644981677e-17	6.86879758814757e-17	Nitrogen metabolism
path:ecp00760	24	Up	0.136005395974797	0.200007935257054	8.14364017605609e-21	1.8268165800342e-20	Nicotinate and nicotinamide metabolism
RtcR	1	Up	0.140270715005352	0.204727518026886	0.140270715005352	0.185072957007704	RtcR
HU	1	Up	0.141034512418522	0.204727518026886	0.141034512418522	0.185072957007704	HU
FNR	73	Down	0.142304059106097	0.205246239095333	1.43764284589688e-34	4.33906749852514e-34	FNR
PhoB	14	Up	0.146883684294925	0.210502095327122	2.07672811480017e-11	3.8953318311506e-11	PhoB
Fis	26	Down	0.148323223927722	0.211219780909731	9.74458462015143e-27	2.56184864687738e-26	Fis
ZntR	1	Down	0.160806017757995	0.227181352562617	0.160806017757995	0.209363129002565	ZntR
path:ecp00511	3	Up	0.161551184044528	0.227181352562617	1	1	Other glycan degradation
path:ecp00190	42	Up	0.166564128538043	0.232775956031427	3.92432945661054e-08	6.61359075936396e-08	Oxidative phosphorylation
path:ecp01110	355	Down	0.169361848833809	0.235224790046957	5.45888875910164e-26	1.3626699759562e-25	Biosynthesis of secondary metabolites
CreB	1	Up	0.170740461114056	0.235684685586888	0.170740461114056	0.220567443929443	CreB
UvrY	2	Up	0.18102891656618	0.248362842849941	1	1	UvrY
Dan	3	Down	0.186758169020191	0.254670230482079	1	1	Dan
path:ecp01212	21	Down	0.202471488008748	0.27443424579499	8.61010489304867e-21	1.91849317080011e-20	Fatty acid metabolism
CRP	155	Up	0.222034991049591	0.299148940036875	2.41723905076606e-46	7.43077189679936e-46	CRP
path:ecp00750	10	Down	0.227062931566399	0.3005797611259	6.91800958651025e-05	0.00010783000857847	Vitamin B6 metabolism
path:ecp00625	4	Up	0.227104708406235	0.3005797611259	0.0512426656879004	0.0705915560513814	Chloroalkane and chloroalkene degradation
path:ecp00626	4	Up	0.227104708406235	0.3005797611259	0.0512426656879004	0.0705915560513814	Naphthalene degradation
GadE-RcsB	4	Up	0.228592171893922	0.300779173544634	1	1	GadE-RcsB
path:ecp00920	30	Down	0.235467612959776	0.308024493697382	0.00183516828041691	0.00276943576862916	Sulfur metabolism
CusR	4	Down	0.239892469529153	0.31020577956356	1	1	CusR
HprR	4	Down	0.239892469529153	0.31020577956356	1	1	HprR
CysB	7	Up	0.243328870208014	0.312851404553161	0.92869448719532	1	CysB
PspF	6	Down	0.245399036868623	0.313720359633182	0.859427627199808	0.994181087910579	PspF
AtoC	3	Up	0.262368203874833	0.333088362907457	0.91783196774555	1	AtoC
path:ecp00780	15	Down	0.263509904877899	0.333088362907457	9.16375886072194e-15	1.83275177214439e-14	Biotin metabolism
path:ecp00260	39	Up	0.277348807030898	0.348622802133811	3.18178287186058e-17	6.77148662472892e-17	Glycine, serine and threonine metabolism
path:ecp01220	5	Up	0.283413501779057	0.354266877223822	0.0191419160019674	0.0273927418648845	Degradation of aromatic compounds
RbsR	1	Up	0.28698842007028	0.356753560860845	0.28698842007028	0.369302928152453	RbsR
path:ecp00600	2	Up	0.292306727170124	0.361368206666362	1	1	Sphingolipid metabolism
GutM	6	Down	0.300274863898222	0.36919040643224	0.543488781680952	0.663376012934103	GutM
NorR	2	Up	0.344528244566696	0.421298125149492	1	1	NorR
path:ecp00350	9	Down	0.35451960426066	0.43117249166837	6.19287177192764e-05	9.69827088811309e-05	Tyrosine metabolism
YdcI	2	Down	0.358168786216675	0.433268693004042	1	1	YdcI
path:ecp02010	181	Up	0.394065138890752	0.474142546793686	4.02707365852378e-28	1.11415704552491e-27	ABC transporters
MetR	3	Down	0.406473634074837	0.486471104610842	0.953419455035504	1	MetR
path:ecp01053	13	Up	0.416611640347217	0.495966238508592	0.0252651013630675	0.035846212190335	Biosynthesis of siderophore group nonribosomal peptides
path:ecp00051	54	Up	0.420535868162785	0.498003001771719	6.13000176780993e-22	1.41330596313396e-21	Fructose and mannose metabolism
QseB	6	Down	0.423895866441162	0.499353769367861	0.432698624456466	0.53602963925204	QseB
ModE	7	Down	0.427432585424723	0.500897561044598	1	1	ModE
YeiL	1	Down	0.478731955184619	0.5581072016401	0.478731955184619	0.590851335023396	YeiL
RcsAB	4	Up	0.482264956335692	0.559327913275932	1	1	RcsAB
AraC	2	Up	0.514147766753821	0.593247423177486	1	1	AraC
FhlA	6	Up	0.524173740039665	0.601730058719003	0.945818731995371	1	FhlA
path:ecp00520	54	Up	0.531082803466296	0.603619550266509	1.18508196304045e-25	2.91442379058836e-25	Amino sugar and nucleotide sugar metabolism
NtrC	12	Down	0.531185204234528	0.603619550266509	0.657713385251423	0.788260197863032	NtrC
path:ecp00010	54	Down	0.534156751916601	0.603946076287614	7.95839224301129e-30	2.27774674541358e-29	Glycolysis / Gluconeogenesis
RhaR	2	Up	0.548002665081623	0.613435819121219	1	1	RhaR
RhaS	2	Up	0.548002665081623	0.613435819121219	1	1	RhaS
NarL	17	Down	0.571430682368396	0.636494571944995	0.0472562694872064	0.0656446923420607	NarL
path:ecp00270	39	Up	0.578226005377694	0.640890892660006	3.93338024483196e-26	1.00452480098785e-25	Cysteine and methionine metabolism
path:ecp00860	22	Down	0.591265104090725	0.652130629511829	6.91756027065418e-22	1.58388276541875e-21	Porphyrin metabolism
path:ecp00540	39	Up	0.604351776940367	0.663312925910159	8.33679443965305e-28	2.26870143767608e-27	Lipopolysaccharide biosynthesis
path:ecp01230	124	Up	0.607511034482421	0.663543605624004	1.80905717111682e-22	4.20004881685863e-22	Biosynthesis of amino acids
AdiY	1	Down	0.615417080056099	0.665715591406837	0.615417080056099	0.742976256649544	AdiY
HdfR	1	Down	0.615417080056099	0.665715591406837	0.615417080056099	0.742976256649544	HdfR
path:ecp00450	17	Up	0.648866248423837	0.69854021959504	2.94982064621074e-15	5.97158813745101e-15	Selenocompound metabolism
PdhR	1	Up	0.660049201825069	0.705917721015804	0.660049201825069	0.788260197863032	PdhR
path:ecp00360	10	Up	0.661993951708154	0.705917721015804	1.4783890721704e-06	2.39426913151499e-06	Phenylalanine metabolism
path:ecp00643	2	Down	0.674713237779605	0.716087162737789	1	1	Styrene degradation
MelR	1	Up	0.690934503163787	0.729860390665972	0.690934503163787	0.822187294087374	MelR
path:ecp00220	20	Down	0.694930857676631	0.730651602697392	8.53635245240412e-23	2.02433501014155e-22	Arginine biosynthesis
Lrp	19	Up	0.707201891052465	0.740095002264208	2.4544404186353e-05	3.86196312316076e-05	Lrp
path:ecp00542	1	Down	0.713347007928289	0.743069799925301	0.713347007928289	0.842815681965096	O-Antigen repeat unit biosynthesis
TorR	5	Down	0.764032253456806	0.79219934114185	1	1	TorR
Nac	10	Down	0.775024615066682	0.799910726559648	0.834109105867898	0.968266514503994	Nac
PrpR	4	Up	0.870626978021313	0.894479771939705	1	1	PrpR
CaiF	4	Up	0.885172737151904	0.905290299359901	1	1	CaiF
GadW	1	Down	0.907041175535645	0.920711309362367	0.907041175535645	1	GadW
path:ecp00300	14	Down	0.909731322160206	0.920711309362367	9.0627457596758e-11	1.68091150402925e-10	Lysine biosynthesis
RcsB	8	Down	0.912527208834701	0.920711309362367	0.00743788689988257	0.0108783191663481	RcsB
Cbl	3	Up	0.962635510150372	0.9669329901064	1	1	Cbl
path:ecp00261	9	Up	0.976365604230143	0.976365604230143	0.000161709848054949	0.000247408615457341	Monobactam biosynthesis
AccB	0	Up	NA	NA	0	0	AccB
AcrR	0	Up	NA	NA	0	0	AcrR
AgaR	0	Up	NA	NA	0	0	AgaR
AidB	0	Up	NA	NA	0	0	AidB
AlaS	0	Up	NA	NA	0	0	AlaS
AllR	0	Up	NA	NA	0	0	AllR
AllS	0	Up	NA	NA	0	0	AllS
AlsR	0	Up	NA	NA	0	0	AlsR
ArgR	0	Up	NA	NA	0	0	ArgR
ArsR	0	Up	NA	NA	0	0	ArsR
AscG	0	Up	NA	NA	0	0	AscG
BetI	0	Up	NA	NA	0	0	BetI
BirA	0	Up	NA	NA	0	0	BirA
BluR	0	Up	NA	NA	0	0	BluR
BtsR	0	Up	NA	NA	0	0	BtsR
CadC	0	Up	NA	NA	0	0	CadC
CecR	0	Up	NA	NA	0	0	CecR
ChbR	0	Up	NA	NA	0	0	ChbR
ComR	0	Up	NA	NA	0	0	ComR
CsqR	0	Up	NA	NA	0	0	CsqR
CynR	0	Up	NA	NA	0	0	CynR
CytR	0	Up	NA	NA	0	0	CytR
DeoR	0	Up	NA	NA	0	0	DeoR
DgoR	0	Up	NA	NA	0	0	DgoR
DhaR	0	Up	NA	NA	0	0	DhaR
DicA	0	Up	NA	NA	0	0	DicA
DinJ-YafQ	0	Up	NA	NA	0	0	DinJ-YafQ
EbgR	0	Up	NA	NA	0	0	EbgR
EnvR	0	Up	NA	NA	0	0	EnvR
EnvY	0	Up	NA	NA	0	0	EnvY
ExuR	0	Up	NA	NA	0	0	ExuR
FabR	0	Up	NA	NA	0	0	FabR
FeaR	0	Up	NA	NA	0	0	FeaR
FliZ	0	Up	NA	NA	0	0	FliZ
GalR	0	Up	NA	NA	0	0	GalR
GalS	0	Up	NA	NA	0	0	GalS
GatR	0	Up	NA	NA	0	0	GatR
GlaR	0	Up	NA	NA	0	0	GlaR
GlcC	0	Up	NA	NA	0	0	GlcC
GlpR	0	Up	NA	NA	0	0	GlpR
GntR	0	Up	NA	NA	0	0	GntR
HcaR	0	Up	NA	NA	0	0	HcaR
HicB	0	Up	NA	NA	0	0	HicB
HigA	0	Up	NA	NA	0	0	HigA
HigBA	0	Up	NA	NA	0	0	HigBA
HipAB	0	Up	NA	NA	0	0	HipAB
HipB	0	Up	NA	NA	0	0	HipB
HyfR	0	Up	NA	NA	0	0	HyfR
IclR	0	Up	NA	NA	0	0	IclR
IdnR	0	Up	NA	NA	0	0	IdnR
KdgR	0	Up	NA	NA	0	0	KdgR
KdpE	0	Up	NA	NA	0	0	KdpE
LacI	0	Up	NA	NA	0	0	LacI
LexA	0	Up	NA	NA	0	0	LexA
LsrR	0	Up	NA	NA	0	0	LsrR
LysR	0	Up	NA	NA	0	0	LysR
MalI	0	Up	NA	NA	0	0	MalI
MarR	0	Up	NA	NA	0	0	MarR
MatA	0	Up	NA	NA	0	0	MatA
MazE	0	Up	NA	NA	0	0	MazE
MazE-MazF	0	Up	NA	NA	0	0	MazE-MazF
MetJ	0	Up	NA	NA	0	0	MetJ
MhpR	0	Up	NA	NA	0	0	MhpR
Mlc	0	Up	NA	NA	0	0	Mlc
MlrA	0	Up	NA	NA	0	0	MlrA
MngR	0	Up	NA	NA	0	0	MngR
MprA	0	Up	NA	NA	0	0	MprA
MqsA	0	Up	NA	NA	0	0	MqsA
MraZ	0	Up	NA	NA	0	0	MraZ
MurR	0	Up	NA	NA	0	0	MurR
NadR	0	Up	NA	NA	0	0	NadR
NemR	0	Up	NA	NA	0	0	NemR
NfeR	0	Up	NA	NA	0	0	NfeR
NikR	0	Up	NA	NA	0	0	NikR
NimR	0	Up	NA	NA	0	0	NimR
NrdR	0	Up	NA	NA	0	0	NrdR
NsrR	0	Up	NA	NA	0	0	NsrR
PaaX	0	Up	NA	NA	0	0	PaaX
PdeL	0	Up	NA	NA	0	0	PdeL
PepA	0	Up	NA	NA	0	0	PepA
PgrR	0	Up	NA	NA	0	0	PgrR
PurR	0	Up	NA	NA	0	0	PurR
PutA	0	Up	NA	NA	0	0	PutA
PuuR	0	Up	NA	NA	0	0	PuuR
PyrR	0	Up	NA	NA	0	0	PyrR
RclR	0	Up	NA	NA	0	0	RclR
RcnR	0	Up	NA	NA	0	0	RcnR
RelB	0	Up	NA	NA	0	0	RelB
RelB-RelE	0	Up	NA	NA	0	0	RelB-RelE
SrlR	0	Up	NA	NA	0	0	SrlR
StpA	0	Up	NA	NA	0	0	StpA
SutR	0	Up	NA	NA	0	0	SutR
TdcA	0	Up	NA	NA	0	0	TdcA
TdcR	0	Up	NA	NA	0	0	TdcR
TreR	0	Up	NA	NA	0	0	TreR
TrpR	0	Up	NA	NA	0	0	TrpR
UhpA	0	Up	NA	NA	0	0	UhpA
UidR	0	Up	NA	NA	0	0	UidR
UlaR	0	Up	NA	NA	0	0	UlaR
UxuR	0	Up	NA	NA	0	0	UxuR
XapR	0	Up	NA	NA	0	0	XapR
YefM	0	Up	NA	NA	0	0	YefM
YefM-YoeB	0	Up	NA	NA	0	0	YefM-YoeB
YhaJ	0	Up	NA	NA	0	0	YhaJ
YiaJ	0	Up	NA	NA	0	0	YiaJ
YjjQ	0	Up	NA	NA	0	0	YjjQ
Zur	0	Up	NA	NA	0	0	Zur
