## Supplementary Data Set S1 for "Comprehensive analysis of PNA-based antisense antibiotics targeting various essential genes in uropathogenic *Escherichia coli*": rpoD_vs_ctrl.csv

	NGenes	Direction	PValue	FDR	PValue.Mixed	FDR.Mixed	TERM
path:ecp01503	37	Up	5.88283607212096e-15	1.32363811622722e-12	2.89950910610143e-25	7.02654761478594e-25	Cationic antimicrobial peptide (CAMP) resistance
MarA	25	Up	2.64292515912745e-14	2.97329080401838e-12	2.41374630523572e-18	5.3782803579749e-18	MarA
CpxR	25	Up	6.37140376329566e-14	4.77855282247174e-12	7.51865135083386e-26	1.84903129516803e-25	CpxR
Rob	19	Up	6.72979230635563e-13	3.6844311312787e-11	1.25222328501527e-13	2.53498860137237e-13	Rob
SoxS	21	Up	8.18762473617488e-13	3.6844311312787e-11	1.13669440590096e-14	2.3586408922445e-14	SoxS
PhoPQ	11	Up	1.66560975222695e-10	6.24603657085105e-09	3.34049391495298e-08	5.77627072793952e-08	PhoPQ
MntR	1	Down	2.55046796472062e-10	8.19793274374486e-09	2.55046796472062e-10	4.73047689545948e-10	MntR
path:ecp02020	159	Up	1.18280793459455e-09	3.18024714546861e-08	4.17831438772688e-37	1.26109125156848e-36	Two-component system
BolA	1	Up	1.27209885818744e-09	3.18024714546861e-08	1.27209885818744e-09	2.29530880933822e-09	BolA
RutR	2	Down	3.12801524163338e-09	7.03803429367511e-08	0.324070808747812	0.417021350791758	RutR
path:ecp03070	56	Down	1.7371862167946e-08	3.5533354434435e-07	8.62868864304889e-26	2.10641516874429e-25	Bacterial secretion system
path:ecp00650	32	Up	2.78949927881692e-08	5.23031114778173e-07	1.26798537342714e-26	3.23823956906009e-26	Butanoate metabolism
NhaR	3	Up	4.78051489230467e-08	8.27396808283501e-07	0.172014726968361	0.228435557413983	NhaR
path:ecp00620	61	Up	6.10276475755455e-08	9.80801478892695e-07	4.19252945385481e-26	1.06253418219832e-25	Pyruvate metabolism
path:ecp00020	34	Up	8.71686761322331e-08	1.3075301419835e-06	4.39887817551844e-25	1.05828083642907e-24	Citrate cycle (TCA cycle)
path:ecp03030	17	Down	1.41561014660899e-07	1.9907017686689e-06	5.6540242558107e-08	9.67595903571729e-08	DNA replication
path:ecp02026	49	Up	1.65516420566459e-07	2.19065850749725e-06	8.63037972531037e-33	2.491553103307e-32	Biofilm formation - Escherichia coli
path:ecp00500	41	Up	4.00836966018389e-07	5.01046207522986e-06	1.39633706216286e-17	3.0905593642538e-17	Starch and sucrose metabolism
path:ecp00670	13	Down	4.95305663142996e-07	5.60282520116354e-06	2.66887401576152e-09	4.76379663028401e-09	One carbon pool by folate
RbsR	1	Up	4.98028906770092e-07	5.60282520116354e-06	4.98028906770092e-07	8.35078772968034e-07	RbsR
path:ecp03018	17	Down	5.54710775173237e-07	5.94332973399897e-06	3.76822805330492e-15	8.01956226728995e-15	RNA degradation
SoxR	1	Up	6.19631104150503e-07	6.33713629244833e-06	6.19631104150503e-07	1.03375641496466e-06	SoxR
path:ecp03430	22	Down	7.38204198734342e-07	7.22156281370552e-06	2.07880244675919e-13	4.18280249893365e-13	Mismatch repair
GadX	11	Up	9.32569754634058e-07	8.7428414496943e-06	3.30497531096593e-08	5.74477383895649e-08	GadX
path:ecp00660	12	Up	1.0758921287652e-06	9.68302915888684e-06	6.43152239340559e-06	1.03152919546409e-05	C5-Branched dibasic acid metabolism
path:ecp02030	20	Up	1.28580522692332e-06	1.11271606176057e-05	9.33138860117176e-10	1.70220934922474e-09	Bacterial chemotaxis
AsnC	1	Down	1.49033529427423e-06	1.24194607856186e-05	1.49033529427423e-06	2.41361618389778e-06	AsnC
path:ecp00480	24	Up	1.79211718151304e-06	1.44009416371584e-05	3.33494776311594e-28	8.78732267741659e-28	Glutathione metabolism
path:ecp03440	27	Down	2.3826801025e-06	1.84863111400862e-05	1.4241202457146e-15	3.05037368759515e-15	Homologous recombination
CueR	1	Up	2.86566686692437e-06	2.14925015019328e-05	2.86566686692437e-06	4.61845339717908e-06	CueR
path:ecp00230	77	Down	3.08567203032983e-06	2.23960066717488e-05	4.24428236661411e-21	9.71794307390265e-21	Purine metabolism
path:ecp00630	41	Up	4.15533535483375e-06	2.92172017136748e-05	3.18881080827289e-29	8.60719665322439e-29	Glyoxylate and dicarboxylate metabolism
path:ecp00330	22	Down	5.33485006695613e-06	3.63739777292464e-05	1.46577603877745e-22	3.40306045366514e-22	Arginine and proline metabolism
OmpR	5	Up	8.1645695193562e-06	5.40302394663278e-05	0.198926273514836	0.262077471456054	OmpR
path:ecp00290	16	Up	9.58240048466866e-06	6.160114597287e-05	2.35858376163943e-07	3.9951520860423e-07	Valine, leucine and isoleucine biosynthesis
DpiA	3	Down	1.03760152031945e-05	6.48500950199655e-05	0.500493584821972	0.620014440898861	DpiA
LldR	3	Up	1.21888515817499e-05	7.26221726848961e-05	0.277867066079175	0.361772023287397	LldR
path:ecp00240	50	Down	1.22650780534491e-05	7.26221726848961e-05	4.45502169339445e-26	1.12050545621739e-25	Pyrimidine metabolism
path:ecp00970	25	Down	1.36196593940868e-05	7.80690666993915e-05	7.33157914292431e-12	1.42344109675489e-11	Aminoacyl-tRNA biosynthesis
path:ecp00053	19	Up	1.39101295619775e-05	7.80690666993915e-05	9.21125671832333e-11	1.73757797186554e-10	Ascorbate and aldarate metabolism
path:ecp00340	8	Down	1.4225918820778e-05	7.80690666993915e-05	0.0161706709618535	0.0234439421805038	Histidine metabolism
path:ecp00010	54	Up	1.53176927050383e-05	8.20590680627052e-05	5.9894831418321e-30	1.64339537445311e-29	Glycolysis / Gluconeogenesis
Ada	1	Up	1.84087879749586e-05	9.42867521436396e-05	1.84087879749586e-05	2.924266797936e-05	Ada
ArgP	5	Down	1.84382981969784e-05	9.42867521436396e-05	0.0532977820063439	0.0749782357038397	ArgP
path:ecp00565	1	Down	2.04733741673431e-05	0.000101137514949781	2.04733741673431e-05	3.236742963599e-05	Ether lipid metabolism
EvgA	4	Up	2.06770030563998e-05	0.000101137514949781	0.196442808549365	0.25983670294179	EvgA
path:ecp01200	119	Up	2.2380738994174e-05	0.000107141835610407	4.70288594630987e-31	1.3344941317734e-30	Carbon metabolism
path:ecp00520	54	Up	2.3831119141423e-05	0.00011170837097542	2.25503843118089e-24	5.38613495792846e-24	Amino sugar and nucleotide sugar metabolism
DcuR	2	Down	2.51585118867172e-05	0.000115523779071661	0.704031653859864	0.837772433983781	DcuR
path:ecp00790	26	Down	2.76151038597568e-05	0.000124267967368905	1.82686705650072e-23	4.27126663914252e-23	Folate biosynthesis
CspA	1	Down	3.76958865986507e-05	0.000166305382052871	3.76958865986507e-05	5.93129590083035e-05	CspA
path:ecp00561	13	Up	3.94796811832314e-05	0.00017082554358129	7.67204965819731e-07	1.27356024326075e-06	Glycerolipid metabolism
ArcA	16	Down	4.28553497625269e-05	0.000181933088614501	1.50615191463337e-12	2.95883098022651e-12	ArcA
YqhC	2	Up	4.99410822364145e-05	0.000208087842651727	0.645874876364306	0.771332586161689	YqhC
path:ecp00401	4	Down	6.57480716871186e-05	0.000268969384174576	0.492428263381138	0.612307803155572	Novobiocin biosynthesis
path:ecp00361	2	Up	0.00011743486779397	0.000455566297476609	1	1	Chlorocyclohexane and chlorobenzene degradation
path:ecp00364	2	Up	0.00011743486779397	0.000455566297476609	1	1	Fluorobenzoate degradation
path:ecp00623	2	Up	0.00011743486779397	0.000455566297476609	1	1	Toluene degradation
path:ecp01210	26	Up	0.00012311835615422	0.000469519154825416	9.82818371505303e-15	2.05217420968403e-14	2-Oxocarboxylic acid metabolism
DnaA	4	Down	0.000138637443360766	0.000519890412602874	0.156997410399786	0.210173952631972	DnaA
path:ecp00633	7	Up	0.000147273148577387	0.000543220629998558	5.81245943604008e-05	9.01746043348274e-05	Nitrotoluene degradation
path:ecp02024	57	Up	0.000164331677757782	0.000596364959604853	6.50642435348464e-24	1.54295206096921e-23	Quorum sensing
path:ecp01240	143	Down	0.000213830483399269	0.000763680297854533	7.46891074901489e-30	2.03252325301061e-29	Biosynthesis of cofactors
path:ecp00400	22	Down	0.000223283120761464	0.000784979721427022	8.13013911608843e-15	1.70835834591225e-14	Phenylalanine, tyrosine and tryptophan biosynthesis
OxyR	11	Down	0.000376517716115799	0.00130333055578546	1.72992681529295e-07	2.94531129578082e-07	OxyR
RcsB	8	Up	0.000394051324894707	0.00134335678941377	0.000853640685575831	0.00130003994317053	RcsB
CdaR	2	Up	0.000422118703266892	0.00141756280947837	0.462344917233952	0.577062077149143	CdaR
path:ecp00190	42	Up	0.000643802728452783	0.00213022961620406	3.47219261556645e-07	5.8516139511069e-07	Oxidative phosphorylation
FucR	5	Up	0.00073222372036007	0.0023876860446524	0.313195848034775	0.404595414581888	FucR
BaeR	5	Up	0.000762286935196548	0.0024502080059889	0.117514956139736	0.15859742048127	BaeR
path:ecp00310	19	Up	0.00078630375831894	0.00246717299815617	3.41463719658408e-13	6.82927439316815e-13	Lysine degradation
CRP	155	Up	0.000789495359409974	0.00246717299815617	3.69065848989221e-55	1.1345357580039e-54	CRP
path:ecp01501	21	Up	0.000886630934515286	0.00273276657898547	1.14554399991413e-19	2.58721502021423e-19	beta-Lactam resistance
path:ecp01502	7	Down	0.000960870617088445	0.00292156606547162	0.0783635147409963	0.106625765959061	Vancomycin resistance
path:ecp02060	43	Up	0.00124194930571148	0.00372584791713444	3.83154901009915e-12	7.48278983148776e-12	Phosphotransferase system (PTS)
path:ecp00592	3	Down	0.00128574520617439	0.00380648251827945	0.551343077867742	0.672962874456214	alpha-Linolenic acid metabolism
path:ecp00051	54	Up	0.00131604329822778	0.00384558106625	2.93182262363927e-11	5.62638792513432e-11	Fructose and mannose metabolism
path:ecp00625	4	Up	0.00138386261066007	0.00394138085314577	0.054263786834848	0.0756957026435695	Chloroalkane and chloroalkene degradation
path:ecp00626	4	Up	0.00138386261066007	0.00394138085314577	0.054263786834848	0.0756957026435695	Naphthalene degradation
path:ecp03020	4	Down	0.00141953512619669	0.00399244254242818	0.364497719995924	0.463652272178723	RNA polymerase
path:ecp00730	14	Down	0.00157517661689757	0.00437549060249325	0.0054490520014839	0.00811248997530338	Thiamine metabolism
path:ecp01120	257	Up	0.00175715102886572	0.00482145099383888	3.13937850315572e-35	9.30601484864017e-35	Microbial metabolism in diverse environments
SlyA	14	Up	0.00207729282366685	0.00561540863898829	8.27588303206449e-10	1.51800727438973e-09	SlyA
path:ecp00281	5	Up	0.00209641922522229	0.00561540863898829	0.110868972647106	0.150238771097302	Geraniol degradation
path:ecp03010	55	Down	0.00238005037339128	0.00630013334132985	4.06471789604426e-05	6.35654972568695e-05	Ribosome
path:ecp00030	35	Up	0.00248938041577604	0.00651291387848383	8.64718832571645e-29	2.31521493882086e-28	Pentose phosphate pathway
BasR	3	Up	0.00306478744246456	0.00792617442016695	1	1	BasR
path:ecp00250	31	Down	0.00312374611836447	0.00798685087081825	2.19207144184269e-30	6.11569511505693e-30	Alanine, aspartate and glutamate metabolism
CsgD	4	Up	0.00323585505491058	0.00818053244218966	0.515514054613444	0.636247829485738	CsgD
path:ecp04122	18	Down	0.00410908955760884	0.0102727238940221	1.2425742123807e-06	2.04225068569502e-06	Sulfur relay system
path:ecp00280	11	Up	0.00465185495392214	0.0115018391717855	4.16493197212502e-08	7.16454619039123e-08	Valine, leucine and isoleucine degradation
PspF	6	Down	0.00490698135196048	0.0120007696107729	0.53799401693805	0.661533383790491	PspF
HypT	2	Down	0.00508148212581282	0.012293908368902	1	1	HypT
path:ecp01040	3	Down	0.00518878933708622	0.0124199744770681	0.591684844094816	0.714324975416287	Biosynthesis of unsaturated fatty acids
path:ecp00071	13	Up	0.00532589482289428	0.0126139614226444	1.97137846882918e-09	3.53782514406101e-09	Fatty acid degradation
PdhR	1	Up	0.00650614832815269	0.0152487851441079	0.00650614832815269	0.0096001833108742	PdhR
path:ecp00600	2	Up	0.00679489056538273	0.0157613440949599	1	1	Sphingolipid metabolism
IscR	4	Up	0.00695051160194199	0.0159578072493566	0.438358487347635	0.549188746412886	IscR
HU	1	Up	0.00743021438068868	0.0168868508652016	0.00743021438068868	0.0109151821875604	HU
path:ecp00040	37	Up	0.0078641837817904	0.0176944135090284	1.66340770666973e-14	3.40895900379229e-14	Pentose and glucuronate interconversions
path:ecp03060	18	Down	0.00981109246927197	0.0218563941147148	8.0847526221927e-07	1.33539197540695e-06	Protein export
SdiA	3	Up	0.00996448363042713	0.0219804785965304	0.342032911386475	0.438436009962586	SdiA
path:ecp00910	23	Up	0.0105450230936954	0.0230352446221501	2.52654243100739e-17	5.48243194179381e-17	Nitrogen metabolism
path:ecp02010	181	Up	0.0118844958721758	0.0257116497234573	4.84541892446665e-48	1.47585236965406e-47	ABC transporters
path:ecp00562	3	Down	0.0132397238063891	0.0283708367279767	0.273354739266454	0.357298320615995	Inositol phosphate metabolism
path:ecp00130	21	Down	0.0138409227653462	0.0293793171905933	5.85887881101878e-14	1.19334218727499e-13	Ubiquinone and other terpenoid-quinone biosynthesis
path:ecp00760	24	Up	0.0176379983722067	0.0370892489135187	2.93205811690779e-16	6.32106035593108e-16	Nicotinate and nicotinamide metabolism
path:ecp00380	12	Up	0.0204272270225458	0.042556722963637	1.35812892987294e-06	2.22117637792028e-06	Tryptophan metabolism
YdeO	10	Up	0.0206938013525172	0.0427165624249208	0.0557755462450693	0.0774790014785064	YdeO
path:ecp00640	34	Up	0.0211075872056118	0.0431746101932968	2.525185975411e-30	6.98634786530376e-30	Propanoate metabolism
NagC	1	Up	0.0215786241526759	0.0433499145924293	0.0215786241526759	0.031013433847136	NagC
NanR	1	Up	0.0215786241526759	0.0433499145924293	0.0215786241526759	0.031013433847136	NanR
Cra	9	Up	0.0260549169101983	0.0518792593344657	0.0329755310880569	0.0471891220742883	Cra
path:ecp00920	30	Down	0.0276482866284495	0.0545689867666766	4.1473716158195e-09	7.32408178963869e-09	Sulfur metabolism
TyrR	2	Up	0.0284891053989278	0.0557395540413804	0.404834420176621	0.509109952646357	TyrR
path:ecp03410	13	Down	0.0302366147364682	0.0586486061698738	6.71634605585867e-06	1.0720321589159e-05	Base excision repair
path:ecp00680	33	Down	0.0311622910392284	0.059927482767747	3.96378895829573e-19	8.89174279833907e-19	Methane metabolism
path:ecp03420	8	Down	0.0366564601479092	0.0698957926549117	0.124497762758043	0.167341122411621	Nucleotide excision repair
path:ecp00785	3	Down	0.038717846548195	0.0728821596931403	1	1	Lipoic acid metabolism
LrhA	2	Up	0.0388704851696748	0.0728821596931403	1	1	LrhA
path:ecp00220	20	Up	0.0399779679364181	0.074339196575984	5.75908963208746e-20	1.30960120400893e-19	Arginine biosynthesis
CreB	1	Down	0.0412953873769294	0.0761595259000746	0.0412953873769294	0.0588414961765689	CreB
path:ecp00362	7	Up	0.0435258385540447	0.07962043637935	0.250007032622808	0.328072469686847	Benzoate degradation
Nac	10	Up	0.0463129788234015	0.0840356470585915	0.31099604173118	0.403322991620125	Nac
path:ecp01053	13	Up	0.0497554454169679	0.0895598017505423	0.00107806888207986	0.00163433273447723	Biosynthesis of siderophore group nonribosomal peptides
LeuO	3	Up	0.0512988524062976	0.0916050935826744	1	1	LeuO
path:ecp00121	1	Up	0.0518831472264142	0.0919189616215999	0.0518831472264142	0.0732987441666787	Secondary bile acid biosynthesis
path:ecp00590	2	Down	0.0558168672198667	0.0979155254370152	0.542182201133131	0.664223213196308	Arachidonic acid metabolism
NarP	12	Down	0.0561382345838887	0.0979155254370152	0.380614060273784	0.482304839736245	NarP
IlvY	1	Up	0.0595540591271054	0.103074333104606	0.0595540591271054	0.0823831151258292	IlvY
Lrp	19	Up	0.0616818199877751	0.105942057230911	1.39984866641857e-06	2.27818508456356e-06	Lrp
GcvA	1	Down	0.0631804383043442	0.107693928927859	0.0631804383043442	0.0870369523528725	GcvA
MelR	1	Up	0.0660370238989894	0.111716769753929	0.0660370238989894	0.0905962476630764	MelR
CaiF	4	Up	0.0717990209155452	0.120558057507445	0.970282803526198	1	CaiF
path:ecp00643	2	Down	0.0737927878528727	0.121680730273953	1	1	Styrene degradation
path:ecp00903	2	Up	0.0747161977013559	0.121680730273953	1	1	Limonene and pinene degradation
path:ecp00930	2	Up	0.0747161977013559	0.121680730273953	1	1	Caprolactam degradation
path:ecp00470	14	Down	0.0749913738265425	0.121680730273953	2.09800520141077e-08	3.66598803614935e-08	D-Amino acid metabolism
XylR	4	Up	0.07517165114702	0.121680730273953	1	1	XylR
CysB	7	Up	0.0765935856849753	0.122392954895744	0.762864820736686	0.898124540725461	CysB
path:ecp00261	9	Down	0.0766995850679998	0.122392954895744	0.00580560955199187	0.00860474272884509	Monobactam biosynthesis
path:ecp00350	9	Up	0.0783924032521508	0.124031053323449	4.07814786617868e-05	6.35654972568695e-05	Tyrosine metabolism
NarL	17	Down	0.0788286250011255	0.124031053323449	0.0756210745142542	0.103317682052397	NarL
Cbl	3	Up	0.0810353123807744	0.12661767559496	1	1	Cbl
H-NS	23	Down	0.101159822478507	0.156972138328717	4.45853452733716e-11	8.50708886825252e-11	H-NS
RcsAB	4	Up	0.104037169033622	0.160331253647706	1	1	RcsAB
GadE	13	Down	0.110556329107358	0.16921887108269	1.70858834473249e-08	3.00132979074702e-08	GadE
path:ecp00521	6	Down	0.116413945473874	0.176074118432078	0.00385071687120459	0.00575872973531498	Streptomycin biosynthesis
FadR	6	Down	0.11660019398391	0.176074118432078	0.00013025714912917	0.000201141272143649	FadR
TorR	5	Down	0.118490241902906	0.17773536285436	1	1	TorR
path:ecp01220	5	Up	0.122545015895032	0.182600189247564	0.0121009240292302	0.0176206437618615	Degradation of aromatic compounds
path:ecp00541	19	Down	0.129842774354039	0.192201475195123	1.12319589225606e-09	2.0377105804864e-09	O-Antigen nucleotide sugar biosynthesis
path:ecp00900	13	Down	0.137169655307647	0.201720081334775	5.31875837498529e-10	9.81015433608398e-10	Terpenoid backbone biosynthesis
path:ecp01250	49	Down	0.142287746552261	0.20788794139129	7.14060457589033e-28	1.86667773165007e-27	Biosynthesis of nucleotide sugars
path:ecp00410	11	Up	0.145154579213388	0.210708260148466	0.566340785534806	0.688736779478225	beta-Alanine metabolism
path:ecp00627	5	Down	0.152293270874334	0.219653756068751	0.721964127580121	0.852996762834876	Aminobenzoate degradation
path:ecp02040	45	Down	0.157828017790665	0.226186649699998	6.39967305540926e-35	1.88025792424414e-34	Flagellar assembly
CRP-Sxy	1	Up	0.160128560985949	0.228031178619231	0.160128560985949	0.213504747981265	CRP-Sxy
path:ecp00052	41	Up	0.167780839537899	0.237425716327216	7.85304029567818e-15	1.66064291602876e-14	Galactose metabolism
ZraR	2	Up	0.172026945028648	0.241912891446536	1	1	ZraR
path:ecp00270	39	Down	0.176498049253963	0.246658764485352	2.11960236602426e-30	5.96362699593266e-30	Cysteine and methionine metabolism
RstA	4	Up	0.195356918680797	0.271329053723329	1	1	RstA
path:ecp00540	39	Up	0.224284500234182	0.309595169034914	4.21295428822716e-27	1.09273501850892e-26	Lipopolysaccharide biosynthesis
MalT	4	Up	0.226820247595242	0.311186315298351	1	1	MalT
path:ecp00430	6	Up	0.235535148865572	0.320903539883577	0.00804795733477506	0.0117705807715653	Taurine and hypotaurine metabolism
ModE	7	Up	0.236755500536328	0.320903539883577	1	1	ModE
path:ecp00550	23	Down	0.244858950899455	0.329899784145972	1.68119859740132e-21	3.87609676623083e-21	Peptidoglycan biosynthesis
DsdC	2	Down	0.24759608641038	0.331601901442474	1	1	DsdC
Dan	3	Down	0.25318050580444	0.33707463790532	0.957446224494295	1	Dan
path:ecp00740	12	Down	0.26962994779348	0.356863166197253	0.000672571109378046	0.00102900280328807	Riboflavin metabolism
path:ecp01110	355	Up	0.28420174985111	0.373949670856723	2.60518976982725e-28	6.91938402866118e-28	Biosynthesis of secondary metabolites
RcsB-BglJ	6	Up	0.293309938276629	0.383690326233963	0.999999999995384	1	RcsB-BglJ
RhaR	2	Up	0.301180045876072	0.389456955874232	1	1	RhaR
RhaS	2	Up	0.301180045876072	0.389456955874232	1	1	RhaS
CusR	4	Down	0.320531187340699	0.409769983816234	1	1	CusR
HprR	4	Down	0.320531187340699	0.409769983816234	1	1	HprR
GadW	1	Down	0.34897918862076	0.443617612653508	0.34897918862076	0.445619579315739	GadW
QseB	6	Down	0.377340774439224	0.474690826105418	0.983655130904558	1	QseB
AraC	2	Down	0.377642923879421	0.474690826105418	1	1	AraC
NorR	2	Up	0.388531482067408	0.485314131238436	1	1	NorR
GlrR	1	Down	0.390408256685142	0.485314131238436	0.390408256685142	0.492834757488468	GlrR
AppY	5	Up	0.404411344768818	0.499959080071341	1	1	AppY
path:ecp00523	3	Down	0.420654066898928	0.514077080843936	1	1	Polyketide sugar unit biosynthesis
path:ecp00525	3	Down	0.420654066898928	0.514077080843936	1	1	Acarbose and validamycin biosynthesis
FhlA	6	Up	0.422685599805014	0.514077080843936	0.88886339453729	1	FhlA
path:ecp00300	14	Down	0.432350208576873	0.523004284568798	8.07369217387758e-13	1.59551535817105e-12	Lysine biosynthesis
path:ecp00440	7	Down	0.438704613085365	0.527853144086669	0.999972860830636	1	Phosphonate and phosphinate metabolism
NtrC	12	Up	0.450693571921454	0.539393902565569	0.00216867473476091	0.00327272732700283	NtrC
path:ecp00860	22	Up	0.495398213296345	0.587670571934019	1.15098449104142e-23	2.71011951082093e-23	Porphyrin metabolism
Fis	26	Up	0.498005098487576	0.587670571934019	6.48470458147791e-27	1.6689317217447e-26	Fis
path:ecp00061	14	Down	0.498867018841768	0.587670571934019	3.55722852294456e-09	6.31550732415826e-09	Fatty acid biosynthesis
MetR	3	Up	0.512873616102716	0.596362654466732	0.928556131138585	1	MetR
path:ecp00770	24	Up	0.513135081937969	0.596362654466732	2.11826653710137e-17	4.62674006787931e-17	Pantothenate and CoA biosynthesis
Fur	13	Up	0.514197133184649	0.596362654466732	2.51495914002965e-10	4.69082266567327e-10	Fur
path:ecp01100	898	Up	0.552124069788427	0.637066234371262	3.37570426023326e-31	9.66149839997794e-31	Metabolic pathways
GadE-RcsB	4	Up	0.574888415583351	0.659948436256398	1	1	GadE-RcsB
YeiL	1	Down	0.584165082009497	0.667193621584451	0.584165082009497	0.707820464332675	YeiL
IHF	70	Down	0.595541717306262	0.676751951484389	5.23964096160089e-26	1.30794045056503e-25	IHF
AdiY	1	Down	0.629561178227125	0.708256325505515	0.629561178227125	0.754564300257781	AdiY
HdfR	1	Down	0.629561178227125	0.708256325505515	0.629561178227125	0.754564300257781	HdfR
path:ecp00260	39	Up	0.641399514783717	0.71798453147431	1.38107184393382e-14	2.84792454773931e-14	Glycine, serine and threonine metabolism
FNR	73	Down	0.647101446578956	0.720781314258738	3.55594779100768e-36	1.06358078073383e-35	FNR
PhoB	14	Up	0.669779882822624	0.737887553032454	7.89201069489462e-12	1.5233415992471e-11	PhoB
path:ecp00460	7	Up	0.672868369481907	0.737887553032454	0.000277363832845955	0.000426318483818783	Cyanoamino acid metabolism
path:ecp01230	124	Up	0.67495014936179	0.737887553032454	7.49133604252048e-26	1.84903129516803e-25	Biosynthesis of amino acids
path:ecp00750	10	Down	0.675577048554158	0.737887553032454	0.0024469706038267	0.00367599203832789	Vitamin B6 metabolism
UvrY	2	Up	0.6867366180158	0.746452845669348	1	1	UvrY
ZntR	1	Down	0.72144296702556	0.780407055676687	0.72144296702556	0.852996762834876	ZntR
FlhDC	37	Up	0.745711561337478	0.802799527755658	6.57298915899414e-13	1.30672598849464e-12	FlhDC
path:ecp00332	2	Down	0.7922706521582	0.848861413026643	1	1	Carbapenem biosynthesis
GutM	6	Down	0.797850265695995	0.850788198017057	0.983335937365257	1	GutM
path:ecp00360	10	Down	0.821333684710727	0.871698486131668	0.0425951866445097	0.0604341964358	Phenylalanine metabolism
path:ecp00542	1	Down	0.833335708643875	0.880284199271699	0.833335708643875	0.977623516854299	O-Antigen repeat unit biosynthesis
path:ecp00511	3	Up	0.865091178759705	0.909558482340811	1	1	Other glycan degradation
YdcI	2	Up	0.869966202252083	0.910429746542877	1	1	YdcI
PrpR	4	Down	0.884513449116313	0.921368176162827	1	1	PrpR
path:ecp00450	17	Down	0.891666445942633	0.924538941645587	2.18578290760427e-10	4.0998865837549e-10	Selenocompound metabolism
path:ecp00564	27	Up	0.901810093024102	0.930767297845977	6.23634456274779e-34	1.81619859195813e-33	Glycerophospholipid metabolism
AtoC	3	Down	0.916476710803987	0.941585661784918	1	1	AtoC
McbR	1	Down	0.936895495429196	0.953852879961851	0.936895495429196	1	McbR
RcdA	1	Down	0.936895495429196	0.953852879961851	0.936895495429196	1	RcdA
path:ecp00780	15	Up	0.96081296206512	0.973796921011946	8.06277158955611e-11	1.52962295299007e-10	Biotin metabolism
SgrR	1	Up	0.979123634956241	0.987905012848225	0.979123634956241	1	SgrR
path:ecp01212	21	Down	0.986409549348483	0.990813163408074	1.54184618669773e-17	3.39001943035528e-17	Fatty acid metabolism
RtcR	1	Down	0.992639040594891	0.992639040594891	0.992639040594891	1	RtcR
AccB	0	Up	NA	NA	0	0	AccB
AcrR	0	Up	NA	NA	0	0	AcrR
AgaR	0	Up	NA	NA	0	0	AgaR
AidB	0	Up	NA	NA	0	0	AidB
AlaS	0	Up	NA	NA	0	0	AlaS
AllR	0	Up	NA	NA	0	0	AllR
AllS	0	Up	NA	NA	0	0	AllS
AlsR	0	Up	NA	NA	0	0	AlsR
ArgR	0	Up	NA	NA	0	0	ArgR
ArsR	0	Up	NA	NA	0	0	ArsR
AscG	0	Up	NA	NA	0	0	AscG
BetI	0	Up	NA	NA	0	0	BetI
BirA	0	Up	NA	NA	0	0	BirA
BluR	0	Up	NA	NA	0	0	BluR
BtsR	0	Up	NA	NA	0	0	BtsR
CadC	0	Up	NA	NA	0	0	CadC
CecR	0	Up	NA	NA	0	0	CecR
ChbR	0	Up	NA	NA	0	0	ChbR
ComR	0	Up	NA	NA	0	0	ComR
CsqR	0	Up	NA	NA	0	0	CsqR
CynR	0	Up	NA	NA	0	0	CynR
CytR	0	Up	NA	NA	0	0	CytR
DeoR	0	Up	NA	NA	0	0	DeoR
DgoR	0	Up	NA	NA	0	0	DgoR
DhaR	0	Up	NA	NA	0	0	DhaR
DicA	0	Up	NA	NA	0	0	DicA
DinJ-YafQ	0	Up	NA	NA	0	0	DinJ-YafQ
EbgR	0	Up	NA	NA	0	0	EbgR
EnvR	0	Up	NA	NA	0	0	EnvR
EnvY	0	Up	NA	NA	0	0	EnvY
ExuR	0	Up	NA	NA	0	0	ExuR
FabR	0	Up	NA	NA	0	0	FabR
FeaR	0	Up	NA	NA	0	0	FeaR
FliZ	0	Up	NA	NA	0	0	FliZ
GalR	0	Up	NA	NA	0	0	GalR
GalS	0	Up	NA	NA	0	0	GalS
GatR	0	Up	NA	NA	0	0	GatR
GlaR	0	Up	NA	NA	0	0	GlaR
GlcC	0	Up	NA	NA	0	0	GlcC
GlpR	0	Up	NA	NA	0	0	GlpR
GntR	0	Up	NA	NA	0	0	GntR
HcaR	0	Up	NA	NA	0	0	HcaR
HicB	0	Up	NA	NA	0	0	HicB
HigA	0	Up	NA	NA	0	0	HigA
HigBA	0	Up	NA	NA	0	0	HigBA
HipAB	0	Up	NA	NA	0	0	HipAB
HipB	0	Up	NA	NA	0	0	HipB
HyfR	0	Up	NA	NA	0	0	HyfR
IclR	0	Up	NA	NA	0	0	IclR
IdnR	0	Up	NA	NA	0	0	IdnR
KdgR	0	Up	NA	NA	0	0	KdgR
KdpE	0	Up	NA	NA	0	0	KdpE
LacI	0	Up	NA	NA	0	0	LacI
LexA	0	Up	NA	NA	0	0	LexA
LsrR	0	Up	NA	NA	0	0	LsrR
LysR	0	Up	NA	NA	0	0	LysR
MalI	0	Up	NA	NA	0	0	MalI
MarR	0	Up	NA	NA	0	0	MarR
MatA	0	Up	NA	NA	0	0	MatA
MazE	0	Up	NA	NA	0	0	MazE
MazE-MazF	0	Up	NA	NA	0	0	MazE-MazF
MetJ	0	Up	NA	NA	0	0	MetJ
MhpR	0	Up	NA	NA	0	0	MhpR
Mlc	0	Up	NA	NA	0	0	Mlc
MlrA	0	Up	NA	NA	0	0	MlrA
MngR	0	Up	NA	NA	0	0	MngR
MprA	0	Up	NA	NA	0	0	MprA
MqsA	0	Up	NA	NA	0	0	MqsA
MraZ	0	Up	NA	NA	0	0	MraZ
MurR	0	Up	NA	NA	0	0	MurR
NadR	0	Up	NA	NA	0	0	NadR
NemR	0	Up	NA	NA	0	0	NemR
NfeR	0	Up	NA	NA	0	0	NfeR
NikR	0	Up	NA	NA	0	0	NikR
NimR	0	Up	NA	NA	0	0	NimR
NrdR	0	Up	NA	NA	0	0	NrdR
NsrR	0	Up	NA	NA	0	0	NsrR
PaaX	0	Up	NA	NA	0	0	PaaX
PdeL	0	Up	NA	NA	0	0	PdeL
PepA	0	Up	NA	NA	0	0	PepA
PgrR	0	Up	NA	NA	0	0	PgrR
PurR	0	Up	NA	NA	0	0	PurR
PutA	0	Up	NA	NA	0	0	PutA
PuuR	0	Up	NA	NA	0	0	PuuR
PyrR	0	Up	NA	NA	0	0	PyrR
RclR	0	Up	NA	NA	0	0	RclR
RcnR	0	Up	NA	NA	0	0	RcnR
RelB	0	Up	NA	NA	0	0	RelB
RelB-RelE	0	Up	NA	NA	0	0	RelB-RelE
SrlR	0	Up	NA	NA	0	0	SrlR
StpA	0	Up	NA	NA	0	0	StpA
SutR	0	Up	NA	NA	0	0	SutR
TdcA	0	Up	NA	NA	0	0	TdcA
TdcR	0	Up	NA	NA	0	0	TdcR
TreR	0	Up	NA	NA	0	0	TreR
TrpR	0	Up	NA	NA	0	0	TrpR
UhpA	0	Up	NA	NA	0	0	UhpA
UidR	0	Up	NA	NA	0	0	UidR
UlaR	0	Up	NA	NA	0	0	UlaR
UxuR	0	Up	NA	NA	0	0	UxuR
XapR	0	Up	NA	NA	0	0	XapR
YefM	0	Up	NA	NA	0	0	YefM
YefM-YoeB	0	Up	NA	NA	0	0	YefM-YoeB
YhaJ	0	Up	NA	NA	0	0	YhaJ
YiaJ	0	Up	NA	NA	0	0	YiaJ
YjjQ	0	Up	NA	NA	0	0	YjjQ
Zur	0	Up	NA	NA	0	0	Zur
