## Supplementary Data Set S1 for "Comprehensive analysis of PNA-based antisense antibiotics targeting various essential genes in uropathogenic *Escherichia coli*": rpsH_vs_ctrl.csv

	NGenes	Direction	PValue	FDR	PValue.Mixed	FDR.Mixed	TERM
path:ecp00240	50	Down	2.2763408685819e-17	5.12176695430928e-15	7.69825161450795e-24	1.70387969067776e-23	Pyrimidine metabolism
path:ecp00790	26	Down	1.15974270495433e-16	1.30471054307362e-14	1.21533414902086e-24	2.78269612051673e-24	Folate biosynthesis
path:ecp01240	143	Down	7.75489004357389e-16	4.62529522720796e-14	6.27343136079957e-24	1.39783839717145e-23	Biosynthesis of cofactors
path:ecp00030	35	Down	8.75850114546822e-16	4.62529522720796e-14	1.36055331079313e-25	3.24966690059941e-25	Pentose phosphate pathway
ArgP	5	Down	1.16664650066592e-15	4.62529522720796e-14	0.00161784364986641	0.0022195210403126	ArgP
path:ecp00680	33	Down	1.25403727643004e-15	4.62529522720796e-14	4.86104380353381e-25	1.12857800193932e-24	Methane metabolism
path:ecp00970	25	Down	1.43898073735359e-15	4.62529522720796e-14	3.79863013343256e-18	7.46239765857758e-18	Aminoacyl-tRNA biosynthesis
path:ecp00670	13	Down	2.13121886602304e-15	5.9940530606898e-14	3.73717720735679e-12	6.70671801536461e-12	One carbon pool by folate
ModE	7	Down	8.96327704711983e-15	2.24081926177996e-13	2.44615878518345e-05	3.59347219770312e-05	ModE
path:ecp00230	77	Down	1.38519529636559e-14	3.11668941682257e-13	6.34890531342159e-22	1.33407377471897e-21	Purine metabolism
path:ecp00010	54	Down	8.61674906545257e-14	1.76251685429712e-12	9.31907837790441e-26	2.27495148637078e-25	Glycolysis / Gluconeogenesis
path:ecp00400	22	Down	1.0898231441166e-13	2.04341839521863e-12	6.00182377168251e-25	1.3837538140268e-24	Phenylalanine, tyrosine and tryptophan biosynthesis
DnaA	4	Down	1.91847401151653e-13	3.32043578916323e-12	0.0105750425786	0.0141569118390935	DnaA
path:ecp01503	37	Up	3.12818967865109e-13	4.9514405025582e-12	1.712944852925e-24	3.86869177667414e-24	Cationic antimicrobial peptide (CAMP) resistance
path:ecp01110	355	Down	3.3009603350388e-13	4.9514405025582e-12	1.40257762412224e-27	3.58196747083527e-27	Biosynthesis of secondary metabolites
path:ecp00460	7	Down	6.91450276764301e-13	9.72351951699798e-12	2.11529010527065e-06	3.22145098600851e-06	Cyanoamino acid metabolism
path:ecp04122	18	Down	8.73989733226849e-13	1.15675111750612e-11	1.51933029314037e-17	2.94981086153569e-17	Sulfur relay system
path:ecp00750	10	Down	1.0028645953821e-12	1.25358074422763e-11	3.79426250234295e-08	6.08548382018289e-08	Vitamin B6 metabolism
path:ecp00480	24	Down	1.33136658840012e-12	1.57661832836856e-11	1.35024109839594e-25	3.24840612077863e-25	Glutathione metabolism
path:ecp00401	4	Down	1.49763779987251e-12	1.68484252485657e-11	0.00661658659428162	0.00889354959231376	Novobiocin biosynthesis
SlyA	14	Up	1.69212139015595e-12	1.81298720373852e-11	5.33429824539892e-12	9.47051881001305e-12	SlyA
EvgA	4	Up	2.43845950594096e-12	2.49387904016689e-11	0.0144248128322125	0.0190041184932323	EvgA
path:ecp00785	3	Down	2.65903069800813e-12	2.60122568283404e-11	0.0652936110158984	0.0814942814183394	Lipoic acid metabolism
path:ecp00250	31	Down	3.30771118634112e-12	3.1009792371948e-11	1.90371499148572e-29	5.40199467669453e-29	Alanine, aspartate and glutamate metabolism
path:ecp00130	21	Down	4.04859746980802e-12	3.64373772282722e-11	4.78689987685759e-14	8.78039093434653e-14	Ubiquinone and other terpenoid-quinone biosynthesis
path:ecp01100	898	Down	4.64114903048373e-12	3.95375441037934e-11	1.3858995930659e-27	3.56681135579751e-27	Metabolic pathways
path:ecp01200	119	Down	4.74450529245521e-12	3.95375441037934e-11	4.95828812681085e-28	1.2961824079537e-27	Carbon metabolism
path:ecp01250	49	Down	1.19343162635585e-11	9.5900755689309e-11	4.28901031681566e-25	1.0027826937907e-24	Biosynthesis of nucleotide sugars
path:ecp01230	124	Down	1.61052799387078e-11	1.24779650628994e-10	6.30494535047264e-29	1.75902677004783e-28	Biosynthesis of amino acids
CspA	1	Down	1.66372867505326e-11	1.24779650628994e-10	1.66372867505326e-11	2.93807404317916e-11	CspA
path:ecp00340	8	Down	2.94179028734299e-11	2.13517036984572e-10	0.000223484641866413	0.00031573149404106	Histidine metabolism
path:ecp00053	19	Up	4.68814140515249e-11	3.29634942549784e-10	1.85245536984219e-21	3.86802001753212e-21	Ascorbate and aldarate metabolism
path:ecp00740	12	Down	5.2632621365099e-11	3.58858782034766e-10	1.74336824806995e-09	2.86533791266943e-09	Riboflavin metabolism
Fis	26	Down	6.53257107136739e-11	4.32302497369901e-10	6.98745952931768e-27	1.74423801784472e-26	Fis
CdaR	2	Up	8.18248002012195e-11	5.26016572722126e-10	0.231025640882837	0.272955561470113	CdaR
path:ecp00541	19	Down	2.43336089326602e-10	1.52085055829126e-09	1.37652260088016e-17	2.68826766760125e-17	O-Antigen nucleotide sugar biosynthesis
CpxR	25	Up	2.78320617557724e-10	1.69249024190508e-09	2.71663956138353e-24	6.09408334040089e-24	CpxR
path:ecp03410	13	Down	2.98614524145227e-10	1.76811231401779e-09	7.42693061557355e-11	1.27100049709815e-10	Base excision repair
path:ecp00330	22	Down	3.254511692862e-10	1.87760289972808e-09	5.81487932963598e-20	1.1771584984385e-19	Arginine and proline metabolism
OxyR	11	Down	3.61251528145386e-10	2.0320398458178e-09	6.76026171424442e-09	1.10019945545546e-08	OxyR
path:ecp00332	2	Down	6.55298926482032e-10	3.59615264532823e-09	0.291199305260879	0.340416089248633	Carbapenem biosynthesis
path:ecp03440	27	Down	9.11995738056663e-10	4.88569145387498e-09	2.13960237309493e-18	4.22826183254474e-18	Homologous recombination
RcsB-BglJ	6	Up	1.07820139282609e-09	5.64175147408998e-09	0.00247286420841329	0.00337856344523955	RcsB-BglJ
path:ecp01040	3	Down	1.14123608119621e-09	5.83586632429881e-09	0.139435717138703	0.170193595919299	Biosynthesis of unsaturated fatty acids
OmpR	5	Up	1.44885320179244e-09	7.24426600896218e-09	0.0153304270153266	0.0201173982967922	OmpR
XylR	4	Up	1.63924807291263e-09	8.01806122620308e-09	0.0319326767328418	0.0407755718280903	XylR
SoxR	1	Down	1.69911520854808e-09	8.13406216858122e-09	1.69911520854808e-09	2.80649875242767e-09	SoxR
path:ecp00260	39	Down	1.75362434185978e-09	8.22011410246769e-09	8.31044590487807e-28	2.15552190657775e-27	Glycine, serine and threonine metabolism
MalT	4	Up	3.56722462086799e-09	1.63801130550061e-08	0.0280540194180454	0.0359611368601971	MalT
path:ecp00521	6	Down	5.1780907565669e-09	2.33014084045511e-08	0.00021281746483467	0.000301946146688506	Streptomycin biosynthesis
AsnC	1	Down	6.83245635789197e-09	3.01431898142293e-08	6.83245635789197e-09	1.10652463942446e-08	AsnC
IHF	70	Up	8.03534821719609e-09	3.47683336320985e-08	9.81242965223913e-26	2.37790266025065e-25	IHF
RutR	2	Down	1.41416740696954e-08	5.95384345923905e-08	0.362823228428482	0.415370040821573	RutR
path:ecp00562	3	Down	1.42892243021737e-08	5.95384345923905e-08	0.0436288552474428	0.0552854196265306	Inositol phosphate metabolism
path:ecp00780	15	Down	1.53436162611356e-08	6.27693392501003e-08	1.40291238066448e-10	2.36429903746501e-10	Biotin metabolism
BasR	3	Up	3.01671580301856e-08	1.21207331371281e-07	0.154304581596849	0.186287713055105	BasR
path:ecp02020	159	Up	3.95569961746599e-08	1.56146037531552e-07	3.24130758766575e-37	9.96401962134287e-37	Two-component system
path:ecp00860	22	Down	4.06293999961669e-08	1.57614051709268e-07	2.41971598427496e-19	4.86876185926841e-19	Porphyrin metabolism
path:ecp00760	24	Down	4.26249022637789e-08	1.62552593378818e-07	1.06295227117515e-26	2.61407521503814e-26	Nicotinate and nicotinamide metabolism
path:ecp01502	7	Down	7.64991354789104e-08	2.86871758045914e-07	2.91999423971942e-05	4.25192143678442e-05	Vancomycin resistance
path:ecp00040	37	Up	9.62388576724882e-08	3.47082789171713e-07	2.91502269110579e-35	8.71880660763172e-35	Pentose and glucuronate interconversions
NagC	1	Up	9.71831809680796e-08	3.47082789171713e-07	9.71831809680796e-08	1.51478009771842e-07	NagC
NanR	1	Up	9.71831809680796e-08	3.47082789171713e-07	9.71831809680796e-08	1.51478009771842e-07	NanR
FadR	6	Down	1.30544070867183e-07	4.58943999142441e-07	0.00111010374116976	0.00154206879526511	FadR
PhoPQ	11	Up	1.34436404197333e-07	4.65356783759997e-07	1.8705129599424e-07	2.90191730234055e-07	PhoPQ
H-NS	23	Down	2.18010910285414e-07	7.43219012336638e-07	1.65316393191885e-23	3.61085806182275e-23	H-NS
path:ecp00362	7	Up	2.25589066107853e-07	7.51712578137557e-07	0.000207424835302133	0.000295558134421923	Benzoate degradation
path:ecp00900	13	Down	2.30413315809359e-07	7.51712578137557e-07	1.98255275834139e-11	3.48257944851504e-11	Terpenoid backbone biosynthesis
path:ecp00360	10	Down	2.30525190628851e-07	7.51712578137557e-07	4.05445138000928e-08	6.47152816424558e-08	Phenylalanine metabolism
RbsR	1	Down	3.08261484887632e-07	9.90840487138816e-07	3.08261484887632e-07	4.76013083640436e-07	RbsR
path:ecp03030	17	Down	3.3205776194108e-07	1.05229572446117e-06	5.43618671670285e-11	9.35136782355102e-11	DNA replication
GadX	11	Up	4.17783555110543e-07	1.30557360972045e-06	6.20271784012449e-09	1.01443464183317e-08	GadX
path:ecp00350	9	Down	4.54736188578995e-07	1.3850648176535e-06	8.73488503136259e-08	1.37439897175942e-07	Tyrosine metabolism
path:ecp00620	61	Down	4.5553242891715e-07	1.3850648176535e-06	9.68803582009741e-29	2.63641630514126e-28	Pyruvate metabolism
path:ecp00903	2	Up	4.76597950685869e-07	1.41098077505685e-06	1	1	Limonene and pinene degradation
path:ecp00930	2	Up	4.76597950685869e-07	1.41098077505685e-06	1	1	Caprolactam degradation
path:ecp00650	32	Up	5.31710343741996e-07	1.55369905638895e-06	1.93234408539512e-29	5.43676471484052e-29	Butanoate metabolism
NtrC	12	Up	6.18948408173471e-07	1.7854281005004e-06	2.90135243503829e-08	4.67596606035298e-08	NtrC
path:ecp00470	14	Down	6.96249550491542e-07	1.96179058599061e-06	1.03320986317581e-10	1.75013099272637e-10	D-Amino acid metabolism
path:ecp01120	257	Down	6.97525541685551e-07	1.96179058599061e-06	7.547632617912e-29	2.08817835762232e-28	Microbial metabolism in diverse environments
GadE-RcsB	4	Up	7.16094652748994e-07	1.98915181319165e-06	0.0438921460157434	0.0554075759590373	GadE-RcsB
NarL	17	Up	7.55779654710243e-07	2.07378563792445e-06	2.81563852802344e-11	4.91995784896728e-11	NarL
Rob	19	Up	7.76455284873998e-07	2.10484866381505e-06	1.52780383972888e-15	2.86571115700558e-15	Rob
Dan	3	Up	8.86902604674238e-07	2.37563197680599e-06	0.523817054804411	0.579690873983549	Dan
path:ecp00590	2	Down	1.02204316828533e-06	2.70540838663763e-06	0.523640299885273	0.579690873983549	Arachidonic acid metabolism
CRP	155	Down	1.74198960444054e-06	4.55753094185026e-06	3.7197782742075e-32	1.08330384827797e-31	CRP
path:ecp00061	14	Down	1.7952470628478e-06	4.64288033495121e-06	8.06751981021002e-08	1.2754364652332e-07	Fatty acid biosynthesis
RcsAB	4	Up	1.90032807608826e-06	4.83186737290666e-06	0.0767028891909232	0.0953758771962041	RcsAB
path:ecp00520	54	Down	1.91127198306086e-06	4.83186737290666e-06	7.3913878985354e-27	1.83129909127892e-26	Amino sugar and nucleotide sugar metabolism
AppY	5	Up	2.40762157022207e-06	6.01905392555519e-06	0.0468887163926797	0.058966113039279	AppY
BaeR	5	Up	2.51767963796151e-06	6.22503207188284e-06	0.0486159071092529	0.060907476076498	BaeR
path:ecp00300	14	Down	3.50291843682771e-06	8.56692009006777e-06	4.41186598406292e-12	7.8749435844564e-12	Lysine biosynthesis
YdeO	10	Up	3.67304318181551e-06	8.88639479471495e-06	9.02067064271339e-07	1.38012103842435e-06	YdeO
path:ecp03420	8	Down	5.49956464247514e-06	1.31638515378394e-05	0.000653703825645522	0.000911889370228207	Nucleotide excision repair
RcsB	8	Down	6.01657000512319e-06	1.42497710647654e-05	3.47869200414616e-06	5.27363354053208e-06	RcsB
TorR	5	Up	9.10095579351945e-06	2.11331788505733e-05	0.0349664311269223	0.0444783721614491	TorR
path:ecp00270	39	Down	9.11074821558049e-06	2.11331788505733e-05	2.15233823566376e-25	5.10411638743121e-25	Cysteine and methionine metabolism
path:ecp00220	20	Down	1.00904782463063e-05	2.31669143410094e-05	1.46872785870146e-24	3.33984691156771e-24	Arginine biosynthesis
GadW	1	Up	1.1225284781184e-05	2.55120108663272e-05	1.1225284781184e-05	1.67120831719869e-05	GadW
LrhA	2	Up	1.16316316663649e-05	2.6171171249321e-05	0.478025694459866	0.532565538794214	LrhA
MarA	25	Up	1.19633604319776e-05	2.66510504672768e-05	9.71925684025976e-23	2.06845722497836e-22	MarA
path:ecp03060	18	Down	1.26914522265113e-05	2.79958504996574e-05	1.6914150847612e-16	3.20885604651839e-16	Protein export
PrpR	4	Up	1.37640059842115e-05	3.00670033635688e-05	0.377569118263931	0.430766141799399	PrpR
CsgD	4	Up	1.46349674628868e-05	3.16621892225916e-05	0.224043771627458	0.265651900643986	CsgD
CusR	4	Up	2.04420394808419e-05	4.33911215395229e-05	0.324223349651337	0.374057645254457	CusR
HprR	4	Up	2.04420394808419e-05	4.33911215395229e-05	0.324223349651337	0.374057645254457	HprR
path:ecp00565	1	Down	2.16757513849478e-05	4.55798510431145e-05	2.16757513849478e-05	3.19837753769007e-05	Ether lipid metabolism
path:ecp00280	11	Up	2.26194822381555e-05	4.71239213294907e-05	3.4524319065813e-12	6.22938800535321e-12	Valine, leucine and isoleucine degradation
CreB	1	Up	2.60664562401933e-05	5.38069050829678e-05	2.60664562401933e-05	3.8123627628829e-05	CreB
path:ecp00290	16	Up	3.21845967367049e-05	6.58321296887145e-05	2.7509050509185e-10	4.5665023845247e-10	Valine, leucine and isoleucine biosynthesis
path:ecp00051	54	Down	3.29466727594914e-05	6.67837961341041e-05	7.9093232533433e-30	2.26370286216377e-29	Fructose and mannose metabolism
CueR	1	Down	3.51264210216295e-05	7.05664708023806e-05	3.51264210216295e-05	5.07042251268738e-05	CueR
CRP-Sxy	1	Up	5.52640885774161e-05	0.000110039114424059	5.52640885774161e-05	7.94271749251175e-05	CRP-Sxy
RstA	4	Up	5.88043123982627e-05	0.000116061142891308	0.416959486317384	0.469256099855496	RstA
path:ecp00071	13	Up	6.80459991006648e-05	0.000133133476501301	8.42512208159272e-11	1.43443104158399e-10	Fatty acid degradation
path:ecp00640	34	Down	9.21736841616461e-05	0.000178785163244572	3.60507297482516e-32	1.05918958198403e-31	Propanoate metabolism
NarP	12	Up	9.50174338125057e-05	0.000182725834254819	5.47493683708594e-06	8.26217740869333e-06	NarP
path:ecp00281	5	Up	0.00010045366989763	0.000191543014635312	0.251105298213365	0.295627514208642	Geraniol degradation
GadE	13	Down	0.000109716489131846	0.000207447143316516	4.27189014086179e-07	6.56605336465793e-07	GadE
AraC	2	Up	0.000121328847706181	0.00022749158944909	0.589039966418849	0.647553870367741	AraC
HypT	2	Down	0.000123328548372979	0.000229329945321655	0.639211202142948	0.695797111840849	HypT
PhoB	14	Up	0.000140010187823372	0.00025821551032999	2.55350520119636e-10	4.26011923013664e-10	PhoB
path:ecp03430	22	Down	0.000147769394425052	0.000270309867850705	2.57388841373416e-19	5.14777682746832e-19	Mismatch repair
IscR	4	Down	0.000149631778893801	0.00027150927621859	0.20960325175891	0.24942035693175	IscR
path:ecp03018	17	Down	0.000198758450838445	0.000357765211509202	9.26072280646584e-15	1.70808887319259e-14	RNA degradation
LeuO	3	Up	0.00021647070136517	0.000386554823866375	0.601188054788751	0.657192134784466	LeuO
ArcA	16	Up	0.000234422050977316	0.000415314657243276	6.98529948019265e-15	1.29559744548825e-14	ArcA
path:ecp01501	21	Up	0.000262926533798258	0.000462175547692251	2.28457120186703e-17	4.40975371523172e-17	beta-Lactam resistance
path:ecp02024	57	Up	0.000294429776251089	0.000511213935854216	2.69144770786762e-25	6.33730949653935e-25	Quorum sensing
path:ecp00310	19	Up	0.000295368051826881	0.000511213935854216	2.46333457624926e-17	4.72732415788876e-17	Lysine degradation
path:ecp00550	23	Down	0.000301747333046543	0.000518268320118109	1.7915280913467e-20	3.67152670572287e-20	Peptidoglycan biosynthesis
path:ecp00660	12	Up	0.000339381437834033	0.000578491087217102	7.2244697156067e-08	1.14761911271839e-07	C5-Branched dibasic acid metabolism
GutM	6	Down	0.000374354322863876	0.000633306185296031	9.56850565691105e-05	0.000136928615435106	GutM
LldR	3	Up	0.000460180178819252	0.000772690598763669	0.569375728877871	0.62801575411114	LldR
Lrp	19	Down	0.000491682975573671	0.000819471625956118	1.8495900667285e-20	3.76726320339793e-20	Lrp
path:ecp00511	3	Up	0.000529647523956562	0.000876255094781077	1	1	Other glycan degradation
path:ecp00261	9	Down	0.000538421915048699	0.000884269568510636	6.56234544497749e-06	9.81395805284922e-06	Monobactam biosynthesis
path:ecp03020	4	Down	0.000611726748771194	0.000997380568648686	0.157200506852828	0.189096261866446	RNA polymerase
BolA	1	Up	0.00115877020684886	0.00187570716935967	0.00115877020684886	0.00160296545280759	BolA
NorR	2	Up	0.00147186229690732	0.00236549297717247	1	1	NorR
SoxS	21	Up	0.00174516875405024	0.00278484375646316	7.58071147414988e-19	1.50706359845375e-18	SoxS
path:ecp00430	6	Down	0.0017741616942283	0.00281117169860119	0.00123871786859834	0.00170644951192801	Taurine and hypotaurine metabolism
PspF	6	Down	0.00185261713604054	0.00291495703223162	0.135131319377955	0.165548332226868	PspF
path:ecp00450	17	Down	0.00197285123517441	0.00308258005496002	3.88150423689439e-16	7.32192844686896e-16	Selenocompound metabolism
path:ecp02026	49	Up	0.00208027835896957	0.00322801814322864	1.9223715975984e-27	4.87196465956236e-27	Biofilm formation - Escherichia coli
CaiF	4	Up	0.00285405468930525	0.00438326103954959	0.679654865743146	0.732944394080041	CaiF
FhlA	6	Up	0.00286373054583907	0.00438326103954959	0.6017662920918	0.657192134784466	FhlA
path:ecp00633	7	Up	0.00316191673658878	0.00480696801170592	1.87589620789364e-05	2.78034616527093e-05	Nitrotoluene degradation
MetR	3	Down	0.00359782605298333	0.0054329588048406	0.0898946767574388	0.111362062251752	MetR
FucR	5	Up	0.0036389114324108	0.0054391705128134	0.00366350553188809	0.0049442432381579	FucR
PdhR	1	Down	0.00365028776637699	0.0054391705128134	0.00365028776637699	0.0049442432381579	PdhR
path:ecp01212	21	Down	0.00557091217731043	0.00824641605193979	3.37800027832511e-17	6.44537984140193e-17	Fatty acid metabolism
path:ecp00523	3	Down	0.00602376809157674	0.00880095987405693	0.413417985838497	0.466852963599936	Polyketide sugar unit biosynthesis
path:ecp00525	3	Down	0.00602376809157674	0.00880095987405693	0.413417985838497	0.466852963599936	Acarbose and validamycin biosynthesis
path:ecp00600	2	Up	0.00612552584130233	0.00889189235027758	1	1	Sphingolipid metabolism
path:ecp02040	45	Down	0.0104474456429	0.0150684312157211	8.65316618841902e-23	1.85345237068072e-22	Flagellar assembly
HU	1	Up	0.0114266600569836	0.0163757867058682	0.0114266600569836	0.0152355467426448	HU
path:ecp03010	55	Down	0.0140118907595743	0.019953641904457	3.25416226623659e-15	6.06956108084577e-15	Ribosome
SgrR	1	Up	0.0165327433305124	0.0233953915054421	0.0165327433305124	0.0216097275028745	SgrR
RtcR	1	Up	0.0189062402229416	0.0265869003135116	0.0189062402229416	0.0246151833490847	RtcR
MntR	1	Up	0.0222083307171078	0.031036487027014	0.0222083307171078	0.0288014288987492	MntR
path:ecp02010	181	Up	0.0233340317221289	0.0324083773918458	5.4090608501335e-27	1.360460759276e-26	ABC transporters
McbR	1	Up	0.0238428393766602	0.0327112125594423	0.0238428393766602	0.0306814832288805	McbR
RcdA	1	Up	0.0238428393766602	0.0327112125594423	0.0238428393766602	0.0306814832288805	RcdA
path:ecp00730	14	Down	0.0274891390610487	0.0374851896287028	9.5055212032258e-14	1.73397419751152e-13	Thiamine metabolism
Cbl	3	Up	0.0276990986173986	0.0375439589693656	1	1	Cbl
path:ecp00643	2	Up	0.0284615086962293	0.0383463440518059	1	1	Styrene degradation
path:ecp00630	41	Down	0.0336438960483809	0.0450587893505101	8.50635863002552e-29	2.33397608691609e-28	Glyoxylate and dicarboxylate metabolism
SdiA	3	Up	0.0338473108134986	0.0450629877694507	0.392929397161322	0.446755341977942	SdiA
path:ecp00361	2	Up	0.0372086975091234	0.0485276570720992	1	1	Chlorocyclohexane and chlorobenzene degradation
path:ecp00364	2	Up	0.0372086975091234	0.0485276570720992	1	1	Fluorobenzoate degradation
path:ecp00623	2	Up	0.0372086975091234	0.0485276570720992	1	1	Toluene degradation
RhaR	2	Up	0.0375280548024234	0.0485276570720992	1	1	RhaR
RhaS	2	Up	0.0375280548024234	0.0485276570720992	1	1	RhaS
UvrY	2	Up	0.0402016490813536	0.051687834533169	1	1	UvrY
YqhC	2	Up	0.0435010977584651	0.0556121988389468	1	1	YqhC
path:ecp01053	13	Down	0.044041027029186	0.055984356393033	6.40835389725417e-06	9.62702938411034e-06	Biosynthesis of siderophore group nonribosomal peptides
path:ecp00910	23	Up	0.0538013980023062	0.0678118504371726	1.12117921049999e-23	2.46510925752316e-23	Nitrogen metabolism
FlhDC	37	Down	0.0539480943477951	0.0678118504371726	1.18741073315291e-20	2.44857368575631e-20	FlhDC
DcuR	2	Down	0.065425329850917	0.0817816623136462	1	1	DcuR
path:ecp00592	3	Down	0.0691791103195259	0.0859961316126703	0.438955722725392	0.492342229543345	alpha-Linolenic acid metabolism
QseB	6	Up	0.085269046496064	0.10541503000887	0.170881577290354	0.204074401656107	QseB
Cra	9	Down	0.0877812646353664	0.107927784387746	0.000242708080888745	0.000341436791758743	Cra
path:ecp00770	24	Down	0.0890175120108434	0.108852935882825	2.9912809838345e-23	6.44873562748737e-23	Pantothenate and CoA biosynthesis
IlvY	1	Up	0.0964667005800217	0.117324365570297	0.0964667005800217	0.119059273578317	IlvY
DsdC	2	Down	0.103719152123911	0.125466716278925	1	1	DsdC
NhaR	3	Up	0.109683360381711	0.13197195767853	0.302511763861907	0.352399668779485	NhaR
MelR	1	Up	0.132124732979721	0.158128004895942	0.132124732979721	0.162464486478768	MelR
path:ecp00440	7	Up	0.14535481332357	0.173041444432822	1	1	Phosphonate and phosphinate metabolism
path:ecp01220	5	Down	0.147725115097875	0.174937636300115	0.00257874690494322	0.00350878677229979	Degradation of aromatic compounds
ZntR	1	Up	0.153357954902634	0.180657276717763	0.153357954902634	0.185838050198006	ZntR
GlrR	1	Up	0.165780587517681	0.194274125997283	0.165780587517681	0.198697310671011	GlrR
ZraR	2	Up	0.169877594140341	0.198043827365683	1	1	ZraR
TyrR	2	Down	0.179756283155804	0.20776462721667	0.476399560602311	0.532540922962853	TyrR
path:ecp00540	39	Up	0.180062676921114	0.20776462721667	4.15937822881508e-28	1.10473085757329e-27	Lipopolysaccharide biosynthesis
AtoC	3	Up	0.198205870085244	0.227532248822347	0.98146169154631	1	AtoC
path:ecp00020	34	Down	0.203957716647285	0.232946630688524	1.991450972695e-28	5.33194937850598e-28	Citrate cycle (TCA cycle)
path:ecp00190	42	Down	0.239471855405565	0.272127108415415	1.43364321725983e-13	2.60092649251509e-13	Oxidative phosphorylation
path:ecp01210	26	Up	0.257660005105195	0.29132412637522	2.58789248377994e-23	5.61555754650288e-23	2-Oxocarboxylic acid metabolism
path:ecp00561	13	Up	0.280825334705905	0.315364265038341	0.15337236672968	0.185838050198006	Glycerolipid metabolism
path:ecp00410	11	Up	0.281725410100918	0.315364265038341	3.68555429147803e-11	6.40630379461103e-11	beta-Alanine metabolism
path:ecp00542	1	Down	0.289089402732174	0.322005522845243	0.289089402732174	0.33914375161513	O-Antigen repeat unit biosynthesis
Fur	13	Up	0.292906191748774	0.324649719918591	3.9624695496934e-11	6.85177026301150e-11	Fur
Nac	10	Up	0.29548609760512	0.325903784123294	0.000361492410592963	0.000506394431716724	Nac
YdcI	2	Down	0.311253006929506	0.341619153947018	1	1	YdcI
Ada	1	Up	0.324483740461697	0.354411852446029	0.324483740461697	0.374057645254457	Ada
path:ecp02030	20	Up	0.337811604698845	0.367186526846571	1.66294802851441e-22	3.51655251889671e-22	Bacterial chemotaxis
path:ecp00121	1	Down	0.34798162754169	0.376422433638847	0.34798162754169	0.399757440636128	Secondary bile acid biosynthesis
path:ecp00380	12	Down	0.358744196298462	0.386207866828488	2.44739581978459e-10	4.10371420287112e-10	Tryptophan metabolism
DpiA	3	Up	0.471484303416197	0.505161753660211	0.774648103144603	0.829623129819381	DpiA
FNR	73	Up	0.500566120111654	0.533779038033755	4.9318151099734e-36	1.50216753808364e-35	FNR
path:ecp02060	43	Down	0.579452401907002	0.614984860514507	7.72595351577236e-21	1.60313535452276e-20	Phosphotransferase system (PTS)
path:ecp00052	41	Down	0.661616058998781	0.697321586308943	4.59959760030925e-28	1.21195746293863e-27	Galactose metabolism
path:ecp00564	27	Down	0.663230308756061	0.697321586308943	5.22733743532241e-36	1.57770548047913e-35	Glycerophospholipid metabolism
AdiY	1	Up	0.68216812581546	0.710591797724438	0.68216812581546	0.732944394080041	AdiY
HdfR	1	Up	0.68216812581546	0.710591797724438	0.68216812581546	0.732944394080041	HdfR
path:ecp00627	5	Up	0.737744774577177	0.764942738616889	0.679401830631133	0.732944394080041	Aminobenzoate degradation
path:ecp00500	41	Up	0.758863465698736	0.783230641202823	1.71947539596089e-28	4.64118562161802e-28	Starch and sucrose metabolism
path:ecp03070	56	Up	0.789757267741612	0.811394453159191	1.18641334269311e-32	3.51686812298314e-32	Bacterial secretion system
path:ecp00920	30	Down	0.821654031740317	0.837822653119487	3.71654979131322e-30	1.07295176583999e-29	Sulfur metabolism
GcvA	1	Up	0.82292802817514	0.837822653119487	0.82292802817514	0.878495515608188	GcvA
YeiL	1	Up	0.851914075998487	0.863426428376845	0.851914075998487	0.906523952665056	YeiL
CysB	7	Up	0.890262814937421	0.898247234802331	3.21506996708177e-05	4.66114947192641e-05	CysB
path:ecp00625	4	Up	0.953069781357949	0.953069781357949	0.0129880231329578	0.0171793772117211	Chloroalkane and chloroalkene degradation
path:ecp00626	4	Up	0.953069781357949	0.953069781357949	0.0129880231329578	0.0171793772117211	Naphthalene degradation
AccB	0	Up	NA	NA	0	0	AccB
AcrR	0	Up	NA	NA	0	0	AcrR
AgaR	0	Up	NA	NA	0	0	AgaR
AidB	0	Up	NA	NA	0	0	AidB
AlaS	0	Up	NA	NA	0	0	AlaS
AllR	0	Up	NA	NA	0	0	AllR
AllS	0	Up	NA	NA	0	0	AllS
AlsR	0	Up	NA	NA	0	0	AlsR
ArgR	0	Up	NA	NA	0	0	ArgR
ArsR	0	Up	NA	NA	0	0	ArsR
AscG	0	Up	NA	NA	0	0	AscG
BetI	0	Up	NA	NA	0	0	BetI
BirA	0	Up	NA	NA	0	0	BirA
BluR	0	Up	NA	NA	0	0	BluR
BtsR	0	Up	NA	NA	0	0	BtsR
CadC	0	Up	NA	NA	0	0	CadC
CecR	0	Up	NA	NA	0	0	CecR
ChbR	0	Up	NA	NA	0	0	ChbR
ComR	0	Up	NA	NA	0	0	ComR
CsqR	0	Up	NA	NA	0	0	CsqR
CynR	0	Up	NA	NA	0	0	CynR
CytR	0	Up	NA	NA	0	0	CytR
DeoR	0	Up	NA	NA	0	0	DeoR
DgoR	0	Up	NA	NA	0	0	DgoR
DhaR	0	Up	NA	NA	0	0	DhaR
DicA	0	Up	NA	NA	0	0	DicA
DinJ-YafQ	0	Up	NA	NA	0	0	DinJ-YafQ
EbgR	0	Up	NA	NA	0	0	EbgR
EnvR	0	Up	NA	NA	0	0	EnvR
EnvY	0	Up	NA	NA	0	0	EnvY
ExuR	0	Up	NA	NA	0	0	ExuR
FabR	0	Up	NA	NA	0	0	FabR
FeaR	0	Up	NA	NA	0	0	FeaR
FliZ	0	Up	NA	NA	0	0	FliZ
GalR	0	Up	NA	NA	0	0	GalR
GalS	0	Up	NA	NA	0	0	GalS
GatR	0	Up	NA	NA	0	0	GatR
GlaR	0	Up	NA	NA	0	0	GlaR
GlcC	0	Up	NA	NA	0	0	GlcC
GlpR	0	Up	NA	NA	0	0	GlpR
GntR	0	Up	NA	NA	0	0	GntR
HcaR	0	Up	NA	NA	0	0	HcaR
HicB	0	Up	NA	NA	0	0	HicB
HigA	0	Up	NA	NA	0	0	HigA
HigBA	0	Up	NA	NA	0	0	HigBA
HipAB	0	Up	NA	NA	0	0	HipAB
HipB	0	Up	NA	NA	0	0	HipB
HyfR	0	Up	NA	NA	0	0	HyfR
IclR	0	Up	NA	NA	0	0	IclR
IdnR	0	Up	NA	NA	0	0	IdnR
KdgR	0	Up	NA	NA	0	0	KdgR
KdpE	0	Up	NA	NA	0	0	KdpE
LacI	0	Up	NA	NA	0	0	LacI
LexA	0	Up	NA	NA	0	0	LexA
LsrR	0	Up	NA	NA	0	0	LsrR
LysR	0	Up	NA	NA	0	0	LysR
MalI	0	Up	NA	NA	0	0	MalI
MarR	0	Up	NA	NA	0	0	MarR
MatA	0	Up	NA	NA	0	0	MatA
MazE	0	Up	NA	NA	0	0	MazE
MazE-MazF	0	Up	NA	NA	0	0	MazE-MazF
MetJ	0	Up	NA	NA	0	0	MetJ
MhpR	0	Up	NA	NA	0	0	MhpR
Mlc	0	Up	NA	NA	0	0	Mlc
MlrA	0	Up	NA	NA	0	0	MlrA
MngR	0	Up	NA	NA	0	0	MngR
MprA	0	Up	NA	NA	0	0	MprA
MqsA	0	Up	NA	NA	0	0	MqsA
MraZ	0	Up	NA	NA	0	0	MraZ
MurR	0	Up	NA	NA	0	0	MurR
NadR	0	Up	NA	NA	0	0	NadR
NemR	0	Up	NA	NA	0	0	NemR
NfeR	0	Up	NA	NA	0	0	NfeR
NikR	0	Up	NA	NA	0	0	NikR
NimR	0	Up	NA	NA	0	0	NimR
NrdR	0	Up	NA	NA	0	0	NrdR
NsrR	0	Up	NA	NA	0	0	NsrR
PaaX	0	Up	NA	NA	0	0	PaaX
PdeL	0	Up	NA	NA	0	0	PdeL
PepA	0	Up	NA	NA	0	0	PepA
PgrR	0	Up	NA	NA	0	0	PgrR
PurR	0	Up	NA	NA	0	0	PurR
PutA	0	Up	NA	NA	0	0	PutA
PuuR	0	Up	NA	NA	0	0	PuuR
PyrR	0	Up	NA	NA	0	0	PyrR
RclR	0	Up	NA	NA	0	0	RclR
RcnR	0	Up	NA	NA	0	0	RcnR
RelB	0	Up	NA	NA	0	0	RelB
RelB-RelE	0	Up	NA	NA	0	0	RelB-RelE
SrlR	0	Up	NA	NA	0	0	SrlR
StpA	0	Up	NA	NA	0	0	StpA
SutR	0	Up	NA	NA	0	0	SutR
TdcA	0	Up	NA	NA	0	0	TdcA
TdcR	0	Up	NA	NA	0	0	TdcR
TreR	0	Up	NA	NA	0	0	TreR
TrpR	0	Up	NA	NA	0	0	TrpR
UhpA	0	Up	NA	NA	0	0	UhpA
UidR	0	Up	NA	NA	0	0	UidR
UlaR	0	Up	NA	NA	0	0	UlaR
UxuR	0	Up	NA	NA	0	0	UxuR
XapR	0	Up	NA	NA	0	0	XapR
YefM	0	Up	NA	NA	0	0	YefM
YefM-YoeB	0	Up	NA	NA	0	0	YefM-YoeB
YhaJ	0	Up	NA	NA	0	0	YhaJ
YiaJ	0	Up	NA	NA	0	0	YiaJ
YjjQ	0	Up	NA	NA	0	0	YjjQ
Zur	0	Up	NA	NA	0	0	Zur
