## Supplementary Data Set S1 for "Comprehensive analysis of PNA-based antisense antibiotics targeting various essential genes in uropathogenic *Escherichia coli*": yidC_vs_ctrl.csv

	NGenes	Direction	PValue	FDR	PValue.Mixed	FDR.Mixed	TERM
path:ecp01503	37	Up	2.93436566347504e-16	6.60232274281883e-14	1.41113209317552e-25	3.39489749952372e-25	Cationic antimicrobial peptide (CAMP) resistance
path:ecp00240	50	Down	7.01481808718889e-15	7.8916703480875e-13	6.4710644276906e-24	1.491939854162e-23	Pyrimidine metabolism
path:ecp00230	77	Down	6.38586289783188e-14	4.78939717337391e-12	2.6995275689925e-22	5.97495435270341e-22	Purine metabolism
path:ecp00680	33	Down	2.08096420322663e-13	1.17054236431498e-11	2.20229581224576e-24	5.1855475862808e-24	Methane metabolism
path:ecp00790	26	Down	4.55534080513939e-13	2.04990336231273e-11	5.5545371594136e-23	1.23765525968142e-22	Folate biosynthesis
path:ecp00970	25	Down	7.46344565868696e-13	2.79879212200761e-11	5.54333983724441e-16	1.07625077541821e-15	Aminoacyl-tRNA biosynthesis
SlyA	14	Up	2.10017556900785e-12	6.68957082247841e-11	1.67970326010014e-14	3.11542727571647e-14	SlyA
path:ecp00670	13	Down	2.37851407021455e-12	6.68957082247841e-11	8.64054533126597e-11	1.50982160525279e-10	One carbon pool by folate
Fis	26	Down	4.07726877302669e-12	1.01931719325667e-10	3.35560541918819e-29	9.4411949082244e-29	Fis
path:ecp01240	143	Down	4.53591728042625e-12	1.02058138809591e-10	2.57797086216408e-23	5.78301571782753e-23	Biosynthesis of cofactors
path:ecp01502	7	Down	3.59968991451557e-11	7.36300209787276e-10	3.63613673479415e-06	5.64110932687691e-06	Vancomycin resistance
path:ecp00030	35	Down	1.67477361349074e-10	3.14020052529514e-09	3.19351579310733e-26	8.0321760856942e-26	Pentose phosphate pathway
path:ecp00130	21	Down	1.85174757457788e-10	3.15906114245906e-09	6.83346589711022e-15	1.28175744510768e-14	Ubiquinone and other terpenoid-quinone biosynthesis
path:ecp02020	159	Up	1.96563804419675e-10	3.15906114245906e-09	1.09802049373014e-35	3.34442939374686e-35	Two-component system
DnaA	4	Down	2.37776798214466e-10	3.36187131209412e-09	0.0253599440492951	0.0335438303759601	DnaA
CpxR	25	Up	2.39066404415582e-10	3.36187131209412e-09	5.64825695019722e-24	1.31134357165418e-23	CpxR
CdaR	2	Up	3.2744137974259e-10	4.17068926311462e-09	0.221224097962566	0.272023705642859	CdaR
path:ecp00053	19	Up	3.44618788799821e-10	4.17068926311462e-09	5.9965891477911e-16	1.15568945411758e-15	Ascorbate and aldarate metabolism
ArgP	5	Down	3.52191537774123e-10	4.17068926311462e-09	0.0036481628665697	0.0052340839287379	ArgP
PhoPQ	11	Up	3.75658927053393e-10	4.22616292935067e-09	1.5163589875736e-08	2.45576187255822e-08	PhoPQ
path:ecp00650	32	Up	9.31473792307728e-10	9.61496782219322e-09	2.3956525060832e-28	6.62797193349686e-28	Butanoate metabolism
OxyR	11	Down	9.40130187058893e-10	9.61496782219322e-09	3.01290497987143e-09	5.02655504179555e-09	OxyR
path:ecp00290	16	Up	1.05658817978192e-09	1.03361887152579e-08	5.16733889099763e-10	8.75283934597558e-10	Valine, leucine and isoleucine biosynthesis
path:ecp00760	24	Down	1.57090217946605e-09	1.47272079324942e-08	2.4213562408178e-27	6.43112217561207e-27	Nicotinate and nicotinamide metabolism
EvgA	4	Up	1.97217554026096e-09	1.77396068456316e-08	0.045631068094857	0.0596437582972147	EvgA
path:ecp00401	4	Down	2.0499101243841e-09	1.77396068456316e-08	0.0173325775483258	0.0233919339270088	Novobiocin biosynthesis
path:ecp00521	6	Down	2.68099012156964e-09	2.17993319962414e-08	0.000271191361532181	0.000403746780397686	Streptomycin biosynthesis
path:ecp00250	31	Down	2.71280575953226e-09	2.17993319962414e-08	1.39427217301954e-26	3.58835939102702e-26	Alanine, aspartate and glutamate metabolism
GadE	13	Down	4.53823279801735e-09	3.52104268811691e-08	9.05411109400181e-10	1.51816408242859e-09	GadE
path:ecp00010	54	Down	5.03212519853818e-09	3.75313514057317e-08	1.77816250024583e-26	4.54115346216626e-26	Glycolysis / Gluconeogenesis
CspA	1	Down	5.17098619367858e-09	3.75313514057317e-08	5.17098619367858e-09	8.49884859555094e-09	CspA
path:ecp03030	17	Down	6.48492782654255e-09	4.55971487803773e-08	3.00183116734971e-10	5.19066639354221e-10	DNA replication
MarA	25	Up	1.22386058383711e-08	8.34450398070755e-08	1.50394121595955e-17	3.00788243191909e-17	MarA
GadX	11	Up	1.26235160414023e-08	8.35379738033975e-08	6.90162442872812e-09	1.12873857652105e-08	GadX
path:ecp03070	56	Down	1.43035462681432e-08	9.19513688666351e-08	3.93291347105236e-31	1.14537480034157e-30	Bacterial secretion system
path:ecp03010	55	Down	1.49661493684358e-08	9.35384335527239e-08	1.72624308586734e-11	3.04847183248914e-11	Ribosome
RutR	2	Down	2.19553802973444e-08	1.30479496405804e-07	0.368746972861079	0.440374082697404	RutR
path:ecp00460	7	Down	2.24564012293581e-08	1.30479496405804e-07	5.66880489982305e-06	8.7536894267035e-06	Cyanoamino acid metabolism
path:ecp00565	1	Down	2.26164460436727e-08	1.30479496405804e-07	2.26164460436727e-08	3.64498062451424e-08	Ether lipid metabolism
path:ecp02026	49	Up	2.62154094577205e-08	1.47461678199678e-07	1.78988515654557e-29	5.07899035874469e-29	Biofilm formation - Escherichia coli
path:ecp00660	12	Up	3.02138575948267e-08	1.65807755093561e-07	4.95685753056303e-08	7.95012898621704e-08	C5-Branched dibasic acid metabolism
path:ecp04122	18	Down	3.34846876805697e-08	1.79382255431623e-07	5.4455175252866e-15	1.02722262408815e-14	Sulfur relay system
path:ecp03060	18	Down	3.65851933171374e-08	1.91434151078045e-07	2.79833205833134e-14	5.16136801870003e-14	Protein export
path:ecp03440	27	Down	3.81769615449417e-08	1.95223098809361e-07	1.72035225105262e-19	3.56973092093419e-19	Homologous recombination
path:ecp00590	2	Down	4.22062854752609e-08	2.11031427376305e-07	0.37244119968098	0.443191678473424	Arachidonic acid metabolism
path:ecp00562	3	Down	4.44993440119128e-08	2.17659834840878e-07	0.0657581854194528	0.0852801467158528	Inositol phosphate metabolism
path:ecp01250	49	Down	5.22350323100026e-08	2.5006132488831e-07	2.04011707907757e-26	5.17037305537217e-26	Biosynthesis of nucleotide sugars
OmpR	5	Up	5.61456891317575e-08	2.63182917805113e-07	0.0285419212828344	0.0376028486742104	OmpR
path:ecp00400	22	Down	5.79823558876294e-08	2.66245511728911e-07	2.05721745330738e-23	4.646232615633e-23	Phenylalanine, tyrosine and tryptophan biosynthesis
BolA	1	Up	8.99238167300664e-08	4.03633715565277e-07	8.99238167300664e-08	1.42845488776948e-07	BolA
DcuR	2	Down	9.14903088614628e-08	4.03633715565277e-07	0.445136775128432	0.524061735257587	DcuR
path:ecp01210	26	Up	1.28800657584859e-07	5.57310537626795e-07	4.98598149721699e-17	9.91225064117389e-17	2-Oxocarboxylic acid metabolism
Rob	19	Up	2.30236907046014e-07	9.77420831799115e-07	1.48762693448401e-11	2.64517108292664e-11	Rob
path:ecp03018	17	Down	2.61960107859434e-07	1.07354778551882e-06	6.05768702522946e-14	1.11113375269402e-13	RNA degradation
RcsB-BglJ	6	Up	2.62422792015711e-07	1.07354778551882e-06	0.0186979832550701	0.0251325119056003	RcsB-BglJ
IHF	70	Up	3.4111766563467e-07	1.37056204942501e-06	2.98797332004735e-25	7.08576530182657e-25	IHF
path:ecp00750	10	Down	3.48204203763756e-07	1.37449027801483e-06	4.20472160715333e-07	6.58475270554201e-07	Vitamin B6 metabolism
path:ecp03020	4	Down	4.21945186501206e-07	1.63685632694433e-06	0.0603897020334148	0.0786250238238969	RNA polymerase
AsnC	1	Down	7.40804847957504e-07	2.77946364103728e-06	7.40804847957504e-07	1.15468173484456e-06	AsnC
path:ecp01100	898	Down	7.41190304276608e-07	2.77946364103728e-06	8.20552921070376e-26	1.98849321018514e-25	Metabolic pathways
path:ecp00785	3	Down	7.99830138994442e-07	2.95019313563524e-06	0.17535385702163	0.221359241563426	Lipoic acid metabolism
path:ecp01110	355	Down	9.70038115273321e-07	3.52029961187899e-06	7.08236726333426e-26	1.74173772698294e-25	Biosynthesis of secondary metabolites
LldR	3	Up	1.29679470344593e-06	4.63140965516402e-06	0.26199377502634	0.320092402978551	LldR
path:ecp00541	19	Down	1.33824525410568e-06	4.70476847146528e-06	5.56045173220238e-17	1.09885117564952e-16	O-Antigen nucleotide sugar biosynthesis
path:ecp00430	6	Down	1.79811642191298e-06	6.22424915277569e-06	0.00166116487880372	0.0024083263745102	Taurine and hypotaurine metabolism
NhaR	3	Up	1.94248422602734e-06	6.6221053160023e-06	0.176743637097843	0.222268513320014	NhaR
path:ecp00740	12	Down	2.03184746275683e-06	6.82336834507891e-06	5.84568553788224e-08	9.33061345469665e-08	Riboflavin metabolism
path:ecp00330	22	Down	2.07146029708141e-06	6.85409657122524e-06	5.78696742974444e-20	1.21599568776908e-19	Arginine and proline metabolism
path:ecp01501	21	Up	2.47859600124663e-06	8.08237826493467e-06	5.88218816729369e-19	1.20548547626019e-18	beta-Lactam resistance
H-NS	23	Down	4.7168905251339e-06	1.51614338307875e-05	4.91469410708872e-20	1.0392856328366e-19	H-NS
ModE	7	Down	5.60629271987432e-06	1.7766420591151e-05	0.0245077260168704	0.0325462601504038	ModE
SoxS	21	Up	7.75403514159797e-06	2.42313598174937e-05	1.18266945816518e-14	2.20587786579123e-14	SoxS
YdeO	10	Up	7.87408978262054e-06	2.42694548094469e-05	0.00365755262490119	0.0052340839287379	YdeO
path:ecp03410	13	Down	8.75402038922943e-06	2.66169538861706e-05	3.86672608317599e-10	6.65157025706957e-10	Base excision repair
IlvY	1	Up	1.04413009481011e-05	3.13239028443032e-05	1.04413009481011e-05	1.59747092846523e-05	IlvY
MalT	4	Up	1.07239549226075e-05	3.17485507577196e-05	0.205692362733749	0.255767282500393	MalT
DpiA	3	Down	1.41518197335556e-05	4.13527200006496e-05	0.290707292744423	0.35353414355732	DpiA
path:ecp00071	13	Up	1.87361266178654e-05	5.40465190899965e-05	1.48990057984121e-11	2.64517108292664e-11	Fatty acid degradation
path:ecp00903	2	Up	2.44329253128768e-05	6.87176024424661e-05	1	1	Limonene and pinene degradation
path:ecp00930	2	Up	2.44329253128768e-05	6.87176024424661e-05	1	1	Caprolactam degradation
path:ecp00040	37	Up	2.73781395746545e-05	7.60503877073737e-05	3.34525927667094e-34	1.00056403590518e-33	Pentose and glucuronate interconversions
path:ecp00860	22	Down	2.99838129592493e-05	8.22726575101353e-05	2.22965795107174e-18	4.51369780338914e-18	Porphyrin metabolism
path:ecp00020	34	Up	3.2653785392856e-05	8.85192977517181e-05	2.03175173666836e-27	5.43985142398303e-27	Citrate cycle (TCA cycle)
path:ecp03420	8	Down	4.20274461838214e-05	0.000112573516563807	0.00103748087712312	0.00152408695223396	Nucleotide excision repair
path:ecp00592	3	Down	4.96027039703107e-05	0.000131301275215528	0.179326414341018	0.224665545514029	alpha-Linolenic acid metabolism
path:ecp00550	23	Down	5.70105235998356e-05	0.000149155439650733	1.78702713022513e-21	3.90324346864962e-21	Peptidoglycan biosynthesis
path:ecp00280	11	Up	5.90036275687967e-05	0.000152595588539992	2.26450674033949e-12	4.10828545241919e-12	Valine, leucine and isoleucine degradation
CsgD	4	Up	6.41679768944777e-05	0.000164065850014289	0.0776634877379008	0.100327929684759	CsgD
path:ecp00362	7	Up	6.92179210594611e-05	0.000174989126273919	0.0137633085403179	0.0188041910921216	Benzoate degradation
path:ecp00470	14	Down	0.000116365838077879	0.000290914595194697	4.40435729158122e-12	7.9469925043748e-12	D-Amino acid metabolism
path:ecp03430	22	Down	0.000128902250785098	0.000318714356336781	1.53084492672211e-19	3.19648123063987e-19	Mismatch repair
LrhA	2	Up	0.000131910024984403	0.00032260603936403	0.668095667895533	0.76222598536535	LrhA
path:ecp00633	7	Up	0.000140232256299145	0.000339271587820512	2.2330530260707e-05	3.38526760116654e-05	Nitrotoluene degradation
path:ecp00340	8	Down	0.000165861557129774	0.000396826037368371	0.0315468659100021	0.0413974683087774	Histidine metabolism
path:ecp00332	2	Down	0.000167548771333312	0.000396826037368371	0.559567958212973	0.64956839904443	Carbapenem biosynthesis
path:ecp00600	2	Up	0.000171573320261604	0.000402124969363135	0.781968705144989	0.880046135959784	Sphingolipid metabolism
path:ecp01200	119	Down	0.000175274385627554	0.000406564296558759	1.98047789525023e-28	5.52536690103426e-28	Carbon metabolism
RstA	4	Up	0.000200501985268332	0.000460336190667089	0.509120957306988	0.59552619424803	RstA
path:ecp02024	57	Up	0.000213337213379467	0.000484857303135153	2.02370941409882e-21	4.39131716000528e-21	Quorum sensing
HypT	2	Down	0.000301399255348145	0.000678148324533326	0.615833763996982	0.705023481541373	HypT
path:ecp00310	19	Up	0.000308537218729252	0.000687335388258235	2.56028727524583e-19	5.27959860485476e-19	Lysine degradation
AppY	5	Up	0.000338573686063913	0.000746853719258632	0.509426021585664	0.59552619424803	AppY
CRP-Sxy	1	Up	0.000343250792769889	0.000749819692943933	0.000343250792769889	0.000508746710712515	CRP-Sxy
XylR	4	Up	0.00034717141032871	0.000751091993499613	0.856680127392575	0.948059340981116	XylR
PdhR	1	Down	0.000371350315520453	0.000795750676115257	0.000371350315520453	0.000547948021123513	PdhR
path:ecp00780	15	Down	0.000434096361644255	0.000921430956320353	1.50028740685872e-13	2.73678801690712e-13	Biotin metabolism
path:ecp02010	181	Up	0.000457046920755777	0.000961079973551867	1.10933682195628e-26	2.8773423819491e-26	ABC transporters
Dan	3	Up	0.000467711397994292	0.000970067732046282	1	1	Dan
AraC	2	Up	0.000473526811653495	0.000970067732046282	0.698094929449438	0.791015414939295	AraC
path:ecp01040	3	Down	0.000474255335667071	0.000970067732046282	0.174684761578561	0.221356262763673	Biosynthesis of unsaturated fatty acids
Fur	13	Up	0.000487639962368607	0.000988459383179608	1.71415089221773e-10	2.97957118437846e-10	Fur
LeuO	3	Up	0.00055301918141729	0.00111097603409724	0.691628605806393	0.786372250437406	LeuO
PrpR	4	Up	0.000689730935209148	0.00136582970280486	0.876700298421613	0.960608907841503	PrpR
path:ecp00361	2	Up	0.000704161091223838	0.00136582970280486	1	1	Chlorocyclohexane and chlorobenzene degradation
path:ecp00364	2	Up	0.000704161091223838	0.00136582970280486	1	1	Fluorobenzoate degradation
path:ecp00623	2	Up	0.000704161091223838	0.00136582970280486	1	1	Toluene degradation
path:ecp00561	13	Up	0.000753248631542044	0.00144855506065778	7.24437231328766e-06	1.11348685556088e-05	Glycerolipid metabolism
path:ecp00300	14	Down	0.000914679503325174	0.00174409227328953	5.63365846979541e-11	9.89616196810622e-11	Lysine biosynthesis
NarL	17	Up	0.00139966659626	0.00264642843830672	3.72783788988962e-07	5.86560274617703e-07	NarL
path:ecp00052	41	Down	0.00212939741293079	0.00399262014924524	3.55820210618156e-28	9.68297622337932e-28	Galactose metabolism
path:ecp01230	124	Down	0.0022488266609282	0.00418170246866814	2.34233666958115e-25	5.59464585828016e-25	Biosynthesis of amino acids
BasR	3	Up	0.00256753840501506	0.00473521427154417	0.571045161662455	0.660581859484095	BasR
Lrp	19	Down	0.00261726650740869	0.0047876826355037	6.05370619258764e-17	1.18924879049651e-16	Lrp
CRP	155	Down	0.00268778522462129	0.00487702964144993	2.32209514948557e-32	6.88335347883221e-32	CRP
path:ecp00350	9	Down	0.00351509799468448	0.00632717639043206	2.52274447714676e-07	3.98833888767964e-07	Tyrosine metabolism
MelR	1	Up	0.00370424954265644	0.00657334798555947	0.00370424954265644	0.00527815814661776	MelR
path:ecp00511	3	Up	0.00371028975184913	0.00657334798555947	1	1	Other glycan degradation
path:ecp00281	5	Up	0.00375372794582594	0.00659834990477216	0.832476813649779	0.930580141857665	Geraniol degradation
GutM	6	Down	0.00413740240417038	0.00721639954215763	0.00138082663762352	0.00201953499423352	GutM
HU	1	Up	0.00488485769954301	0.00845456140305522	0.00488485769954301	0.00693065280447983	HU
PhoB	14	Up	0.00520470943239297	0.00893938642968258	7.63064588077616e-10	1.28597686924756e-09	PhoB
YqhC	2	Up	0.00546422252159488	0.00931401566180946	1	1	YqhC
path:ecp00900	13	Down	0.00563096349951002	0.00952606607059966	3.97790225767819e-10	6.80754406984102e-10	Terpenoid backbone biosynthesis
path:ecp00061	14	Down	0.0057174569561082	0.00960020757555481	1.2561023577948e-08	2.04424501366604e-08	Fatty acid biosynthesis
TyrR	2	Up	0.00626020826052532	0.0104336804342089	0.531908066202334	0.619626238523421	TyrR
FhlA	6	Up	0.0069812286075791	0.0115143172516627	0.750717385649189	0.847748884474594	FhlA
Cbl	3	Up	0.00701093983767909	0.0115143172516627	1	1	Cbl
Ada	1	Up	0.00827939891096916	0.0134990199635367	0.00827939891096916	0.0116472899933973	Ada
RtcR	1	Down	0.0095284709906835	0.0154237839777251	0.0095284709906835	0.0133479002907465	RtcR
path:ecp00500	41	Up	0.0097696840427051	0.0157012779257761	1.08388456708264e-23	2.46472381007832e-23	Starch and sucrose metabolism
RcsAB	4	Up	0.0100403492298581	0.0160218338774332	0.886240304050141	0.967867700475812	RcsAB
McbR	1	Up	0.0102288878847713	0.0160944040145003	0.0102288878847713	0.0142091664340756	McbR
RcdA	1	Up	0.0102288878847713	0.0160944040145003	0.0102288878847713	0.0142091664340756	RcdA
MntR	1	Down	0.011215330710856	0.0175239542357125	0.011215330710856	0.0153863214710917	MntR
SdiA	3	Up	0.0140908109667544	0.0218650515001361	0.215994570837004	0.266580659917789	SdiA
path:ecp00260	39	Down	0.014554245263499	0.0224294875636115	1.06601523438131e-23	2.44080729527307e-23	Glycine, serine and threonine metabolism
GadW	1	Up	0.0159245696228031	0.0243743412593926	0.0159245696228031	0.0215794167949822	GadW
YdcI	2	Up	0.0163004067259906	0.0247810237388371	1	1	YdcI
path:ecp00523	3	Down	0.0187721005259123	0.0281581507888684	0.996237941505782	1	Polyketide sugar unit biosynthesis
path:ecp00525	3	Down	0.0187721005259123	0.0281581507888684	0.996237941505782	1	Acarbose and validamycin biosynthesis
NorR	2	Up	0.0192935838667868	0.0287487176822982	1	1	NorR
path:ecp00627	5	Up	0.0211083112727061	0.031245855502361	0.99507841695812	1	Aminobenzoate degradation
path:ecp00730	14	Down	0.0255842843885097	0.0376239476301613	5.07109507980102e-12	9.10055981888615e-12	Thiamine metabolism
path:ecp02030	20	Up	0.030028244605462	0.0438724353001879	4.15284028220163e-20	8.83809598519834e-20	Bacterial chemotaxis
path:ecp02060	43	Up	0.0314346755135633	0.0456309805842048	1.00362778166489e-20	2.14970595814673e-20	Phosphotransferase system (PTS)
path:ecp00770	24	Up	0.0345932402930279	0.0498940965764825	7.18077835535297e-21	1.54806390517999e-20	Pantothenate and CoA biosynthesis
path:ecp00051	54	Down	0.0356583192282394	0.0511026867920628	1.44198068400978e-31	4.23661581496678e-31	Fructose and mannose metabolism
CaiF	4	Up	0.0364614983799846	0.0519230198449148	0.850099307479864	0.943922976867273	CaiF
UvrY	2	Up	0.0396487320000985	0.0561066962265545	1	1	UvrY
TorR	5	Up	0.0410957650167426	0.0577909195547943	1	1	TorR
path:ecp00480	24	Down	0.0419319485580366	0.0586005492270697	3.80494958382411e-27	1.00257401732508e-26	Glutathione metabolism
FadR	6	Down	0.0543310941850525	0.0754598530347952	4.35897604544957e-05	6.54832600492877e-05	FadR
path:ecp00564	27	Up	0.06896797191383	0.095201188224612	1.45413769837796e-35	4.38885196237713e-35	Glycerophospholipid metabolism
path:ecp00643	2	Up	0.0781026558395726	0.107153033926243	1	1	Styrene degradation
PspF	6	Down	0.078662353991852	0.107266846352525	0.338070775971291	0.40666484645822	PspF
FlhDC	37	Up	0.0838724697455338	0.113682564414127	4.91871510305828e-15	9.3315052240877e-15	FlhDC
GcvA	1	Down	0.084453345094641	0.113784446983798	0.084453345094641	0.107840425274695	GcvA
path:ecp00220	20	Down	0.0998632093693011	0.133159780444901	2.44641248782528e-24	5.71978130956333e-24	Arginine biosynthesis
FucR	5	Up	0.100017790645281	0.133159780444901	1	1	FucR
path:ecp00440	7	Up	0.106592912088165	0.141078854234337	0.991450765477822	1	Phosphonate and phosphinate metabolism
NtrC	12	Up	0.110303111418972	0.1451356729197	2.43948198065719e-05	3.68140007990085e-05	NtrC
path:ecp00910	23	Up	0.112039398431632	0.146196455832562	3.24230621111602e-22	7.12877921914251e-22	Nitrogen metabolism
path:ecp01120	257	Down	0.112648153429952	0.146196455832562	3.04241421363504e-28	8.34778114815564e-28	Microbial metabolism in diverse environments
Cra	9	Up	0.113058592510515	0.146196455832562	0.0156001512209914	0.0212264352679063	Cra
DsdC	2	Down	0.115312802125522	0.148259317018528	1	1	DsdC
CueR	1	Down	0.131659781858884	0.168315062035505	0.131659781858884	0.167475278073369	CueR
ZraR	2	Up	0.143088775131495	0.179897413329423	1	1	ZraR
RhaR	2	Up	0.143118386604297	0.179897413329423	1	1	RhaR
RhaS	2	Up	0.143118386604297	0.179897413329423	1	1	RhaS
path:ecp00380	12	Up	0.149061494512538	0.186326868140672	4.66207658778438e-10	7.93748424176623e-10	Tryptophan metabolism
path:ecp00920	30	Down	0.162170787620128	0.201593520522258	9.01935197134412e-31	2.60384769955326e-30	Sulfur metabolism
path:ecp00261	9	Down	0.178815570683434	0.221063205515235	1.32310325634718e-05	2.01500128948286e-05	Monobactam biosynthesis
AtoC	3	Up	0.18605882721983	0.228760853139135	1	1	AtoC
SoxR	1	Down	0.194641516732771	0.237225375487769	0.194641516732771	0.242936028403308	SoxR
CysB	7	Up	0.195051975401054	0.237225375487769	0.0229581582299482	0.0306108776399309	CysB
CusR	4	Up	0.197182893889632	0.23725214505437	1	1	CusR
HprR	4	Up	0.197182893889632	0.23725214505437	1	1	HprR
RbsR	1	Down	0.210406805348673	0.251816655337507	0.210406805348673	0.260653206625968	RbsR
path:ecp00630	41	Up	0.211562113580621	0.251859659024549	5.42075959960112e-26	1.35315202035156e-25	Glyoxylate and dicarboxylate metabolism
path:ecp00270	39	Down	0.218795472153327	0.259099901234203	7.56567652535271e-26	1.84691515177728e-25	Cysteine and methionine metabolism
path:ecp00360	10	Down	0.225921627303167	0.266138042634621	4.57682449127242e-09	7.55973000548479e-09	Phenylalanine metabolism
path:ecp02040	45	Up	0.246987009784199	0.289437902090858	1.09575539801007e-17	2.20479267963238e-17	Flagellar assembly
BaeR	5	Down	0.259908520521197	0.303002161229375	0.00727044749044662	0.0102714407099076	BaeR
CreB	1	Up	0.262244378343873	0.304149407873048	0.262244378343873	0.320092402978551	CreB
path:ecp00640	34	Up	0.273366876022299	0.315423318487268	8.43411710686721e-27	2.20482431455111e-26	Propanoate metabolism
Nac	10	Down	0.322607157907783	0.370339849639037	0.0211082768294351	0.0282578544652115	Nac
path:ecp00121	1	Up	0.332575947713837	0.379845625561489	0.332575947713837	0.401509871421796	Secondary bile acid biosynthesis
SgrR	1	Up	0.344889130002172	0.390405318142608	0.344889130002172	0.413368921157838	SgrR
NarP	12	Up	0.345291814712795	0.390405318142608	0.0786612169387995	0.101222961332099	NarP
GadE-RcsB	4	Up	0.352898517360068	0.396240793745039	0.322678148058851	0.390982281589557	GadE-RcsB
FNR	73	Up	0.355752686708629	0.396240793745039	1.79878139107462e-36	5.52958723922938e-36	FNR
path:ecp00625	4	Up	0.357497249467747	0.396240793745039	0.0107009758570708	0.0147415932968776	Chloroalkane and chloroalkene degradation
path:ecp00626	4	Up	0.357497249467747	0.396240793745039	0.0107009758570708	0.0147415932968776	Naphthalene degradation
path:ecp01212	21	Down	0.360932218527366	0.398087005728712	1.83009835718357e-18	3.72756229806714e-18	Fatty acid metabolism
AdiY	1	Up	0.375273250791206	0.409885832174861	0.375273250791206	0.443383342571817	AdiY
HdfR	1	Up	0.375273250791206	0.409885832174861	0.375273250791206	0.443383342571817	HdfR
path:ecp01220	5	Up	0.384299208597431	0.417489732342851	0.00247875813451482	0.00357803348112574	Degradation of aromatic compounds
path:ecp00410	11	Up	0.385946063676947	0.417489732342851	4.16814133969817e-09	6.91911462389896e-09	beta-Alanine metabolism
MetR	3	Down	0.437659371036395	0.471164394656406	0.614479341266987	0.705023481541373	MetR
path:ecp00520	54	Down	0.493011491983054	0.528226598553272	6.99469493296019e-26	1.73301396846476e-25	Amino sugar and nucleotide sugar metabolism
RcsB	8	Down	0.500178626425304	0.533365833865845	0.00140581440022986	0.00204706307401893	RcsB
path:ecp01053	13	Down	0.515104945081806	0.546691569072671	0.000151954485867522	0.000227247249135213	Biosynthesis of siderophore group nonribosomal peptides
path:ecp00620	61	Down	0.530461362419397	0.560346509597955	6.94422987218374e-28	1.87437749395529e-27	Pyruvate metabolism
path:ecp00450	17	Down	0.563573306357288	0.592542027712102	4.22606247445631e-16	8.25325142070291e-16	Selenocompound metabolism
ZntR	1	Down	0.607112629896117	0.635350426635471	0.607112629896117	0.699865948352468	ZntR
path:ecp00190	42	Up	0.622702920229232	0.648648875238784	6.02211673380548e-16	1.15568945411758e-15	Oxidative phosphorylation
IscR	4	Down	0.667505912841587	0.692114425757406	0.805862280703599	0.903872558086469	IscR
ArcA	16	Up	0.696197336702381	0.71855229705521	3.66322757803316e-15	6.98960664314373e-15	ArcA
path:ecp00540	39	Up	0.744064117540543	0.764449435829325	1.33058108678985e-29	3.80821483460545e-29	Lipopolysaccharide biosynthesis
path:ecp00542	1	Up	0.842801873008283	0.861956461031198	0.842801873008283	0.93896047596896	O-Antigen repeat unit biosynthesis
NagC	1	Up	0.86695868151162	0.878674339369886	0.86695868151162	0.953080404840589	NagC
NanR	1	Up	0.86695868151162	0.878674339369886	0.86695868151162	0.953080404840589	NanR
QseB	6	Down	0.936792817339896	0.945194546643393	0.0839076589340219	0.107557307977202	QseB
GlrR	1	Up	0.949022387693681	0.9532590947816	0.949022387693681	1	GlrR
YeiL	1	Up	0.98901119030099	0.98901119030099	0.98901119030099	1	YeiL
AccB	0	Up	NA	NA	0	0	AccB
AcrR	0	Up	NA	NA	0	0	AcrR
AgaR	0	Up	NA	NA	0	0	AgaR
AidB	0	Up	NA	NA	0	0	AidB
AlaS	0	Up	NA	NA	0	0	AlaS
AllR	0	Up	NA	NA	0	0	AllR
AllS	0	Up	NA	NA	0	0	AllS
AlsR	0	Up	NA	NA	0	0	AlsR
ArgR	0	Up	NA	NA	0	0	ArgR
ArsR	0	Up	NA	NA	0	0	ArsR
AscG	0	Up	NA	NA	0	0	AscG
BetI	0	Up	NA	NA	0	0	BetI
BirA	0	Up	NA	NA	0	0	BirA
BluR	0	Up	NA	NA	0	0	BluR
BtsR	0	Up	NA	NA	0	0	BtsR
CadC	0	Up	NA	NA	0	0	CadC
CecR	0	Up	NA	NA	0	0	CecR
ChbR	0	Up	NA	NA	0	0	ChbR
ComR	0	Up	NA	NA	0	0	ComR
CsqR	0	Up	NA	NA	0	0	CsqR
CynR	0	Up	NA	NA	0	0	CynR
CytR	0	Up	NA	NA	0	0	CytR
DeoR	0	Up	NA	NA	0	0	DeoR
DgoR	0	Up	NA	NA	0	0	DgoR
DhaR	0	Up	NA	NA	0	0	DhaR
DicA	0	Up	NA	NA	0	0	DicA
DinJ-YafQ	0	Up	NA	NA	0	0	DinJ-YafQ
EbgR	0	Up	NA	NA	0	0	EbgR
EnvR	0	Up	NA	NA	0	0	EnvR
EnvY	0	Up	NA	NA	0	0	EnvY
ExuR	0	Up	NA	NA	0	0	ExuR
FabR	0	Up	NA	NA	0	0	FabR
FeaR	0	Up	NA	NA	0	0	FeaR
FliZ	0	Up	NA	NA	0	0	FliZ
GalR	0	Up	NA	NA	0	0	GalR
GalS	0	Up	NA	NA	0	0	GalS
GatR	0	Up	NA	NA	0	0	GatR
GlaR	0	Up	NA	NA	0	0	GlaR
GlcC	0	Up	NA	NA	0	0	GlcC
GlpR	0	Up	NA	NA	0	0	GlpR
GntR	0	Up	NA	NA	0	0	GntR
HcaR	0	Up	NA	NA	0	0	HcaR
HicB	0	Up	NA	NA	0	0	HicB
HigA	0	Up	NA	NA	0	0	HigA
HigBA	0	Up	NA	NA	0	0	HigBA
HipAB	0	Up	NA	NA	0	0	HipAB
HipB	0	Up	NA	NA	0	0	HipB
HyfR	0	Up	NA	NA	0	0	HyfR
IclR	0	Up	NA	NA	0	0	IclR
IdnR	0	Up	NA	NA	0	0	IdnR
KdgR	0	Up	NA	NA	0	0	KdgR
KdpE	0	Up	NA	NA	0	0	KdpE
LacI	0	Up	NA	NA	0	0	LacI
LexA	0	Up	NA	NA	0	0	LexA
LsrR	0	Up	NA	NA	0	0	LsrR
LysR	0	Up	NA	NA	0	0	LysR
MalI	0	Up	NA	NA	0	0	MalI
MarR	0	Up	NA	NA	0	0	MarR
MatA	0	Up	NA	NA	0	0	MatA
MazE	0	Up	NA	NA	0	0	MazE
MazE-MazF	0	Up	NA	NA	0	0	MazE-MazF
MetJ	0	Up	NA	NA	0	0	MetJ
MhpR	0	Up	NA	NA	0	0	MhpR
Mlc	0	Up	NA	NA	0	0	Mlc
MlrA	0	Up	NA	NA	0	0	MlrA
MngR	0	Up	NA	NA	0	0	MngR
MprA	0	Up	NA	NA	0	0	MprA
MqsA	0	Up	NA	NA	0	0	MqsA
MraZ	0	Up	NA	NA	0	0	MraZ
MurR	0	Up	NA	NA	0	0	MurR
NadR	0	Up	NA	NA	0	0	NadR
NemR	0	Up	NA	NA	0	0	NemR
NfeR	0	Up	NA	NA	0	0	NfeR
NikR	0	Up	NA	NA	0	0	NikR
NimR	0	Up	NA	NA	0	0	NimR
NrdR	0	Up	NA	NA	0	0	NrdR
NsrR	0	Up	NA	NA	0	0	NsrR
PaaX	0	Up	NA	NA	0	0	PaaX
PdeL	0	Up	NA	NA	0	0	PdeL
PepA	0	Up	NA	NA	0	0	PepA
PgrR	0	Up	NA	NA	0	0	PgrR
PurR	0	Up	NA	NA	0	0	PurR
PutA	0	Up	NA	NA	0	0	PutA
PuuR	0	Up	NA	NA	0	0	PuuR
PyrR	0	Up	NA	NA	0	0	PyrR
RclR	0	Up	NA	NA	0	0	RclR
RcnR	0	Up	NA	NA	0	0	RcnR
RelB	0	Up	NA	NA	0	0	RelB
RelB-RelE	0	Up	NA	NA	0	0	RelB-RelE
SrlR	0	Up	NA	NA	0	0	SrlR
StpA	0	Up	NA	NA	0	0	StpA
SutR	0	Up	NA	NA	0	0	SutR
TdcA	0	Up	NA	NA	0	0	TdcA
TdcR	0	Up	NA	NA	0	0	TdcR
TreR	0	Up	NA	NA	0	0	TreR
TrpR	0	Up	NA	NA	0	0	TrpR
UhpA	0	Up	NA	NA	0	0	UhpA
UidR	0	Up	NA	NA	0	0	UidR
UlaR	0	Up	NA	NA	0	0	UlaR
UxuR	0	Up	NA	NA	0	0	UxuR
XapR	0	Up	NA	NA	0	0	XapR
YefM	0	Up	NA	NA	0	0	YefM
YefM-YoeB	0	Up	NA	NA	0	0	YefM-YoeB
YhaJ	0	Up	NA	NA	0	0	YhaJ
YiaJ	0	Up	NA	NA	0	0	YiaJ
YjjQ	0	Up	NA	NA	0	0	YjjQ
Zur	0	Up	NA	NA	0	0	Zur
